# High piRNA abundance is a hallmark of evolutionarily persistent piRNA-producing loci

**DOI:** 10.64898/2026.11.04.764267

**Authors:** Adrià Mitjavila-Ventura, Samuele M. Amante, Cristina Moreta-Moraleda, Sonia V. Forcales, Miguel R. Branco, Tanya Vavouri

## Abstract

PIWI-interacting RNAs (piRNAs) silence transposons in the germline, and the loci that produce them diverge rapidly between species. Yet, some loci retain both their genomic location and their piRNA production across large evolutionary distances, and the basis for this conservation is unclear. To identify the features that distinguish these persistent loci, we compared piRNA production at orthologous loci in three closely related mouse species, contrasting loci that produce piRNAs in all three species with those that do so in only one. Transposon content and UTR features, often linked to piRNA production, did not distinguish the two groups. Transcription extending beyond gene ends (readthrough) was more frequent at conserved loci, but did not explain conservation once the amount of piRNAs produced was taken into account. Instead, we found that the conserved loci are those that produce the most piRNAs. The same association holds true in human and two other primate species. We speculate that most piRNAs expressed in testis are tolerated molecular noise, and that only the highly expressed minority are likely to be functional.
