## Supplementary Table 1 for "High piRNA abundance is a hallmark of evolutionarily persistent piRNA-producing loci"

### Sheet: Table info
Supp. table 1. Sample information and sequencing statistics.
A. Small RNA sequencing statistics
B. RNA sequencing statistics

### Sheet: Supp table 1A
Sample	Species	Tissue	Age (weeks)	Raw reads	Trimmed reads	Trimming rate	Filtered reads	Filtering rate	Mapped reads	Mapping rate	Reads mapped to 184 Yu2021 clusters	Mapping rate (184 Yu2021 clusters)	Reads mapped to original 215 Yu2021 clusters	Mapping rate (215 Yu2021 clusters)
testis_MUS_rep1	M. musculus	testis	14	49312103	44535910	0.903144	38215312	0.858079	36770699	0.962198	25959711	0.705989	28110025	0.764468
testis_MUS_rep2	M. musculus	testis	14	44144051	41404526	0.937941	35579026	0.859303	34347531	0.965387	25062056	0.729661	27153595	0.790554
testis_CAR_rep1	M. caroli	testis	10	53885386	50814806	0.943016	43601155	0.85804	40425905	0.927175	24767167	0.612656
testis_CAR_rep2	M. caroli	testis	10	54677733	51703779	0.945609	44524016	0.861137	41943320	0.942038	29268033	0.6978
testis_PAH_rep1	M. pahari	testis	8	45442424	42636865	0.938261	36611429	0.85868	32349261	0.883584	24066210	0.743949
testis_PAH_rep2	M. pahari	testis	8	46260817	42862951	0.92655	36561534	0.852987	32357666	0.885019	23455908	0.724895

### Sheet: Supp table 1B
Sample	Species	Tissue	Age (weeks)	Raw reads	Mapped reads	Mapping rate	Reads mapped to 184 Yu2021 clusters	Mapping rate (184 Yu2021 clusters)	Reads mapped to original 215 Yu2021 clusters	Mapping rate (215 Yu2021 clusters)
testis_MUS_rep1	M. musculus	testis	14	62401236	33446928	0.535998	862894	0.0257989	1054093	0.0315154
testis_MUS_rep2	M. musculus	testis	14	64387566	28162121	0.437384	757646	0.026903	920457	0.0326842
testis_CAR_rep1	M. caroli	testis	10	66243682	28605267	0.431819	905589	0.0316581
testis_CAR_rep2	M. caroli	testis	10	65149381	28397524	0.435883	774804	0.0272842
testis_PAH_rep1	M. pahari	testis	8	59956834	21461573	0.35795	599356	0.0279269
testis_PAH_rep2	M. pahari	testis	8	63879514	18899225	0.295857	525882	0.0278256
