## Supplementary Table 6 for "High piRNA abundance is a hallmark of evolutionarily persistent piRNA-producing loci"

### Sheet: Table info
Supp. table 6. UTR length of control genes and genes overlapping piRNA clusters.
A. UTR length in piRNA cluster expression-matched protein-coding control genes.
B. UTR length in protein-coding genes overlapping Yu2021 piRNA clusters. For genes overlapping more than one cluster or viceversa, the highest overlap was taken.
C. UTR length in protein-coding genes overlapping predicted piRNA clusters. For genes overlapping more than one cluster or viceversa, the highest overlap was taken.
D. UTR length of protein-coding genes overlapping species-specific piRNA clusters and their non piRNA-producing orthologous genes. For genes overlapping more than one cluster or viceversa, the highest overlap was taken. Only genes for which we could retrieve one-to-one orthologs are shown.

### Sheet: Supp table 6A
group	species	Geneid	3'UTR	5'UTR
Control genes	MUS	ENSMUSG00000005299	1846.67	225
Control genes	MUS	ENSMUSG00000033152	197.333	243.6
Control genes	MUS	ENSMUSG00000059878	1715	266
Control genes	MUS	ENSMUSG00000030380	1222	232.25
Control genes	MUS	ENSMUSG00000019773	411	263
Control genes	MUS	ENSMUSG00000003518	2084.43	107
Control genes	MUS	ENSMUSG00000024370	1325.5	28
Control genes	MUS	ENSMUSG00000047604	1244	221
Control genes	MUS	ENSMUSG00000026107	1586.38	494.875
Control genes	MUS	ENSMUSG00000026601	201.4	229.5
Control genes	MUS	ENSMUSG00000030265	1339	191.2
Control genes	MUS	ENSMUSG00000031862	424.5	92
Control genes	MUS	ENSMUSG00000031939	387.286	231.714
Control genes	MUS	ENSMUSG00000059395	207	68
Control genes	MUS	ENSMUSG00000028789	454.667	312.333
Control genes	MUS	ENSMUSG00000037552	261.25	432.857
Control genes	MUS	ENSMUSG00000048175	361.25	156
Control genes	MUS	ENSMUSG00000025862	1895.67	291.333
Control genes	MUS	ENSMUSG00000006221	1253	1006
Control genes	MUS	ENSMUSG00000025133	299.5	141
Control genes	MUS	ENSMUSG00000053226	884	143
Control genes	MUS	ENSMUSG00000073079	1317.5	324.5
Control genes	MUS	ENSMUSG00000022108	710	142.667
Control genes	MUS	ENSMUSG00000079020	1794.2	632
Control genes	MUS	ENSMUSG00000022556	824.222	145.625
Control genes	MUS	ENSMUSG00000022404	327.25	64.5
Control genes	MUS	ENSMUSG00000022827	1422.5	22.5
Control genes	MUS	ENSMUSG00000028458	1029.5	805
Control genes	MUS	ENSMUSG00000061374	812.8	193.125
Control genes	MUS	ENSMUSG00000033701	1230.5	515.333
Control genes	MUS	ENSMUSG00000020654	737.5	503.5
Control genes	MUS	ENSMUSG00000037075	2256	85
Control genes	MUS	ENSMUSG00000117338	8	19
Control genes	MUS	ENSMUSG00000037095	264	115
Control genes	MUS	ENSMUSG00000024099	454.5	357.75
Control genes	MUS	ENSMUSG00000029708	699.333	380.667
Control genes	MUS	ENSMUSG00000014791	1003	144.333
Control genes	MUS	ENSMUSG00000031930	687.333	183.75
Control genes	MUS	ENSMUSG00000073197	1061.5	210
Control genes	MUS	ENSMUSG00000113450	1353	110
Control genes	MUS	ENSMUSG00000051728	1878	43
Control genes	MUS	ENSMUSG00000019710	323.5	252.2
Control genes	MUS	ENSMUSG00000028339	874.75	251.833
Control genes	MUS	ENSMUSG00000038828	1322	846.5
Control genes	MUS	ENSMUSG00000059552	503	150
Control genes	MUS	ENSMUSG00000022617	268	299
Control genes	MUS	ENSMUSG00000048520	156	45
Control genes	MUS	ENSMUSG00000074141	169	155
Control genes	MUS	ENSMUSG00000069308	115.5	30.5
Control genes	MUS	ENSMUSG00000075229	191.25	130
Control genes	MUS	ENSMUSG00000028294	206.667	137.75
Control genes	MUS	ENSMUSG00000005469	601.5	192
Control genes	MUS	ENSMUSG00000026103	1809	273.333
Control genes	MUS	ENSMUSG00000078784	261.25	66
Control genes	MUS	ENSMUSG00000039662	4239.5	108.5
Control genes	MUS	ENSMUSG00000059796	575.5	31
Control genes	MUS	ENSMUSG00000025056	352	37
Control genes	MUS	ENSMUSG00000096268	138	406
Control genes	MUS	ENSMUSG00000047215	517.5	124.5
Control genes	MUS	ENSMUSG00000078787	104	39
Control genes	MUS	ENSMUSG00000002190	1085.5	176
Control genes	MUS	ENSMUSG00000017801	1042	36.5
Control genes	MUS	ENSMUSG00000079267	927	24
Control genes	MUS	ENSMUSG00000057564	4246	416.5
Control genes	MUS	ENSMUSG00000017740	922.5	147.167
Control genes	MUS	ENSMUSG00000036427	558	65.3333
Control genes	MUS	ENSMUSG00000062944	1948	612
Control genes	MUS	ENSMUSG00000039485	2586	72
Control genes	MUS	ENSMUSG00000021687	1188.67	339.75
Control genes	MUS	ENSMUSG00000006289	1109.6	140.167
Control genes	MUS	ENSMUSG00000034616	950.5	80
Control genes	MUS	ENSMUSG00000034401	779.333	148
Control genes	MUS	ENSMUSG00000023089	57	245.5
Control genes	MUS	ENSMUSG00000030352	1726.33	191.333
Control genes	MUS	ENSMUSG00000020232	390.6	180.833
Control genes	MUS	ENSMUSG00000026526	501	62
Control genes	MUS	ENSMUSG00000091512	472	224
Control genes	MUS	ENSMUSG00000066500	175	1
Control genes	MUS	ENSMUSG00000037706	560	235
Control genes	MUS	ENSMUSG00000020015	1388.33	182.333
Control genes	MUS	ENSMUSG00000018567	391	322
Control genes	MUS	ENSMUSG00000020610	927.25	378.5
Control genes	MUS	ENSMUSG00000021494	182	134.5
Control genes	MUS	ENSMUSG00000027573	720.5	451.5
Control genes	MUS	ENSMUSG00000061436	1124.25	209.75
Control genes	MUS	ENSMUSG00000059851	561.2	269.2
Control genes	MUS	ENSMUSG00000030451	649.5	164.25
Control genes	MUS	ENSMUSG00000000167	286	321.8
Control genes	MUS	ENSMUSG00000002324	34	374
Control genes	MUS	ENSMUSG00000045975	4147	317.5
Control genes	MUS	ENSMUSG00000029249	3448	267
Control genes	MUS	ENSMUSG00000021532	330	205.8
Control genes	MUS	ENSMUSG00000042788	223.25	36.5
Control genes	MUS	ENSMUSG00000002835	1386	73
Control genes	MUS	ENSMUSG00000028134	871.333	194.8
Control genes	MUS	ENSMUSG00000020864	883	347.333
Control genes	MUS	ENSMUSG00000069631	1305.33	159.75
Control genes	MUS	ENSMUSG00000050212	208.333	695.667
Control genes	MUS	ENSMUSG00000032077	541	23
Control genes	MUS	ENSMUSG00000032512	1213.5	17
Control genes	MUS	ENSMUSG00000075478	2387	881
Control genes	MUS	ENSMUSG00000023050	1598.67	340.5
Control genes	MUS	ENSMUSG00000011837	362.333	120
Control genes	MUS	ENSMUSG00000025236	915.5	69
Control genes	MUS	ENSMUSG00000039242	778.714	185.8
Control genes	MUS	ENSMUSG00000028708	1066	242
Control genes	MUS	ENSMUSG00000042606	480	357
Control genes	MUS	ENSMUSG00000039770	1351.33	339.4
Control genes	MUS	ENSMUSG00000040690	737	208.2
Control genes	MUS	ENSMUSG00000017291	8705	400
Control genes	MUS	ENSMUSG00000035984	200.667	105.667
Control genes	MUS	ENSMUSG00000029576	286.25	164.667
Control genes	MUS	ENSMUSG00000020018	435	165
Control genes	MUS	ENSMUSG00000032038	857	141
Control genes	MUS	ENSMUSG00000019907	1045.67	207
Control genes	MUS	ENSMUSG00000025220	1099.5	602.667
Control genes	MUS	ENSMUSG00000047193	814.667	159.333
Control genes	MUS	ENSMUSG00000019373	260	71
Control genes	MUS	ENSMUSG00000000804	1207.25	270
Control genes	MUS	ENSMUSG00000045817	1822	253
Control genes	MUS	ENSMUSG00000046324	3100.33	60
Control genes	MUS	ENSMUSG00000029028	987.5	16
Control genes	MUS	ENSMUSG00000078157	1096	213
Control genes	MUS	ENSMUSG00000034560	3197.5	195.5
Control genes	MUS	ENSMUSG00000041881	208.5	42
Control genes	MUS	ENSMUSG00000096740	2186	198
Control genes	MUS	ENSMUSG00000066368	358	11
Control genes	MUS	ENSMUSG00000020485	427.667	47.6667
Control genes	MUS	ENSMUSG00000020914	511	123
Control genes	MUS	ENSMUSG00000009207	1324	199.667
Control genes	MUS	ENSMUSG00000087006	574	182.5
Control genes	MUS	ENSMUSG00000030858	155	165
Control genes	MUS	ENSMUSG00000017466	2630	352
Control genes	MUS	ENSMUSG00000044468	4206	258
Control genes	MUS	ENSMUSG00000030762	539	145.5
Control genes	MUS	ENSMUSG00000026751	1359	222.5
Control genes	MUS	ENSMUSG00000090150	724	152.667
Control genes	MUS	ENSMUSG00000021981	971	339
Control genes	MUS	ENSMUSG00000079652	419.5	121
Control genes	MUS	ENSMUSG00000064194	933.5	80.6667
Control genes	MUS	ENSMUSG00000020444	191	67
Control genes	MUS	ENSMUSG00000027869	355.5	193
Control genes	MUS	ENSMUSG00000074211	567	1566
Control genes	MUS	ENSMUSG00000010136	169.5	75.5
Control genes	MUS	ENSMUSG00000030188	261.6	321.5
Control genes	MUS	ENSMUSG00000038968	49	552
Control genes	MUS	ENSMUSG00000078442	123	91
Control genes	MUS	ENSMUSG00000033987	1076	58
Control genes	MUS	ENSMUSG00000055041	169	134.5
Control genes	MUS	ENSMUSG00000101113	151	120
Control genes	MUS	ENSMUSG00000047079	42	233
Control genes	MUS	ENSMUSG00000054160	560	100
Control genes	MUS	ENSMUSG00000027635	925	314.8
Control genes	MUS	ENSMUSG00000029777	155	35
Control genes	MUS	ENSMUSG00000069301	75	17
Control genes	MUS	ENSMUSG00000067148	99.3333	30.2
Control genes	MUS	ENSMUSG00000000787	2560	143
Control genes	MUS	ENSMUSG00000074121	1104	527
Control genes	MUS	ENSMUSG00000050052	971.5	112
Control genes	MUS	ENSMUSG00000045826	238	386.5
Control genes	MUS	ENSMUSG00000021224	2226	249.875
Control genes	MUS	ENSMUSG00000074166	1410	594
Control genes	MUS	ENSMUSG00000036613	1417.33	123.5
Control genes	MUS	ENSMUSG00000036057	171	96
Control genes	MUS	ENSMUSG00000053536	2105	229
Control genes	MUS	ENSMUSG00000029775	2397.67	275.6
Control genes	MUS	ENSMUSG00000025981	524.5	105
Control genes	MUS	ENSMUSG00000095302	140	392
Control genes	MUS	ENSMUSG00000036504	177	385
Control genes	MUS	ENSMUSG00000029675	1465	43.5
Control genes	MUS	ENSMUSG00000032615	586	57
Control genes	MUS	ENSMUSG00000034311	555	732
Control genes	MUS	ENSMUSG00000113640	275	194.667
Control genes	MUS	ENSMUSG00000026163	2336.5	189
Control genes	MUS	ENSMUSG00000028801	1150	204
Control genes	MUS	ENSMUSG00000037815	1655.5	214.833
Control genes	MUS	ENSMUSG00000050641	4	71
Control genes	MUS	ENSMUSG00000027466	500	291
Control genes	MUS	ENSMUSG00000066880	1122	109.5
Control genes	MUS	ENSMUSG00000045797	421	112
Control genes	MUS	ENSMUSG00000045538	181	458
Control genes	MUS	ENSMUSG00000002741	1736	208
Control genes	MUS	ENSMUSG00000091756	1062	5
Control genes	MUS	ENSMUSG00000070345	2175	108
Control genes	MUS	ENSMUSG00000022362	196.5	207
Control genes	MUS	ENSMUSG00000102416	241	174
Control genes	MUS	ENSMUSG00000094649	773	314
Control genes	MUS	ENSMUSG00000004268	164	74.5
Control genes	MUS	ENSMUSG00000030036	190	85

### Sheet: Supp table 6B
group	species	Geneid	Genename	piRNA cluster	type	subtype	class	3'UTR	5'UTR
Yu2021 piCs	MUS	ENSMUSG00000005374	Tbl2	pi-Tbl2	Genic	Genic	Hybrid	1930.75	85.4
Yu2021 piCs	MUS	ENSMUSG00000033174	Mgll	pi-Mgll	Genic	Genic	Hybrid	1216.25	256.75
Yu2021 piCs	MUS	ENSMUSG00000061393	Acvr2b	pi-Acvr2b	Genic	Genic	Pre-pachytene	542.667	210.667
Yu2021 piCs	MUS	ENSMUSG00000049539	H1f1	pi-Hist1h1a	Genic	Genic	Pre-pachytene	48	51
Yu2021 piCs	MUS	ENSMUSG00000029127	Zbtb49	pi-Zbtb49	Genic	Genic	Pre-pachytene	812	126.143
Yu2021 piCs	MUS	ENSMUSG00000024661	Fth1	pi-Fth1	Genic	Genic	Pre-pachytene	113.333	297.6
Yu2021 piCs	MUS	ENSMUSG00000038766	Gabpb2	pi-Gabpb2	Genic	Genic	Pre-pachytene	5347.5	300
Yu2021 piCs	MUS	ENSMUSG00000005893	Nr2c2	pi-Nr2c2	Genic	Genic	Hybrid	2259.33	478
Yu2021 piCs	MUS	ENSMUSG00000043467	Zbtb37	pi-Zbtb37	Genic	3'UTR	Pre-pachytene	3867.83	239.429
Yu2021 piCs	MUS	ENSMUSG00000042121	Ssh1	pi-Ssh1	Genic	Genic	Pre-pachytene	1621.6	105.25
Yu2021 piCs	MUS	ENSMUSG00000025702	Marchf8	pi-March08	Genic	Genic	Pre-pachytene	2417.5	303.7
Yu2021 piCs	MUS	ENSMUSG00000030956	Fam53b	pi-Fam53b	Genic	Genic	Pre-pachytene	2312.71	309.444
Yu2021 piCs	MUS	ENSMUSG00000069895	Atxn1l	pi-Atxn1l	Genic	3'UTR	Pre-pachytene	5112	320.333
Yu2021 piCs	MUS	ENSMUSG00000035569	Ankrd11	pi-Ankrd11	Genic	Genic	Pre-pachytene	2543	195
Yu2021 piCs	MUS	ENSMUSG00000021972	Hmbox1	pi-Hmbox1	Genic	Genic	Pre-pachytene	789.429	302.429
Yu2021 piCs	MUS	ENSMUSG00000022623	Shank3	pi-Shank3	Genic	Genic	Pre-pachytene	2357.75	261.6
Yu2021 piCs	MUS	ENSMUSG00000009575	Cbx5	pi-Cbx5	Genic	Genic	Pre-pachytene	3812.33	173.5
Yu2021 piCs	MUS	ENSMUSG00000038116	Phf20	pi-Phf20	Genic	Genic	Pre-pachytene	2516	150.5
Yu2021 piCs	MUS	ENSMUSG00000036698	Ago2	pi-Eif2c2	Genic	Genic	Hybrid	11064	153
Yu2021 piCs	MUS	ENSMUSG00000009739	Pou6f1	pi-Pou6f1	Genic	3'UTR	Hybrid	2243.5	804.6
Yu2021 piCs	MUS	ENSMUSG00000026436	Elk4	pi-Elk4	Genic	Genic	Pre-pachytene	1347.67	420.667
Yu2021 piCs	MUS	ENSMUSG00000027663	Zmat3	pi-Zmat3	Genic	Genic	Hybrid	6658.5	252.667
Yu2021 piCs	MUS	ENSMUSG00000023087	Noct	pi-Ccrn4l	Genic	Genic	Pre-pachytene	1090.67	2337.75
Yu2021 piCs	MUS	ENSMUSG00000038827	Abitram	pi-BC026590	Genic	3'UTR	Hybrid	2543	261.5
Yu2021 piCs	MUS	ENSMUSG00000034645	Zyg11a	pi-Zyg11a	Genic	Genic	Pre-pachytene	168	126
Yu2021 piCs	MUS	ENSMUSG00000039512	Uhrf1bp1	pi-Uhrf1bp1	Genic	Genic	Pre-pachytene	1556.33	205
Yu2021 piCs	MUS	ENSMUSG00000028389	Zfp37	4-qB3-639	Genic	Genic	Pachytene	666	283.833
Yu2021 piCs	MUS	ENSMUSG00000020255	D10Wsu102e	pi-D10Wsu102e	Genic	3'UTR	Pre-pachytene	122583	38
Yu2021 piCs	MUS	ENSMUSG00000021481	Zfp346	pi-Zfp346	Genic	Genic	Pre-pachytene	594.25	13
Yu2021 piCs	MUS	ENSMUSG00000092060	Bend4	pi-Bend4	Genic	Genic	Pre-pachytene	6872	212.5
Yu2021 piCs	MUS	ENSMUSG00000034275	Igsf9b	pi-Igsf9b	Genic	Genic	Pre-pachytene	4018.67	234
Yu2021 piCs	MUS	ENSMUSG00000042787	Exog	pi-Exog	Genic	Genic	Pre-pachytene	2357.25	21.25
Yu2021 piCs	MUS	ENSMUSG00000040195	Nemp1	pi-Tmem194	Genic	Genic	Pachytene	1904.33	238
Yu2021 piCs	MUS	ENSMUSG00000059278	Naa38	pi-Lsmd1	Genic	Genic	Pre-pachytene	48	245
Yu2021 piCs	MUS	ENSMUSG00000034636	Zyg11b	pi-Zyg11b	Genic	Genic	Pre-pachytene	6280	176
Yu2021 piCs	MUS	ENSMUSG00000078429	Ctdsp2	pi-Ctdsp2	Genic	Genic	Pre-pachytene	3486	404
Yu2021 piCs	MUS	ENSMUSG00000037503	Fam168b	pi-Fam168b	Genic	Genic	Pre-pachytene	1797.4	201
Yu2021 piCs	MUS	ENSMUSG00000048578	Mlec	pi-Mlec	Genic	Genic	Pre-pachytene	4934	145
Yu2021 piCs	MUS	ENSMUSG00000033306	Lpp	pi-Lpp	Genic	Genic	Pre-pachytene	3905	278.333
Yu2021 piCs	MUS	ENSMUSG00000035666	Gtf3c4	pi-Gtf3c4	Genic	Genic	Pre-pachytene	4431	360.5
Yu2021 piCs	MUS	ENSMUSG00000038533	Cbfa2t2	pi-Cbfa2t2	Genic	Genic	Pre-pachytene	3558.5	104.25
Yu2021 piCs	MUS	ENSMUSG00000055296	Tmem245	pi-D730040F13Rik	Genic	Genic	Pre-pachytene	6847.5	26
Yu2021 piCs	MUS	ENSMUSG00000036450	Hif1an	pi-Hif1an	Genic	3'UTR	Pre-pachytene	5116	28
Yu2021 piCs	MUS	ENSMUSG00000043940	Wdfy3	pi-Wdfy3	Genic	Genic	Pachytene	1346.67	545
Yu2021 piCs	MUS	ENSMUSG00000048756	Foxo3	pi-Foxo3	Genic	Genic	Pre-pachytene	1376.75	298.8
Yu2021 piCs	MUS	ENSMUSG00000026311	Asb1	pi-Asb1	Genic	Genic	Hybrid	1613.25	233.5
Yu2021 piCs	MUS	ENSMUSG00000026380	Tfcp2l1	pi-Tfcp2l1	Genic	Genic	Pre-pachytene	7734	95
Yu2021 piCs	MUS	ENSMUSG00000026915	Strbp	pi-Strbp	Genic	Genic	Hybrid	4067.25	268.8
Yu2021 piCs	MUS	ENSMUSG00000009112	Bcl2l13	pi-Bcl2l13	Genic	Genic	Pre-pachytene	5451	181.667
Yu2021 piCs	MUS	ENSMUSG00000040717	Il17rd	pi-Il17rd	Genic	Genic	Pre-pachytene	2304.25	335.75
Yu2021 piCs	MUS	ENSMUSG00000006134	Crkl	pi-Crkl	Genic	Genic	Pre-pachytene	2045	208.667
Yu2021 piCs	MUS	ENSMUSG00000059713	Rcan3	pi-Rcan3	Genic	Genic	Pre-pachytene	2140.5	262.5
Yu2021 piCs	MUS	ENSMUSG00000053199	Arhgap20	pi-Arhgap20	Genic	Genic	Pachytene	1854.5	171.5
Yu2021 piCs	MUS	ENSMUSG00000060733	Ipmk	pi-Ipmk	Genic	Genic	Hybrid	1286	134.25
Yu2021 piCs	MUS	ENSMUSG00000020661	Dnmt3a	pi-Dnmt3a	Genic	Genic	Pre-pachytene	2351.12	248.818
Yu2021 piCs	MUS	ENSMUSG00000052040	Klf13	pi-Klf13	Genic	Genic	Pre-pachytene	1843.33	224.667
Yu2021 piCs	MUS	ENSMUSG00000033658	Ddx19b	pi-Ddx19b	Genic	Genic	Hybrid	3326.5	69
Yu2021 piCs	MUS	ENSMUSG00000049323	Smcr8	pi-Smcr8	Genic	3'UTR	Pre-pachytene	2381	503.5
Yu2021 piCs	MUS	ENSMUSG00000049354	Dcaf7	pi-Dcaf7	Genic	Genic	Pre-pachytene	4469	252
Yu2021 piCs	MUS	ENSMUSG00000034832	Tet3	pi-Tet3	Genic	Genic	Pre-pachytene	5669	268.333
Yu2021 piCs	MUS	ENSMUSG00000054008	Ndst1	pi-Ndst1	Genic	Genic	Pre-pachytene	3591	444.8
Yu2021 piCs	MUS	ENSMUSG00000075595	Zfp652	pi-Zfp652	Genic	3'UTR	Hybrid	4033.25	304
Yu2021 piCs	MUS	ENSMUSG00000036304	Zdhhc23	pi-Zdhhc23	Genic	Genic	Pre-pachytene	1416.33	171.667
Yu2021 piCs	MUS	ENSMUSG00000045053	Kcng3	pi-Kcng3	Genic	Genic	Pre-pachytene	1777	277
Yu2021 piCs	MUS	ENSMUSG00000021488	Nsd1	pi-Nsd1	Genic	Genic	Pre-pachytene	1479.4	211.5
Yu2021 piCs	MUS	ENSMUSG00000066640	Fbxl18	pi-Fbxl18	Genic	Genic	Pre-pachytene	2996.5	127.5
Yu2021 piCs	MUS	ENSMUSG00000001089	Luzp1	pi-Luzp1	Genic	Genic	Pre-pachytene	2493.2	225.2
Yu2021 piCs	MUS	ENSMUSG00000032594	Ip6k1	pi-Ip6k1	Genic	Genic	Hybrid	965	304.5
Yu2021 piCs	MUS	ENSMUSG00000050240	Hic2	pi-Hic2	Genic	Genic	Pre-pachytene	2593	186
Yu2021 piCs	MUS	ENSMUSG00000038178	Slc43a2	pi-Slc43a2	Genic	Genic	Pre-pachytene	3866.67	257.667
Yu2021 piCs	MUS	ENSMUSG00000026667	Uhmk1	pi-Uhmk1	Genic	Genic	Pre-pachytene	6492.33	183.333
Yu2021 piCs	MUS	ENSMUSG00000028385	Snx30	pi-Snx30	Genic	Genic	Pre-pachytene	5770	230
Yu2021 piCs	MUS	ENSMUSG00000034110	Kctd7	pi-Kctd7	Genic	Genic	Hybrid	1751	190.5
Yu2021 piCs	MUS	ENSMUSG00000051510	Mafg	pi-Mafg	Genic	3'UTR	Pre-pachytene	1159.75	251
Yu2021 piCs	MUS	ENSMUSG00000073557	Ppp1r12b	pi-Ppp1r12b	Genic	Genic	Pre-pachytene	1746.5	238.6
Yu2021 piCs	MUS	ENSMUSG00000096188	Cmtm4	pi-Cmtm4	Genic	Genic	Pre-pachytene	6936	171
Yu2021 piCs	MUS	ENSMUSG00000026181	Ppm1f	pi-Ppm1f	Genic	Genic	Pre-pachytene	3342	282
Yu2021 piCs	MUS	ENSMUSG00000038002	Cramp1l	pi-Cramp1l	Genic	Genic	Pre-pachytene	3556	239.333
Yu2021 piCs	MUS	ENSMUSG00000040423	Rc3h1	pi-Rc3h1	Genic	Genic	Hybrid	5705.33	318
Yu2021 piCs	MUS	ENSMUSG00000027973	1700006A11Rik	pi-1700006A11Rik	Genic	Genic	Pachytene	953	100.5
Yu2021 piCs	MUS	ENSMUSG00000074220	Zfp382	pi-Zfp382	Genic	Genic	Hybrid	285	78
Yu2021 piCs	MUS	ENSMUSG00000028886	Eya3	pi-Eya3	Genic	Genic	Pre-pachytene	3403.75	268.6
Yu2021 piCs	MUS	ENSMUSG00000047013	Fbxo41	pi-Fbxo41	Genic	Genic	Pre-pachytene	3448.67	404
Yu2021 piCs	MUS	ENSMUSG00000022603	Mroh4	pi-1700016M24Rik	Genic	Genic	Pachytene	82	413
Yu2021 piCs	MUS	ENSMUSG00000022389	Tef	pi-Tef	Genic	Genic	Pre-pachytene	3099.5	216.25
Yu2021 piCs	MUS	ENSMUSG00000026283	Ing5	pi-Ing5	Genic	Genic	Pre-pachytene	2741	91.6667
Yu2021 piCs	MUS	ENSMUSG00000036533	Cdc42ep3	pi-Cdc42ep3	Genic	Genic	Pachytene	998	386.5
Yu2021 piCs	MUS	ENSMUSG00000046062	Ppp1r15b	pi-Ppp1r15b	Genic	3'UTR	Pre-pachytene	2896	604
Yu2021 piCs	MUS	ENSMUSG00000033705	Stard9	2-qE5-4	Genic	Genic	Pre-pachytene	5174.75	100.5
Yu2021 piCs	MUS	ENSMUSG00000042724	Map3k9	pi-Map3k9	Genic	Genic	Pre-pachytene	1029	301
Yu2021 piCs	MUS	ENSMUSG00000038437	Mllt6	pi-Mllt6	Genic	Genic	Pre-pachytene	3876	158
Yu2021 piCs	MUS	ENSMUSG00000026596	Abl2	pi-Abl2	Genic	Genic	Pre-pachytene	6852	162.5
Yu2021 piCs	MUS	ENSMUSG00000038013	Wipf2	pi-Wipf2	Genic	Genic	Pre-pachytene	5355	221.5
Yu2021 piCs	MUS	ENSMUSG00000020482	Ccdc117	pi-Ccdc117	Genic	Genic	Hybrid	2409	129
Yu2021 piCs	MUS	ENSMUSG00000065954	Tacc1	pi-Tacc1	Genic	Genic	Hybrid	2284.4	127.125
Yu2021 piCs	MUS	ENSMUSG00000074030	Exoc8	pi-Exoc8	Genic	Genic	Hybrid	2368	79
Yu2021 piCs	MUS	ENSMUSG00000038485	Socs7	pi-Socs7	Genic	Genic	Pre-pachytene	5184	91
Yu2021 piCs	MUS	ENSMUSG00000025519	Tktl2	pi-Tktl2	Genic	3'UTR	Hybrid	1834.5	34.5
Yu2021 piCs	MUS	ENSMUSG00000020091	Eif4ebp2	pi-Eif4ebp2	Genic	Genic	Hybrid	3141.5	98.5
Yu2021 piCs	MUS	ENSMUSG00000007892	Rplp1	pi-Rplp1	Genic	Genic	Pre-pachytene	40	114
Yu2021 piCs	MUS	ENSMUSG00000048732	Klhl11	pi-Klhl11	Genic	Genic	Hybrid	250	13
Yu2021 piCs	MUS	ENSMUSG00000049764	Zfp280b	pi-Zfp280b	Genic	Genic	Hybrid	3341	214.5
Yu2021 piCs	MUS	ENSMUSG00000079259	Trim71	pi-Trim71	Genic	Genic	Pre-pachytene	5512	1252
Yu2021 piCs	MUS	ENSMUSG00000058761	Rnf169	pi-Rnf169	Genic	Genic	Pre-pachytene	5048	14
Yu2021 piCs	MUS	ENSMUSG00000072983	4933414I15Rik	11-qB1.3-590	Genic	3'UTR	Pachytene	1661	143
Yu2021 piCs	MUS	ENSMUSG00000017639	Rab11fip4	pi-Rab11fip4	Genic	Genic	Pre-pachytene	5184	164.5
Yu2021 piCs	MUS	ENSMUSG00000013415	Igf2bp1	pi-Igf2bp1	Genic	Genic	Pre-pachytene	6337	307
Yu2021 piCs	MUS	ENSMUSG00000035805	Mlc1	pi-Mlc1	Genic	Genic	Hybrid	1138	496
Yu2021 piCs	MUS	ENSMUSG00000021339	Mrs2	pi-Mrs2	Genic	Genic	Hybrid	5595	135

### Sheet: Supp table 6C
group	species	Geneid	Genename	piRNA cluster	type	subtype	cons_in	cons	3'UTR	5'UTR
Pred. piCs	MUS	ENSMUSG00000000276	Dgke	PTc_86	Genic	3'UTR	MC	Conserved in 2	3560.33	608.333
Pred. piCs	MUS	ENSMUSG00000000282	Mnt	PTc_81	Genic	Genic	MCP	Conserved in 3	2405	409
Pred. piCs	MUS	ENSMUSG00000000826	Dnajc5	PTc_290	Genic	3'UTR	M	Species-specific	2967	185.2
Pred. piCs	MUS	ENSMUSG00000000884	Gnb1l	PTc_194	Genic	Genic	MP	Conserved in 2	1486.5	198.333
Pred. piCs	MUS	ENSMUSG00000001211	Agpat3	PTc_48	Genic	3'UTR	MP	Conserved in 2	1900.14	287
Pred. piCs	MUS	ENSMUSG00000001280	Sp1	PTc_181	Genic	3'UTR	MCP	Conserved in 3	3509.5	106
Pred. piCs	MUS	ENSMUSG00000001844	Zdhhc4	PTc_375	Genic	Genic	MCP	Conserved in 3	211.667	369.429
Pred. piCs	MUS	ENSMUSG00000001909	Trmt1	PTc_462	Genic	Genic	MP	Conserved in 2	195.25	167.727
Pred. piCs	MUS	ENSMUSG00000005374	Tbl2	PTc_367	Genic	Genic	MCP	Conserved in 3	1930.75	85.4
Pred. piCs	MUS	ENSMUSG00000005893	Nr2c2	PTc_397	Genic	3'UTR	MCP	Conserved in 3	2259.33	478
Pred. piCs	MUS	ENSMUSG00000006134	Crkl	PTc_192	Genic	3'UTR	MCP	Conserved in 3	2045	208.667
Pred. piCs	MUS	ENSMUSG00000009112	Bcl2l13	PTc_402	Genic	3'UTR	MCP	Conserved in 3	5451	181.667
Pred. piCs	MUS	ENSMUSG00000009575	Cbx5	PTc_183	Genic	3'UTR	MCP	Conserved in 3	3812.33	173.5
Pred. piCs	MUS	ENSMUSG00000009739	Pou6f1	PTc_178	Genic	3'UTR	MCP	Conserved in 3	2243.5	804.6
Pred. piCs	MUS	ENSMUSG00000016982	Pom121l2	PTc_126	Genic	Genic	MP	Conserved in 2	166	204
Pred. piCs	MUS	ENSMUSG00000017639	Rab11fip4	PTc_85	Genic	3'UTR	MP	Conserved in 2	5184	164.5
Pred. piCs	MUS	ENSMUSG00000020091	Eif4ebp2	PTc_41	Genic	3'UTR	MCP	Conserved in 3	3141.5	98.5
Pred. piCs	MUS	ENSMUSG00000020211	Sf3a2	PTc_50	Genic	Genic	M	Species-specific	97.5	309
Pred. piCs	MUS	ENSMUSG00000020255	D10Wsu102e	PTc_56	Genic	3'UTR	MCP	Conserved in 3	122583	38
Pred. piCs	MUS	ENSMUSG00000020611	Gna13	PTc_99	Genic	3'UTR	MCP	Conserved in 3	2566	143
Pred. piCs	MUS	ENSMUSG00000020657	Dnajc27	PTc_107	Genic	3'UTR	MC	Conserved in 2	2526.67	173.333
Pred. piCs	MUS	ENSMUSG00000020783	Ncbp3	PTc_80	Genic	3'UTR	MCP	Conserved in 3	10141	117
Pred. piCs	MUS	ENSMUSG00000021427	Ssr1	PTc_127	Genic	3'UTR	MCP	Conserved in 3	3281.67	128
Pred. piCs	MUS	ENSMUSG00000022389	Tef	PTc_170	Genic	3'UTR	MCP	Conserved in 3	3099.5	216.25
Pred. piCs	MUS	ENSMUSG00000022401	Xpnpep3	PTc_169	Genic	3'UTR	M	Species-specific	2631	50
Pred. piCs	MUS	ENSMUSG00000022412	Mief1	PTc_167	Genic	Genic	MP	Conserved in 2	2339.25	601
Pred. piCs	MUS	ENSMUSG00000022656	Nectin3	PTc_197	Genic	3'UTR	M	Species-specific	1434.29	161.6
Pred. piCs	MUS	ENSMUSG00000022914	Brwd1	PTc_200	Genic	Genic	MCP	Conserved in 3	1611.17	160
Pred. piCs	MUS	ENSMUSG00000023032	Slc4a8	PTc_180	Genic	3'UTR	MCP	Conserved in 3	2939.33	119.333
Pred. piCs	MUS	ENSMUSG00000023935	Spats1	PTc_218	Genic	Genic	MP	Conserved in 2	77	62
Pred. piCs	MUS	ENSMUSG00000024188	Luc7l	PTc_205	Genic	3'UTR	MCP	Conserved in 3	1265	90.2
Pred. piCs	MUS	ENSMUSG00000024208	Uqcc2	PTc_206	Genic	Genic	M	Species-specific	46	51
Pred. piCs	MUS	ENSMUSG00000024294	Mib1	PTc_230	Genic	3'UTR	MCP	Conserved in 3	2335.75	451.5
Pred. piCs	MUS	ENSMUSG00000024695	Zfp91	PTc_242	Genic	3'UTR	MC	Conserved in 2	3019	793
Pred. piCs	MUS	ENSMUSG00000024969	Mark2	PTc_241	Genic	Genic	MC	Conserved in 2	673.6	347.6
Pred. piCs	MUS	ENSMUSG00000025104	Hdgfl3	PTc_433	Genic	Genic	M	Species-specific	3318.5	444
Pred. piCs	MUS	ENSMUSG00000025134	Alyref	PTc_104	Genic	Genic	MCP	Conserved in 3	2732	27
Pred. piCs	MUS	ENSMUSG00000025421	Hdhd2	PTc_237	Genic	3'UTR	M	Species-specific	1924.17	111.333
Pred. piCs	MUS	ENSMUSG00000025519	Tktl2	PTc_454	Genic	Genic	MCP	Conserved in 3	1834.5	34.5
Pred. piCs	MUS	ENSMUSG00000025571	Tnrc6c	PTc_102	Genic	Genic	M	Species-specific	2195.67	495.5
Pred. piCs	MUS	ENSMUSG00000025899	Alkbh8	PTc_486	Genic	3'UTR	M	Species-specific	1676.67	171
Pred. piCs	MUS	ENSMUSG00000026311	Asb1	PTc_7	Genic	Genic	MCP	Conserved in 3	1613.25	233.5
Pred. piCs	MUS	ENSMUSG00000026380	Tfcp2l1	PTc_10	Genic	3'UTR	MC	Conserved in 2	7734	95
Pred. piCs	MUS	ENSMUSG00000026383	Epb41l5	PTc_11	Genic	3'UTR	MP	Conserved in 2	2758	200
Pred. piCs	MUS	ENSMUSG00000026469	Xpr1	PTc_19	Genic	3'UTR	M	Species-specific	2623	149.667
Pred. piCs	MUS	ENSMUSG00000026565	Pou2f1	PTc_26	Genic	3'UTR	MCP	Conserved in 3	2277.3	106.333
Pred. piCs	MUS	ENSMUSG00000026596	Abl2	PTc_22	Genic	3'UTR	MCP	Conserved in 3	6852	162.5
Pred. piCs	MUS	ENSMUSG00000026600	Soat1	PTc_21	Genic	3'UTR	MCP	Conserved in 3	3900	169.75
Pred. piCs	MUS	ENSMUSG00000026667	Uhmk1	PTc_28	Genic	3'UTR	MCP	Conserved in 3	6492.33	183.333
Pred. piCs	MUS	ENSMUSG00000026915	Strbp	PTc_260	Genic	3'UTR	MCP	Conserved in 3	4067.25	268.8
Pred. piCs	MUS	ENSMUSG00000027189	Trim44	PTc_268	Genic	3'UTR	M	Species-specific	4358	139.5
Pred. piCs	MUS	ENSMUSG00000027255	Arfgap2	PTc_263	Genic	Genic	MCP	Conserved in 3	1146	199.5
Pred. piCs	MUS	ENSMUSG00000027305	Ndufaf1	PTc_271	Genic	Genic	M	Species-specific	195.333	228
Pred. piCs	MUS	ENSMUSG00000027479	Mapre1	PTc_282	Genic	3'UTR	M	Species-specific	6380	149
Pred. piCs	MUS	ENSMUSG00000027663	Zmat3	PTc_293	Genic	3'UTR	MCP	Conserved in 3	6658.5	252.667
Pred. piCs	MUS	ENSMUSG00000027782	Kpna4	PTc_297	Genic	3'UTR	M	Species-specific	4404	141
Pred. piCs	MUS	ENSMUSG00000027973	1700006A11Rik	PTc_305	Genic	Genic	MCP	Conserved in 3	953	100.5
Pred. piCs	MUS	ENSMUSG00000028136	Snx27	PTc_301	Genic	3'UTR	MP	Conserved in 2	2219.5	148.5
Pred. piCs	MUS	ENSMUSG00000028389	Zfp37	PTc_322	Genic	Genic	MCP	Conserved in 3	666	283.833
Pred. piCs	MUS	ENSMUSG00000028437	Ubap1	PTc_308	Genic	Genic	MC	Conserved in 2	1324.5	243
Pred. piCs	MUS	ENSMUSG00000028811	Yars	PTc_336	Genic	Genic	MCP	Conserved in 3	756	256
Pred. piCs	MUS	ENSMUSG00000028842	Ago3	PTc_334	Genic	3'UTR	MCP	Conserved in 3	6469	270
Pred. piCs	MUS	ENSMUSG00000029101	Rgs12	PTc_356	Genic	Genic	MC	Conserved in 2	692.625	229.25
Pred. piCs	MUS	ENSMUSG00000029578	Wipi2	PTc_372	Genic	3'UTR	MCP	Conserved in 3	2065.5	191.5
Pred. piCs	MUS	ENSMUSG00000029705	Cux1	PTc_368	Genic	3'UTR	M	Species-specific	2068.8	122.625
Pred. piCs	MUS	ENSMUSG00000030213	Atf7ip	PTc_407	Genic	3'UTR	MCP	Conserved in 3	3969	183.143
Pred. piCs	MUS	ENSMUSG00000030956	Fam53b	PTc_445	Genic	3'UTR	MCP	Conserved in 3	2312.71	309.444
Pred. piCs	MUS	ENSMUSG00000031028	Tub	PTc_439	Genic	3'UTR	M	Species-specific	2214	346
Pred. piCs	MUS	ENSMUSG00000031529	Tnks	PTc_453	Genic	3'UTR	M	Species-specific	2047	25
Pred. piCs	MUS	ENSMUSG00000031748	Gnao1	PTc_467	Genic	Genic	MCP	Conserved in 3	1372.17	304.75
Pred. piCs	MUS	ENSMUSG00000031861	Lpar2	PTc_455	Genic	3'UTR	MC	Conserved in 2	3140.67	240.333
Pred. piCs	MUS	ENSMUSG00000031953	Tmem170	PTc_479	Genic	Genic	MP	Conserved in 2	3328	115
Pred. piCs	MUS	ENSMUSG00000032009	Sesn3	PTc_487	Genic	3'UTR	M	Species-specific	2525.67	429.667
Pred. piCs	MUS	ENSMUSG00000032434	Cmtm6	PTc_510	Genic	Genic	MC	Conserved in 2	2768	63
Pred. piCs	MUS	ENSMUSG00000033658	Ddx19b	PTc_476	Genic	Genic	MCP	Conserved in 3	3326.5	69
Pred. piCs	MUS	ENSMUSG00000034111	Tmed8	PTc_118	Genic	3'UTR	M	Species-specific	6177	251
Pred. piCs	MUS	ENSMUSG00000034275	Igsf9b	PTc_488	Genic	3'UTR	M	Species-specific	4018.67	234
Pred. piCs	MUS	ENSMUSG00000034636	Zyg11b	PTc_328	Genic	3'UTR	MC	Conserved in 2	6280	176
Pred. piCs	MUS	ENSMUSG00000034850	Tmem127	PTc_272	Genic	3'UTR	M	Species-specific	2050	187
Pred. piCs	MUS	ENSMUSG00000035572	Dcaf10	PTc_317	Genic	3'UTR	M	Species-specific	3436	67
Pred. piCs	MUS	ENSMUSG00000035666	Gtf3c4	PTc_255	Genic	3'UTR	MC	Conserved in 2	4431	360.5
Pred. piCs	MUS	ENSMUSG00000035805	Mlc1	PTc_175	Genic	Genic	MC	Conserved in 2	1138	496
Pred. piCs	MUS	ENSMUSG00000035877	Zhx3	PTc_284	Genic	3'UTR	MCP	Conserved in 3	4477	380.8
Pred. piCs	MUS	ENSMUSG00000036061	Smug1	PTc_182	Genic	3'UTR	M	Species-specific	2357.33	307.5
Pred. piCs	MUS	ENSMUSG00000036155	Mgat5	PTc_12	Genic	3'UTR	M	Species-specific	3295	308
Pred. piCs	MUS	ENSMUSG00000036304	Zdhhc23	PTc_195	Genic	3'UTR	MCP	Conserved in 3	1416.33	171.667
Pred. piCs	MUS	ENSMUSG00000036450	Hif1an	PTc_248	Genic	3'UTR	MCP	Conserved in 3	5116	28
Pred. piCs	MUS	ENSMUSG00000036698	Ago2	PTc_156	Genic	Genic	MCP	Conserved in 3	11064	153
Pred. piCs	MUS	ENSMUSG00000037007	Zfp113	PTc_371	Genic	3'UTR	M	Species-specific	2567	165
Pred. piCs	MUS	ENSMUSG00000037885	Stk35	PTc_274	Genic	3'UTR	M	Species-specific	2837.5	24
Pred. piCs	MUS	ENSMUSG00000037926	Ssh2	PTc_83	Genic	3'UTR	M	Species-specific	2390.5	158.667
Pred. piCs	MUS	ENSMUSG00000037957	Wdr20	PTc_125	Genic	Genic	M	Species-specific	427.75	57
Pred. piCs	MUS	ENSMUSG00000037992	Rara	PTc_91	Genic	Genic	M	Species-specific	993	539.8
Pred. piCs	MUS	ENSMUSG00000038013	Wipf2	PTc_90	Genic	3'UTR	MP	Conserved in 2	5355	221.5
Pred. piCs	MUS	ENSMUSG00000038095	Sbno1	PTc_365	Genic	3'UTR	MCP	Conserved in 3	4125.75	133.889
Pred. piCs	MUS	ENSMUSG00000038178	Slc43a2	PTc_82	Genic	3'UTR	MCP	Conserved in 3	3866.67	257.667
Pred. piCs	MUS	ENSMUSG00000038481	Cdk19	PTc_38	Genic	3'UTR	MCP	Conserved in 3	3729.5	211.75
Pred. piCs	MUS	ENSMUSG00000038485	Socs7	PTc_89	Genic	3'UTR	MCP	Conserved in 3	5184	91
Pred. piCs	MUS	ENSMUSG00000038503	Mesd	PTc_435	Genic	3'UTR	MP	Conserved in 2	2201.5	157.5
Pred. piCs	MUS	ENSMUSG00000038538	Ubn2	PTc_382	Genic	3'UTR	MC	Conserved in 2	3968.5	223
Pred. piCs	MUS	ENSMUSG00000038544	Inip	PTc_321	Genic	Genic	MCP	Conserved in 3	1897	186
Pred. piCs	MUS	ENSMUSG00000038612	Mcl1	PTc_303	Genic	Genic	MC	Conserved in 2	2353	69
Pred. piCs	MUS	ENSMUSG00000038766	Gabpb2	PTc_302	Genic	3'UTR	MCP	Conserved in 3	5347.5	300
Pred. piCs	MUS	ENSMUSG00000038827	Abitram	PTc_318	Genic	3'UTR	MCP	Conserved in 3	2543	261.5
Pred. piCs	MUS	ENSMUSG00000038984	Tspyl5	PTc_151	Genic	3'UTR	MC	Conserved in 2	2702	87
Pred. piCs	MUS	ENSMUSG00000039202	Abhd2	PTc_431	Genic	3'UTR	MC	Conserved in 2	5352	247
Pred. piCs	MUS	ENSMUSG00000039224	D1Pas1	PTc_32	Genic	Genic	MCP	Conserved in 3	769	460
Pred. piCs	MUS	ENSMUSG00000040195	Nemp1	PTc_67	Genic	3'UTR	MCP	Conserved in 3	1904.33	238
Pred. piCs	MUS	ENSMUSG00000040423	Rc3h1	PTc_24	Genic	3'UTR	MCP	Conserved in 3	5705.33	318
Pred. piCs	MUS	ENSMUSG00000041308	Sntb2	PTc_473	Genic	3'UTR	MC	Conserved in 2	4954	51.5
Pred. piCs	MUS	ENSMUSG00000042439	Zfp532	PTc_233	Genic	Genic	MCP	Conserved in 3	1581.22	320.913
Pred. piCs	MUS	ENSMUSG00000042523	Dnal1	PTc_115	Genic	3'UTR	MC	Conserved in 2	1690.8	78.75
Pred. piCs	MUS	ENSMUSG00000043131	Mob1a	PTc_390	Genic	3'UTR	MC	Conserved in 2	2155	206
Pred. piCs	MUS	ENSMUSG00000043460	Elfn2	PTc_163	Genic	Genic	MCP	Conserved in 3	3205	642.5
Pred. piCs	MUS	ENSMUSG00000043467	Zbtb37	PTc_25	Genic	3'UTR	MCP	Conserved in 3	3867.83	239.429
Pred. piCs	MUS	ENSMUSG00000046020	Pofut1	PTc_280	Genic	3'UTR	MP	Conserved in 2	1461.29	541.857
Pred. piCs	MUS	ENSMUSG00000047003	Zfp41	PTc_160	Genic	3'UTR	MP	Conserved in 2	4907.5	388
Pred. piCs	MUS	ENSMUSG00000047030	Spata2	PTc_288	Genic	Genic	MCP	Conserved in 3	1149	226
Pred. piCs	MUS	ENSMUSG00000047412	Zbtb44	PTc_489	Genic	3'UTR	M	Species-specific	1976.6	265.667
Pred. piCs	MUS	ENSMUSG00000047415	Gpr68	PTc_121	Genic	Genic	MC	Conserved in 2	1502	474
Pred. piCs	MUS	ENSMUSG00000048578	Mlec	PTc_363	Genic	3'UTR	MCP	Conserved in 3	4934	145
Pred. piCs	MUS	ENSMUSG00000048732	Klhl11	PTc_92	Genic	Genic	MCP	Conserved in 3	250	13
Pred. piCs	MUS	ENSMUSG00000049323	Smcr8	PTc_74	Genic	Genic	MCP	Conserved in 3	2381	503.5
Pred. piCs	MUS	ENSMUSG00000049354	Dcaf7	PTc_97	Genic	3'UTR	MP	Conserved in 2	4469	252
Pred. piCs	MUS	ENSMUSG00000049470	Aff4	PTc_71	Genic	3'UTR	MC	Conserved in 2	6315	199.5
Pred. piCs	MUS	ENSMUSG00000049800	Sertad2	PTc_69	Genic	3'UTR	M	Species-specific	2967.33	310.667
Pred. piCs	MUS	ENSMUSG00000050229	Pigm	PTc_30	Genic	3'UTR	MCP	Conserved in 3	6129	153
Pred. piCs	MUS	ENSMUSG00000055296	Tmem245	PTc_319	Genic	3'UTR	M	Species-specific	6847.5	26
Pred. piCs	MUS	ENSMUSG00000056216	Cebpg	PTc_414	Genic	3'UTR	MC	Conserved in 2	2015.5	343
Pred. piCs	MUS	ENSMUSG00000056268	Dennd1b	PTc_18	Genic	3'UTR	M	Species-specific	4473.2	246.75
Pred. piCs	MUS	ENSMUSG00000057229	Dmac2	PTc_411	Genic	Genic	MC	Conserved in 2	531	493
Pred. piCs	MUS	ENSMUSG00000058706	0610030E20Rik	PTc_388	Genic	3'UTR	MCP	Conserved in 3	4029	75
Pred. piCs	MUS	ENSMUSG00000058761	Rnf169	PTc_436	Genic	3'UTR	MCP	Conserved in 3	5048	14
Pred. piCs	MUS	ENSMUSG00000058793	Cds2	PTc_275	Genic	3'UTR	MCP	Conserved in 3	2851.8	212.8
Pred. piCs	MUS	ENSMUSG00000063077	Kif1b	PTc_346	Genic	3'UTR	MCP	Conserved in 3	2921.8	269.25
Pred. piCs	MUS	ENSMUSG00000063801	Ap3s2	PTc_432	Genic	3'UTR	MP	Conserved in 2	2765	45.5
Pred. piCs	MUS	ENSMUSG00000065954	Tacc1	PTc_449	Genic	3'UTR	MCP	Conserved in 3	2284.4	127.125
Pred. piCs	MUS	ENSMUSG00000066640	Fbxl18	PTc_373	Genic	3'UTR	M	Species-specific	2996.5	127.5
Pred. piCs	MUS	ENSMUSG00000066735	Vkorc1l1	PTc_366	Genic	3'UTR	MC	Conserved in 2	1557	103.333
Pred. piCs	MUS	ENSMUSG00000069895	Atxn1l	PTc_474	Genic	3'UTR	MC	Conserved in 2	5112	320.333
Pred. piCs	MUS	ENSMUSG00000070738	Dgkd	PTc_6	Genic	3'UTR	M	Species-specific	1601.33	14
Pred. piCs	MUS	ENSMUSG00000072640	Lyrm9	PTc_84	Genic	3'UTR	MP	Conserved in 2	7730	58
Pred. piCs	MUS	ENSMUSG00000073096	Lrrc61	PTc_385	Genic	Genic	MC	Conserved in 2	1697.5	315.2
Pred. piCs	MUS	ENSMUSG00000074030	Exoc8	PTc_483	Genic	Genic	MCP	Conserved in 3	2368	79
Pred. piCs	MUS	ENSMUSG00000074212	Dnajb14	PTc_306	Genic	3'UTR	MCP	Conserved in 3	8088	256
Pred. piCs	MUS	ENSMUSG00000074925	Ptar1	PTc_243	Genic	3'UTR	MC	Conserved in 2	3228	601.75
Pred. piCs	MUS	ENSMUSG00000075502	Kbtbd6	PTc_149	Genic	Genic	M	Species-specific	1301	126.5
Pred. piCs	MUS	ENSMUSG00000075595	Zfp652	PTc_87	Genic	3'UTR	MCP	Conserved in 3	4033.25	304
Pred. piCs	MUS	ENSMUSG00000078584	AU022252	PTc_329	Genic	3'UTR	M	Species-specific	6500	51
Pred. piCs	MUS	ENSMUSG00000078656	Vps25	PTc_93	Genic	Genic	MC	Conserved in 2	286.167	89.3333
Pred. piCs	MUS	ENSMUSG00000087370	Tmem170b	PTc_128	Genic	3'UTR	MCP	Conserved in 3	3417	309
Pred. piCs	MUS	ENSMUSG00000089774	Slc5a3	PTc_199	Genic	3'UTR	MC	Conserved in 2	8260	496
Pred. piCs	MUS	ENSMUSG00000094483	Purb	PTc_68	Genic	3'UTR	MC	Conserved in 2	7313	31
Pred. piCs	MUS	ENSMUSG00000096188	Cmtm4	PTc_471	Genic	3'UTR	MCP	Conserved in 3	6936	171
Pred. piCs	MUS	ENSMUSG00000096370	Gm21992	PTc_238	Genic	Genic	MCP	Conserved in 3	982.667	104
Pred. piCs	MUS	ENSMUSG00000106864	Gtf3c2	PTc_353	Genic	Genic	M	Species-specific	864.667	210

### Sheet: Supp table 6D
group	piRNA cluster	Geneid	Genename	MUS_Geneid	CAR_Geneid	PAH_Geneid	MUS_3UTR	CAR_3UTR	PAH_3UTR	MUS_5UTR	CAR_5UTR	PAH_5UTR
Pred. piCs orthologs	PTc_274	ENSMUSG00000037885	Stk35	ENSMUSG00000037885	MGP_CAROLIEiJ_G0024290	MGP_PahariEiJ_G0025735	2837.5	2862.5	2863.5	24	24	24
Pred. piCs orthologs	PTc_349	ENSMUSG00000040274	Cdk6	ENSMUSG00000040274	MGP_CAROLIEiJ_G0026928	MGP_PahariEiJ_G0021700	5825.5	795.5	583.333	295.2	291.25	284.667
Pred. piCs orthologs	PTc_177	ENSMUSG00000037570	Mcrs1	ENSMUSG00000037570	MGP_CAROLIEiJ_G0020261	MGP_PahariEiJ_G0020264	234.333	313	322	190.4	169.5	234
Pred. piCs orthologs	PTc_228	ENSMUSG00000033966	Cdkl4	ENSMUSG00000033966	MGP_CAROLIEiJ_G0021909	MGP_PahariEiJ_G0020899	1407.33	1619	3	230.333	185	188
Pred. piCs orthologs	PTc_237	ENSMUSG00000025421	Hdhd2	ENSMUSG00000025421	MGP_CAROLIEiJ_G0022413	MGP_PahariEiJ_G0019142	1924.17	1510.38	1513.12	111.333	101.222	127.111
Pred. piCs orthologs	PTc_50	ENSMUSG00000020211	Sf3a2	ENSMUSG00000020211	MGP_CAROLIEiJ_G0015602	MGP_PahariEiJ_G0031015	97.5	45.5	45.5	309	122.667	123.333
Pred. piCs orthologs	PTc_438	ENSMUSG00000030879	Mrpl17	ENSMUSG00000030879	MGP_CAROLIEiJ_G0030241	MGP_PahariEiJ_G0013456	1986.5	1854	1926.5	60	56	50.3333
Pred. piCs orthologs	PTc_451	ENSMUSG00000054823	Nsd3	ENSMUSG00000054823	MGP_CAROLIEiJ_G0030925	MGP_PahariEiJ_G0021395	1360.71	2189.17	2196.33	429.286	398.667	398
Pred. piCs orthologs	PTc_487	ENSMUSG00000032009	Sesn3	ENSMUSG00000032009	MGP_CAROLIEiJ_G0031779	MGP_PahariEiJ_G0014655	2525.67	435	438	429.667	251	252
Pred. piCs orthologs	PTc_401	ENSMUSG00000030172	Erc1	ENSMUSG00000030172	MGP_CAROLIEiJ_G0028795	MGP_PahariEiJ_G0022550	1977.5	2319.5	1964.4	331.778	299.1	333.1
Pred. piCs orthologs	PTc_103	ENSMUSG00000039850	Endov	ENSMUSG00000039850	MGP_CAROLIEiJ_G0017500	MGP_PahariEiJ_G0018627	1738.71	662.5	1505.17	156.714	103.429	115.5
Pred. piCs orthologs	PTc_150	ENSMUSG00000046034	Otulin	ENSMUSG00000046034	MGP_CAROLIEiJ_G0019702	MGP_PahariEiJ_G0016078	306.667	351	356	76.5	84	84
Pred. piCs orthologs	PTc_5	ENSMUSG00000025958	Creb1	ENSMUSG00000025958	MGP_CAROLIEiJ_G0014207	MGP_PahariEiJ_G0027445	1816.57	3384	3376	191	219.8	220.2
Pred. piCs orthologs	PTc_173	ENSMUSG00000016619	Nup50	ENSMUSG00000016619	MGP_CAROLIEiJ_G0020119	MGP_PahariEiJ_G0020124	1637	3102	3110	295	233	230
Pred. piCs orthologs	PTc_4	ENSMUSG00000040865	Ino80d	ENSMUSG00000040865	MGP_CAROLIEiJ_G0014196	MGP_PahariEiJ_G0027434	7796	313	3022	486.667	405.25	673.25
Pred. piCs orthologs	PTc_14	ENSMUSG00000054387	Mdm4	ENSMUSG00000054387	MGP_CAROLIEiJ_G0014593	MGP_PahariEiJ_G0027829	2480.67	2251.6	2433.17	154.286	159.5	157.143
Pred. piCs orthologs	PTc_329	ENSMUSG00000078584	AU022252	ENSMUSG00000078584	MGP_CAROLIEiJ_G0026392	MGP_PahariEiJ_G0028722	6500	6185	6312	51	51	51
Pred. piCs orthologs	PTc_468	ENSMUSG00000031754	Nudt21	ENSMUSG00000031754	MGP_CAROLIEiJ_G0031388	MGP_PahariEiJ_G0022987	1164	1912	1792	215.5	129	132
Pred. piCs orthologs	PTc_219	ENSMUSG00000090115	Usp49	ENSMUSG00000090115	MGP_CAROLIEiJ_G0021706	MGP_PahariEiJ_G0020696	2090	2041.67	2043.33	379.5	253.333	254.667
Pred. piCs orthologs	PTc_437	ENSMUSG00000030649	Anapc15	ENSMUSG00000030649	MGP_CAROLIEiJ_G0030069	MGP_PahariEiJ_G0023766	1104.17	1054.67	76	176.375	151.667	57
Pred. piCs orthologs	PTc_495	ENSMUSG00000036943	Rab8b	ENSMUSG00000036943	MGP_CAROLIEiJ_G0032385	MGP_PahariEiJ_G0015249	4055	4010	4017	54	72	71
Pred. piCs orthologs	PTc_185	ENSMUSG00000022507	1810013L24Rik	ENSMUSG00000022507	MGP_CAROLIEiJ_G0020436	MGP_PahariEiJ_G0016144	1879	2872	2859	360	360	358
Pred. piCs orthologs	PTc_290	ENSMUSG00000000826	Dnajc5	ENSMUSG00000000826	MGP_CAROLIEiJ_G0024811	MGP_PahariEiJ_G0026259	2967	2948.25	2979.75	185.2	184.8	184.8
Pred. piCs orthologs	PTc_488	ENSMUSG00000034275	Igsf9b	ENSMUSG00000034275	MGP_CAROLIEiJ_G0031928	MGP_PahariEiJ_G0014793	4018.67	164.667	170.333	234	225	225
Pred. piCs orthologs	PTc_95	ENSMUSG00000034247	Plekhm1	ENSMUSG00000034247	MGP_CAROLIEiJ_G0017280	MGP_PahariEiJ_G0018410	2362.5	2305	2331	136	68.5	71
Pred. piCs orthologs	PTc_18	ENSMUSG00000056268	Dennd1b	ENSMUSG00000056268	MGP_CAROLIEiJ_G0014665	MGP_PahariEiJ_G0027901	4473.2	2715.75	3850.5	246.75	284.5	287.5
Pred. piCs orthologs	PTc_197	ENSMUSG00000022656	Nectin3	ENSMUSG00000022656	MGP_CAROLIEiJ_G0020789	MGP_PahariEiJ_G0016488	1434.29	1434.29	1425.71	161.6	115.714	116.714
Pred. piCs orthologs	PTc_91	ENSMUSG00000037992	Rara	ENSMUSG00000037992	MGP_CAROLIEiJ_G0017103	MGP_PahariEiJ_G0018232	993	981.8	1008.8	539.8	537.4	547
Pred. piCs orthologs	PTc_169	ENSMUSG00000022401	Xpnpep3	ENSMUSG00000022401	MGP_CAROLIEiJ_G0020051	MGP_PahariEiJ_G0020053	2631	828.5	1686.75	50	30.3333	49.5
Pred. piCs orthologs	PTc_184	ENSMUSG00000043140	Tmem186	ENSMUSG00000043140	MGP_CAROLIEiJ_G0020431	MGP_PahariEiJ_G0016139	2516	1868	1865	224	240	224
Pred. piCs orthologs	PTc_319	ENSMUSG00000055296	Tmem245	ENSMUSG00000055296	MGP_CAROLIEiJ_G0026040	MGP_PahariEiJ_G0028378	6847.5	1922.33	131.667	26	26	30
Pred. piCs orthologs	PTc_249	ENSMUSG00000025078	Nhlrc2	ENSMUSG00000025078	MGP_CAROLIEiJ_G0023092	MGP_PahariEiJ_G0014580	3088.5	1331	1379	422	419	416
Pred. piCs orthologs	PTc_297	ENSMUSG00000027782	Kpna4	ENSMUSG00000027782	MGP_CAROLIEiJ_G0025065	MGP_PahariEiJ_G0026508	4404	4367	4299	141	141	140
Pred. piCs orthologs	PTc_54	ENSMUSG00000034674	Tdg	ENSMUSG00000034674	MGP_CAROLIEiJ_G0015662	MGP_PahariEiJ_G0031422	971.2	2080	2066	156	153	151
Pred. piCs orthologs	PTc_354	ENSMUSG00000057406	Nsd2	ENSMUSG00000057406	MGP_CAROLIEiJ_G0027122	MGP_PahariEiJ_G0016906	3590.8	3575.7	3541.8	97	75.7778	119.444
Pred. piCs orthologs	PTc_500	ENSMUSG00000032207	Lipc	ENSMUSG00000032207	MGP_CAROLIEiJ_G0032408	MGP_PahariEiJ_G0015272	117	49	125.5	218	248	249
Pred. piCs orthologs	PTc_172	ENSMUSG00000055745	Rtl6	ENSMUSG00000055745	MGP_CAROLIEiJ_G0020114	MGP_PahariEiJ_G0020120	3064	3070	3027	630	603	641
Pred. piCs orthologs	PTc_19	ENSMUSG00000026469	Xpr1	ENSMUSG00000026469	MGP_CAROLIEiJ_G0014725	MGP_PahariEiJ_G0027961	2623	2631.67	2639.33	149.667	149.667	149.667
Pred. piCs orthologs	PTc_453	ENSMUSG00000031529	Tnks	ENSMUSG00000031529	MGP_CAROLIEiJ_G0030977	MGP_PahariEiJ_G0021445	2047	2409	2384	25	25	25
Pred. piCs orthologs	PTc_102	ENSMUSG00000025571	Tnrc6c	ENSMUSG00000025571	MGP_CAROLIEiJ_G0017465	MGP_PahariEiJ_G0018593	2195.67	2206.33	2197	495.5	495.5	495.5
Pred. piCs orthologs	PTc_149	ENSMUSG00000075502	Kbtbd6	ENSMUSG00000075502	MGP_CAROLIEiJ_G0019541	MGP_PahariEiJ_G0030559	1301	1309	1430	126.5	210	221
Pred. piCs orthologs	PTc_182	ENSMUSG00000036061	Smug1	ENSMUSG00000036061	MGP_CAROLIEiJ_G0020371	MGP_PahariEiJ_G0020370	2357.33	2353	2312	307.5	96	95
Pred. piCs orthologs	PTc_206	ENSMUSG00000024208	Uqcc2	ENSMUSG00000024208	MGP_CAROLIEiJ_G0021296	MGP_PahariEiJ_G0023614	46	48.3333	48.3333	51	50.3333	50
Pred. piCs orthologs	PTc_440	ENSMUSG00000048787	Dcun1d3	ENSMUSG00000048787	MGP_CAROLIEiJ_G0030386	MGP_PahariEiJ_G0013597	2138	2150.67	2052.33	255.833	260	260.6
Pred. piCs orthologs	PTc_116	ENSMUSG00000045064	Zc2hc1c	ENSMUSG00000045064	MGP_CAROLIEiJ_G0017964	MGP_PahariEiJ_G0029723	1345	2709	2825	179.5	214	214
Pred. piCs orthologs	PTc_118	ENSMUSG00000034111	Tmed8	ENSMUSG00000034111	MGP_CAROLIEiJ_G0017987	MGP_PahariEiJ_G0029746	6177	6168	6145	251	26	26
Pred. piCs orthologs	PTc_69	ENSMUSG00000049800	Sertad2	ENSMUSG00000049800	MGP_CAROLIEiJ_G0016118	MGP_PahariEiJ_G0016773	2967.33	3025	2969	310.667	312	313
Pred. piCs orthologs	PTc_281	ENSMUSG00000061411	Nol4l	ENSMUSG00000061411	MGP_CAROLIEiJ_G0024489	MGP_PahariEiJ_G0025932	4148	4156	4135	182.5	184	188.5
Pred. piCs orthologs	PTc_373	ENSMUSG00000066640	Fbxl18	ENSMUSG00000066640	MGP_CAROLIEiJ_G0027967	MGP_PahariEiJ_G0024539	2996.5	2927.5	2877	127.5	123.5	126
Pred. piCs orthologs	PTc_491	ENSMUSG00000037971	1110032A03Rik	ENSMUSG00000037971	MGP_CAROLIEiJ_G0032196	MGP_PahariEiJ_G0015064	445.333	445.333	371.667	337.25	342	326.5
Pred. piCs orthologs	PTc_201	ENSMUSG00000004945	Tmem242	ENSMUSG00000004945	MGP_CAROLIEiJ_G0021022	MGP_PahariEiJ_G0023340	414.333	430.333	433	35.6667	35.6667	28.6667
Pred. piCs orthologs	PTc_509	ENSMUSG00000046785	Epm2aip1	ENSMUSG00000046785	MGP_CAROLIEiJ_G0032756	MGP_PahariEiJ_G0015623	3852	3901	3875	24	24	24
Pred. piCs orthologs	PTc_83	ENSMUSG00000037926	Ssh2	ENSMUSG00000037926	MGP_CAROLIEiJ_G0016771	MGP_PahariEiJ_G0017908	2390.5	2406.5	2380	158.667	158.667	160.667
Pred. piCs orthologs	PTc_113	ENSMUSG00000059970	Hspa2	ENSMUSG00000059970	MGP_CAROLIEiJ_G0017865	MGP_PahariEiJ_G0029622	501	494	496	122	119	119
Pred. piCs orthologs	PTc_133	ENSMUSG00000047789	Slc38a9	ENSMUSG00000047789	MGP_CAROLIEiJ_G0018894	MGP_PahariEiJ_G0015965	3753	6885	3	136.5	142	209
Pred. piCs orthologs	PTc_17	ENSMUSG00000073557	Ppp1r12b	ENSMUSG00000073557	MGP_CAROLIEiJ_G0014628	MGP_PahariEiJ_G0027864	1746.5	1678	1679	238.6	136.25	136.25
Pred. piCs orthologs	PTc_268	ENSMUSG00000027189	Trim44	ENSMUSG00000027189	MGP_CAROLIEiJ_G0024007	MGP_PahariEiJ_G0025443	4358	4331	4341	139.5	93.3333	86
Pred. piCs orthologs	PTc_489	ENSMUSG00000047412	Zbtb44	ENSMUSG00000047412	MGP_CAROLIEiJ_G0031935	MGP_PahariEiJ_G0014800	1976.6	2385	2311	265.667	403.5	362.5
Pred. piCs orthologs	PTc_317	ENSMUSG00000035572	Dcaf10	ENSMUSG00000035572	MGP_CAROLIEiJ_G0025972	MGP_PahariEiJ_G0024119	3436	3273	2540	67	67	67
Pred. piCs orthologs	PTc_271	ENSMUSG00000027305	Ndufaf1	ENSMUSG00000027305	MGP_CAROLIEiJ_G0024149	MGP_PahariEiJ_G0025591	195.333	209.333	3	228	228	297
Pred. piCs orthologs	PTc_72	ENSMUSG00000049287	Iba57	ENSMUSG00000049287	MGP_CAROLIEiJ_G0016425	MGP_PahariEiJ_G0017556	1534	1526	1516.5	76.6667	77.6667	77.3333
Pred. piCs orthologs	PTc_6	ENSMUSG00000070738	Dgkd	ENSMUSG00000070738	MGP_CAROLIEiJ_G0014387	MGP_PahariEiJ_G0027624	1601.33	1598.33	1615.33	14	8	8
Pred. piCs orthologs	PTc_161	ENSMUSG00000103906	Tigd5	ENSMUSG00000103906	MGP_CAROLIEiJ_G0019902	MGP_PahariEiJ_G0019910	2816	2824	2867	56	56	56
Pred. piCs orthologs	PTc_12	ENSMUSG00000036155	Mgat5	ENSMUSG00000036155	MGP_CAROLIEiJ_G0014536	MGP_PahariEiJ_G0027772	3295	3282	3195.5	308	308.5	301.5
Pred. piCs orthologs	PTc_138	ENSMUSG00000040760	Appl1	ENSMUSG00000040760	MGP_CAROLIEiJ_G0019035	MGP_PahariEiJ_G0030052	4740	4792	4875	778	782	752
Pred. piCs orthologs	PTc_101	ENSMUSG00000034341	Wbp2	ENSMUSG00000034341	MGP_CAROLIEiJ_G0017429	MGP_PahariEiJ_G0018558	630.5	634	627.5	70	71	70
Pred. piCs orthologs	PTc_433	ENSMUSG00000025104	Hdgfl3	ENSMUSG00000025104	MGP_CAROLIEiJ_G0029931	MGP_PahariEiJ_G0013152	3318.5	3101	4812	444	450	435
Pred. piCs orthologs	PTc_450	ENSMUSG00000065954	Tacc1	ENSMUSG00000065954	MGP_CAROLIEiJ_G0030922	MGP_PahariEiJ_G0021392	2284.4	5135	5501	127.125	164	164
Pred. piCs orthologs	PTc_100	ENSMUSG00000041598	Cdc42ep4	ENSMUSG00000041598	MGP_CAROLIEiJ_G0017370	MGP_PahariEiJ_G0018500	1663	1666	1654	359	358.75	360.25
Pred. piCs orthologs	PTc_282	ENSMUSG00000027479	Mapre1	ENSMUSG00000027479	MGP_CAROLIEiJ_G0024492	MGP_PahariEiJ_G0025935	6380	4547	3	149	149	131
Pred. piCs orthologs	PTc_371	ENSMUSG00000037007	Zfp113	ENSMUSG00000037007	MGP_CAROLIEiJ_G0027902	MGP_PahariEiJ_G0024476	2567	1564	1490	165	165	162
Pred. piCs orthologs	PTc_122	ENSMUSG00000098530	Gm28051	ENSMUSG00000098530	MGP_CAROLIEiJ_G0018039	MGP_PahariEiJ_G0029798	179	181	179	20	20	20
Pred. piCs orthologs	PTc_469	ENSMUSG00000046556	Zfp319	ENSMUSG00000046556	MGP_CAROLIEiJ_G0031420	MGP_PahariEiJ_G0023018	4817	1686	1708	669	669	669
Pred. piCs orthologs	PTc_380	ENSMUSG00000029775	Klhdc10	ENSMUSG00000029775	MGP_CAROLIEiJ_G0028184	MGP_PahariEiJ_G0021942	2397.67	3520	3526.5	275.6	167.5	167.5
Pred. piCs orthologs	PTc_196	ENSMUSG00000068284	Usf3	ENSMUSG00000068284	MGP_CAROLIEiJ_G0020764	MGP_PahariEiJ_G0016464	3809.67	3832.67	3699	335	351.333	350.333
Pred. piCs orthologs	PTc_142	ENSMUSG00000014547	Wdfy2	ENSMUSG00000014547	MGP_CAROLIEiJ_G0019394	MGP_PahariEiJ_G0030412	5200	577	575	243	235	230
Pred. piCs orthologs	PTc_285	ENSMUSG00000017764	Zswim1	ENSMUSG00000017764	MGP_CAROLIEiJ_G0024670	MGP_PahariEiJ_G0026112	674	678	691	537.5	524.5	536
Pred. piCs orthologs	PTc_359	ENSMUSG00000058558	Rpl5	ENSMUSG00000058558	MGP_CAROLIEiJ_G0027511	MGP_PahariEiJ_G0017284	1009	973	1008	243.5	243.5	238
