## Supplementary Table 8 for "High piRNA abundance is a hallmark of evolutionarily persistent piRNA-producing loci"

### Sheet: Table info
Supp. table 8. AREscore and length-normalized AREscore in UTRs of control genes and genes overlapping piRNA clusters.
A. AREscore in UTRs of piRNA cluster expression-matched protein-coding control genes.
B. AREscore in UTRs of protein-coding genes overlapping Yu2021 piRNA clusters. For genes overlapping more than one cluster or viceversa, the highest overlap was taken.
C. AREscore in UTRs of protein-coding genes overlapping predicted piRNA clusters. For genes overlapping more than one cluster or viceversa, the highest overlap was taken.

### Sheet: Supp table 8A
Group	Species	Geneid	Genename	AREscore - 3'UTR	Norm. AREscore - 3'UTR	AREscore - 5'UTR	Norm. AREscore - 5'UTR
Genes	MUS	ENSMUSG00000101113	1700025B11Rik	0	0	0	0
Genes	MUS	ENSMUSG00000045797	4930402K13Rik	1.3	0.00308789	0	0
Genes	MUS	ENSMUSG00000102416	4933424G06Rik	0	0	0.65	0.00238095
Genes	MUS	ENSMUSG00000073197	5730507C01Rik	6.5	0.00612342	0	0
Genes	MUS	ENSMUSG00000090150	Acad11	1.73333	0.0025597	0	0
Genes	MUS	ENSMUSG00000033701	Acbd6	3.1125	0.000736338	0	0
Genes	MUS	ENSMUSG00000066368	Actl11	0	0	0	0
Genes	MUS	ENSMUSG00000113640	Adat3	0	0	0	0
Genes	MUS	ENSMUSG00000020654	Adcy3	1.3	0.00176271	0	0
Genes	MUS	ENSMUSG00000025236	Adpgk	2.6	0.00283999	0	0
Genes	MUS	ENSMUSG00000020610	Amz2	0.975	0.00171353	0	0
Genes	MUS	ENSMUSG00000020864	Ankrd40	1.3	0.000606909	0	0
Genes	MUS	ENSMUSG00000030762	Aqp8	0	0	0	0
Genes	MUS	ENSMUSG00000048175	Asb8	0.325	0.000278015	0	0
Genes	MUS	ENSMUSG00000031862	Atp13a1	0	0	0	0
Genes	MUS	ENSMUSG00000074166	AW146154	2.6	0.00184397	0	0
Genes	MUS	ENSMUSG00000026601	Axdnd1	0	0	0.2	0.0010582
Genes	MUS	ENSMUSG00000028789	Azin2	0.866667	0.00261833	0	0
Genes	MUS	ENSMUSG00000039242	B3galnt2	2.51429	0.00223398	0	0
Genes	MUS	ENSMUSG00000050641	BC048562	0	0	0	0
Genes	MUS	ENSMUSG00000032077	Bud13	2.16667	0.00422416	0	0
Genes	MUS	ENSMUSG00000045975	C2cd2	9.1	0.00219436	0.65	0.00205047
Genes	MUS	ENSMUSG00000021981	Cab39l	1.3	0.00356027	1.3	0.00393517
Genes	MUS	ENSMUSG00000037706	Cd81	1.3	0.00232143	0	0
Genes	MUS	ENSMUSG00000024370	Cdc23	3.625	0.00156859	0	0
Genes	MUS	ENSMUSG00000020015	Cdk17	4.23333	0.00316042	0.433333	0.0046595
Genes	MUS	ENSMUSG00000028294	Cfap206	0.433333	0.00125241	0	0
Genes	MUS	ENSMUSG00000002835	Chaf1a	1.3	0.000476889	0	0
Genes	MUS	ENSMUSG00000022617	Chkb	0	0	0	0
Genes	MUS	ENSMUSG00000010136	Cimap3	0	0	0.5	0.00454545
Genes	MUS	ENSMUSG00000042788	Cimip2b	0.65	0.00203184	0	0
Genes	MUS	ENSMUSG00000002190	Clgn	3.9	0.00455898	0	0
Genes	MUS	ENSMUSG00000028339	Col15a1	0	0	0.166667	0.000215332
Genes	MUS	ENSMUSG00000040690	Col16a1	0	0	0	0
Genes	MUS	ENSMUSG00000055041	Commd5	0	0	0	0
Genes	MUS	ENSMUSG00000019373	Cops3	4.1	0.0157692	0	0
Genes	MUS	ENSMUSG00000025981	Coq10b	1.95	0.00216908	0	0
Genes	MUS	ENSMUSG00000053536	Cstf2t	5.2	0.00247031	0	0
Genes	MUS	ENSMUSG00000037815	Ctnna1	0.65	0.000732807	0.866667	0.00183544
Genes	MUS	ENSMUSG00000078787	Cyp2t4	0	0	0	0
Genes	MUS	ENSMUSG00000053226	Dand5	1.3	0.00147059	0	0
Genes	MUS	ENSMUSG00000045538	Ddx28	0	0	0	0
Genes	MUS	ENSMUSG00000000787	Ddx3x	9.1	0.00355469	0	0
Genes	MUS	ENSMUSG00000021494	Ddx41	0	0	0	0
Genes	MUS	ENSMUSG00000033987	Dnah17	0.65	0.000425671	0	0
Genes	MUS	ENSMUSG00000027635	Dsn1	3.9	0.00421639	1.04	0.00717531
Genes	MUS	ENSMUSG00000003518	Dusp3	2.8	0.000779727	0.816667	0.00451745
Genes	MUS	ENSMUSG00000047193	Dync2h1	2.6	0.00291875	0	0
Genes	MUS	ENSMUSG00000059796	Eif4a1	1.95	0.00332769	0	0
Genes	MUS	ENSMUSG00000036613	Eipr1	0.433333	0.000156438	0	0
Genes	MUS	ENSMUSG00000014791	Elmo3	0.866667	0.000981502	0	0
Genes	MUS	ENSMUSG00000029675	Eln	1.15	0.000834164	0	0
Genes	MUS	ENSMUSG00000004268	Emg1	0	0	0	0
Genes	MUS	ENSMUSG00000046324	Ermp1	4.56667	0.00106601	0	0
Genes	MUS	ENSMUSG00000050212	Eva1b	0	0	0.866667	0.00110039
Genes	MUS	ENSMUSG00000051728	Fam243	2.6	0.00138445	0	0
Genes	MUS	ENSMUSG00000030858	Fam24b	0	0	0	0
Genes	MUS	ENSMUSG00000021532	Fastkd3	1.3	0.00350019	0	0
Genes	MUS	ENSMUSG00000048520	Fbxl13	1.3	0.0058296	0	0
Genes	MUS	ENSMUSG00000019773	Fbxo5	3.9	0.00948905	0	0
Genes	MUS	ENSMUSG00000078157	Fem1al	1.3	0.00118613	2.6	0.0122066
Genes	MUS	ENSMUSG00000026526	Fh1	2.6	0.0233175	0	0
Genes	MUS	ENSMUSG00000061374	Fiz1	0	0	0.1625	0.000346482
Genes	MUS	ENSMUSG00000047604	Frat2	2.6	0.00209003	0	0
Genes	MUS	ENSMUSG00000018567	Gabarap	1.3	0.00335323	0	0
Genes	MUS	ENSMUSG00000079652	Garin1a	0	0	0	0
Genes	MUS	ENSMUSG00000029777	Gars1	1.3	0.0083871	0	0
Genes	MUS	ENSMUSG00000029708	Gcc1	1.3	0.00304975	0	0
Genes	MUS	ENSMUSG00000027573	Gid8	0	0	0	0
Genes	MUS	ENSMUSG00000026103	Gls	12.82	0.00537232	0	0
Genes	MUS	ENSMUSG00000087006	Gm13889	3.9	0.00679461	0	0
Genes	MUS	ENSMUSG00000096268	Gm20914	0	0	0	0
Genes	MUS	ENSMUSG00000022362	Gm29394	0.65	0.00177112	0	0
Genes	MUS	ENSMUSG00000091756	Gm3095	8.4	0.0079096	15.05	0.00218686
Genes	MUS	ENSMUSG00000117338	Gm49804	0	0	0	0
Genes	MUS	ENSMUSG00000079267	Gm5930	2.6	0.00280475	0	0
Genes	MUS	ENSMUSG00000036427	Gpi1	0	0	0	0
Genes	MUS	ENSMUSG00000020444	Guk1	0	0	0.325	0.00199387
Genes	MUS	ENSMUSG00000069301	H2ac11	0	0	0	0
Genes	MUS	ENSMUSG00000069308	H2bc22	0.65	0.00433333	0	0
Genes	MUS	ENSMUSG00000030451	Herc2	2.6	0.00400633	1.95	0.0109398
Genes	MUS	ENSMUSG00000061436	Hipk2	1.4875	0.000397196	0	0
Genes	MUS	ENSMUSG00000042606	Hirip3	1.3	0.00270833	0	0
Genes	MUS	ENSMUSG00000020232	Hmg20b	0	0	0	0
Genes	MUS	ENSMUSG00000027869	Hsd3b6	1	0.00281295	0	0
Genes	MUS	ENSMUSG00000022556	Hsf1	0.144444	6.90791e-05	0	0
Genes	MUS	ENSMUSG00000070345	Hsf5	6.5	0.00298851	0	0
Genes	MUS	ENSMUSG00000006221	Hspb7	0	0	1.3	0.00129225
Genes	MUS	ENSMUSG00000039662	Icmt	8.2	0.00194545	0	0
Genes	MUS	ENSMUSG00000074141	Il4i1	0	0	0	0
Genes	MUS	ENSMUSG00000025133	Ints4	0	0	0	0
Genes	MUS	ENSMUSG00000022108	Itm2b	1.3	0.00188669	0.433333	0.00224525
Genes	MUS	ENSMUSG00000066500	Izumo2	1.3	0.0173515	0	0
Genes	MUS	ENSMUSG00000034311	Kif4	0	0	0	0
Genes	MUS	ENSMUSG00000029775	Klhdc10	3.46667	0.00806564	0	0
Genes	MUS	ENSMUSG00000038968	Klk1b16	0	0	2.6	0.00471014
Genes	MUS	ENSMUSG00000059851	Kmt5c	0	0	0	0
Genes	MUS	ENSMUSG00000030265	Kras	4.05	0.00103607	0	0
Genes	MUS	ENSMUSG00000091512	Lamtor3	2.6	0.00827763	0	0
Genes	MUS	ENSMUSG00000096740	Lbhd1	3.9	0.00178408	0	0
Genes	MUS	ENSMUSG00000005299	Letm1	3.16667	0.00147355	0	0
Genes	MUS	ENSMUSG00000009207	Lnpk	10.6667	0.00576112	1.3	0.00807692
Genes	MUS	ENSMUSG00000037095	Lrg1	0	0	0	0
Genes	MUS	ENSMUSG00000029028	Lrrc47	1.3	0.00249506	0	0
Genes	MUS	ENSMUSG00000030188	Magohb	1.6	0.0155114	0	0
Genes	MUS	ENSMUSG00000023050	Map3k12	3.46667	0.00219666	0	0
Genes	MUS	ENSMUSG00000075229	Mix23	0	0	0	0
Genes	MUS	ENSMUSG00000028708	Mknk1	3.9	0.00365854	0	0
Genes	MUS	ENSMUSG00000017801	Mlx	2.6	0.0024952	0	0
Genes	MUS	ENSMUSG00000030036	Mogs	0	0	0	0
Genes	MUS	ENSMUSG00000094649	Mplkipl1	1.3	0.00168176	0	0
Genes	MUS	ENSMUSG00000019710	Mrpl24	2.6	0.00803856	0	0
Genes	MUS	ENSMUSG00000030380	Mzf1	0	0	0.65	0.00206518
Genes	MUS	ENSMUSG00000026107	Nabp1	5.2	0.00553742	0	0
Genes	MUS	ENSMUSG00000023089	Ndufa5	0	0	0	0
Genes	MUS	ENSMUSG00000041881	Ndufa7	0	0	0	0
Genes	MUS	ENSMUSG00000024099	Ndufv2	4.65	0.00543224	0.65	0.00140693
Genes	MUS	ENSMUSG00000059395	Nkapl	2.3	0.0111111	0	0
Genes	MUS	ENSMUSG00000054160	Nkx2-4	1.3	0.00232143	0	0
Genes	MUS	ENSMUSG00000035984	Nme5	0	0	0	0
Genes	MUS	ENSMUSG00000025056	Nr0b1	2.6	0.00738636	0	0
Genes	MUS	ENSMUSG00000026751	Nr5a1	2.3	0.00169242	0	0
Genes	MUS	ENSMUSG00000032615	Nt5m	0	0	0	0
Genes	MUS	ENSMUSG00000074121	Ntf5	0	0	0.65	0.000787879
Genes	MUS	ENSMUSG00000021224	Numb	3.9	0.0019358	0	0
Genes	MUS	ENSMUSG00000025220	Oga	3.9	0.00206897	0	0
Genes	MUS	ENSMUSG00000057564	Or4e1	7.8	0.00183702	0	0
Genes	MUS	ENSMUSG00000006289	Osgep	2.34	0.00158001	0	0
Genes	MUS	ENSMUSG00000036504	Phpt1	0	0	2.6	0.00675325
Genes	MUS	ENSMUSG00000000167	Pih1d2	0.65	0.00114236	0.78	0.00185034
Genes	MUS	ENSMUSG00000037552	Plekhg2	0	0	0.742857	0.00170444
Genes	MUS	ENSMUSG00000033152	Podxl2	0	0	0	0
Genes	MUS	ENSMUSG00000067148	Polr1c	0	0	0	0
Genes	MUS	ENSMUSG00000019907	Ppp1r12a	5.33333	0.00198192	0	0
Genes	MUS	ENSMUSG00000005469	Prkaca	2.45	0.0054267	0	0
Genes	MUS	ENSMUSG00000028134	Ptbp2	3.58333	0.00446313	0	0
Genes	MUS	ENSMUSG00000036057	Ptpn23	0	0	0	0
Genes	MUS	ENSMUSG00000045826	Ptprcap	0	0	0	0
Genes	MUS	ENSMUSG00000022827	Rabl3	1.3	0.000921882	0	0
Genes	MUS	ENSMUSG00000029576	Radil	4.1	0.0143734	0	0
Genes	MUS	ENSMUSG00000027466	Rbck1	0	0	0	0
Genes	MUS	ENSMUSG00000078784	Rbis	0.325	0.000372279	0	0
Genes	MUS	ENSMUSG00000002324	Rec8	0	0	0	0
Genes	MUS	ENSMUSG00000029249	Rest	6.7	0.00194316	0	0
Genes	MUS	ENSMUSG00000037075	Rnf139	7.5	0.00332447	0	0
Genes	MUS	ENSMUSG00000047215	Rpl9	0.166667	8.52515e-05	0	0
Genes	MUS	ENSMUSG00000021687	Scamp1	3.46667	0.00182139	0	0
Genes	MUS	ENSMUSG00000074211	Sdhaf1	0	0	1.3	0.00083014
Genes	MUS	ENSMUSG00000017740	Slc12a5	0.866667	0.00133787	0	0
Genes	MUS	ENSMUSG00000022404	Slc25a17	0.65	0.000905292	0	0
Genes	MUS	ENSMUSG00000079020	Slc45a4	3.06	0.00259399	2.6	0.00399145
Genes	MUS	ENSMUSG00000075478	Slitrk1	7.9	0.00330959	1.3	0.0014756
Genes	MUS	ENSMUSG00000011837	Snapc2	0	0	0	0
Genes	MUS	ENSMUSG00000020018	Snrpf	2.6	0.00597701	0	0
Genes	MUS	ENSMUSG00000034401	Spata6	5.51667	0.00726146	0	0
Genes	MUS	ENSMUSG00000026163	Sphkap	6.2	0.00270903	0	0
Genes	MUS	ENSMUSG00000073079	Srp54a	4.55	0.00183764	0	0
Genes	MUS	ENSMUSG00000034616	Ssh3	0	0	0	0
Genes	MUS	ENSMUSG00000095302	Ssty2	0	0	0	0
Genes	MUS	ENSMUSG00000032038	St3gal4	4.1	0.00478413	0.222222	0.00101282
Genes	MUS	ENSMUSG00000025862	Stag2	11.9	0.00627751	0	0
Genes	MUS	ENSMUSG00000028801	Stpg1	0	0	1.3	0.00637255
Genes	MUS	ENSMUSG00000069631	Strada	3.6	0.00167254	0	0
Genes	MUS	ENSMUSG00000020485	Supt4a	0	0	0	0
Genes	MUS	ENSMUSG00000031939	Taf1d	0.557143	0.00131388	0.371429	0.000405048
Genes	MUS	ENSMUSG00000017291	Taok1	36.85	0.0042332	0	0
Genes	MUS	ENSMUSG00000050052	Tdrp	0	0	0	0
Genes	MUS	ENSMUSG00000078442	Tektl1	0	0	0	0
Genes	MUS	ENSMUSG00000044468	Tent5c	2.6	0.000618165	0	0
Genes	MUS	ENSMUSG00000028458	Tesk1	1.3	0.00158204	1.15	0.000768717
Genes	MUS	ENSMUSG00000017466	Timp2	0	0	0.65	0.00152439
Genes	MUS	ENSMUSG00000038828	Tmem214	1.95	0.0008159	1.95	0.00117754
Genes	MUS	ENSMUSG00000020914	Top2a	2.6	0.00508806	0	0
Genes	MUS	ENSMUSG00000059552	Trp53	1	0.00201824	0	0
Genes	MUS	ENSMUSG00000030352	Tspan9	0.866667	0.000409423	1.15556	0.00692575
Genes	MUS	ENSMUSG00000039485	Tspyl4	1.3	0.000502707	0	0
Genes	MUS	ENSMUSG00000047079	Ube2dnl2	0	0	0	0
Genes	MUS	ENSMUSG00000000804	Usp32	1.95	0.000920673	0	0
Genes	MUS	ENSMUSG00000034560	Washc4	14.85	0.00485855	0	0
Genes	MUS	ENSMUSG00000032512	Wdr48	1.95	0.0012489	0	0
Genes	MUS	ENSMUSG00000031930	Wwp2	0	0	0	0
Genes	MUS	ENSMUSG00000002741	Ykt6	0	0	0	0
Genes	MUS	ENSMUSG00000039770	Ypel5	4.76667	0.00224596	0	0
Genes	MUS	ENSMUSG00000045817	Zfp36l2	6.9	0.00378705	0	0
Genes	MUS	ENSMUSG00000059878	Zfp422	2.6	0.00159719	0	0
Genes	MUS	ENSMUSG00000066880	Zfp617	1.3	0.00115865	0	0
Genes	MUS	ENSMUSG00000062944	Zfp696	1.3	0.000667351	2.6	0.00424837
Genes	MUS	ENSMUSG00000113450	Zfp935	1.95	0.00145926	0	0
Genes	MUS	ENSMUSG00000064194	Zfp936	3.25	0.00199631	0	0

### Sheet: Supp table 8B
Group	Species	piRNA cluster	Geneid	Genename	AREscore - 3'UTR	Norm. AREscore - 3'UTR	AREscore - 5'UTR	Norm. AREscore - 5'UTR
Yu2021	MUS	pi-Luzp1	ENSMUSG00000001089	Luzp1	1.82	0.00130661	0	0
Yu2021	MUS	pi-Tbl2	ENSMUSG00000005374	Tbl2	2.275	0.000374301	0.26	0.00133333
Yu2021	MUS	pi-Nr2c2	ENSMUSG00000005893	Nr2c2	3.46667	0.000639135	0.975	0.000927688
Yu2021	MUS	pi-Crkl	ENSMUSG00000006134	Crkl	5.2	0.00269159	0	0
Yu2021	MUS	pi-Rplp1	ENSMUSG00000007892	Rplp1	0	0	0	0
Yu2021	MUS	pi-Bcl2l13	ENSMUSG00000009112	Bcl2l13	16.8	0.003082	0	0
Yu2021	MUS	pi-Cbx5	ENSMUSG00000009575	Cbx5	6.33333	0.00146308	0	0
Yu2021	MUS	pi-Pou6f1	ENSMUSG00000009739	Pou6f1	0.4	0.000197483	0.9	0.000991166
Yu2021	MUS	pi-Igf2bp1	ENSMUSG00000013415	Igf2bp1	13.15	0.00207511	0	0
Yu2021	MUS	pi-Rab11fip4	ENSMUSG00000017639	Rab11fip4	3.9	0.000752315	0	0
Yu2021	MUS	pi-Eif4ebp2	ENSMUSG00000020091	Eif4ebp2	1.3	0.000245006	0	0
Yu2021	MUS	pi-D10Wsu102e	ENSMUSG00000020255	Nopchap1	249	0.00203128	0	0
Yu2021	MUS	pi-Ccdc117	ENSMUSG00000020482	Ccdc117	6.7	0.00278124	0	0
Yu2021	MUS	pi-Dnmt3a	ENSMUSG00000020661	Dnmt3a	1.3	0.000263295	0.52	0.00186504
Yu2021	MUS	pi-Mrs2	ENSMUSG00000021339	Mrs2	10.4	0.0018588	0	0
Yu2021	MUS	pi-Zfp346	ENSMUSG00000021481	Zfp346	0.1625	6.68449e-05	0	0
Yu2021	MUS	pi-Nsd1	ENSMUSG00000021488	Nsd1	1.58	0.000398864	0.5	0.00245267
Yu2021	MUS	pi-Hmbox1	ENSMUSG00000021972	Hmbox1	2.38571	0.00211188	0	0
Yu2021	MUS	pi-Tef	ENSMUSG00000022389	Tef	1	0.000322861	0	0
Yu2021	MUS	pi-1700016M24Rik	ENSMUSG00000022603	Mroh4	0	0	0	0
Yu2021	MUS	pi-Shank3	ENSMUSG00000022623	Shank3	1.725	0.000822845	0	0
Yu2021	MUS	pi-Ccrn4l	ENSMUSG00000023087	Noct	4.9	0.00444683	0.433333	5.69651e-05
Yu2021	MUS	pi-Fth1	ENSMUSG00000024661	Fth1	0	0	0	0
Yu2021	MUS	pi-Tktl2	ENSMUSG00000025519	Tktl2	8.45	0.00862174	0	0
Yu2021	MUS	pi-March08	ENSMUSG00000025702	Marchf8	4.875	0.00151712	0	0
Yu2021	MUS	pi-Ppm1f	ENSMUSG00000026181	Ppm1f	4.6	0.00137642	0.65	0.00189504
Yu2021	MUS	pi-Ing5	ENSMUSG00000026283	Ing5	7	0.00172479	0	0
Yu2021	MUS	pi-Asb1	ENSMUSG00000026311	Asb1	6.1375	0.00170202	0	0
Yu2021	MUS	pi-Tfcp2l1	ENSMUSG00000026380	Tfcp2l1	9.1	0.00117662	0	0
Yu2021	MUS	pi-Elk4	ENSMUSG00000026436	Elk4	3.03333	0.00128016	0.766667	0.0018592
Yu2021	MUS	pi-Abl2	ENSMUSG00000026596	Abl2	8.8	0.0012843	0	0
Yu2021	MUS	pi-Uhmk1	ENSMUSG00000026667	Uhmk1	19.9	0.00306545	0.433333	0.00183616
Yu2021	MUS	pi-Strbp	ENSMUSG00000026915	Strbp	11.05	0.00182697	1.58	0.0046575
Yu2021	MUS	pi-Zmat3	ENSMUSG00000027663	Zmat3	10.1	0.00150926	0	0
Yu2021	MUS	pi-1700006A11Rik	ENSMUSG00000027973	1700006A11Rik	1.95	0.00248474	0	0
Yu2021	MUS	pi-Snx30	ENSMUSG00000028385	Snx30	7.5	0.00129983	0	0
Yu2021	MUS	4-qB3-639	ENSMUSG00000028389	Zfp37	5.625	0.0112909	0.216667	0.000980392
Yu2021	MUS	pi-Eya3	ENSMUSG00000028886	Eya3	2.6	0.000763863	0	0
Yu2021	MUS	pi-Zbtb49	ENSMUSG00000029127	Zbtb49	1.44444	0.00160141	0	0
Yu2021	MUS	pi-Fam53b	ENSMUSG00000030956	Fam53b	0.557143	0.000153805	0	0
Yu2021	MUS	pi-Ip6k1	ENSMUSG00000032594	Ip6k1	1.03333	0.000632884	0	0
Yu2021	MUS	pi-Mgll	ENSMUSG00000033174	Mgll	0.975	0.000377322	0	0
Yu2021	MUS	pi-Lpp	ENSMUSG00000033306	Lpp	10.25	0.00350924	0	0
Yu2021	MUS	pi-Ddx19b	ENSMUSG00000033658	Ddx19b	3.25	0.000922179	0	0
Yu2021	MUS	2-qE5-4	ENSMUSG00000033705	Stard9	7.5125	0.00208588	0	0
Yu2021	MUS	pi-Kctd7	ENSMUSG00000034110	Kctd7	0.65	0.000203188	0	0
Yu2021	MUS	pi-Igsf9b	ENSMUSG00000034275	Igsf9b	7.8	0.000674274	0	0
Yu2021	MUS	pi-Zyg11b	ENSMUSG00000034636	Zyg11b	11.7	0.00186306	0	0
Yu2021	MUS	pi-Zyg11a	ENSMUSG00000034645	Zyg11a	1.3	0.0077381	0	0
Yu2021	MUS	pi-Tet3	ENSMUSG00000034832	Tet3	22.3	0.00393367	0	0
Yu2021	MUS	pi-Ankrd11	ENSMUSG00000035569	Ankrd11	0.975	0.00149396	0	0
Yu2021	MUS	pi-Gtf3c4	ENSMUSG00000035666	Gtf3c4	10.6	0.00239224	0	0
Yu2021	MUS	pi-Mlc1	ENSMUSG00000035805	Mlc1	0	0	0	0
Yu2021	MUS	pi-Zdhhc23	ENSMUSG00000036304	Zdhhc23	2.23333	0.000542994	0	0
Yu2021	MUS	pi-Hif1an	ENSMUSG00000036450	Hif1an	4.9	0.00095778	0	0
Yu2021	MUS	pi-Cdc42ep3	ENSMUSG00000036533	Cdc42ep3	1.3	0.00130261	0	0
Yu2021	MUS	pi-Eif2c2	ENSMUSG00000036698	Ago2	28.7	0.002594	0	0
Yu2021	MUS	pi-Fam168b	ENSMUSG00000037503	Fam168b	1.04	0.000247649	0	0
Yu2021	MUS	pi-Cramp1l	ENSMUSG00000038002	Cramp1	7.8	0.00219348	0	0
Yu2021	MUS	pi-Wipf2	ENSMUSG00000038013	Wipf2	12.9	0.00240896	0	0
Yu2021	MUS	pi-Phf20	ENSMUSG00000038116	Phf20	10.4	0.00413355	0.5	0.00442478
Yu2021	MUS	pi-Slc43a2	ENSMUSG00000038178	Slc43a2	1.3	0.000478035	0	0
Yu2021	MUS	pi-Mllt6	ENSMUSG00000038437	Mllt6	0	0	0	0
Yu2021	MUS	pi-Socs7	ENSMUSG00000038485	Socs7	6.5	0.00125386	0	0
Yu2021	MUS	pi-Cbfa2t2	ENSMUSG00000038533	Cbfa2t2	7.15	0.00216288	0	0
Yu2021	MUS	pi-Gabpb2	ENSMUSG00000038766	Gabpb2	10.825	0.00199582	0	0
Yu2021	MUS	pi-BC026590	ENSMUSG00000038827	Abitram	3.46667	0.000924219	0	0
Yu2021	MUS	pi-Uhrf1bp1	ENSMUSG00000039512	Bltp3a	0.866667	0.000214841	0	0
Yu2021	MUS	pi-Tmem194	ENSMUSG00000040195	Nemp1	5.93333	0.00273007	0	0
Yu2021	MUS	pi-Rc3h1	ENSMUSG00000040423	Rc3h1	17.9	0.0021407	0.866667	0.00200617
Yu2021	MUS	pi-Il17rd	ENSMUSG00000040717	Il17rd	2.6	0.00136618	1.025	0.00147059
Yu2021	MUS	pi-Ssh1	ENSMUSG00000042121	Ssh1	2.02	0.000501731	0	0
Yu2021	MUS	pi-Map3k9	ENSMUSG00000042724	Map3k9	0	0	0	0
Yu2021	MUS	pi-Exog	ENSMUSG00000042787	Exog	2.75	0.00102612	0	0
Yu2021	MUS	pi-Zbtb37	ENSMUSG00000043467	Zbtb37	10.625	0.00368444	0	0
Yu2021	MUS	pi-Wdfy3	ENSMUSG00000043940	Wdfy3	5.01667	0.00281387	0	0
Yu2021	MUS	pi-Kcng3	ENSMUSG00000045053	Kcng3	6.2	0.00348903	0	0
Yu2021	MUS	pi-Ppp1r15b	ENSMUSG00000046062	Ppp1r15b	3.9	0.00134669	0	0
Yu2021	MUS	pi-Fbxo41	ENSMUSG00000047013	Fbxo41	1.3	0.000376957	1.3	0.0033856
Yu2021	MUS	pi-Mlec	ENSMUSG00000048578	Mlec	2.3	0.000466153	0	0
Yu2021	MUS	pi-Klhl11	ENSMUSG00000048732	Klhl11	0	0	0	0
Yu2021	MUS	pi-Foxo3	ENSMUSG00000048756	Foxo3	1.8	0.000400891	0	0
Yu2021	MUS	pi-Smcr8	ENSMUSG00000049323	Smcr8	4.55	0.00190896	0	0
Yu2021	MUS	pi-Dcaf7	ENSMUSG00000049354	Dcaf7	6.5	0.00145446	0	0
Yu2021	MUS	pi-Hist1h1a	ENSMUSG00000049539	H1f1	0	0	0	0
Yu2021	MUS	pi-Zfp280b	ENSMUSG00000049764	Zfp280b	10.4	0.00311284	0	0
Yu2021	MUS	pi-Hic2	ENSMUSG00000050240	Hic2	6.6	0.00265047	0	0
Yu2021	MUS	pi-Mafg	ENSMUSG00000051510	Mafg	1.3	0.000311975	0	0
Yu2021	MUS	pi-Klf13	ENSMUSG00000052040	Klf13	1.3	0.000252085	0	0
Yu2021	MUS	pi-Arhgap20	ENSMUSG00000053199	Arhgap20	4.55	0.00370751	0	0
Yu2021	MUS	pi-Ndst1	ENSMUSG00000054008	Ndst1	1.3	0.000367261	0	0
Yu2021	MUS	pi-D730040F13Rik	ENSMUSG00000055296	Tmem245	17.35	0.0030054	0	0
Yu2021	MUS	pi-Rnf169	ENSMUSG00000058761	Rnf169	9	0.00178288	0	0
Yu2021	MUS	pi-Lsmd1	ENSMUSG00000059278	Naa38	0	0	0	0
Yu2021	MUS	pi-Rcan3	ENSMUSG00000059713	Rcan3	1.95	0.000474222	0	0
Yu2021	MUS	pi-Ipmk	ENSMUSG00000060733	Ipmk	2.74	0.00123382	0	0
Yu2021	MUS	pi-Acvr2b	ENSMUSG00000061393	Acvr2b	0.433333	0.000282486	0	0
Yu2021	MUS	pi-Tacc1	ENSMUSG00000065954	Tacc1	6.28	0.00120769	0.1625	0.00238971
Yu2021	MUS	pi-Fbxl18	ENSMUSG00000066640	Fbxl18	2.3	0.00120179	0	0
Yu2021	MUS	pi-Atxn1l	ENSMUSG00000069895	Atxn1l	5.2	0.00101721	0	0
Yu2021	MUS	11-qB1.3-590	ENSMUSG00000072983	4933414I15Rik	2.6	0.00156532	0	0
Yu2021	MUS	pi-Ppp1r12b	ENSMUSG00000073557	Ppp1r12b	0.975	0.000169536	0.52	0.000802469
Yu2021	MUS	pi-Exoc8	ENSMUSG00000074030	Exoc8	5.2	0.00219595	0	0
Yu2021	MUS	pi-Zfp382	ENSMUSG00000074220	Zfp382	6.9	0.0242105	0	0
Yu2021	MUS	pi-Zfp652	ENSMUSG00000075595	Zfp652	5.1	0.000854394	0	0
Yu2021	MUS	pi-Ctdsp2	ENSMUSG00000078429	Ctdsp2	0	0	0	0
Yu2021	MUS	pi-Trim71	ENSMUSG00000079259	Trim71	11.6	0.0021045	1.3	0.00103834
Yu2021	MUS	pi-Bend4	ENSMUSG00000092060	Bend4	10.14	0.00145777	0	0
Yu2021	MUS	pi-Cmtm4	ENSMUSG00000096188	Cmtm4	12.7	0.00183103	0	0

### Sheet: Supp table 8C
Group	Species	piRNA cluster	Geneid	Genename	AREscore - 3'UTR	Norm. AREscore - 3'UTR	AREscore - 5'UTR	Norm. AREscore - 5'UTR
Pred.	MUS	PTc_86	ENSMUSG00000000276	Dgke	14.9667	0.00393664	0.433333	0.000394298
Pred.	MUS	PTc_81	ENSMUSG00000000282	Mnt	1.3	0.000540541	0	0
Pred.	MUS	PTc_290	ENSMUSG00000000826	Dnajc5	1.95	0.00190872	0	0
Pred.	MUS	PTc_194	ENSMUSG00000000884	Gnb1l	0	0	0.777778	0.0040629
Pred.	MUS	PTc_48	ENSMUSG00000001211	Agpat3	1.3	0.000473307	0	0
Pred.	MUS	PTc_181	ENSMUSG00000001280	Sp1	6.5	0.00148364	0.433333	0.00218855
Pred.	MUS	PTc_375	ENSMUSG00000001844	Zdhhc4	0.333333	0.000620732	0	0
Pred.	MUS	PTc_462	ENSMUSG00000001909	Trmt1	0	0	0.236364	0.000445129
Pred.	MUS	PTc_367	ENSMUSG00000005374	Tbl2	2.275	0.000374301	0.26	0.00133333
Pred.	MUS	PTc_397	ENSMUSG00000005893	Nr2c2	3.46667	0.000639135	0.975	0.000927688
Pred.	MUS	PTc_192	ENSMUSG00000006134	Crkl	5.2	0.00269159	0	0
Pred.	MUS	PTc_402	ENSMUSG00000009112	Bcl2l13	16.8	0.003082	0	0
Pred.	MUS	PTc_183	ENSMUSG00000009575	Cbx5	6.33333	0.00146308	0	0
Pred.	MUS	PTc_178	ENSMUSG00000009739	Pou6f1	0.4	0.000197483	0.9	0.000991166
Pred.	MUS	PTc_126	ENSMUSG00000016982	Pom121l2	0	0	0	0
Pred.	MUS	PTc_85	ENSMUSG00000017639	Rab11fip4	3.9	0.000752315	0	0
Pred.	MUS	PTc_41	ENSMUSG00000020091	Eif4ebp2	1.3	0.000245006	0	0
Pred.	MUS	PTc_50	ENSMUSG00000020211	Sf3a2	0	0	0.433333	0.000671835
Pred.	MUS	PTc_56	ENSMUSG00000020255	Nopchap1	249	0.00203128	0	0
Pred.	MUS	PTc_99	ENSMUSG00000020611	Gna13	6	0.00122875	0	0
Pred.	MUS	PTc_107	ENSMUSG00000020657	Dnajc27	12.7333	0.00522357	0	0
Pred.	MUS	PTc_80	ENSMUSG00000020783	Ncbp3	7.5	0.000739572	0	0
Pred.	MUS	PTc_127	ENSMUSG00000021427	Ssr1	4.33333	0.000975154	0	0
Pred.	MUS	PTc_170	ENSMUSG00000022389	Tef	1	0.000322861	0	0
Pred.	MUS	PTc_169	ENSMUSG00000022401	Xpnpep3	3.36667	0.00131339	0	0
Pred.	MUS	PTc_167	ENSMUSG00000022412	Mief1	13.775	0.00481575	0	0
Pred.	MUS	PTc_197	ENSMUSG00000022656	Nectin3	2.37143	0.00114603	0	0
Pred.	MUS	PTc_200	ENSMUSG00000022914	Brwd1	5.26667	0.00293402	0	0
Pred.	MUS	PTc_180	ENSMUSG00000023032	Slc4a8	2.6	0.0027081	0	0
Pred.	MUS	PTc_218	ENSMUSG00000023935	Spats1	0	0	0	0
Pred.	MUS	PTc_205	ENSMUSG00000024188	Luc7l	1.97	0.00101655	0	0
Pred.	MUS	PTc_206	ENSMUSG00000024208	Uqcc2	0	0	0	0
Pred.	MUS	PTc_230	ENSMUSG00000024294	Mib1	8.03333	0.00224612	0	0
Pred.	MUS	PTc_242	ENSMUSG00000024695	Zfp91	9.5	0.00314674	1.3	0.00163934
Pred.	MUS	PTc_241	ENSMUSG00000024969	Mark2	0.288889	0.000170537	0	0
Pred.	MUS	PTc_433	ENSMUSG00000025104	Hdgfl3	10.1	0.0036118	0	0
Pred.	MUS	PTc_104	ENSMUSG00000025134	Alyref	1.3	0.000475842	0	0
Pred.	MUS	PTc_237	ENSMUSG00000025421	Hdhd2	8.75833	0.00602992	0	0
Pred.	MUS	PTc_454	ENSMUSG00000025519	Tktl2	8.45	0.00862174	0	0
Pred.	MUS	PTc_102	ENSMUSG00000025571	Tnrc6c	5.86667	0.00254609	0	0
Pred.	MUS	PTc_486	ENSMUSG00000025899	Alkbh8	4.28333	0.00130432	0.1625	0.000486527
Pred.	MUS	PTc_7	ENSMUSG00000026311	Asb1	6.1375	0.00170202	0	0
Pred.	MUS	PTc_10	ENSMUSG00000026380	Tfcp2l1	9.1	0.00117662	0	0
Pred.	MUS	PTc_11	ENSMUSG00000026383	Epb41l5	4.225	0.00151954	0	0
Pred.	MUS	PTc_19	ENSMUSG00000026469	Xpr1	3.9	0.000998707	0	0
Pred.	MUS	PTc_26	ENSMUSG00000026565	Pou2f1	5.7	0.000538549	0	0
Pred.	MUS	PTc_22	ENSMUSG00000026596	Abl2	8.8	0.0012843	0	0
Pred.	MUS	PTc_21	ENSMUSG00000026600	Soat1	5.2	0.000795837	0	0
Pred.	MUS	PTc_28	ENSMUSG00000026667	Uhmk1	19.9	0.00306545	0.433333	0.00183616
Pred.	MUS	PTc_260	ENSMUSG00000026915	Strbp	11.05	0.00182697	1.58	0.0046575
Pred.	MUS	PTc_268	ENSMUSG00000027189	Trim44	10.4	0.00238642	0	0
Pred.	MUS	PTc_263	ENSMUSG00000027255	Arfgap2	0	0	0	0
Pred.	MUS	PTc_271	ENSMUSG00000027305	Ndufaf1	0	0	0	0
Pred.	MUS	PTc_282	ENSMUSG00000027479	Mapre1	13	0.00203762	0	0
Pred.	MUS	PTc_293	ENSMUSG00000027663	Zmat3	10.1	0.00150926	0	0
Pred.	MUS	PTc_297	ENSMUSG00000027782	Kpna4	10.8	0.00265167	0	0
Pred.	MUS	PTc_305	ENSMUSG00000027973	1700006A11Rik	1.95	0.00248474	0	0
Pred.	MUS	PTc_301	ENSMUSG00000028136	Snx27	3.25	0.000992773	0	0
Pred.	MUS	PTc_322	ENSMUSG00000028389	Zfp37	5.625	0.0112909	0.216667	0.000980392
Pred.	MUS	PTc_308	ENSMUSG00000028437	Ubap1	0.65	0.000381455	0	0
Pred.	MUS	PTc_336	ENSMUSG00000028811	Yars1	0.65	0.000609756	0	0
Pred.	MUS	PTc_334	ENSMUSG00000028842	Ago3	17.55	0.00464265	0	0
Pred.	MUS	PTc_356	ENSMUSG00000029101	Rgs12	0.1625	0.000142045	0.325	0.000987932
Pred.	MUS	PTc_372	ENSMUSG00000029578	Wipi2	2.6	0.00180141	0	0
Pred.	MUS	PTc_368	ENSMUSG00000029705	Cux1	2.73	0.000528444	0	0
Pred.	MUS	PTc_407	ENSMUSG00000030213	Atf7ip	12.45	0.00313681	0.185714	0.000905923
Pred.	MUS	PTc_445	ENSMUSG00000030956	Fam53b	0.557143	0.000153805	0	0
Pred.	MUS	PTc_439	ENSMUSG00000031028	Tub	3.35	0.00079705	0	0
Pred.	MUS	PTc_453	ENSMUSG00000031529	Tnks	2.6	0.000502415	0	0
Pred.	MUS	PTc_467	ENSMUSG00000031748	Gnao1	2.16667	0.00149779	0.65	0.00130785
Pred.	MUS	PTc_455	ENSMUSG00000031861	Lpar2	3.03333	0.00151636	0	0
Pred.	MUS	PTc_479	ENSMUSG00000031953	Tmem170	9.3	0.00279447	0	0
Pred.	MUS	PTc_487	ENSMUSG00000032009	Sesn3	5.78333	0.00078206	0	0
Pred.	MUS	PTc_510	ENSMUSG00000032434	Cmtm6	5.2	0.00187861	0	0
Pred.	MUS	PTc_476	ENSMUSG00000033658	Ddx19b	3.25	0.000922179	0	0
Pred.	MUS	PTc_118	ENSMUSG00000034111	Tmed8	14.5	0.00234742	0	0
Pred.	MUS	PTc_488	ENSMUSG00000034275	Igsf9b	7.8	0.000674274	0	0
Pred.	MUS	PTc_328	ENSMUSG00000034636	Zyg11b	11.7	0.00186306	0	0
Pred.	MUS	PTc_272	ENSMUSG00000034850	Tmem127	0.65	0.000169139	0	0
Pred.	MUS	PTc_317	ENSMUSG00000035572	Dcaf10	14.85	0.00582352	0	0
Pred.	MUS	PTc_255	ENSMUSG00000035666	Gtf3c4	10.6	0.00239224	0	0
Pred.	MUS	PTc_175	ENSMUSG00000035805	Mlc1	0	0	0	0
Pred.	MUS	PTc_284	ENSMUSG00000035877	Zhx3	5.66667	0.00152671	0	0
Pred.	MUS	PTc_182	ENSMUSG00000036061	Smug1	1.3	0.000551477	0.325	0.000478645
Pred.	MUS	PTc_12	ENSMUSG00000036155	Mgat5	9.4	0.0034039	0	0
Pred.	MUS	PTc_195	ENSMUSG00000036304	Zdhhc23	2.23333	0.000542994	0	0
Pred.	MUS	PTc_248	ENSMUSG00000036450	Hif1an	4.9	0.00095778	0	0
Pred.	MUS	PTc_156	ENSMUSG00000036698	Ago2	28.7	0.002594	0	0
Pred.	MUS	PTc_371	ENSMUSG00000037007	Zfp113	8.75	0.00176234	0	0
Pred.	MUS	PTc_274	ENSMUSG00000037885	Stk35	1.3	0.000292991	0	0
Pred.	MUS	PTc_83	ENSMUSG00000037926	Ssh2	2.6	0.000548523	0	0
Pred.	MUS	PTc_125	ENSMUSG00000037957	Wdr20	1.95	0.00287415	0	0
Pred.	MUS	PTc_91	ENSMUSG00000037992	Rara	1.56	0.0011954	0	0
Pred.	MUS	PTc_90	ENSMUSG00000038013	Wipf2	12.9	0.00240896	0	0
Pred.	MUS	PTc_365	ENSMUSG00000038095	Sbno1	11.8	0.00283184	0	0
Pred.	MUS	PTc_82	ENSMUSG00000038178	Slc43a2	1.3	0.000478035	0	0
Pred.	MUS	PTc_38	ENSMUSG00000038481	Cdk19	8.3	0.00222054	0	0
Pred.	MUS	PTc_89	ENSMUSG00000038485	Socs7	6.5	0.00125386	0	0
Pred.	MUS	PTc_435	ENSMUSG00000038503	Mesd	1.8	0.000510349	0	0
Pred.	MUS	PTc_382	ENSMUSG00000038538	Ubn2	5.85	0.000943882	0	0
Pred.	MUS	PTc_321	ENSMUSG00000038544	Inip	2.6	0.00132426	0	0
Pred.	MUS	PTc_303	ENSMUSG00000038612	Mcl1	10.4	0.00441989	0	0
Pred.	MUS	PTc_302	ENSMUSG00000038766	Gabpb2	10.825	0.00199582	0	0
Pred.	MUS	PTc_318	ENSMUSG00000038827	Abitram	3.46667	0.000924219	0	0
Pred.	MUS	PTc_151	ENSMUSG00000038984	Tspyl5	1.3	0.000481125	0	0
Pred.	MUS	PTc_431	ENSMUSG00000039202	Abhd2	4.9	0.000915546	0	0
Pred.	MUS	PTc_32	ENSMUSG00000039224	D1Pas1	1.3	0.00169051	0	0
Pred.	MUS	PTc_67	ENSMUSG00000040195	Nemp1	5.93333	0.00273007	0	0
Pred.	MUS	PTc_24	ENSMUSG00000040423	Rc3h1	17.9	0.0021407	0.866667	0.00200617
Pred.	MUS	PTc_473	ENSMUSG00000041308	Sntb2	7.15	0.00119223	0	0
Pred.	MUS	PTc_233	ENSMUSG00000042439	Zfp532	2.45556	0.00156791	0.33913	0.000684451
Pred.	MUS	PTc_115	ENSMUSG00000042523	Dnal1	5.06	0.0141043	0	0
Pred.	MUS	PTc_390	ENSMUSG00000043131	Mob1a	3.575	0.00140048	0	0
Pred.	MUS	PTc_163	ENSMUSG00000043460	Elfn2	1.95	0.000429232	0	0
Pred.	MUS	PTc_25	ENSMUSG00000043467	Zbtb37	10.625	0.00368444	0	0
Pred.	MUS	PTc_280	ENSMUSG00000046020	Pofut1	1.17143	0.000412947	0	0
Pred.	MUS	PTc_160	ENSMUSG00000047003	Zfp41	5.2	0.00088034	0	0
Pred.	MUS	PTc_288	ENSMUSG00000047030	Spata2	3.25	0.00919745	0	0
Pred.	MUS	PTc_489	ENSMUSG00000047412	Zbtb44	7.7	0.00333584	0	0
Pred.	MUS	PTc_121	ENSMUSG00000047415	Gpr68	0	0	0.433333	0.000697799
Pred.	MUS	PTc_363	ENSMUSG00000048578	Mlec	2.3	0.000466153	0	0
Pred.	MUS	PTc_92	ENSMUSG00000048732	Klhl11	0	0	0	0
Pred.	MUS	PTc_74	ENSMUSG00000049323	Smcr8	4.55	0.00190896	0	0
Pred.	MUS	PTc_97	ENSMUSG00000049354	Dcaf7	6.5	0.00145446	0	0
Pred.	MUS	PTc_71	ENSMUSG00000049470	Aff4	27.2	0.00430721	0	0
Pred.	MUS	PTc_69	ENSMUSG00000049800	Sertad2	12.0667	0.00281537	0	0
Pred.	MUS	PTc_30	ENSMUSG00000050229	Pigm	13	0.00212106	0	0
Pred.	MUS	PTc_319	ENSMUSG00000055296	Tmem245	17.35	0.0030054	0	0
Pred.	MUS	PTc_414	ENSMUSG00000056216	Cebpg	6.35	0.00160273	0	0
Pred.	MUS	PTc_18	ENSMUSG00000056268	Dennd1b	14.44	0.00271014	0	0
Pred.	MUS	PTc_411	ENSMUSG00000057229	Dmac2	0.866667	0.00131813	1.3	0.00135841
Pred.	MUS	PTc_388	ENSMUSG00000058706	0610030E20Rik	3.9	0.000967982	0	0
Pred.	MUS	PTc_436	ENSMUSG00000058761	Rnf169	9	0.00178288	0	0
Pred.	MUS	PTc_275	ENSMUSG00000058793	Cds2	3.68	0.000543976	0	0
Pred.	MUS	PTc_346	ENSMUSG00000063077	Kif1b	4.84	0.00124693	0	0
Pred.	MUS	PTc_432	ENSMUSG00000063801	Ap3s2	1.95	0.00200401	0	0
Pred.	MUS	PTc_449	ENSMUSG00000065954	Tacc1	6.28	0.00120769	0.1625	0.00238971
Pred.	MUS	PTc_373	ENSMUSG00000066640	Fbxl18	2.3	0.00120179	0	0
Pred.	MUS	PTc_366	ENSMUSG00000066735	Vkorc1l1	1.56	0.000407318	0	0
Pred.	MUS	PTc_474	ENSMUSG00000069895	Atxn1l	5.2	0.00101721	0	0
Pred.	MUS	PTc_6	ENSMUSG00000070738	Dgkd	3.16667	0.00135291	0	0
Pred.	MUS	PTc_84	ENSMUSG00000072640	Lyrm9	25.6	0.00331177	0	0
Pred.	MUS	PTc_385	ENSMUSG00000073096	Lrrc61	1.3	0.000765832	0	0
Pred.	MUS	PTc_483	ENSMUSG00000074030	Exoc8	5.2	0.00219595	0	0
Pred.	MUS	PTc_306	ENSMUSG00000074212	Dnajb14	21.8	0.00269535	0	0
Pred.	MUS	PTc_243	ENSMUSG00000074925	Ptar1	12.8	0.00448221	0.975	0.000954946
Pred.	MUS	PTc_149	ENSMUSG00000075502	Kbtbd6	6.5	0.00499616	0	0
Pred.	MUS	PTc_87	ENSMUSG00000075595	Zfp652	5.1	0.000854394	0	0
Pred.	MUS	PTc_329	ENSMUSG00000078584	AU022252	14.2	0.00218462	0	0
Pred.	MUS	PTc_93	ENSMUSG00000078656	Vps25	0.65	0.00253768	0	0
Pred.	MUS	PTc_128	ENSMUSG00000087370	Tmem170b	10.25	0.00151426	0	0
Pred.	MUS	PTc_199	ENSMUSG00000089774	Slc5a3	31.4	0.00380145	0	0
Pred.	MUS	PTc_68	ENSMUSG00000094483	Purb	23.1	0.00315876	0	0
Pred.	MUS	PTc_471	ENSMUSG00000096188	Cmtm4	12.7	0.00183103	0	0
Pred.	MUS	PTc_238	ENSMUSG00000096370	Gm21992	3.1	0.00316806	0	0
Pred.	MUS	PTc_353	ENSMUSG00000106864	Gtf3c2	1.3	0.000982843	0	0
