## Supplementary Table 9 for "High piRNA abundance is a hallmark of evolutionarily persistent piRNA-producing loci"

### Sheet: Table info
Supp. table 9. Transcriptional readthrough in control genes and genes overlapping piRNA clusters.
A. Transcriptional readthrough in piRNA cluster expression-matched control genes.
B. Transcriptional readthrough in genes overlapping Yu2021 piRNA clusters.
C. Transcriptional readthrough in genes overlapping predicted piRNA clusters.

### Sheet: Supp table 9A
Geneid	group	Genename	Gene_coords	Type	DoG_coords	DoG_length	DoG_FPKM	species
ENSMUSG00000025981	Control genes	Coq10b	1:55091929-55111861(+)	protein_coding	1:55111861-55116861(+)	4999	0.375	MUS
ENSMUSG00000027573	Control genes	Gid8	2:180351910-180360526(+)	protein_coding	2:180360526-180368026(+)	7499	1.545	MUS
ENSMUSG00000032512	Control genes	Wdr48	9:119723944-119755653(+)	protein_coding	9:119755653-119760153(+)	4499	0.32	MUS
ENSMUSG00000034401	Control genes	Spata6	4:111577181-111686381(+)	protein_coding	4:111686381-111690881(+)	4499	0.705	MUS
ENSMUSG00000039485	Control genes	Tspyl4	10:34173438-34177316(+)	protein_coding	10:34177316-34181316(+)	3999	0.31	MUS
ENSMUSG00000064194	Control genes	Zfp936	7:42763653-42841533(+)	protein_coding	7:42841533-42857033(+)	15499	0.855	MUS
ENSMUSG00000074141	Control genes	Il4i1	7:44465811-44490233(+)	protein_coding	7:44490233-44497233(+)	6999	0.705	MUS
ENSMUSG00000085985	Control genes	Gm11682	11:110435333-110437225(+)	lncRNA	11:110437225-110448225(+)	10999	0.69	MUS
ENSMUSG00000086379	Control genes	1700026D11Rik	2:132332554-132365977(+)	lncRNA	2:132365977-132370977(+)	4999	0.4	MUS
ENSMUSG00000116260	Control genes	1700041B01Rik	15:78554985-78560314(+)	lncRNA	15:78560314-78567814(+)	7499	1.45	MUS
ENSMUSG00000114971	Control genes	Gm49162	15:19303034-19395508(-)	lncRNA	15:19297533-19303033(-)	5499	1.325	MUS
ENSMUSG00000094649	Control genes	Gm7102	19:61163124-61164747(-)	protein_coding	19:61148802-61163123(-)	14320	0.82	MUS
ENSMUSG00000091604	Control genes	Gm17349	15:99600057-99603371(-)	protein_coding	15:99596056-99600056(-)	3999	0.425	MUS
ENSMUSG00000087495	Control genes	Gm14152	2:151222570-151274322(-)	lncRNA	2:151215069-151222569(-)	7499	0.59	MUS
ENSMUSG00000061436	Control genes	Hipk2	6:38671325-38853099(-)	protein_coding	6:38664324-38671324(-)	6999	1.25	MUS
ENSMUSG00000047193	Control genes	Dync2h1	9:6928503-7184446(-)	protein_coding	9:6917502-6928502(-)	10999	0.38	MUS
ENSMUSG00000028134	Control genes	Ptbp2	3:119512391-119578115(-)	protein_coding	3:119504890-119512390(-)	7499	0.56	MUS
ENSMUSG00000021687	Control genes	Scamp1	13:94337818-94422365(-)	protein_coding	13:94328317-94337817(-)	9499	0.575	MUS
ENSMUSG00000009207	Control genes	Lnpk	2:74350635-74409779(-)	protein_coding	2:74340634-74350634(-)	9999	0.92	MUS
ENSMUSG00000028801	Control genes	Stpg1	4:135222101-135265114(+)	protein_coding	4:135265114-135269114(+)	3999	0.245	MUS
ENSMUSG00000034560	Control genes	Washc4	10:83379616-83432337(+)	protein_coding	10:83432337-83437337(+)	4999	0.45	MUS
ENSMUSG00000084792	Control genes	1700056N10Rik	16:16865384-16866975(+)	lncRNA	16:16866975-16875475(+)	8499	0.89	MUS
ENSMUSG00000107043	Control genes	Gm42849	5:34104370-34106176(+)	lncRNA	5:34106176-34110176(+)	3999	0.56	MUS
ENSMUSG00000115063	Control genes	4930465K09Rik	15:32619890-32623651(-)	lncRNA	15:32610389-32619889(-)	9499	0.945	MUS
ENSMUSG00000084859	Control genes	1700080N15Rik	2:4136874-4145952(-)	lncRNA	2:4131373-4136873(-)	5499	0.465	MUS
ENSMUSG00000026163	Control genes	Sphkap	1:83231860-83385921(-)	protein_coding	1:83227859-83231859(-)	3999	0.27	MUS
ENSMUSG00000026107	Control genes	Nabp1	1:51505021-51517584(-)	protein_coding	1:51500520-51505020(-)	4499	1.28	MUS

### Sheet: Supp table 9B
Geneid	piRNA cluster	class	group	Genename	Gene_coords	Type	DoG_coords	DoG_length	DoG_FPKM	species
ENSMUSG00000001089	pi-Luzp1	Pre-pachytene	Yu2021 piCs (filt)	Luzp1	4:136197072-136282091(+)	protein_coding	4:136282091-136294091(+)	11999	1.385	MUS
ENSMUSG00000033705	2-qE5-4	Pre-pachytene	Yu2021 piCs (filt)	Stard9	2:120459602-120562376(+)	protein_coding	2:120562376-120566876(+)	4499	0.43	MUS
ENSMUSG00000038533	pi-Cbfa2t2	Pre-pachytene	Yu2021 piCs (filt)	Cbfa2t2	2:154278401-154381276(+)	protein_coding	2:154381276-154386776(+)	5499	0.46	MUS
ENSMUSG00000040195	pi-Tmem194	Pachytene	Yu2021 piCs (filt)	Nemp1	10:127502770-127536918(+)	protein_coding	10:127536918-127540918(+)	3999	1.24	MUS
ENSMUSG00000049323	pi-Smcr8	Pre-pachytene	Yu2021 piCs (filt)	Smcr8	11:60668350-60679113(+)	protein_coding	11:60679113-60684113(+)	4999	0.295	MUS
ENSMUSG00000049539	pi-Hist1h1a	Pre-pachytene	Yu2021 piCs (filt)	H1f1	13:23947649-23948389(+)	protein_coding	13:23948389-23955389(+)	6999	0.465	MUS
ENSMUSG00000053199	pi-Arhgap20	Pachytene	Yu2021 piCs (filt)	Arhgap20	9:51676637-51765156(+)	protein_coding	9:51765156-51776156(+)	10999	0.505	MUS
ENSMUSG00000053873	5-qF-14224	Pachytene	Yu2021 piCs (filt)	Aym1	5:113505160-113505687(+)	protein_coding	5:113505687-113525687(+)	19999	5.385	MUS
ENSMUSG00000059659	6-qF3-1063	Hybrid	Yu2021 piCs (filt)	Gm10069	6:128415720-128480244(+)	lncRNA	6:128480244-128485244(+)	4999	0.465	MUS
ENSMUSG00000073430	17-qA3.3-26735	Pachytene	Yu2021 piCs (filt)	Gm10505	17:27544009-27563807(+)	lncRNA	17:27563807-27587307(+)	23499	10.1	MUS
ENSMUSG00000080860	2-qE1-35981	Pachytene	Yu2021 piCs (filt)	Gm13815	2:92391614-92392025(+)	processed_pseudogene	2:92392025-92429525(+)	37499	12.56	MUS
ENSMUSG00000112901	10-qB4-6488	Pachytene	Yu2021 piCs (filt)	Gm18514	10:62505582-62506017(+)	processed_pseudogene	10:62506017-62546017(+)	39999	5.875	MUS
ENSMUSG00000107008	13-qB1-1517	Pachytene	Yu2021 piCs (filt)	Gm2762	13:53547693-53609666(+)	lncRNA	13:53609666-53615666(+)	5999	1.16	MUS
ENSMUSG00000108345	7-qD1-19431	Pachytene	Yu2021 piCs (filt)	4933435G04Rik	7:72774199-72776306(+)	lncRNA	7:72776306-72812806(+)	36499	4.08	MUS
ENSMUSG00000108448	7-qD2-11976	Pachytene	Yu2021 piCs (filt)	Gm21269	7:73466294-73488646(+)	lncRNA	7:73488646-73495146(+)	6499	0.73	MUS
ENSMUSG00000108821	7-qD1-16444	Pachytene	Yu2021 piCs (filt)	4933423L19Rik	7:69598648-69600111(+)	TEC	7:69600111-69607111(+)	6999	1.58	MUS
ENSMUSG00000112202	10-qB5.1-221	Pachytene	Yu2021 piCs (filt)	Gm31181	10:66534020-66541740(+)	lncRNA	10:66541740-66547740(+)	5999	2.78	MUS
ENSMUSG00000115118	15-qD1-4001	Pachytene	Yu2021 piCs (filt)	Gm36617	15:59147245-59163795(+)	lncRNA	15:59163795-59175795(+)	11999	1.92	MUS
ENSMUSG00000116751	17-qA3.3-27363	Pachytene	Yu2021 piCs (filt)	Gm49793	17:27527290-27537670(-)	lncRNA	17:27506789-27527289(-)	20499	9.42	MUS
ENSMUSG00000112247	10-qB5.1-5404	Pachytene	Yu2021 piCs (filt)	Gm47894	10:66527121-66527394(-)	processed_pseudogene	10:66500620-66527120(-)	26499	5.165	MUS
ENSMUSG00000110737	10-qA3-2592	Pachytene	Yu2021 piCs (filt)	4930444F02Rik	10:18672554-18707678(-)	lncRNA	10:18665553-18672553(-)	6999	1.12	MUS
ENSMUSG00000109373	7-qD1-9417	Pachytene	Yu2021 piCs (filt)	Gm44690	7:69533727-69534108(-)	processed_pseudogene	7:69520726-69533726(-)	12999	3.42	MUS
ENSMUSG00000108227	6-qD1-2831	Pachytene	Yu2021 piCs (filt)	4933412L11Rik	6:87970118-87971161(-)	TEC	6:87959117-87970117(-)	10999	10.505	MUS
ENSMUSG00000106740	5-qG3-23659	Pachytene	Yu2021 piCs (filt)	Gm21221	5:149725455-149735216(-)	lncRNA	5:149712454-149725454(-)	12999	5.305	MUS
ENSMUSG00000104840	5-qF-14508	Pachytene	Yu2021 piCs (filt)	Mir7230	5:113485456-113485511(-)	miRNA	5:113469955-113485455(-)	15499	11.42	MUS
ENSMUSG00000104804	6-qF3-8009	Pachytene	Yu2021 piCs (filt)	Mir7233	6:127765047-127765106(-)	miRNA	6:127752046-127765046(-)	12999	24.235	MUS
ENSMUSG00000098937	9-qC-31469	Pachytene	Yu2021 piCs (filt)	Mir7241	9:67634999-67635062(-)	miRNA	9:67595998-67634998(-)	38999	15.905	MUS
ENSMUSG00000097519	1-qC1.3-637	Pachytene	Yu2021 piCs (filt)	4930558J18Rik	1:57398381-57416703(-)	lncRNA	1:57386880-57398380(-)	11499	3.095	MUS
ENSMUSG00000056771	6-qF3-3040	Hybrid	Yu2021 piCs (filt)	Gm10010	6:128164781-128177586(-)	lncRNA	6:128142280-128164780(-)	22499	9.2	MUS
ENSMUSG00000054304	4-qD2.2-349	Pachytene	Yu2021 piCs (filt)	D130007C19Rik	4:123795922-123797427(-)	pseudogene	4:123785421-123795921(-)	10499	2.545	MUS
ENSMUSG00000045053	pi-Kcng3	Pre-pachytene	Yu2021 piCs (filt)	Kcng3	17:83893386-83939324(-)	protein_coding	17:83887885-83893385(-)	5499	0.475	MUS
ENSMUSG00000034645	pi-Zyg11a	Pre-pachytene	Yu2021 piCs (filt)	Zyg11a	4:108038935-108075245(-)	protein_coding	4:108032434-108038934(-)	6499	0.55	MUS
ENSMUSG00000036450	pi-Hif1an	Pre-pachytene	Yu2021 piCs (filt)	Hif1an	19:44551289-44564713(+)	protein_coding	19:44564713-44570213(+)	5499	0.34	MUS
ENSMUSG00000061393	pi-Acvr2b	Pre-pachytene	Yu2021 piCs (filt)	Acvr2b	9:119231184-119264061(+)	protein_coding	9:119264061-119269061(+)	4999	0.33	MUS
ENSMUSG00000074220	pi-Zfp382	Hybrid	Yu2021 piCs (filt)	Zfp382	7:29821367-29834375(+)	protein_coding	7:29834375-29841375(+)	6999	5.16	MUS
ENSMUSG00000086796	13-qA3.1-355	Pachytene	Yu2021 piCs (filt)	4932702P03Rik	13:25089576-25098255(+)	lncRNA	13:25098255-25103755(+)	5499	0.66	MUS
ENSMUSG00000087162	2-qF1-2536	Pachytene	Yu2021 piCs (filt)	Gm14244	2:127533819-127542408(+)	lncRNA	2:127542408-127547908(+)	5499	11.81	MUS
ENSMUSG00000110198	8-qC5-8200	Pachytene	Yu2021 piCs (filt)	Gm45335	8:92899215-92915752(+)	lncRNA	8:92915752-92931252(+)	15499	8.55	MUS
ENSMUSG00000111487	10-qC1-117	Pachytene	Yu2021 piCs (filt)	1700092E16Rik	10:84334738-84335490(+)	TEC	10:84335490-84347990(+)	12499	1.21	MUS
ENSMUSG00000108194	6-qC3-6258	Pachytene	Yu2021 piCs (filt)	1700097M23Rik	6:81870799-81872320(-)	TEC	6:81861798-81870798(-)	8999	0.97	MUS
ENSMUSG00000106150	pi-1700006A11Rik	Pachytene	Yu2021 piCs (filt)	4921527H02Rik	3:124191735-124193407(-)	TEC	3:124181734-124191734(-)	9999	0.7	MUS
ENSMUSG00000100253	1-qD-2017	Pachytene	Yu2021 piCs (filt)	1700020N18Rik	1:91332601-91333751(-)	lncRNA	1:91328600-91332600(-)	3999	16.8	MUS
ENSMUSG00000097164	10-qC2-545	Pachytene	Yu2021 piCs (filt)	Cep83os	10:94506887-94524438(-)	lncRNA	10:94502386-94506886(-)	4499	0.61	MUS
ENSMUSG00000087044	4-qB3-3994	Pachytene	Yu2021 piCs (filt)	1700042G15Rik	4:57360868-57364292(-)	lncRNA	4:57352867-57360867(-)	7999	22.06	MUS
ENSMUSG00000086275	4-qD2.2-2182	Pachytene	Yu2021 piCs (filt)	1700121C08Rik	4:123727415-123753306(-)	lncRNA	4:123723414-123727414(-)	3999	0.455	MUS
ENSMUSG00000074067	7-qD2-24830	Pachytene	Yu2021 piCs (filt)	Gm10619	7:73431177-73466251(-)	lncRNA	7:73418676-73431176(-)	12499	2.55	MUS
ENSMUSG00000072983	11-qB1.3-590	Pachytene	Yu2021 piCs (filt)	4933414I15Rik	11:50831538-50834592(-)	protein_coding	11:50827537-50831537(-)	3999	6.66	MUS
ENSMUSG00000048732	pi-Klhl11	Hybrid	Yu2021 piCs (filt)	Klhl11	11:100353440-100363567(-)	protein_coding	11:100346439-100353439(-)	6999	8.745	MUS
ENSMUSG00000043460	15-qE1-8387	Pachytene	Yu2021 piCs (filt)	Elfn2	15:78551531-78602971(-)	protein_coding	15:78520030-78551530(-)	31499	4.845	MUS
ENSMUSG00000009739	pi-Pou6f1	Hybrid	Yu2021 piCs (filt)	Pou6f1	15:100473199-100497865(-)	protein_coding	15:100462698-100473198(-)	10499	0.475	MUS

### Sheet: Supp table 9C
group	piRNA cluster	Geneid	Genename	Gene_coords	Gene_type	DoG_coords	DoG_length	DoG_FPKM	species
Pred. piCs (MUS)	PTc_412	ENSMUSG00000002409	Dyrk1b	7:27878894-27886719(+)	protein_coding	7:27886719-27900219(+)	13499	1.545	MUS
Pred. piCs (MUS)	PTc_46	ENSMUSG00000009092	Derl3	10:75729247-75731775(+)	protein_coding	10:75731775-75738775(+)	6999	1.21	MUS
Pred. piCs (MUS)	PTc_102	ENSMUSG00000025571	Tnrc6c	11:117545115-117654265(+)	protein_coding	11:117654265-117658765(+)	4499	0.565	MUS
Pred. piCs (MUS)	PTc_263	ENSMUSG00000027255	Arfgap2	2:91095319-91107276(+)	protein_coding	2:91107276-91117276(+)	9999	1.215	MUS
Pred. piCs (MUS)	PTc_283	ENSMUSG00000037761	Actr5	2:158466808-158481131(+)	protein_coding	2:158481131-158488131(+)	6999	0.68	MUS
Pred. piCs (MUS)	PTc_67	ENSMUSG00000040195	Nemp1	10:127502770-127536918(+)	protein_coding	10:127536918-127540918(+)	3999	1.24	MUS
Pred. piCs (MUS)	PTc_304	ENSMUSG00000045662	Henmt1	3:108847375-108868090(+)	protein_coding	3:108868090-108873090(+)	4999	0.885	MUS
Pred. piCs (MUS)	PTc_74	ENSMUSG00000049323	Smcr8	11:60668350-60679113(+)	protein_coding	11:60679113-60684113(+)	4999	0.295	MUS
Pred. piCs (MUS)	PTc_492	ENSMUSG00000053199	Arhgap20	9:51676637-51765156(+)	protein_coding	9:51765156-51776156(+)	10999	0.505	MUS
Pred. piCs (MUS)	PTc_361	ENSMUSG00000053873	Aym1	5:113505160-113505687(+)	protein_coding	5:113505687-113525687(+)	19999	5.385	MUS
Pred. piCs (MUS)	PTc_406	ENSMUSG00000059659	Gm10069	6:128415720-128480244(+)	lncRNA	6:128480244-128485244(+)	4999	0.465	MUS
Pred. piCs (MUS)	PTc_209	ENSMUSG00000073430	Gm10505	17:27544009-27563807(+)	lncRNA	17:27563807-27587307(+)	23499	10.1	MUS
Pred. piCs (MUS)	PTc_265	ENSMUSG00000080860	Gm13815	2:92391614-92392025(+)	processed_pseudogene	2:92392025-92429525(+)	37499	12.56	MUS
Pred. piCs (MUS)	PTc_64	ENSMUSG00000089775	Gm16270	10:86745343-86748580(+)	transcribed_processed_pseudogene	10:86748580-86769080(+)	20499	0.905	MUS
Pred. piCs (MUS)	PTc_498	ENSMUSG00000091956	C2cd4b	9:67666719-67668212(+)	protein_coding	9:67668212-67686212(+)	17999	1	MUS
Pred. piCs (MUS)	PTc_501	ENSMUSG00000097021	4933433G15Rik	9:75317466-75324991(+)	lncRNA	9:75324991-75331491(+)	6499	2.89	MUS
Pred. piCs (MUS)	PTc_217	ENSMUSG00000097119	B230354K17Rik	17:45744524-45753470(+)	lncRNA	17:45753470-45759970(+)	6499	0.375	MUS
Pred. piCs (MUS)	PTc_43	ENSMUSG00000112901	Gm18514	10:62505582-62506017(+)	processed_pseudogene	10:62506017-62546017(+)	39999	5.875	MUS
Pred. piCs (MUS)	PTc_130	ENSMUSG00000107008	Gm2762	13:53547693-53609666(+)	lncRNA	13:53609666-53615666(+)	5999	1.16	MUS
Pred. piCs (MUS)	PTc_399	ENSMUSG00000108154	Gm44033	6:113695545-113696239(+)	TEC	6:113696239-113709739(+)	13499	0.455	MUS
Pred. piCs (MUS)	PTc_427	ENSMUSG00000108345	4933435G04Rik	7:72774199-72776306(+)	lncRNA	7:72776306-72812806(+)	36499	4.08	MUS
Pred. piCs (MUS)	PTc_429	ENSMUSG00000108448	Gm21269	7:73466294-73488646(+)	lncRNA	7:73488646-73495146(+)	6499	0.73	MUS
Pred. piCs (MUS)	PTc_425	ENSMUSG00000108821	4933423L19Rik	7:69598648-69600111(+)	TEC	7:69600111-69607111(+)	6999	1.58	MUS
Pred. piCs (MUS)	PTc_422	ENSMUSG00000110020	Gm45441	7:45480319-45484673(+)	lncRNA	7:45484673-45490173(+)	5499	0.81	MUS
Pred. piCs (MUS)	PTc_153	ENSMUSG00000115118	Gm36617	15:59147245-59163795(+)	lncRNA	15:59163795-59175795(+)	11999	1.92	MUS
Pred. piCs (MUS)	PTc_189	ENSMUSG00000118559	A930007A09Rik	16:13572430-13576401(+)	protein_coding	16:13576401-13580401(+)	3999	0.715	MUS
Pred. piCs (MUS)	PTc_223	ENSMUSG00000117253	Gm49930	17:66494653-66494986(-)	processed_pseudogene	17:66469152-66494652(-)	25499	2.955	MUS
Pred. piCs (MUS)	PTc_208	ENSMUSG00000116751	Gm49793	17:27527290-27537670(-)	lncRNA	17:27506789-27527289(-)	20499	9.42	MUS
Pred. piCs (MUS)	PTc_134	ENSMUSG00000114532	2610318M16Rik	14:14098763-14102333(-)	lncRNA	14:14092262-14098762(-)	6499	1.94	MUS
Pred. piCs (MUS)	PTc_45	ENSMUSG00000112247	Gm47894	10:66527121-66527394(-)	processed_pseudogene	10:66500620-66527120(-)	26499	5.165	MUS
Pred. piCs (MUS)	PTc_36	ENSMUSG00000110737	4930444F02Rik	10:18672554-18707678(-)	lncRNA	10:18665553-18672553(-)	6999	1.12	MUS
Pred. piCs (MUS)	PTc_424	ENSMUSG00000109373	Gm44690	7:69533727-69534108(-)	processed_pseudogene	7:69520726-69533726(-)	12999	3.42	MUS
Pred. piCs (MUS)	PTc_395	ENSMUSG00000108227	4933412L11Rik	6:87970118-87971161(-)	TEC	6:87959117-87970117(-)	10999	10.505	MUS
Pred. piCs (MUS)	PTc_379	ENSMUSG00000106740	Gm21221	5:149725455-149735216(-)	lncRNA	5:149712454-149725454(-)	12999	5.305	MUS
Pred. piCs (MUS)	PTc_360	ENSMUSG00000104840	Mir7230	5:113485456-113485511(-)	miRNA	5:113469955-113485455(-)	15499	11.42	MUS
Pred. piCs (MUS)	PTc_403	ENSMUSG00000104804	Mir7233	6:127765047-127765106(-)	miRNA	6:127752046-127765046(-)	12999	24.235	MUS
Pred. piCs (MUS)	PTc_497	ENSMUSG00000098937	Mir7241	9:67634999-67635062(-)	miRNA	9:67595998-67634998(-)	38999	15.905	MUS
Pred. piCs (MUS)	PTc_3	ENSMUSG00000097519	4930558J18Rik	1:57398381-57416703(-)	lncRNA	1:57386880-57398380(-)	11499	3.095	MUS
Pred. piCs (MUS)	PTc_264	ENSMUSG00000085293	Gm13817	2:92360039-92371325(-)	lncRNA	2:92348538-92360038(-)	11499	1.215	MUS
Pred. piCs (MUS)	PTc_132	ENSMUSG00000069089	Cdk7	13:100839139-100867447(-)	protein_coding	13:100833138-100839138(-)	5999	0.92	MUS
Pred. piCs (MUS)	PTc_383	ENSMUSG00000061436	Hipk2	6:38671325-38853099(-)	protein_coding	6:38664324-38671324(-)	6999	1.25	MUS
Pred. piCs (MUS)	PTc_215	ENSMUSG00000059208	Hnrnpm	17:33865207-33905834(-)	protein_coding	17:33853706-33865206(-)	11499	0.98	MUS
Pred. piCs (MUS)	PTc_405	ENSMUSG00000056771	Gm10010	6:128164781-128177586(-)	lncRNA	6:128142280-128164780(-)	22499	9.2	MUS
Pred. piCs (MUS)	PTc_414	ENSMUSG00000056216	Cebpg	7:34745847-34755998(-)	protein_coding	7:34729846-34745846(-)	15999	0.705	MUS
Pred. piCs (MUS)	PTc_333	ENSMUSG00000054304	D130007C19Rik	4:123795922-123797427(-)	pseudogene	4:123785421-123795921(-)	10499	2.545	MUS
Pred. piCs (MUS)	PTc_151	ENSMUSG00000038984	Tspyl5	15:33684021-33688030(-)	protein_coding	15:33672020-33684020(-)	11999	0.43	MUS
Pred. piCs (MUS)	PTc_490	ENSMUSG00000034303	Ccdc15	9:37187131-37259728(-)	protein_coding	9:37180130-37187130(-)	6999	1.805	MUS
Pred. piCs (MUS)	PTc_118	ENSMUSG00000034111	Tmed8	12:87213011-87247228(-)	protein_coding	12:87207010-87213010(-)	5999	0.54	MUS
Pred. piCs (MUS)	PTc_262	ENSMUSG00000034101	Ctnnd1	2:84430415-84481109(-)	protein_coding	2:84415914-84430414(-)	14499	2.085	MUS
Pred. piCs (MUS)	PTc_148	ENSMUSG00000033644	Piwil2	14:70609926-70666832(-)	protein_coding	14:70601425-70609925(-)	8499	0.495	MUS
Pred. piCs (MUS)	PTc_301	ENSMUSG00000028136	Snx27	3:94404851-94490023(-)	protein_coding	3:94399350-94404850(-)	5499	0.495	MUS
Pred. piCs (MUS)	PTc_297	ENSMUSG00000027782	Kpna4	3:68974482-69034446(-)	protein_coding	3:68967981-68974481(-)	6499	0.86	MUS
Pred. piCs (MUS)	PTc_268	ENSMUSG00000027189	Trim44	2:102130464-102238173(-)	protein_coding	2:102126463-102130463(-)	3999	0.375	MUS
Pred. piCs (MUS)	PTc_104	ENSMUSG00000025134	Alyref	11:120482947-120489191(-)	protein_coding	11:120477946-120482946(-)	4999	1.04	MUS
Pred. piCs (MUS)	PTc_433	ENSMUSG00000025104	Hdgfl3	7:81530999-81584221(-)	protein_coding	7:81523998-81530998(-)	6999	0.38	MUS
Pred. piCs (MUS)	PTc_218	ENSMUSG00000023935	Spats1	17:45751504-45786341(-)	protein_coding	17:45745503-45751503(-)	5999	0.425	MUS
Pred. piCs (MUS)	PTc_126	ENSMUSG00000016982	Pom121l2	13:22165364-22172904(+)	protein_coding	13:22172904-22176904(+)	3999	1.64	MUS
Pred. piCs (MUS)	PTc_107	ENSMUSG00000020657	Dnajc27	12:4132583-4160606(+)	protein_coding	12:4160606-4168606(+)	7999	0.715	MUS
Pred. piCs (MUS)	PTc_230	ENSMUSG00000024294	Mib1	18:10725548-10818704(+)	protein_coding	18:10818704-10826204(+)	7499	1.83	MUS
Pred. piCs (MUS)	PTc_477	ENSMUSG00000033624	Pdpr	8:111821262-111863706(+)	protein_coding	8:111863706-111869206(+)	5499	3.255	MUS
Pred. piCs (MUS)	PTc_248	ENSMUSG00000036450	Hif1an	19:44551289-44564713(+)	protein_coding	19:44564713-44570213(+)	5499	0.34	MUS
Pred. piCs (MUS)	PTc_32	ENSMUSG00000039224	D1Pas1	1:186699613-186702824(+)	protein_coding	1:186702824-186714324(+)	11499	1.235	MUS
Pred. piCs (MUS)	PTc_489	ENSMUSG00000047412	Zbtb44	9:30941940-30987181(+)	protein_coding	9:30987181-30991181(+)	3999	0.33	MUS
Pred. piCs (MUS)	PTc_149	ENSMUSG00000075502	Kbtbd6	14:79689275-79692258(+)	protein_coding	14:79692258-79700258(+)	7999	0.35	MUS
Pred. piCs (MUS)	PTc_273	ENSMUSG00000087162	Gm14244	2:127533819-127542408(+)	lncRNA	2:127542408-127547908(+)	5499	11.81	MUS
Pred. piCs (MUS)	PTc_465	ENSMUSG00000110198	Gm45335	8:92899215-92915752(+)	lncRNA	8:92915752-92931252(+)	15499	8.55	MUS
Pred. piCs (MUS)	PTc_57	ENSMUSG00000111487	1700092E16Rik	10:84334738-84335490(+)	TEC	10:84335490-84347990(+)	12499	1.21	MUS
Pred. piCs (MUS)	PTc_389	ENSMUSG00000108194	1700097M23Rik	6:81870799-81872320(-)	TEC	6:81861798-81870798(-)	8999	0.97	MUS
Pred. piCs (MUS)	PTc_409	ENSMUSG00000108113	Zim2	7:6654747-6665367(-)	lncRNA	7:6650746-6654746(-)	3999	0.495	MUS
Pred. piCs (MUS)	PTc_362	ENSMUSG00000107256	Gm13821	5:114976936-114980136(-)	TEC	5:114968935-114976935(-)	7999	6.205	MUS
Pred. piCs (MUS)	PTc_305	ENSMUSG00000106150	4921527H02Rik	3:124191735-124193407(-)	TEC	3:124181734-124191734(-)	9999	0.7	MUS
Pred. piCs (MUS)	PTc_49	ENSMUSG00000091994	E130317F20Rik	10:79687215-79690805(-)	lncRNA	10:79682214-79687214(-)	4999	1.025	MUS
Pred. piCs (MUS)	PTc_320	ENSMUSG00000087044	1700042G15Rik	4:57360868-57364292(-)	lncRNA	4:57352867-57360867(-)	7999	22.06	MUS
Pred. piCs (MUS)	PTc_332	ENSMUSG00000086275	1700121C08Rik	4:123727415-123753306(-)	lncRNA	4:123723414-123727414(-)	3999	0.455	MUS
Pred. piCs (MUS)	PTc_428	ENSMUSG00000074067	Gm10619	7:73431177-73466251(-)	lncRNA	7:73418676-73431176(-)	12499	2.55	MUS
Pred. piCs (MUS)	PTc_79	ENSMUSG00000057778	Cyb5d2	11:72668058-72686968(-)	protein_coding	11:72659557-72668057(-)	8499	1.04	MUS
Pred. piCs (MUS)	PTc_92	ENSMUSG00000048732	Klhl11	11:100353440-100363567(-)	protein_coding	11:100346439-100353439(-)	6999	8.745	MUS
Pred. piCs (MUS)	PTc_163	ENSMUSG00000043460	Elfn2	15:78551531-78602971(-)	protein_coding	15:78520030-78551530(-)	31499	4.845	MUS
Pred. piCs (MUS)	PTc_19	ENSMUSG00000026469	Xpr1	1:155151447-155293161(-)	protein_coding	1:155139946-155151446(-)	11499	0.535	MUS
Pred. piCs (MUS)	PTc_178	ENSMUSG00000009739	Pou6f1	15:100473199-100497865(-)	protein_coding	15:100462698-100473198(-)	10499	0.475	MUS
