## Supplementary Table 15 for "High piRNA abundance is a hallmark of evolutionarily persistent piRNA-producing loci"

### Sheet: Table info
Supp. table 15. total RNA-seq expression in Yu2021 piRNA clusters
A. Raw counts. Note that piRNA clusters with NA values are those not present in all species after conversion with ENSEMBL Compara.
B. DEseq2-normalized counts. Note that piRNA clusters with NA values are those not present in all species after conversion with ENSEMBL Compara.
C. Differentially expressed piRNA clusters. Note that piRNA clusters with NA values are those not present in all species after conversion with ENSEMBL Compara.

### Sheet: Supp table 15A
piRNA cluster	mm39_coords	testis_MUS_rep1	testis_MUS_rep2	testis_CAR_rep1	testis_CAR_rep2	testis_PAH_rep1	testis_PAH_rep2
pi-Fam168b	chr1:34852307-34882103(-)	1131	869	662	626	673	695
1-qC1.3-637	chr1:57388134-57416679(-)	2123	1756	182	263	1698	1430
pi-Hjurp	chr1:88186577-88205240(-)	4350	3949
1-qD-2017	chr1:91330777-91333751(-)	2827	2966	3052	4088	8864	7895
pi-Asb1	chr1:91467737-91487305(+)	3805	3499	2931	3560	3115	2516
1-qD-4525	chr1:92920066-92924789(-)	1111	1029	1171	1003	1731	1502
pi-Ing5	chr1:93731221-93749824(+)	721	634	539	477	416	455
1-qE2.3-2	chr1:118386874-118386996(-)	3	3	5	2	3	2
pi-Tfcp2l1	chr1:118555674-118612892(+)	561	452	499	476	81	85
1-qE3-706	chr1:125102628-125105716(+)	1658	1599	2288	2813	1560	1306
pi-Elk4	chr1:131935355-131959322(+)	794	399	532	566	457	362
pi-Ppp1r15b	chr1:133058875-133067520(+)	1260	980	882	966	734	849
pi-Ppp1r12b	chr1:134682402-134883688(-)	3071	2145	5279	4277	3036	2660
pi-Abl2	chr1:156385642-156477189(+)	3486	2457	3902	3090	2805	2341
pi-Rc3h1	chr1:160733953-160802543(+)	5163	3871	3806	3814	4014	3304
pi-Zbtb37	chr1:160830491-160862397(-)	1279	976	1138	952	1038	794
pi-Uhmk1	chr1:170020999-170042979(-)	1372	994	1382	1720	1019	906
10-qA3-2592	chr10:18672553-18707678(-)	11896	9751	13800	11106	10394	8370
10-qA3-143	chr10:20186251-20188506(-)	448	449	231	384	551	496
pi-Foxo3	chr10:42057841-42152751(-)	3647	2412	3809	3005	1733	1736
pi-Eif4ebp2	chr10:61264270-61288577(-)	853	520	915	774	358	394
10-qB4-6488	chr10:62487471-62542110(+)	17075	14861	25550	18924	15676	12414
10-qB5.1-5404	chr10:66515678-66533915(-)	8165	7643	4606	5122	5100	4264
10-qB5.1-221	chr10:66534071-66544471(+)	1711	1423	2035	1896	833	981
pi-Ipmk	chr10:71180742-71221711(+)	653	540	905	846	123	111
10-qC1-12816	chr10:75673357-75700004(+)	8580	7162	13475	10170	6775	6064
pi-Zfp280b	chr10:75868489-75878803(+)	367	231	351	364	75	86
pi-D10Wsu102e	chr10:83196104-83323946(+)	4818	3226	7411	5112	1289	1314
10-qC1-117	chr10:84324157-84340701(+)	2163	1619	234	218	843	760
10-qC1-2617	chr10:85584425-85617614(+)	10036	9811	8947	7174
10-qC1-1527	chr10:86384542-86427373(-)	183	155
10-qC1-875	chr10:86427374-86491817(+)	1152	947
10-qC2-545	chr10:94509574-94524304(-)	4243	3963	2061	2341	1741	1508
pi-Ctdsp2	chr10:126814566-126835829(+)	1182	968	1352	1475	753	850
pi-Tmem194	chr10:127503068-127536917(+)	5801	4845	3883	3386	2730	2388
pi-Ccdc117	chr11:5478889-5492201(-)	3676	3475	2290	3031	1847	1624
11-qB1.3-590	chr11:50830422-50834552(-)	3292	2840	1649	2069	822	778
pi-Smcr8	chr11:60668363-60679111(+)	706	526	554	553	648	675
pi-Lsmd1	chr11:69286642-69287500(+)	864	928	783	1186	1052	910
pi-Slc43a2	chr11:75422542-75468393(+)	1880	1119	1979	1488	638	743
pi-Rab11fip4	chr11:79482037-79588848(+)	1250	884	1909	1556	1306	1185
pi-Zfp652	chr11:95639968-95663176(+)	1170	868	902	811	654	566
pi-Igf2bp1	chr11:95847991-95898714(-)	294	240	187	201	177	190
pi-Socs7	chr11:97253153-97289367(+)	6586	5995	5802	5248	2926	2896
pi-Mllt6	chr11:97554042-97576269(+)	725	517	632	462	169	229
pi-Wipf2	chr11:98754458-98796404(+)	704	383	813	531	397	412
pi-Klhl11	chr11:100347950-100363608(-)	3318	2733	2749	3833	3163	2744
11-qE1-9443	chr11:103315152-103344522(+)	6742	6620	5367	4078	6240	5595
pi-Dcaf7	chr11:105927704-105950148(+)	4560	3996	2686	2903	1550	1774
11-qE1-3997	chr11:107884837-107890541(+)	1109	1185	968	1114	1387	1330
11-qE1-252	chr11:108308401-108316251(-)	819	804	349	685	232	243
pi-Mafg	chr11:120515953-120524780(-)	305	144	255	220	238	295
pi-Dnmt3a	chr12:3856979-3964443(+)	1323	740	1555	1133	321	265
pi-Map3k9	chr12:81761733-81827944(-)	350	239	466	329	372	335
12-qE-23911	chr12:98345203-98386307(-)	25023	23961	16961	13053	19315	16322
12-qE-7089	chr12:98386406-98422224(+)	12083	11339	19293	16308	13300	10994
13-qA3.1-213	chr13:21687790-21690694(-)	456	553	747	1093	1221	1010
pi-Hist1h1a	chr13:23947650-23948397(+)	2061	2067	1692	2256	1162	1141
13-qA3.1-355	chr13:25089582-25119015(+)	1448	1285	1109	1371	1538	1476
pi-Mrs2	chr13:25171466-25204287(-)	3422	2626	724	639	441	445
13-qA5-156	chr13:49968197-50049728(+)	1252	1038			1608	1274
13-qA5-208	chr13:50422060-50471396(+)
13-qA5-464	chr13:50655589-50749523(-)
13-qA5-703	chr13:51059675-51088184(-)
13-qA5-967	chr13:52250770-52278194(+)	2724	2330	4221	3331	2872	2597
13-qB1-1517	chr13:53547703-53608574(+)	20368	17471	1434	983	410	385
pi-Zfp346	chr13:55253134-55282870(+)	2300	1757	2138	1730	1070	913
pi-Nsd1	chr13:55359869-55466137(+)	6038	4317	4411	3751	4314	3600
14-qA3-3095	chr14:19676227-19703478(-)
14-qA3-19970	chr14:24132061-24180159(+)	21058	19399	16480	12917	16011	14028
14-qA3-2286	chr14:24387730-24419882(-)	5804	5068
14-qA3-284	chr14:24462884-24479893(-)	6875	6565
pi-Il17rd	chr14:26760989-26829243(+)	1078	830	306	215	96	93
14-qC1-1261	chr14:44995569-45027396(-)
14-qC1-1010	chr14:45164279-45188274(+)	2765	2064
pi-Hmbox1	chr14:65049050-65187311(-)	2876	1815	2935	2464	2676	2298
15-qD1-17920	chr15:59119214-59147071(-)	11765	11556	18183	15323	11744	10082
15-qD1-4001	chr15:59147215-59183863(+)	4965	4586	12583	9914	4466	3797
pi-Eif2c2	chr15:72967697-73057035(-)	3792	2728	3310	2295	2317	1982
pi-1700016M24Rik	chr15:74477877-74508619(-)	18764	18169	17866	20314	7589	7632
15-qD3-14639	chr15:74508236-74530760(+)	9551	8950	13287	11001	6527	5745
15-qE1-8387	chr15:78531884-78554732(-)	5471	4864	6482	4109	4965	4637
15-qE1-1119	chr15:79812206-79847434(+)	2296	1543	3859	2649	2387	2009
pi-Tef	chr15:81686918-81711060(+)	1956	1611	990	891	604	578
15-qE1-3710	chr15:83238048-83251481(-)	10419	9271	10473	12597	2955	2827
pi-Mlc1	chr15:88840093-88866880(-)	3545	3002	3176	2549	762	729
pi-Shank3	chr15:89384059-89444463(+)	193	136	599	281	85	94
pi-Pou6f1	chr15:100473199-100478115(-)	1740	1664	1751	1837	365	477
pi-Cbx5	chr15:103099979-103149183(-)	4187	3352	3246	3210	3217	2847
pi-Ppm1f	chr16:16714320-16745222(+)	1194	1133	1127	822	279	279
pi-Hic2	chr16:17051450-17081294(+)	510	370	521	314	359	319
pi-Crkl	chr16:17269830-17305296(+)	1568	1100	1453	1269	1032	933
pi-Lpp	chr16:24212195-24811325(+)	11517	9622	11360	10235	5949	5104
pi-Zdhhc23	chr16:43785128-43800118(-)	184	174	285	199	366	347
17-qA3.3-352	chr17:22716382-22741081(+)
pi-Cramp1l	chr17:25180265-25234561(-)	2408	1462	3285	2188	1637	1614
17-qA3.3-27363	chr17:27507249-27544002(-)	13487	12471	24448	16019	13409	11836
17-qA3.3-26735	chr17:27544170-27586457(+)	17892	15923	23432	18135	10095	9607
pi-Uhrf1bp1	chr17:28075480-28119014(+)	1185	905	984	744	435	467
17-qC-935	chr17:49419298-49420539(-)	5071	5039	3118	5627	2895	2467
17-qC-59	chr17:50546188-50554569(+)	2092	1473	1244	1712	446	427
17-qE1.1-7037	chr17:66513806-66538753(+)	6615	6822	7529	6179	7162	5961
pi-Cdc42ep3	chr17:79641157-79662319(-)	4570	4373	2430	2717	1542	1298
pi-Kcng3	chr17:83881452-83939875(-)	491	230	280	284	121	101
pi-Ndst1	chr18:60817566-60881726(-)	1090	525	1581	1176	232	224
18-qE1-36451	chr18:67162517-67199531(-)	12979	12322	17015	13628	10987	9197
18-qE1-1295	chr18:67199658-67217450(+)	6704	6231	4075	3095	984	836
pi-Fth1	chr19:9960067-9962456(+)	882	644	1395	1646	945	1402
19-qC2-1361	chr19:37232072-37241265(-)	1542	1043	1049	975	780	780
pi-Hif1an	chr19:44551286-44564711(+)	1367	802	1541	1518	920	919
pi-Gtf3c4	chr2:28712313-28730353(-)	2322	2017	2184	2563	724	683
pi-Strbp	chr2:37459888-37593382(-)	17937	14072	17628	16015	15573	12247
2-qE1-new-Gm13817	chr2:92360150-92371295(+)	3601	2857	3555	2332	664	559
2-qE1-35981	chr2:92371486-92439489(+)	24569	23599	28113	20923	18655	15832
2-qE5-4	chr2:120523069-120545618(+)	5680	4797	6708	5989	2741	1947
2-qF1-2536	chr2:127533773-127545631(+)	7974	6347	4645	4517	3189	2855
2-qG3-1029	chr2:150969367-151000514(+)	7055	6706
pi-Cbfa2t2	chr2:154278403-154381276(+)	3120	2019	5682	4233	2812	2375
pi-Phf20	chr2:156038577-156151871(+)	2903	1809	3231	2514	1305	1184
3-qA2-617	chr3:20456835-20560363(-)	21395	16761
pi-Zmat3	chr3:32388942-32419814(-)	839	512	1285	1126	181	164
3-qA3-2052	chr3:34880779-34933432(+)	4733	4280	7166	4621	4060	3504
pi-Ccrn4l	chr3:51132353-51159046(+)	636	469	512	400	293	275
pi-Gabpb2	chr3:95089072-95125291(-)	1511	1142	1563	1236	1278	1012
pi-1700006A11Rik	chr3:124191731-124219640(-)	5068	4672	4673	5007	2116	1922
pi-Mcart1	chr4:45395924-45408922(-)	518	336	339	447
pi-BC026590	chr4:56802348-56809597(+)	613	465	991	1107	615	620
pi-D730040F13Rik	chr4:56867025-56947483(-)	1579	1003	1290	1280	822	695
4-qB3-3994	chr4:57356530-57364266(-)	6522	6941	3992	4537	3217	2886
pi-Snx30	chr4:59805649-59904740(+)	399	248	570	473	396	329
4-qB3-639	chr4:62138834-62146748(-)	1121	1049	2498	2298	626	590
4-qB3-277	chr4:62149242-62157578(+)	790	727	809	775	2588	2458
4-qC5-17839	chr4:94168388-94219860(-)	20221	18328	26833	21091	23293	18729
pi-Zyg11a	chr4:108032438-108075119(-)	358	219	283	210	76	77
pi-Zyg11b	chr4:108084951-108158287(-)	1578	1181	1465	1470	585	522
4-qD2.2-2182	chr4:123727417-123735759(-)	1753	1651	3393	3486	1754	1607
4-qD2.2-349	chr4:123785875-123790393(-)	744	749	831	882	118	116
pi-Eya3	chr4:132366398-132452072(+)	2836	2087	2380	1920	2527	2144
pi-Rcan3	chr4:135139618-135161102(-)	171	123	405	342	160	149
4-qD3-2082	chr4:135354106-135357509(+)	5146	5198	1966	2672	1216	1280
pi-Luzp1	chr4:136197074-136282093(+)	11628	10056	8325	7547	6080	5112
pi-Zbtb49	chr5:38357595-38377733(-)	870	762	321	277	170	181
pi-Bend4	chr5:67549492-67585463(-)	1935	1246	1556	1582	1118	1121
pi-Wdfy3	chr5:101980825-102217798(-)	7858	5882	8307	6854	4478	3927
5-qF-14508	chr5:113468320-113487961(-)	7762	7973	10574	8776	4462	4250
5-qF-14224	chr5:113488003-113524740(+)	9168	7771	12234	8456	8465	8095
pi-Ssh1	chr5:114075160-114131819(-)	747	293	656	489	334	360
5-qF-4633	chr5:114966580-114991648(-)	5930	5352	11438	7387	0	0
pi-Mlec	chr5:115281040-115296275(-)	4811	3754	3734	4229	3556	3869
pi-Kctd7	chr5:130173762-130183955(+)	1316	1245	1210	1182	875	826
pi-Tbl2	chr5:135178018-135192726(+)	2589	2403	1812	2120	2396	2089
5-qG2-950	chr5:136947999-136965966(+)	1015	713	1386	883	1764	1801
pi-Fbxl18	chr5:142852700-142880967(-)	430	240	538	393	210	257
5-qG2-2301	chr5:143744133-143754351(+)	1434	1094	1071	978	1037	1250
5-qG3-23659	chr5:149713536-149755054(-)	11125	10409	21851	18900	18103	14966
6-qC3-6258	chr6:81870798-81888820(-)	9468	8570	12678	10853	3438	2846
pi-Tet3	chr6:83339355-83432498(-)	961	516	729	522	421	372
6-qC3-100	chr6:83552922-83567323(+)	1744	1595	1840	1404	202	234
pi-Gm5878	chr6:85088397-85103076(-)	3410	3395
pi-Fbxo41	chr6:85446559-85479868(-)	47	41	96	54	36	25
6-qC3-2394	chr6:85962196-85980588(-)	3218	2681
6-qD1-2831	chr6:87939437-87971149(-)	7310	6534	7794	6587	5154	4364
pi-Mgll	chr6:88701451-88805339(+)	5329	4143	3972	2390	3607	3272
pi-Nr2c2	chr6:92068382-92150038(+)	10178	8201	11200	10594	6307	5386
pi-March08	chr6:116314982-116386494(+)	1177	886	727	726	637	538
pi-Bcl2l13	chr6:120813172-120869802(+)	1147	880	978	985	580	561
6-qF3-8009	chr6:127753038-127773335(-)	13725	13018	14986	14028	11572	10106
6-qF3-28913	chr6:127773393-127818853(+)	16314	16306	23272	18187	14809	13065
6-qF3-3040	chr6:128146667-128177545(-)	9116	8222	11469	10470	586	611
6-qF3-1063	chr6:128415762-128483870(+)	4121	3196	3597	2836	2743	2418
pi-Zfp382	chr7:29821348-29840172(+)	794	661	540	419	384	391
7-qB5-6255	chr7:52537354-52563615(+)	5939	5533	5931	5869
pi-Klf13	chr7:63536098-63588623(-)	626	403	493	452	347	376
7-qD1-9417	chr7:69523957-69559331(-)	10211	9476	11153	9879	8909	7525
7-qD1-16444	chr7:69559511-69616107(+)	12001	11388	12252	9906	13535	11446
7-qD1-654	chr7:72747573-72755021(-)	1646	1667	2800	2152	981	963
7-qD1-19431	chr7:72755059-72796527(+)	17214	16191	24080	19123	17213	14615
7-qD2-24830	chr7:73423664-73466217(-)	18765	17245	24582	19884	10464	9459
7-qD2-11976	chr7:73466342-73488642(+)	9061	7917	11007	9238	6666	5697
7-qD2-40	chr7:75418789-75431855(-)	766	309	73	98	416	600
pi-Rnf169	chr7:99569463-99629665(-)	1655	1155	1959	1473	1480	1336
7-qF3-3125	chr7:124916064-124948944(-)	4950	4515	7688	6114	3755	3456
7-qF3-246	chr7:124949042-124963992(+)	672	499	2541	2173	668	583
pi-Fam53b	chr7:132313816-132454357(-)	2826	1934	2569	1734	2941	2714
pi-Tacc1	chr8:25644568-25693896(-)	6832	4812	5702	5128	3754	3630
8-qA2-343	chr8:27783104-27786316(-)	526	474	62	35
8-qA4-332	chr8:37556088-37562109(-)	709	507	4	0
8-qA4-155	chr8:37571051-37572662(-)	614	488	671	884
pi-Tktl2	chr8:66964389-66971851(+)	3401	2901	1430	2253	1668	1556
pi-Zfp866	chr8:70213975-70227545(-)
8-qC5-8200	chr8:92916087-92921044(+)	3405	3681	2458	2975	1059	1127
8-qC5-2209	chr8:94136569-94154005(-)	5377	5224	5329	4796
pi-Cmtm4	chr8:105074842-105122440(-)	416	277	507	401	255	261
pi-Atxn1l	chr8:110453281-110464381(-)	2239	1725	2162	2389	9	8
8-qE1-3748	chr8:110844297-110859088(+)	2223	1749	3631	2996	2024	2000
pi-Ddx19b	chr8:111729818-111758355(-)	5913	4975	6090	5345	2535	2341
pi-Gan	chr8:117885003-117942734(+)	1374	1026	1776	1484	2013	1699
pi-Ankrd11	chr8:123609827-123768993(-)	5826	3760	5011	3586	4578	3883
pi-Exoc8	chr8:125617038-125624515(-)	1480	1304	1147	1022	1220	1266
9-qA1-178	chr9:3181783-3199792(-)	1380	1183
pi-Igsf9b	chr9:27210540-27269025(+)	747	423	342	275	212	240
pi-Cbl	chr9:44054275-44145293(-)
pi-Hinfp	chr9:44203735-44216931(-)
pi-Arhgap20	chr9:51676598-51764965(+)	4838	3520	4064	3690	3257	2873
9-qA5.3-24188	chr9:54114457-54157107(-)	16654	16037	16178	11162	9297	8477
9-qA5.3-1495	chr9:54157229-54184922(+)	6791	5921	7957	5649	2324	1854
pi-Rplp1	chr9:61820567-61821823(-)	2113	2032	1589	3154	2124	1895
9-qC-31469	chr9:67598533-67641068(-)	22553	22453	14591	12704	15371	13401
9-qC-10667	chr9:67641226-67668211(+)	12450	10908			8137	7141
pi-Rad54l2	chr9:106565280-106666371(-)	2146	1285	2970	2442
pi-Ip6k1	chr9:107872941-107925979(+)	9073	8296	9078	9368	5694	5247
pi-Trim71	chr9:114336289-114393437(-)	256	141	266	218	448	504
pi-Acvr2b	chr9:119231351-119270980(+)	427	323	345	357	278	239
pi-Exog	chr9:119274030-119294570(+)	286	160	375	275	190	171
9-qF4-150	chr9:122609737-122634534(-)	2839	2463	1260	1449	1697	1344

### Sheet: Supp table 15B
piRNA cluster	mm39_coords	testis_MUS_rep1	testis_MUS_rep2	testis_CAR_rep1	testis_CAR_rep2	testis_PAH_rep1	testis_PAH_rep2
pi-Fam168b	chr1:34852307-34882103(-)	863.981	859.213	523.873	571.782	836.009	933.783
1-qC1.3-637	chr1:57388134-57416679(-)	1621.78	1736.22	144.026	240.221	2109.28	1921.31
pi-Hjurp	chr1:88186577-88205240(-)
1-qD-2017	chr1:91330777-91333751(-)	2159.57	2932.59	2415.2	3733.93	11011	10607.5
pi-Asb1	chr1:91467737-91487305(+)	2906.67	3459.59	2319.45	3251.67	3869.49	3380.43
1-qD-4525	chr1:92920066-92924789(-)	848.703	1017.41	926.67	916.129	2150.27	2018.05
pi-Ing5	chr1:93731221-93749824(+)	550.779	626.859	426.537	435.687	516.76	611.325
1-qE2.3-2	chr1:118386874-118386996(-)	2.2917	2.9662	3.9567	1.8268	3.7266	2.6871
pi-Tfcp2l1	chr1:118555674-118612892(+)	428.553	446.909	394.883	434.773	100.619	114.204
1-qE3-706	chr1:125102628-125105716(+)	1266.56	1580.99	1810.61	2569.36	1937.85	1754.7
pi-Elk4	chr1:131935355-131959322(+)	606.544	394.506	420.998	516.978	567.691	486.373
pi-Ppp1r15b	chr1:133058875-133067520(+)	962.526	968.962	697.97	882.334	911.784	1140.69
pi-Ppp1r12b	chr1:134682402-134883688(-)	2345.97	2120.84	4177.53	3906.57	3771.36	3573.9
pi-Abl2	chr1:156385642-156477189(+)	2662.99	2429.33	3087.85	2822.37	3484.41	3145.3
pi-Rc3h1	chr1:160733953-160802543(+)	3944.06	3827.4	3011.88	3483.67	4986.24	4439.16
pi-Zbtb37	chr1:160830491-160862397(-)	977.04	965.008	900.556	869.547	1289.42	1066.8
pi-Uhmk1	chr1:170020999-170042979(-)	1048.08	982.805	1093.64	1571.03	1265.81	1217.28
10-qA3-2592	chr10:18672553-18707678(-)	9087.47	9641.18	10920.6	10144.1	12911.6	11245.7
10-qA3-143	chr10:20186251-20188506(-)	342.231	443.943	182.802	350.741	684.459	666.412
pi-Foxo3	chr10:42057841-42152751(-)	2785.98	2384.83	3014.25	2744.73	2152.75	2332.44
pi-Eif4ebp2	chr10:61264270-61288577(-)	651.615	514.143	724.085	706.963	444.712	529.367
10-qB4-6488	chr10:62487471-62542110(+)	13043.8	14693.6	20219	17285	19472.9	16679.1
10-qB5.1-5404	chr10:66515678-66533915(-)	6237.32	7556.92	3644.96	4678.38	6335.29	5728.99
10-qB5.1-221	chr10:66534071-66544471(+)	1307.05	1406.97	1610.4	1731.79	1034.76	1318.04
pi-Ipmk	chr10:71180742-71221711(+)	498.833	533.918	716.171	772.727	152.792	149.137
10-qC1-12816	chr10:75673357-75700004(+)	6554.34	7081.34	10663.4	9289.17	8415.99	8147.42
pi-Zfp280b	chr10:75868489-75878803(+)	280.355	228.398	277.764	332.474	93.166	115.547
pi-D10Wsu102e	chr10:83196104-83323946(+)	3680.51	3189.67	5864.69	4669.25	1601.21	1765.45
10-qC1-117	chr10:84324157-84340701(+)	1652.34	1600.77	185.176	199.119	1047.19	1021.11
10-qC1-2617	chr10:85584425-85617614(+)
10-qC1-1527	chr10:86384542-86427373(-)
10-qC1-875	chr10:86427374-86491817(+)
10-qC2-545	chr10:94509574-94524304(-)	3241.27	3918.37	1630.97	2138.24	2162.69	2026.11
pi-Ctdsp2	chr10:126814566-126835829(+)	902.941	957.098	1069.9	1347.25	935.386	1142.04
pi-Tmem194	chr10:127503068-127536917(+)	4431.44	4790.43	3072.81	3092.74	3391.24	3208.45
pi-Ccdc117	chr11:5478889-5492201(-)	2808.13	3435.86	1812.19	2768.48	2294.37	2181.96
11-qB1.3-590	chr11:50830422-50834552(-)	2514.79	2808.01	1304.94	1889.8	1021.1	1045.3
pi-Smcr8	chr11:60668363-60679111(+)	539.32	520.076	438.408	505.104	804.954	906.911
pi-Lsmd1	chr11:69286642-69287500(+)	660.018	917.548	619.627	1083.28	1306.81	1222.65
pi-Slc43a2	chr11:75422542-75468393(+)	1436.15	1106.4	1566.08	1359.12	792.532	998.274
pi-Rab11fip4	chr11:79482037-79588848(+)	954.887	874.044	1510.69	1421.23	1622.33	1592.13
pi-Zfp652	chr11:95639968-95663176(+)	893.774	858.224	713.797	740.759	812.407	760.462
pi-Igf2bp1	chr11:95847991-95898714(-)	224.589	237.297	147.982	183.591	219.872	255.279
pi-Socs7	chr11:97253153-97289367(+)	5031.11	5927.48	4591.41	4793.47	3634.71	3890.98
pi-Mllt6	chr11:97554042-97576269(+)	553.834	511.177	500.133	421.986	209.934	307.678
pi-Wipf2	chr11:98754458-98796404(+)	537.792	378.686	643.367	485.01	493.159	553.552
pi-Klhl11	chr11:100347950-100363608(-)	2534.65	2702.22	2175.42	3501.02	3929.12	3686.76
11-qE1-9443	chr11:103315152-103344522(+)	5150.28	6545.44	4247.17	3724.8	7751.41	7517.28
pi-Dcaf7	chr11:105927704-105950148(+)	3483.43	3950.99	2125.56	2651.57	1925.43	2383.5
11-qE1-3997	chr11:107884837-107890541(+)	847.175	1171.65	766.026	1017.52	1722.95	1786.95
11-qE1-252	chr11:108308401-108316251(-)	625.642	794.945	276.181	625.672	288.193	326.488
pi-Mafg	chr11:120515953-120524780(-)	232.992	142.378	201.794	200.946	295.647	396.354
pi-Dnmt3a	chr12:3856979-3964443(+)	1010.65	731.666	1230.55	1034.87	398.75	356.046
pi-Map3k9	chr12:81761733-81827944(-)	267.368	236.308	368.769	300.505	462.103	450.097
12-qE-23911	chr12:98345203-98386307(-)	19115.3	23691.1	13422.1	11922.5	23993.3	21929.8
12-qE-7089	chr12:98386406-98422224(+)	9230.32	11211.3	15267.5	14895.6	16521.4	14771.2
13-qA3.1-213	chr13:21687790-21690694(-)	348.343	546.772	591.138	998.334	1516.74	1357.01
pi-Hist1h1a	chr13:23947650-23948397(+)	1574.42	2043.72	1338.96	2060.61	1443.45	1533.02
13-qA3.1-355	chr13:25089582-25119015(+)	1106.14	1270.53	877.607	1252.26	1910.52	1983.11
pi-Mrs2	chr13:25171466-25204287(-)	2614.1	2596.42	572.937	583.656	547.816	597.889
13-qA5-156	chr13:49968197-50049728(+)
13-qA5-208	chr13:50422060-50471396(+)
13-qA5-464	chr13:50655589-50749523(-)
13-qA5-703	chr13:51059675-51088184(-)
13-qA5-967	chr13:52250770-52278194(+)	2080.89	2303.76	3340.29	3042.5	3567.64	3489.26
13-qB1-1517	chr13:53547703-53608574(+)	15559.3	17274.2	1134.8	897.862	509.307	517.275
pi-Zfp346	chr13:55253134-55282870(+)	1756.99	1737.21	1691.91	1580.16	1329.17	1226.68
pi-Nsd1	chr13:55359869-55466137(+)	4612.48	4268.38	3490.64	3426.12	5358.91	4836.86
14-qA3-3095	chr14:19676227-19703478(-)
14-qA3-19970	chr14:24132061-24180159(+)	16086.4	19180.5	13041.4	11798.2	19889.1	18847.6
14-qA3-2286	chr14:24387730-24419882(-)
14-qA3-284	chr14:24462884-24479893(-)
pi-Il17rd	chr14:26760989-26829243(+)	823.494	820.652	242.153	196.379	119.252	124.952
14-qC1-1261	chr14:44995569-45027396(-)
14-qC1-1010	chr14:45164279-45188274(+)
pi-Hmbox1	chr14:65049050-65187311(-)	2197	1794.56	2322.61	2250.59	3324.16	3087.53
15-qD1-17920	chr15:59119214-59147071(-)	8987.39	11425.8	14389.1	13995.9	14588.5	13545.9
15-qD1-4001	chr15:59147215-59183863(+)	3792.81	4534.35	9957.55	9055.34	5547.72	5101.54
pi-Eif2c2	chr15:72967697-73057035(-)	2896.74	2697.28	2619.37	2096.23	2878.21	2662.96
pi-1700016M24Rik	chr15:74477877-74508619(-)	14334	17964.4	14138.3	18554.6	9427.15	10254.1
15-qD3-14639	chr15:74508236-74530760(+)	7296.1	8849.2	10514.7	10048.2	8107.92	7718.82
15-qE1-8387	chr15:78531884-78554732(-)	4179.35	4809.22	5129.53	3753.12	6167.59	6230.14
15-qE1-1119	chr15:79812206-79847434(+)	1753.94	1525.62	3053.82	2419.57	2965.16	2699.24
pi-Tef	chr15:81686918-81711060(+)	1494.21	1592.86	783.436	813.83	750.297	776.585
15-qE1-3710	chr15:83238048-83251481(-)	7959.17	9166.58	8287.8	11506	3670.74	3798.28
pi-Mlc1	chr15:88840093-88866880(-)	2708.06	2968.19	2513.33	2328.23	946.566	979.464
pi-Shank3	chr15:89384059-89444463(+)	147.435	134.468	474.018	256.662	105.588	126.296
pi-Pou6f1	chr15:100473199-100478115(-)	1329.2	1645.26	1385.65	1677.9	453.408	640.884
pi-Cbx5	chr15:103099979-103149183(-)	3198.49	3314.25	2568.72	2931.98	3996.2	3825.15
pi-Ppm1f	chr16:16714320-16745222(+)	912.108	1120.24	891.851	750.806	346.577	374.857
pi-Hic2	chr16:17051450-17081294(+)	389.594	365.833	412.293	286.804	445.954	428.599
pi-Crkl	chr16:17269830-17305296(+)	1197.81	1087.61	1149.83	1159.09	1281.96	1253.55
pi-Lpp	chr16:24212195-24811325(+)	8797.94	9513.63	8989.73	9348.54	7389.92	6857.59
pi-Zdhhc23	chr16:43785128-43800118(-)	140.559	172.04	225.535	181.764	454.65	466.219
17-qA3.3-352	chr17:22716382-22741081(+)
pi-Cramp1l	chr17:25180265-25234561(-)	1839.49	1445.53	2599.58	1998.5	2033.5	2168.53
17-qA3.3-27363	chr17:27507249-27544002(-)	10302.8	12330.5	19346.9	14631.6	16656.8	15902.5
17-qA3.3-26735	chr17:27544170-27586457(+)	13667.9	15743.7	18542.9	16564.3	12540.1	12907.7
pi-Uhrf1bp1	chr17:28075480-28119014(+)	905.232	894.807	778.688	679.562	540.363	627.448
17-qC-935	chr17:49419298-49420539(-)	3873.78	4982.25	2467.43	5139.64	3596.21	3314.59
17-qC-59	chr17:50546188-50554569(+)	1598.1	1456.41	984.439	1563.72	554.027	573.705
17-qE1.1-7037	chr17:66513806-66538753(+)	5053.26	6745.17	5958.07	5643.83	8896.73	8009.03
pi-Cdc42ep3	chr17:79641157-79662319(-)	3491.07	4323.75	1922.98	2481.68	1915.49	1743.96
pi-Kcng3	chr17:83881452-83939875(-)	375.079	227.41	221.578	259.402	150.308	135.701
pi-Ndst1	chr18:60817566-60881726(-)	832.661	519.087	1251.12	1074.15	288.193	300.96
18-qE1-36451	chr18:67162517-67199531(-)	9914.78	12183.2	13464.8	12447.7	13648.2	12356.8
18-qE1-1295	chr18:67199658-67217450(+)	5121.25	6160.82	3224.75	2826.94	1222.34	1123.23
pi-Fth1	chr19:9960067-9962456(+)	673.768	636.747	1103.93	1503.44	1173.89	1883.69
19-qC2-1361	chr19:37232072-37241265(-)	1177.95	1031.25	830.126	890.554	968.926	1047.99
pi-Hif1an	chr19:44551286-44564711(+)	1044.26	792.967	1219.47	1386.52	1142.84	1234.74
pi-Gtf3c4	chr2:28712313-28730353(-)	1773.8	1994.28	1728.31	2341.02	899.362	917.66
pi-Strbp	chr2:37459888-37593382(-)	13702.2	13913.5	13949.9	14627.9	19345	16454.7
2-qE1-new-Gm13817	chr2:92360150-92371295(+)	2750.84	2824.82	2813.25	2130.02	824.829	751.057
2-qE1-35981	chr2:92371486-92439489(+)	18768.5	23333.2	22247.2	19110.8	23173.5	21271.4
2-qE5-4	chr2:120523069-120545618(+)	4339	4742.97	5308.37	5470.29	3404.91	2615.93
2-qF1-2536	chr2:127533773-127545631(+)	6091.41	6275.52	3675.82	4125.78	3961.42	3835.9
2-qG3-1029	chr2:150969367-151000514(+)
pi-Cbfa2t2	chr2:154278403-154381276(+)	2383.4	1996.26	4496.45	3866.38	3493.1	3190.98
pi-Phf20	chr2:156038577-156151871(+)	2217.63	1788.63	2556.85	2296.26	1621.09	1590.79
3-qA2-617	chr3:20456835-20560363(-)
pi-Zmat3	chr3:32388942-32419814(-)	640.92	506.233	1016.88	1028.48	224.84	220.346
3-qA3-2052	chr3:34880779-34933432(+)	3615.58	4231.8	5670.81	4220.77	5043.38	4707.88
pi-Ccrn4l	chr3:51132353-51159046(+)	485.846	463.718	405.171	365.356	363.968	369.482
pi-Gabpb2	chr3:95089072-95125291(-)	1154.27	1129.14	1236.88	1128.95	1587.55	1359.69
pi-1700006A11Rik	chr3:124191731-124219640(-)	3871.49	4619.38	3697.98	4573.34	2628.52	2582.35
pi-Mcart1	chr4:45395924-45408922(-)
pi-BC026590	chr4:56802348-56809597(+)	468.276	459.763	784.227	1011.12	763.961	833.015
pi-D730040F13Rik	chr4:56867025-56947483(-)	1206.21	991.703	1020.84	1169.14	1021.1	933.783
4-qB3-3994	chr4:57356530-57364266(-)	4982.22	6862.83	3159.07	4144.05	3996.2	3877.55
pi-Snx30	chr4:59805649-59904740(+)	304.8	245.207	451.069	432.033	491.916	442.035
4-qB3-639	chr4:62138834-62146748(-)	856.342	1037.19	1976.79	2098.97	777.625	792.707
4-qB3-277	chr4:62149242-62157578(+)	603.488	718.812	640.202	707.877	3214.85	3302.5
4-qC5-17839	chr4:94168388-94219860(-)	15447	18121.6	21234.3	19264.3	28934.9	25163.8
pi-Zyg11a	chr4:108032438-108075119(-)	273.479	216.534	223.952	191.812	94.4082	103.455
pi-Zyg11b	chr4:108084951-108158287(-)	1205.45	1167.7	1159.33	1342.68	726.694	701.345
4-qD2.2-2182	chr4:123727417-123735759(-)	1339.13	1632.41	2685.05	3184.07	2178.84	2159.12
4-qD2.2-349	chr4:123785875-123790393(-)	568.348	740.564	657.611	805.609	146.581	155.854
pi-Eya3	chr4:132366398-132452072(+)	2166.45	2063.49	1883.41	1753.71	3139.07	2880.62
pi-Rcan3	chr4:135139618-135161102(-)	130.629	121.615	320.497	312.379	198.754	200.192
4-qD3-2082	chr4:135354106-135357509(+)	3931.08	5139.46	1555.79	2440.58	1510.53	1719.77
pi-Luzp1	chr4:136197074-136282093(+)	8882.74	9942.74	6587.98	6893.35	7552.65	6868.34
pi-Zbtb49	chr5:38357595-38377733(-)	664.601	753.418	254.023	253.009	211.176	243.186
pi-Bend4	chr5:67549492-67585463(-)	1478.16	1231.97	1231.34	1444.98	1388.79	1506.14
pi-Wdfy3	chr5:101980825-102217798(-)	6002.8	5815.75	6573.74	6260.37	5562.63	5276.21
5-qF-14508	chr5:113468320-113487961(-)	5929.46	7883.2	8367.73	8015.9	5542.75	5710.18
5-qF-14224	chr5:113488003-113524740(+)	7003.52	7683.48	9681.37	7723.62	10515.3	10876.2
pi-Ssh1	chr5:114075160-114131819(-)	570.64	289.7	519.125	446.647	414.899	483.686
5-qF-4633	chr5:114966580-114991648(-)	4529.98	5291.72	9051.46	6747.21	0	0
pi-Mlec	chr5:115281040-115296275(-)	3675.17	3711.72	2954.9	3862.72	4417.31	5198.28
pi-Kctd7	chr5:130173762-130183955(+)	1005.3	1230.98	957.533	1079.63	1086.94	1109.79
pi-Tbl2	chr5:135178018-135192726(+)	1977.76	2375.94	1433.93	1936.39	2976.34	2806.72
5-qG2-950	chr5:136947999-136965966(+)	775.368	704.97	1096.81	806.523	2191.26	2419.77
pi-Fbxl18	chr5:142852700-142880967(-)	328.481	237.297	425.746	358.962	260.865	345.298
5-qG2-2301	chr5:143744133-143754351(+)	1095.45	1081.68	847.535	893.295	1288.17	1679.46
5-qG3-23659	chr5:149713536-149755054(-)	8498.49	10291.8	17291.8	17263.1	22487.8	20107.9
6-qC3-6258	chr6:81870798-81888820(-)	7232.69	8473.48	10032.7	9913.01	4270.73	3823.81
pi-Tet3	chr6:83339355-83432498(-)	734.117	510.188	576.894	476.789	522.972	499.809
6-qC3-100	chr6:83552922-83567323(+)	1332.26	1577.04	1456.08	1282.4	250.927	314.396
pi-Gm5878	chr6:85088397-85103076(-)
pi-Fbxo41	chr6:85446559-85479868(-)	35.9037	40.5382	75.9696	49.323	44.7197	33.5893
6-qC3-2394	chr6:85962196-85980588(-)
6-qD1-2831	chr6:87939437-87971149(-)	5584.18	6460.41	6167.78	6016.49	6402.36	5863.35
pi-Mgll	chr6:88701451-88805339(+)	4070.87	4096.34	3143.24	2183	4480.66	4396.17
pi-Nr2c2	chr6:92068382-92150038(+)	7775.07	8108.63	8863.11	9676.44	7834.64	7236.48
pi-March08	chr6:116314982-116386494(+)	899.121	876.021	575.311	663.12	791.289	722.842
pi-Bcl2l13	chr6:120813172-120869802(+)	876.204	870.089	773.94	899.688	720.483	753.744
6-qF3-8009	chr6:127753038-127773335(-)	10484.7	12871.4	11859.2	12813	14374.9	13578.1
6-qF3-28913	chr6:127773393-127818853(+)	12462.4	16122.3	18416.3	16611.8	18395.9	17553.8
6-qF3-3040	chr6:128146667-128177545(-)	6963.8	8129.4	9075.99	9563.18	727.937	820.922
6-qF3-1063	chr6:128415762-128483870(+)	3148.07	3160	2846.48	2590.37	3407.39	3248.76
pi-Zfp382	chr7:29821348-29840172(+)	606.544	653.555	427.329	382.71	477.01	525.337
7-qB5-6255	chr7:52537354-52563615(+)
pi-Klf13	chr7:63536098-63588623(-)	478.207	398.461	390.135	412.852	431.048	505.183
7-qD1-9417	chr7:69523957-69559331(-)	7800.28	9369.27	8825.92	9023.37	11066.9	10110.4
7-qD1-16444	chr7:69559511-69616107(+)	9167.68	11259.7	9695.61	9048.03	16813.3	15378.5
7-qD1-654	chr7:72747573-72755021(-)	1257.39	1648.22	2215.78	1965.61	1218.61	1293.86
7-qD1-19431	chr7:72755059-72796527(+)	13149.9	16008.6	19055.7	17466.7	21382.2	19636.3
7-qD2-24830	chr7:73423664-73466217(-)	14334.8	17050.8	19453	18161.8	12998.5	12708.8
7-qD2-11976	chr7:73466342-73488642(+)	6921.78	7827.83	8710.38	8437.89	8280.59	7654.33
7-qD2-40	chr7:75418789-75431855(-)	585.154	305.52	57.7685	89.5121	516.76	806.143
pi-Rnf169	chr7:99569463-99629665(-)	1264.27	1141.99	1550.25	1345.42	1838.47	1795.01
7-qF3-3125	chr7:124916064-124948944(-)	3781.35	4464.15	6083.9	5584.46	4664.51	4643.38
7-qF3-246	chr7:124949042-124963992(+)	513.347	493.38	2010.82	1984.79	829.798	783.302
pi-Fam53b	chr7:132313816-132454357(-)	2158.81	1912.22	2032.98	1583.82	3653.35	3646.45
pi-Tacc1	chr8:25644568-25693896(-)	5219.03	4757.8	4512.27	4683.86	4663.27	4877.17
8-qA2-343	chr8:27783104-27786316(-)
8-qA4-332	chr8:37556088-37562109(-)
8-qA4-155	chr8:37571051-37572662(-)
pi-Tktl2	chr8:66964389-66971851(+)	2598.06	2868.33	1131.63	2057.87	2072.01	2090.6
pi-Zfp866	chr8:70213975-70227545(-)
8-qC5-8200	chr8:92916087-92921044(+)	2601.11	3639.54	1945.14	2717.33	1315.5	1514.21
8-qC5-2209	chr8:94136569-94154005(-)
pi-Cmtm4	chr8:105074842-105122440(-)	317.786	273.88	401.214	366.269	316.764	350.672
pi-Atxn1l	chr8:110453281-110464381(-)	1710.39	1705.57	1710.9	2182.09	11.1799	10.7486
8-qE1-3748	chr8:110844297-110859088(+)	1698.17	1729.3	2873.39	2736.51	2514.24	2687.14
pi-Ddx19b	chr8:111729818-111758355(-)	4517	4918.97	4819.32	4882.07	3149.01	3145.3
pi-Gan	chr8:117885003-117942734(+)	1049.61	1014.44	1405.44	1355.47	2500.57	2282.73
pi-Ankrd11	chr8:123609827-123768993(-)	4450.54	3717.65	3965.45	3275.41	5686.85	5217.09
pi-Exoc8	chr8:125617038-125624515(-)	1130.59	1289.31	907.678	933.484	1515.5	1700.96
9-qA1-178	chr9:3181783-3199792(-)
pi-Igsf9b	chr9:27210540-27269025(+)	570.64	418.236	270.642	251.182	263.349	322.457
pi-Cbl	chr9:44054275-44145293(-)
pi-Hinfp	chr9:44203735-44216931(-)
pi-Arhgap20	chr9:51676598-51764965(+)	3695.79	3480.36	3216.04	3370.41	4045.89	3860.08
9-qA5.3-24188	chr9:54114457-54157107(-)	12722.1	15856.4	12802.5	10195.2	11548.9	11389.5
9-qA5.3-1495	chr9:54157229-54184922(+)	5187.71	5854.31	6296.77	5159.74	2886.9	2490.98
pi-Rplp1	chr9:61820567-61821823(-)	1614.14	2009.11	1257.45	2880.83	2638.46	2546.07
9-qC-31469	chr9:67598533-67641068(-)	17228.4	22200.1	11546.6	11603.7	19094.1	18005.2
9-qC-10667	chr9:67641226-67668211(+)
pi-Rad54l2	chr9:106565280-106666371(-)
pi-Ip6k1	chr9:107872941-107925979(+)	6930.95	8202.56	7183.87	8556.63	7073.16	7049.72
pi-Trim71	chr9:114336289-114393437(-)	195.561	139.412	210.499	199.119	556.511	677.16
pi-Acvr2b	chr9:119231351-119270980(+)	326.189	319.362	273.016	326.08	345.335	321.114
pi-Exog	chr9:119274030-119294570(+)	218.478	158.198	296.756	251.182	236.02	229.751
9-qF4-150	chr9:122609737-122634534(-)	2168.74	2435.26	997.1	1323.5	2108.04	1805.76

### Sheet: Supp table 15C
piRNA cluster	mm39_coords	log2FoldChange_CARvMUS	padj_CARvMUS	DEG_CARvMUS	log2FoldChange_PAHvMUS	padj_PAHvMUS	DEG_PAHvMUS	log2FoldChange_PAHvCAR	padj_PAHvCAR	DEG_PAHvCAR
pi-Fam168b	chr1:34852307-34882103(-)	-0.653729	1	NS	0.0381981	1	NS	0.691927	1	NS
1-qC1.3-637	chr1:57388134-57416679(-)	-3.13184	4.68701e-20	Downregulated	0.263615	1	NS	3.39546	2.65795e-25	Upregulated
pi-Hjurp	chr1:88186577-88205240(-)
1-qD-2017	chr1:91330777-91333751(-)	0.27227	1	NS	2.08638	3.59101e-06	Upregulated	1.81411	0.00134894	Upregulated
pi-Asb1	chr1:91467737-91487305(+)	-0.192532	1	NS	0.18785	1	NS	0.380382	1	NS
1-qD-4525	chr1:92920066-92924789(-)	-0.0170402	1	NS	1.16056	1	NS	1.17761	1	NS
pi-Ing5	chr1:93731221-93749824(+)	-0.449028	1	NS	-0.0616766	1	NS	0.387351	1	NS
1-qE2.3-2	chr1:118386874-118386996(-)	0.147756	1	NS	0.292811	1	NS	0.145055	1	NS
pi-Tfcp2l1	chr1:118555674-118612892(+)	-0.0776194	1	NS	-2.02777	0.00106875	Downregulated	-1.95015	0.00312348	Downregulated
1-qE3-706	chr1:125102628-125105716(+)	0.62148	1	NS	0.375636	1	NS	-0.245844	1	NS
pi-Elk4	chr1:131935355-131959322(+)	-0.0967406	1	NS	0.0725627	1	NS	0.169303	1	NS
pi-Ppp1r15b	chr1:133058875-133067520(+)	-0.290146	1	NS	0.0872795	1	NS	0.377426	1	NS
pi-Ppp1r12b	chr1:134682402-134883688(-)	0.855579	1	NS	0.717287	1	NS	-0.138292	1	NS
pi-Abl2	chr1:156385642-156477189(+)	0.214754	1	NS	0.38047	1	NS	0.165715	1	NS
pi-Rc3h1	chr1:160733953-160802543(+)	-0.258961	1	NS	0.278391	1	NS	0.537352	1	NS
pi-Zbtb37	chr1:160830491-160862397(-)	-0.133702	1	NS	0.27919	1	NS	0.412892	1	NS
pi-Uhmk1	chr1:170020999-170042979(-)	0.390976	1	NS	0.289823	1	NS	-0.101153	1	NS
10-qA3-2592	chr10:18672553-18707678(-)	0.169662	1	NS	0.367301	1	NS	0.197638	1	NS
10-qA3-143	chr10:20186251-20188506(-)	-0.560445	1	NS	0.782334	1	NS	1.34278	1	NS
pi-Foxo3	chr10:42057841-42152751(-)	0.15515	1	NS	-0.20571	1	NS	-0.36086	1	NS
pi-Eif4ebp2	chr10:61264270-61288577(-)	0.294393	1	NS	-0.261194	1	NS	-0.555587	1	NS
10-qB4-6488	chr10:62487471-62542110(+)	0.435302	1	NS	0.382331	1	NS	-0.0529707	1	NS
10-qB5.1-5404	chr10:66515678-66533915(-)	-0.728857	1	NS	-0.193127	1	NS	0.535731	1	NS
10-qB5.1-221	chr10:66534071-66544471(+)	0.300515	1	NS	-0.206232	1	NS	-0.506747	1	NS
pi-Ipmk	chr10:71180742-71221711(+)	0.528035	1	NS	-1.77351	0.00842859	Downregulated	-2.30154	1.87436e-07	Downregulated
10-qC1-12816	chr10:75673357-75700004(+)	0.549338	1	NS	0.280716	1	NS	-0.268622	1	NS
pi-Zfp280b	chr10:75868489-75878803(+)	0.260102	1	NS	-1.28863	1	NS	-1.54873	0.492491	NS
pi-D10Wsu102e	chr10:83196104-83323946(+)	0.61652	1	NS	-1.02941	1	NS	-1.64593	0.00227766	Downregulated
10-qC1-117	chr10:84324157-84340701(+)	-3.08254	2.38115e-27	Downregulated	-0.653421	1	NS	2.42912	8.55909e-13	Upregulated
10-qC1-2617	chr10:85584425-85617614(+)
10-qC1-1527	chr10:86384542-86427373(-)
10-qC1-875	chr10:86427374-86491817(+)
10-qC2-545	chr10:94509574-94524304(-)	-0.925743	1	NS	-0.773008	1	NS	0.152735	1	NS
pi-Ctdsp2	chr10:126814566-126835829(+)	0.377793	1	NS	0.159364	1	NS	-0.218429	1	NS
pi-Tmem194	chr10:127503068-127536917(+)	-0.580706	1	NS	-0.482468	1	NS	0.0982375	1	NS
pi-Ccdc117	chr11:5478889-5492201(-)	-0.447048	1	NS	-0.479852	1	NS	-0.0328046	1	NS
11-qB1.3-590	chr11:50830422-50834552(-)	-0.736852	1	NS	-1.36493	0.476439	NS	-0.628075	1	NS
pi-Smcr8	chr11:60668363-60679111(+)	-0.168076	1	NS	0.691785	1	NS	0.859861	1	NS
pi-Lsmd1	chr11:69286642-69287500(+)	0.11047	1	NS	0.682273	1	NS	0.571803	1	NS
pi-Slc43a2	chr11:75422542-75468393(+)	0.201633	1	NS	-0.50698	1	NS	-0.708613	1	NS
pi-Rab11fip4	chr11:79482037-79588848(+)	0.680406	1	NS	0.813031	1	NS	0.132625	1	NS
pi-Zfp652	chr11:95639968-95663176(+)	-0.268798	1	NS	-0.155653	1	NS	0.113145	1	NS
pi-Igf2bp1	chr11:95847991-95898714(-)	-0.479129	1	NS	0.0407774	1	NS	0.519907	1	NS
pi-Socs7	chr11:97253153-97289367(+)	-0.223472	1	NS	-0.542006	1	NS	-0.318534	1	NS
pi-Mllt6	chr11:97554042-97576269(+)	-0.207712	1	NS	-1.04299	1	NS	-0.835283	1	NS
pi-Wipf2	chr11:98754458-98796404(+)	0.298739	1	NS	0.189324	1	NS	-0.109415	1	NS
pi-Klhl11	chr11:100347950-100363608(-)	0.116019	1	NS	0.540435	1	NS	0.424415	1	NS
11-qE1-9443	chr11:103315152-103344522(+)	-0.552606	1	NS	0.384862	1	NS	0.937468	1	NS
pi-Dcaf7	chr11:105927704-105950148(+)	-0.638158	1	NS	-0.786942	1	NS	-0.148784	1	NS
11-qE1-3997	chr11:107884837-107890541(+)	-0.178214	1	NS	0.799084	1	NS	0.977298	1	NS
11-qE1-252	chr11:108308401-108316251(-)	-0.656544	1	NS	-1.20829	1	NS	-0.551747	1	NS
pi-Mafg	chr11:120515953-120524780(-)	0.097112	1	NS	0.877346	1	NS	0.780234	1	NS
pi-Dnmt3a	chr12:3856979-3964443(+)	0.377741	1	NS	-1.20774	1	NS	-1.58548	0.0871332	NS
pi-Map3k9	chr12:81761733-81827944(-)	0.409685	1	NS	0.855554	1	NS	0.445869	1	NS
12-qE-23911	chr12:98345203-98386307(-)	-0.756051	1	NS	0.101472	1	NS	0.857523	1	NS
12-qE-7089	chr12:98386406-98422224(+)	0.561416	1	NS	0.614475	1	NS	0.0530585	1	NS
13-qA3.1-213	chr13:21687790-21690694(-)	0.829905	1	NS	1.68523	0.0940192	NS	0.855324	1	NS
pi-Hist1h1a	chr13:23947650-23948397(+)	-0.0898668	1	NS	-0.281196	1	NS	-0.191329	1	NS
13-qA3.1-355	chr13:25089582-25119015(+)	-0.158444	1	NS	0.712634	1	NS	0.871077	1	NS
pi-Mrs2	chr13:25171466-25204287(-)	-2.17166	1.56525e-10	Downregulated	-2.18558	8.80118e-11	Downregulated	-0.0139182	1	NS
13-qA5-156	chr13:49968197-50049728(+)
13-qA5-208	chr13:50422060-50471396(+)
13-qA5-464	chr13:50655589-50749523(-)
13-qA5-703	chr13:51059675-51088184(-)
13-qA5-967	chr13:52250770-52278194(+)	0.542172	1	NS	0.686925	1	NS	0.144752	1	NS
13-qB1-1517	chr13:53547703-53608574(+)	-4.01293	1.07149e-73	Downregulated	-4.99928	4.38138e-122	Downregulated	-0.986355	1	NS
pi-Zfp346	chr13:55253134-55282870(+)	-0.0946559	1	NS	-0.451027	1	NS	-0.356371	1	NS
pi-Nsd1	chr13:55359869-55466137(+)	-0.360715	1	NS	0.199133	1	NS	0.559848	1	NS
14-qA3-3095	chr14:19676227-19703478(-)
14-qA3-19970	chr14:24132061-24180159(+)	-0.505562	1	NS	0.135469	1	NS	0.641031	1	NS
14-qA3-2286	chr14:24387730-24419882(-)
14-qA3-284	chr14:24462884-24479893(-)
pi-Il17rd	chr14:26760989-26829243(+)	-1.90508	0.00273896	Downregulated	-2.7516	4.02501e-11	Downregulated	-0.846519	1	NS
14-qC1-1261	chr14:44995569-45027396(-)
14-qC1-1010	chr14:45164279-45188274(+)
pi-Hmbox1	chr14:65049050-65187311(-)	0.195671	1	NS	0.683189	1	NS	0.487518	1	NS
15-qD1-17920	chr15:59119214-59147071(-)	0.475788	1	NS	0.463007	1	NS	-0.012781	1	NS
15-qD1-4001	chr15:59147215-59183863(+)	1.19142	1	NS	0.355203	1	NS	-0.836213	1	NS
pi-Eif2c2	chr15:72967697-73057035(-)	-0.246293	1	NS	-0.0137737	1	NS	0.232519	1	NS
pi-1700016M24Rik	chr15:74477877-74508619(-)	0.0175406	1	NS	-0.714581	1	NS	-0.732121	1	NS
15-qD3-14639	chr15:74508236-74530760(+)	0.349118	1	NS	-0.0285548	1	NS	-0.377673	1	NS
15-qE1-8387	chr15:78531884-78554732(-)	-0.0167275	1	NS	0.464078	1	NS	0.480806	1	NS
15-qE1-1119	chr15:79812206-79847434(+)	0.738724	1	NS	0.788041	1	NS	0.0493169	1	NS
pi-Tef	chr15:81686918-81711060(+)	-0.950535	1	NS	-1.01552	1	NS	-0.064981	1	NS
15-qE1-3710	chr15:83238048-83251481(-)	0.208871	1	NS	-1.19711	1	NS	-1.40598	0.228584	NS
pi-Mlc1	chr15:88840093-88866880(-)	-0.229128	1	NS	-1.55919	0.00633812	Downregulated	-1.33006	0.31747	NS
pi-Shank3	chr15:89384059-89444463(+)	1.37446	1	NS	-0.283638	1	NS	-1.6581	0.42034	NS
pi-Pou6f1	chr15:100473199-100478115(-)	0.0428605	1	NS	-1.44308	0.318955	NS	-1.48594	0.228584	NS
pi-Cbx5	chr15:103099979-103149183(-)	-0.243759	1	NS	0.26427	1	NS	0.508029	1	NS
pi-Ppm1f	chr16:16714320-16745222(+)	-0.30583	1	NS	-1.49373	0.172899	NS	-1.1879	1	NS
pi-Hic2	chr16:17051450-17081294(+)	-0.110737	1	NS	0.21091	1	NS	0.321646	1	NS
pi-Crkl	chr16:17269830-17305296(+)	0.0142379	1	NS	0.149367	1	NS	0.135129	1	NS
pi-Lpp	chr16:24212195-24811325(+)	0.00215413	1	NS	-0.361934	1	NS	-0.364088	1	NS
pi-Zdhhc23	chr16:43785128-43800118(-)	0.386017	1	NS	1.56153	0.307544	NS	1.17551	1	NS
17-qA3.3-352	chr17:22716382-22741081(+)
pi-Cramp1l	chr17:25180265-25234561(-)	0.484735	1	NS	0.354434	1	NS	-0.130301	1	NS
17-qA3.3-27363	chr17:27507249-27544002(-)	0.586312	1	NS	0.524718	1	NS	-0.0615939	1	NS
17-qA3.3-26735	chr17:27544170-27586457(+)	0.255488	1	NS	-0.208772	1	NS	-0.46426	1	NS
pi-Uhrf1bp1	chr17:28075480-28119014(+)	-0.303397	1	NS	-0.624767	1	NS	-0.32137	1	NS
17-qC-935	chr17:49419298-49420539(-)	-0.219434	1	NS	-0.357633	1	NS	-0.138198	1	NS
17-qC-59	chr17:50546188-50554569(+)	-0.262376	1	NS	-1.43782	0.383567	NS	-1.17544	1	NS
17-qE1.1-7037	chr17:66513806-66538753(+)	-0.0239183	1	NS	0.519238	1	NS	0.543157	1	NS
pi-Cdc42ep3	chr17:79641157-79662319(-)	-0.827219	1	NS	-1.09419	1	NS	-0.266976	1	NS
pi-Kcng3	chr17:83881452-83939875(-)	-0.328453	1	NS	-1.07725	1	NS	-0.748796	1	NS
pi-Ndst1	chr18:60817566-60881726(-)	0.780751	1	NS	-1.20032	1	NS	-1.98107	0.000881582	Downregulated
18-qE1-36451	chr18:67162517-67199531(-)	0.229883	1	NS	0.235027	1	NS	0.00514436	1	NS
18-qE1-1295	chr18:67199658-67217450(+)	-0.898271	1	NS	-2.26563	1.28847e-12	Downregulated	-1.36736	0.248297	NS
pi-Fth1	chr19:9960067-9962456(+)	0.99181	1	NS	1.22158	1	NS	0.229768	1	NS
19-qC2-1361	chr19:37232072-37241265(-)	-0.361402	1	NS	-0.132181	1	NS	0.22922	1	NS
pi-Hif1an	chr19:44551286-44564711(+)	0.502734	1	NS	0.370506	1	NS	-0.132229	1	NS
pi-Gtf3c4	chr2:28712313-28730353(-)	0.110871	1	NS	-1.052	1	NS	-1.16287	1	NS
pi-Strbp	chr2:37459888-37593382(-)	0.0493996	1	NS	0.374498	1	NS	0.325098	1	NS
2-qE1-new-Gm13817	chr2:92360150-92371295(+)	-0.173305	1	NS	-1.82267	9.83094e-05	Downregulated	-1.64936	0.0042722	Downregulated
2-qE1-35981	chr2:92371486-92439489(+)	-0.025617	1	NS	0.0782185	1	NS	0.103835	1	NS
2-qE5-4	chr2:120523069-120545618(+)	0.2472	1	NS	-0.592689	1	NS	-0.839889	1	NS
2-qF1-2536	chr2:127533773-127545631(+)	-0.664734	1	NS	-0.665371	1	NS	-0.000637009	1	NS
2-qG3-1029	chr2:150969367-151000514(+)
pi-Cbfa2t2	chr2:154278403-154381276(+)	0.932801	1	NS	0.609495	1	NS	-0.323306	1	NS
pi-Phf20	chr2:156038577-156151871(+)	0.27618	1	NS	-0.319423	1	NS	-0.595602	1	NS
3-qA2-617	chr3:20456835-20560363(-)
pi-Zmat3	chr3:32388942-32419814(-)	0.832691	1	NS	-1.36703	0.669932	NS	-2.19972	6.52988e-07	Downregulated
3-qA3-2052	chr3:34880779-34933432(+)	0.334379	1	NS	0.313627	1	NS	-0.020752	1	NS
pi-Ccrn4l	chr3:51132353-51159046(+)	-0.301262	1	NS	-0.372972	1	NS	-0.0717099	1	NS
pi-Gabpb2	chr3:95089072-95125291(-)	0.0512848	1	NS	0.368333	1	NS	0.317048	1	NS
pi-1700006A11Rik	chr3:124191731-124219640(-)	-0.0377145	1	NS	-0.704124	1	NS	-0.66641	1	NS
pi-Mcart1	chr4:45395924-45408922(-)
pi-BC026590	chr4:56802348-56809597(+)	0.951223	1	NS	0.782735	1	NS	-0.168488	1	NS
pi-D730040F13Rik	chr4:56867025-56947483(-)	-0.00639058	1	NS	-0.169713	1	NS	-0.163323	1	NS
4-qB3-3994	chr4:57356530-57364266(-)	-0.697636	1	NS	-0.588895	1	NS	0.108741	1	NS
pi-Snx30	chr4:59805649-59904740(+)	0.680928	1	NS	0.761843	1	NS	0.0809153	1	NS
4-qB3-639	chr4:62138834-62146748(-)	1.10698	1	NS	-0.268985	1	NS	-1.37597	0.295923	NS
4-qB3-277	chr4:62149242-62157578(+)	0.0288547	1	NS	2.30266	1.53173e-12	Upregulated	2.2738	5.11837e-12	Upregulated
4-qC5-17839	chr4:94168388-94219860(-)	0.270846	1	NS	0.688565	1	NS	0.417719	1	NS
pi-Zyg11a	chr4:108032438-108075119(-)	-0.238081	1	NS	-1.31072	1	NS	-1.07264	1	NS
pi-Zyg11b	chr4:108084951-108158287(-)	0.0757949	1	NS	-0.732798	1	NS	-0.808593	1	NS
4-qD2.2-2182	chr4:123727417-123735759(-)	0.982499	1	NS	0.546562	1	NS	-0.435937	1	NS
4-qD2.2-349	chr4:123785875-123790393(-)	0.16159	1	NS	-2.11283	8.97369e-05	Downregulated	-2.27442	3.01089e-06	Downregulated
pi-Eya3	chr4:132366398-132452072(+)	-0.217854	1	NS	0.50898	1	NS	0.726835	1	NS
pi-Rcan3	chr4:135139618-135161102(-)	1.32604	1	NS	0.660171	1	NS	-0.665864	1	NS
4-qD3-2082	chr4:135354106-135357509(+)	-1.18272	1	NS	-1.48943	0.20867	NS	-0.306714	1	NS
pi-Luzp1	chr4:136197074-136282093(+)	-0.481658	1	NS	-0.384374	1	NS	0.097283	1	NS
pi-Zbtb49	chr5:38357595-38377733(-)	-1.4831	0.788075	NS	-1.64216	0.0606391	NS	-0.159059	1	NS
pi-Bend4	chr5:67549492-67585463(-)	-0.0191365	1	NS	0.0943507	1	NS	0.113487	1	NS
pi-Wdfy3	chr5:101980825-102217798(-)	0.118919	1	NS	-0.124852	1	NS	-0.243771	1	NS
5-qF-14508	chr5:113468320-113487961(-)	0.246532	1	NS	-0.295454	1	NS	-0.541986	1	NS
5-qF-14224	chr5:113488003-113524740(+)	0.245141	1	NS	0.542577	1	NS	0.297435	1	NS
pi-Ssh1	chr5:114075160-114131819(-)	0.164105	1	NS	0.0594404	1	NS	-0.104665	1	NS
5-qF-4633	chr5:114966580-114991648(-)	0.686015	1	NS	-14.3348	2.20155e-18	Downregulated	-15.0208	2.47684e-20	Downregulated
pi-Mlec	chr5:115281040-115296275(-)	-0.115921	1	NS	0.380338	1	NS	0.496259	1	NS
pi-Kctd7	chr5:130173762-130183955(+)	-0.133967	1	NS	-0.0248969	1	NS	0.10907	1	NS
pi-Tbl2	chr5:135178018-135192726(+)	-0.369415	1	NS	0.410044	1	NS	0.779459	1	NS
5-qG2-950	chr5:136947999-136965966(+)	0.362813	1	NS	1.63851	0.0110836	Upregulated	1.2757	1	NS
pi-Fbxl18	chr5:142852700-142880967(-)	0.469892	1	NS	0.0959837	1	NS	-0.373908	1	NS
5-qG2-2301	chr5:143744133-143754351(+)	-0.32286	1	NS	0.446454	1	NS	0.769314	1	NS
5-qG3-23659	chr5:149713536-149755054(-)	0.87905	1	NS	1.18089	1	NS	0.301836	1	NS
6-qC3-6258	chr6:81870798-81888820(-)	0.344902	1	NS	-0.956074	1	NS	-1.30098	0.365661	NS
pi-Tet3	chr6:83339355-83432498(-)	-0.241077	1	NS	-0.284499	1	NS	-0.0434226	1	NS
6-qC3-100	chr6:83552922-83567323(+)	-0.0865361	1	NS	-2.36433	3.57535e-10	Downregulated	-2.27779	6.96565e-09	Downregulated
pi-Gm5878	chr6:85088397-85103076(-)
pi-Fbxo41	chr6:85446559-85479868(-)	0.716688	1	NS	0.0381756	1	NS	-0.678513	1	NS
6-qC3-2394	chr6:85962196-85980588(-)
6-qD1-2831	chr6:87939437-87971149(-)	0.0168341	1	NS	0.0264768	1	NS	0.00964275	1	NS
pi-Mgll	chr6:88701451-88805339(+)	-0.616346	1	NS	0.120218	1	NS	0.736565	1	NS
pi-Nr2c2	chr6:92068382-92150038(+)	0.223061	1	NS	-0.0756782	1	NS	-0.298739	1	NS
pi-March08	chr6:116314982-116386494(+)	-0.520129	1	NS	-0.22934	1	NS	0.290789	1	NS
pi-Bcl2l13	chr6:120813172-120869802(+)	-0.0618305	1	NS	-0.244504	1	NS	-0.182674	1	NS
6-qF3-8009	chr6:127753038-127773335(-)	0.0791907	1	NS	0.259347	1	NS	0.180156	1	NS
6-qF3-28913	chr6:127773393-127818853(+)	0.293403	1	NS	0.330857	1	NS	0.0374541	1	NS
6-qF3-3040	chr6:128146667-128177545(-)	0.304564	1	NS	-3.28491	2.94642e-45	Downregulated	-3.58948	9.21975e-58	Downregulated
6-qF3-1063	chr6:128415762-128483870(+)	-0.214276	1	NS	0.077545	1	NS	0.291821	1	NS
pi-Zfp382	chr7:29821348-29840172(+)	-0.636453	1	NS	-0.330014	1	NS	0.306439	1	NS
7-qB5-6255	chr7:52537354-52563615(+)
pi-Klf13	chr7:63536098-63588623(-)	-0.12827	1	NS	0.092981	1	NS	0.221251	1	NS
7-qD1-9417	chr7:69523957-69559331(-)	0.0561605	1	NS	0.302847	1	NS	0.246687	1	NS
7-qD1-16444	chr7:69559511-69616107(+)	-0.123936	1	NS	0.656348	1	NS	0.780284	1	NS
7-qD1-654	chr7:72747573-72755021(-)	0.526212	1	NS	-0.208924	1	NS	-0.735136	1	NS
7-qD1-19431	chr7:72755059-72796527(+)	0.324977	1	NS	0.492464	1	NS	0.167487	1	NS
7-qD2-24830	chr7:73423664-73466217(-)	0.261301	1	NS	-0.287827	1	NS	-0.549127	1	NS
7-qD2-11976	chr7:73466342-73488642(+)	0.217535	1	NS	0.111683	1	NS	-0.105852	1	NS
7-qD2-40	chr7:75418789-75431855(-)	-2.60277	8.84613e-05	Downregulated	0.568055	1	NS	3.17083	6.11604e-09	Upregulated
pi-Rnf169	chr7:99569463-99629665(-)	0.266927	1	NS	0.594104	1	NS	0.327177	1	NS
7-qF3-3125	chr7:124916064-124948944(-)	0.501268	1	NS	0.175139	1	NS	-0.326129	1	NS
7-qF3-246	chr7:124949042-124963992(+)	1.98834	3.22914e-07	Upregulated	0.679911	1	NS	-1.30842	0.492572	NS
pi-Fam53b	chr7:132313816-132454357(-)	-0.170598	1	NS	0.842132	1	NS	1.01273	1	NS
pi-Tacc1	chr8:25644568-25693896(-)	-0.117739	1	NS	-0.0647103	1	NS	0.0530289	1	NS
8-qA2-343	chr8:27783104-27786316(-)
8-qA4-332	chr8:37556088-37562109(-)
8-qA4-155	chr8:37571051-37572662(-)
pi-Tktl2	chr8:66964389-66971851(+)	-0.777773	1	NS	-0.392988	1	NS	0.384785	1	NS
pi-Zfp866	chr8:70213975-70227545(-)
8-qC5-8200	chr8:92916087-92921044(+)	-0.420488	1	NS	-1.1408	1	NS	-0.720312	1	NS
8-qC5-2209	chr8:94136569-94154005(-)
pi-Cmtm4	chr8:105074842-105122440(-)	0.374282	1	NS	0.172009	1	NS	-0.202273	1	NS
pi-Atxn1l	chr8:110453281-110464381(-)	0.188255	1	NS	-7.28238	2.05313e-54	Downregulated	-7.47063	9.21975e-58	Downregulated
8-qE1-3748	chr8:110844297-110859088(+)	0.710978	1	NS	0.601743	1	NS	-0.109234	1	NS
pi-Ddx19b	chr8:111729818-111758355(-)	0.0401558	1	NS	-0.583973	1	NS	-0.624129	1	NS
pi-Gan	chr8:117885003-117942734(+)	0.419542	1	NS	1.21243	1	NS	0.792885	1	NS
pi-Ankrd11	chr8:123609827-123768993(-)	-0.173947	1	NS	0.416538	1	NS	0.590486	1	NS
pi-Exoc8	chr8:125617038-125624515(-)	-0.393818	1	NS	0.410953	1	NS	0.80477	1	NS
9-qA1-178	chr9:3181783-3199792(-)
pi-Igsf9b	chr9:27210540-27269025(+)	-0.923473	1	NS	-0.75775	1	NS	0.165722	1	NS
pi-Cbl	chr9:44054275-44145293(-)
pi-Hinfp	chr9:44203735-44216931(-)
pi-Arhgap20	chr9:51676598-51764965(+)	-0.123902	1	NS	0.139642	1	NS	0.263544	1	NS
9-qA5.3-24188	chr9:54114457-54157107(-)	-0.313286	1	NS	-0.317077	1	NS	-0.00379106	1	NS
9-qA5.3-1495	chr9:54157229-54184922(+)	0.0534117	1	NS	-1.03761	1	NS	-1.09102	1	NS
pi-Rplp1	chr9:61820567-61821823(-)	0.191685	1	NS	0.517016	1	NS	0.325331	1	NS
9-qC-31469	chr9:67598533-67641068(-)	-0.768127	1	NS	-0.0877548	1	NS	0.680372	1	NS
9-qC-10667	chr9:67641226-67668211(+)
pi-Rad54l2	chr9:106565280-106666371(-)
pi-Ip6k1	chr9:107872941-107925979(+)	0.0568029	1	NS	-0.0995613	1	NS	-0.156364	1	NS
pi-Trim71	chr9:114336289-114393437(-)	0.285999	1	NS	1.8759	0.0108347	Upregulated	1.5899	0.228584	NS
pi-Acvr2b	chr9:119231351-119270980(+)	-0.108844	1	NS	0.0460445	1	NS	0.154888	1	NS
pi-Exog	chr9:119274030-119294570(+)	0.537977	1	NS	0.303001	1	NS	-0.234976	1	NS
9-qF4-150	chr9:122609737-122634534(-)	-0.988768	1	NS	-0.233907	1	NS	0.754861	1	NS
