## Supplementary Table 16 for "High piRNA abundance is a hallmark of evolutionarily persistent piRNA-producing loci"

### Sheet: Table info
Supplementary table S16. Relationship between piRNA expression in a focal species and piRNA production in a target species. piRNA expression in one species predicts piRNA production at the orthologous locus in another species.
Odds ratio (95% confidence interval) that the locus is a piRNA-producing locus in the target species, for each two-fold increase in piRNA expression in the focal species (binomial logistic regression).

### Sheet: Supp. table 16
Focal species	Target species	Odds Ratio	95% CI	P-value
M. musculus	M. caroli	1.79	[1.49, 2.23]	1.08e-08
M. musculus	M. pahari	1.97	[1.62, 2.49]	6.69e-10
M. caroli	M. musculus	1.66	[1.36, 2.16]	1.55e-05
M. caroli	M. pahari	1.55	[1.34, 1.87]	1.95e-07
M. pahari	M. musculus	1.49	[1.29, 1.79]	1.27e-06
M. pahari	M. caroli	1.64	[1.4, 1.98]	2.59e-08
