## Supplementary Table 17 for "High piRNA abundance is a hallmark of evolutionarily persistent piRNA-producing loci"

### Sheet: Table info
Supplementary table S17. Ordinal logistic regression of piRNA cluster conservation on piRNA expression and other features in mouse.
Ordinal logistic regressions modelling piRNA cluster conservation levels against piRNA expression and other piRNA cluster features in the three mouse species. Model A uses piRNA expression as predictor of conservation levels; model B includes piRNA expression and precursor RNA expression; model C uses piRNA cluster width and piRNA expression not normalized by width; model D includes piRNA express…

### Sheet: Supp. table 17
Model	Feature	Odds Ratio	Conf. int.	p-value	ANOVA vs model A - p-value
A. piRNA expression alone	piRNA expression (per kb)	1.706	[1.56, 1.88]	< 2e-16
	Focal species: M. caroli (vs M. musculus)	1.329	[0.94, 1.88]	0.106
	Focal species: M. pahari (vs M. musculus)	1.066	[0.76, 1.5]	0.715
B. + precursor expression	piRNA expression (per kb)	1.659	[1.51, 1.84]	< 2e-16	0.00497
	RNA expression (per kb)	1.165	[1.05, 1.3]	0.00522
	Focal species: M. caroli (vs M. musculus)	1.276	[0.9, 1.81]	0.16797
	Focal species: M. pahari (vs M. musculus)	1.087	[0.77, 1.53]	0.63156
C. + piRNA cluster width	piRNA abundance	1.523	[1.36, 1.72]	6.13e-13	<2e-16
	piRNA cluster width	2.016	[1.53, 2.69]	1.07e-06
	Focal species: M. caroli (vs M. musculus)	1.427	[1, 2.04]	0.0493
	Focal species: M. pahari (vs M. musculus)	1.145	[0.8, 1.63]	0.4530
D. + readthrough	piRNA expression (per kb)	1.698	[1.55, 1.88]	< 2e-16	0.187
	Readthrough (yes/no)	1.254	[0.9, 1.76]	0.188
	Focal species: M. caroli (vs M. musculus)	1.316	[0.93, 1.86]	0.119
	Focal species: M. pahari (vs M. musculus)	1.047	[0.74, 1.48]	0.792
E. all features	piRNA abundance	1.436	[1.28, 1.62]	2.25e-09	<2e-16
	RNA abundance	1.298	[1.16, 1.45]	3.18e-06
	piRNA cluster width	1.874	[1.41, 2.51]	1.74e-05
	Readthrough (yes/no)	1.026	[0.72, 1.47]	0.889
	Focal species: M. caroli (vs M. musculus)	1.331	[0.93, 1.91]	0.118
	Focal species: M. pahari (vs M. musculus)	1.201	[0.84, 1.72]	0.316
