## Supplementary Table 18 for "High piRNA abundance is a hallmark of evolutionarily persistent piRNA-producing loci"

### Sheet: Table info
Supp. table 18. Coordinates and information of 182 human Ozata2020 piRNA clusters.

### Sheet: Supp table 18
piRNA cluster	Coordinates (GRCh38/hg38)	Geneid	Genename	Type	Subtype	Conservation
1-q25-2976	chr1:179585427-179591787(-)	ENSG00000116218::ENSG00000143340	FAM163A::NPHS2	Noncoding	Intergenic	Human-Macaque
pi-SLC35E2B	chr1:1661479-1692729(-)	ENSG00000189339	SLC35E2B	Coding	Genic	Human-specific
pi-NOTCH2NL	chr1:146144583-146228493(-)	ENSG00000271425	NBPF10	Coding	Genic	Human-specific
1-q41-289	chr1:222471908-222489701(-)	ENSG00000276997		Noncoding	lncRNA	Human-specific
pi-SSU72	chr1:1560848-1574585(-)	ENSG00000160075	SSU72	Coding	Genic	Human-specific
pi-ZBTB37	chr1:173868083-173903550(+)	ENSG00000185278	ZBTB37	Coding	3'UTR	Human-Macaque
1-p36-1107	chr1:24251430-24335725(-)	ENSG00000001460::ENSG00000185436	IFNLR1::STPG1	Noncoding	Intergenic	Human-Macaque
10-q22-16903	chr10:77764000-77783914(+)	ENSG00000151208::ENSG00000156113	DLG5::KCNMA1	Noncoding	Intergenic	Primate-conserved
10-q23-411	chr10:89788744-89831979(-)	ENSG00000138182::ENSG00000148680	HTR7::KIF20B	Noncoding	Intergenic	Human-specific
10-q23-715	chr10:89829510-89840862(+)	ENSG00000232229	LINC00865	Noncoding	lncRNA	Human-Macaque
10-p11-10777	chr10:28789401-28795996(-)	ENSG00000235824	LINC00837	Noncoding	lncRNA	Primate-conserved
pi-SH3PXD2A	chr10:103594027-103855544(-)	ENSG00000107957	SH3PXD2A	Coding	Genic	Human-specific
10-q23-1174	chr10:87201505-87316626(-)	ENSG00000223482	NUTM2A-AS1	Noncoding	lncRNA	Human-specific
10-q11-242	chr10:44997698-45000889(-)	ENSG00000165511	ZNF22-AS1	Noncoding	lncRNA	Human-Macaque
10-q22-295	chr10:83560993-83565127(-)	ENSG00000165678::ENSG00000185737	GHITM::NRG3	Noncoding	Intergenic	Human-specific
pi-NEURL1	chr10:103493979-103606455(+)	ENSG00000107954	NEURL1	Coding	Genic	Human-specific
pi-RNF169	chr11:74748870-74842414(+)	ENSG00000166439	RNF169	Coding	Genic	Human-Macaque
pi-SIK2	chr11:111602391-111730854(+)	ENSG00000170145	SIK2	Coding	Genic	Human-specific
pi-CBL	chr11:119206276-119308150(+)	ENSG00000110395	CBL	Coding	Genic	Primate-conserved
pi-TEAD1	chr11:12674591-12944484(+)	ENSG00000187079	TEAD1	Coding	Genic	Human-specific
pi-NEU3	chr11:74988905-75010908(+)	ENSG00000162139	NEU3	Coding	Genic	Primate-conserved
11-p11-43732	chr11:45672464-45722171(-)	ENSG00000175264::ENSG00000181830	CHST1::SLC35C1	Noncoding	Intergenic	Primate-conserved
11-p11-1759	chr11:45722308-45724556(+)	ENSG00000254519		Noncoding	lncRNA	Primate-conserved
pi-TUB	chr11:8019244-8106108(+)	ENSG00000166402	TUB	Coding	Genic	Human-specific
pi-GAB2	chr11:78215297-78417780(-)	ENSG00000033327	GAB2	Coding	Genic	Human-specific
12-p13-1820	chr12:9347077-9402157(+)	ENSG00000260423	LINC02367	Noncoding	lncRNA	Human-Macaque
12-p13-6740	chr12:9323182-9346991(-)	ENSG00000111796::ENSG00000126838	KLRB1::PZP	Noncoding	Intergenic	Human-Macaque
12-p13-6069	chr12:3461570-3491471(+)	ENSG00000111218	PRMT8	Coding	Genic	Primate-conserved
pi-KDM5A	chr12:273954-389283(-)	ENSG00000073614	KDM5A	Coding	Genic	Human-Macaque
12-q13-1035	chr12:57931559-57936147(-)	ENSG00000257698	GIHCG	Noncoding	lncRNA	Primate-conserved
pi-UNC119B	chr12:120710435-120723641(+)	ENSG00000175970	UNC119B	Coding	Genic	Human-Macaque
pi-MLEC	chr12:120687417-120701865(+)	ENSG00000110917	MLEC	Coding	3'UTR	Primate-conserved
pi-DUSP16	chr12:12474210-12562384(-)	ENSG00000111266	DUSP16	Coding	Genic	Human-specific
12-q24-1580	chr12:121086070-121096476(+)	ENSG00000089041::ENSG00000135114	OASL::P2RX7	Noncoding	Intergenic	Human-Macaque
12-q23-3486	chr12:100156412-100173344(-)	ENSG00000075089::ENSG00000111647	ACTR6::UHRF1BP1L	Noncoding	Intergenic	Primate-conserved
12-p13-836	chr12:3437400-3461499(-)	ENSG00000011105::ENSG00000130038	CRACR2A::TSPAN9	Noncoding	Intergenic	Primate-conserved
13-q12-4738	chr13:31338834-31374862(-)	ENSG00000133105::ENSG00000187676	B3GLCT::RXFP2	Noncoding	Intergenic	Primate-conserved
pi-WDFY2	chr13:51584508-51766840(+)	ENSG00000139668	WDFY2	Coding	Genic	Human-specific
14-q31-1379	chr14:88160640-88191408(+)	ENSG00000042317::ENSG00000140030	GPR65::SPATA7	Noncoding	Intergenic	Primate-conserved
pi-ATG14	chr14:55366392-55411859(-)	ENSG00000126775	ATG14	Coding	Genic	Human-specific
14-q31-15834	chr14:88132919-88160592(-)	ENSG00000258975		Noncoding	lncRNA	Primate-conserved
pi-CYP19A1	chr15:51248621-51303102(-)	ENSG00000137869	CYP19A1	Coding	Genic	Primate-conserved
pi-TP53DP1	chr15:43403061-43493172(-)	ENSG00000067369	TP53BP1	Coding	Genic	Human-specific
15-q22-8218	chr15:62196009-62224183(-)	ENSG00000259697		Noncoding	lncRNA	Primate-conserved
15-q25-448	chr15:85202205-85234786(-)	ENSG00000073417::ENSG00000170776	AKAP13::PDE8A	Noncoding	Intergenic	Human-specific
15-q26-10588	chr15:92580829-92620080(+)	ENSG00000258676		Noncoding	lncRNA	Primate-conserved
15-q26-361	chr15:91272937-91296946(-)	ENSG00000176463::ENSG00000184056	SLCO3A1::VPS33B	Noncoding	Intergenic	Human-specific
pi-GOLGA2P7	chr15:84198846-84230137(-)	ENSG00000156218::ENSG00000184206	ADAMTSL3::GOLGA6L4	Noncoding	Intergenic	Human-specific
pi-AKAP13	chr15:85380715-85749359(+)	ENSG00000170776	AKAP13	Coding	Genic	Human-specific
15-q26-9530	chr15:93409523-93422577(-)	ENSG00000258909		Noncoding	lncRNA	Primate-conserved
15-q26-10235	chr15:99786706-99806910(-)	ENSG00000140470::ENSG00000183060	ADAMTS17::LYSMD4	Noncoding	Intergenic	Human-specific
pi-TTBK2	chr15:42738734-42920480(-)	ENSG00000128881	TTBK2	Coding	Genic	Human-Macaque
15-q26-13520	chr15:92567818-92580776(-)	ENSG00000258647	LINC00930	Noncoding	lncRNA	Primate-conserved
pi-GOLGA8B	chr15:34525304-34583614(-)	ENSG00000215252	GOLGA8B	Coding	Genic	Human-specific
pi-GOLGA8A	chr15:34379068-34437467(-)	ENSG00000175265	GOLGA8A	Coding	Genic	Human-specific
pi-SYNM	chr15:99105035-99135590(+)	ENSG00000182253	SYNM	Coding	Genic	Human-specific
15-q26-74991	chr15:101746507-101776565(+)	ENSG00000184140::ENSG00000185418	OR4F6::TARS3	Noncoding	Intergenic	Human-specific
pi-IGF1R	chr15:98648539-98964531(+)	ENSG00000140443	IGF1R	Coding	Genic	Human-specific
pi-SPATA8	chr15:96783407-96785616(+)	ENSG00000185594	SPATA8	Noncoding	lncRNA	Primate-conserved
pi-NPAP1	chr15:24675868-24683394(+)	ENSG00000185823	NPAP1	Coding	3'UTR	Human-Macaque
15-q22-56093	chr15:62223876-62282162(+)	ENSG00000171914::ENSG00000205502	C2CD4B::TLN2	Noncoding	Intergenic	Primate-conserved
15-q26-7771	chr15:96761584-96783313(-)	ENSG00000259282	SPATA8-AS1	Noncoding	lncRNA	Primate-conserved
pi-N4BP1	chr16:48538726-48610210(-)	ENSG00000102921	N4BP1	Coding	Genic	Human-specific
pi-COG8	chr16:69314015-69339507(-)	ENSG00000213380	COG8	Coding	Genic	Human-specific
pi-DNASE1	chr16:3611728-3665525(+)	ENSG00000213918	DNASE1	Coding	Genic	Human-specific
pi-ZFHX3	chr16:72782885-73059223(-)	ENSG00000140836	ZFHX3	Coding	Genic	Human-specific
16-q22-2322	chr16:72664804-72802309(+)	ENSG00000259768		Noncoding	lncRNA	Human-specific
pi-SLC7A6OS	chr16:68298176-68310946(-)	ENSG00000103061	SLC7A6OS	Coding	Genic	Human-specific
pi-PDPR	chr16:70114249-70162538(+)	ENSG00000090857	PDPR	Coding	Genic	Human-Macaque
16-p12-3782	chr16:25066937-25078810(+)	ENSG00000262155	LINC02175	Noncoding	lncRNA	Human-Macaque
16-p12-3787	chr16:25067036-25078815(+)	ENSG00000262155	LINC02175	Noncoding	lncRNA	Human-Macaque
pi-UBN1	chr16:4847631-4882361(+)	ENSG00000118900	UBN1	Coding	Genic	Human-Marmoset
pi-PDPK1	chr16:2537964-2603189(+)	ENSG00000140992	PDPK1	Coding	Genic	Primate-conserved
pi-ACTG1	chr17:81509971-81512813(-)	ENSG00000184009	ACTG1	Coding	Genic	Human-specific
17-q11-3352	chr17:28263634-28307383(-)	ENSG00000087095::ENSG00000109084	NLK::TMEM97	Noncoding	Intergenic	Human-Macaque
pi-ANKFY1	chr17:4163907-4263978(-)	ENSG00000185722	ANKFY1	Coding	Genic	Human-specific
pi-TMEM99	chr17:40819125-40836271(+)	ENSG00000167920	TMEM99	Noncoding	lncRNA	Primate-conserved
pi-SOCS7	chr17:38352245-38405594(+)	ENSG00000274211	SOCS7	Coding	Genic	Human-Macaque
17-p11-4442	chr17:20533600-20566682(+)	ENSG00000170298::ENSG00000214819	CDRT15L2::LGALS9B	Noncoding	Intergenic	Human-specific
17-p11-4161	chr17:18379855-18410825(-)	ENSG00000171916::ENSG00000176974	LGALS9C::SHMT1	Noncoding	Intergenic	Human-specific
17-q21-659	chr17:47017724-47067489(-)	ENSG00000262879		Noncoding	lncRNA	Human-specific
pi-RNF213	chr17:80260868-80398787(+)	ENSG00000173821	RNF213	Coding	Genic	Human-specific
17-q24-747	chr17:68101555-68135930(+)	ENSG00000182481::ENSG00000196704	AMZ2::KPNA2	Noncoding	Intergenic	Human-specific
17-q12-687	chr17:35904244-35918011(-)	ENSG00000271503::ENSG00000278023	CCL5::RDM1	Noncoding	Intergenic	Primate-conserved
pi-USP22	chr17:20999593-21043040(-)	ENSG00000124422	USP22	Coding	Genic	Human-specific
pi-LPIN2	chr18:2916994-3013187(-)	ENSG00000101577	LPIN2	Coding	Genic	Human-specific
18-p11-13059	chr18:11648848-11670164(-)	ENSG00000141404::ENSG00000236396	GNAL::SLC35G4	Noncoding	Intergenic	Human-Marmoset
18-p11-2021	chr18:11670230-11688824(+)	ENSG00000141404::ENSG00000236396	GNAL::SLC35G4	Noncoding	Intergenic	Human-Marmoset
18-p11-676	chr18:6925477-6929870(-)	ENSG00000265933	LINC00668	Noncoding	lncRNA	Human-Marmoset
19-q13-13274	chr19:34810544-34832870(-)	ENSG00000267767	LINC01801	Noncoding	lncRNA	Human-Macaque
19-p13-6652	chr19:19741553-19754993(-)	ENSG00000286080		Noncoding	lncRNA	Primate-conserved
19-q13-2441	chr19:34833110-34855305(+)	ENSG00000269086		Noncoding	lncRNA	Human-specific
19-q13-7835	chr19:34905315-34908189(+)	ENSG00000269037	LINC01838	Noncoding	lncRNA	Human-Macaque
19-q13-4180	chr19:34886470-34905172(-)	ENSG00000271171	LINC00904	Noncoding	lncRNA	Human-Macaque
19-p13-25455	chr19:16033654-16041255(+)	ENSG00000167459	LINC00905	Noncoding	lncRNA	Primate-conserved
pi-ZNF528	chr19:52397849-52422938(+)	ENSG00000167555	ZNF528	Coding	Genic	Human-specific
19-p13-4412	chr19:16015634-16027461(+)	ENSG00000205396	LINC00661	Noncoding	lncRNA	Primate-conserved
pi-ANKRD36B	chr2:97504798-97589966(-)	ENSG00000196912	ANKRD36B	Coding	Genic	Human-specific
pi-ST6GAL2	chr2:106801600-106887108(-)	ENSG00000144057	ST6GAL2	Coding	Genic	Human-specific
2-q37-1034	chr2:238225113-238231652(-)	ENSG00000186235	LINC02610	Noncoding	lncRNA	Human-Macaque
pi-TTN	chr2:178525989-178807424(-)	ENSG00000155657	TTN	Coding	Genic	Human-specific
pi-TEX261	chr2:70985944-70994804(-)	ENSG00000144043	TEX261	Coding	Genic	Primate-conserved
pi-ANKRD20A8P	chr2:94755386-94857283(-)	ENSG00000163060::ENSG00000259916		Noncoding	Intergenic	Human-specific
2-q21-678	chr2:131402901-131408195(+)	ENSG00000223631	LINC01120	Noncoding	lncRNA	Human-specific
2-q13-9453	chr2:110678285-110716606(+)	ENSG00000153093::ENSG00000169679	ACOXL::BUB1	Noncoding	Intergenic	Primate-conserved
pi-ABI2	chr2:203328239-203432173(+)	ENSG00000138443	ABI2	Coding	Genic	Human-specific
pi-FAM168B	chr2:131047876-131093429(-)	ENSG00000152102	FAM168B	Coding	Genic	Human-specific
pi-RNF24	chr20:3927309-4015390(-)	ENSG00000101236	RNF24	Coding	Genic	Human-specific
pi-DNAJC5	chr20:63895182-63936032(+)	ENSG00000101152	DNAJC5	Coding	Genic	Human-Marmoset
20-p12-2902	chr20:5496067-5504614(-)	ENSG00000205181	LINC00654	Noncoding	lncRNA	Human-Macaque
pi-ZHX3	chr20:41178449-41317673(-)	ENSG00000174306	ZHX3	Coding	Genic	Primate-conserved
21-q22-133	chr21:44494340-44500567(+)	ENSG00000160233::ENSG00000215455	KRTAP10-1::LRRC3	Noncoding	Intergenic	Human-specific
21-q22-4766	chr21:44487399-44494213(-)	ENSG00000160233::ENSG00000175894	LRRC3::TSPEAR	Noncoding	Intergenic	Human-specific
pi-ZBED4	chr22:49854301-49890079(+)	ENSG00000100426	ZBED4	Coding	Genic	Human-specific
pi-ELFN2	chr22:37352190-37371723(-)	ENSG00000243902	ELFN2	Noncoding	lncRNA	Primate-conserved
22-q11-182	chr22:20689410-20704607(+)	ENSG00000099917::ENSG00000241973	MED15::PI4KA	Noncoding	Intergenic	Human-specific
pi-DGCR9	chr22:18998158-19020249(+)	ENSG00000273032	DGCR5	Noncoding	lncRNA	Human-specific
22-q11-5848	chr22:23891196-23914087(-)	ENSG00000133433::ENSG00000133460	GSTT2B::SLC2A11	Noncoding	Intergenic	Human-Macaque
pi-CCDC134	chr22:41800679-41832209(+)	ENSG00000100147	CCDC134	Coding	Genic	Human-specific
pi-NR2C2	chr3:14948693-15049274(+)	ENSG00000177463	NR2C2	Coding	Genic	Human-Macaque
pi-RAB6B	chr3:133824239-133895817(-)	ENSG00000154917	RAB6B	Coding	Genic	Human-specific
pi-VGLL4	chr3:11556070-11720747(-)	ENSG00000144560	VGLL4	Coding	Genic	Human-specific
pi-ZKSCAN7	chr3:44555208-44581043(+)	ENSG00000196345	ZKSCAN7	Coding	Genic	Human-specific
3-q22-367	chr3:128825119-128845990(-)	ENSG00000163902::ENSG00000177646	ACAD9::RPN1	Noncoding	Intergenic	Primate-conserved
pi-IQSEC1	chr3:12897248-13073486(-)	ENSG00000144711	IQSEC1	Coding	Genic	Human-specific
3-q26-1568	chr3:181952343-182010679(+)	ENSG00000242512	LINC01206	Noncoding	lncRNA	Human-Macaque
3-q29-236	chr3:198057531-198080721(-)	ENSG00000185621::ENSG00000185621	LMLN::LMLN	Noncoding	Intergenic	Human-specific
pi-TATDN2	chr3:10248493-10281217(+)	ENSG00000157014	TATDN2	Coding	Genic	Human-Marmoset
pi-MRPS25	chr3:15042251-15065336(-)	ENSG00000131368	MRPS25	Coding	Genic	Human-specific
3-p25-2999	chr3:12849104-12876170(-)	ENSG00000144711::ENSG00000144713	IQSEC1::RPL32	Noncoding	Intergenic	Human-Macaque
4-p16-5577	chr4:10117122-10189942(+)	ENSG00000071127::ENSG00000178163	WDR1::ZNF518B	Noncoding	Intergenic	Human-Marmoset
pi-ANKH	chr5:14704804-14871779(-)	ENSG00000154122	ANKH	Coding	Genic	Human-specific
pi-SKP1	chr5:134148935-134176965(-)	ENSG00000113558	SKP1	Coding	Genic	Human-specific
5-q35-1815	chr5:180684766-180688788(+)	ENSG00000248717	LINC02222	Noncoding	lncRNA	Human-specific
pi-MCC	chr5:113022099-113488831(-)	ENSG00000171444	MCC	Coding	Genic	Human-specific
5-q35-600	chr5:176143085-176185157(-)	ENSG00000248596		Noncoding	lncRNA	Human-specific
5-q35-131	chr5:180681199-180684597(-)	ENSG00000037280::ENSG00000174339	FLT4::OR2Y1	Noncoding	Intergenic	Human-specific
pi-NUDT3	chr6:34279679-34426072(-)	ENSG00000270800	RPS10-NUDT3	Coding	Genic	Human-specific
pi-CDYL	chr6:4706009-4955539(+)	ENSG00000153046	CDYL	Coding	Genic	Human-specific
6-p21-16923	chr6:33867506-33892452(-)	ENSG00000249346	LINC01016	Noncoding	lncRNA	Primate-conserved
6-p21-438	chr6:39115072-39152903(+)	ENSG00000112164::ENSG00000164626	GLP1R::KCNK5	Noncoding	Intergenic	Primate-conserved
pi-SAYSD1	chr6:39104064-39115072(-)	ENSG00000112167	SAYSD1	Coding	Genic	Human-Macaque
6-p24-803	chr6:11044680-11079114(+)	ENSG00000230314	ELOVL2-AS1	Noncoding	lncRNA	Human-Macaque
6-p22-5808	chr6:29529420-29533569(+)	ENSG00000224582	LINC01015	Noncoding	lncRNA	Human-Macaque
pi-TDRG1	chr6:40378337-40379886(+)	ENSG00000204091	TDRG1	Noncoding	lncRNA	Primate-conserved
pi-USP49	chr6:41789896-41895362(-)	ENSG00000164663	USP49	Coding	Genic	Human-specific
pi-TMEM181	chr6:158536436-158635429(+)	ENSG00000146433	TMEM181	Coding	Genic	Primate-conserved
6-p21-43244	chr6:33893164-33918209(+)	ENSG00000233183		Noncoding	lncRNA	Primate-conserved
pi-BTBD9	chr6:38168451-38639925(-)	ENSG00000183826	BTBD9	Coding	Genic	Human-specific
pi-ANKS1A	chr6:34889265-35091414(+)	ENSG00000064999	ANKS1A	Coding	Genic	Human-specific
pi-HIST1H1T	chr6:26107419-26108137(-)	ENSG00000187475	H1-6	Coding	Genic	Human-specific
7-q31-418	chr7:118208943-118224643(-)	ENSG00000128534::ENSG00000184408	KCND2::LSM8	Noncoding	Intergenic	Human-Macaque
7-p11-9381	chr7:56483440-56497286(+)	ENSG00000185177::ENSG00000185290	NUPR2::ZNF479	Noncoding	Intergenic	Human-Macaque
pi-COA1	chr7:43608495-43729506(-)	ENSG00000106603	COA1	Coding	Genic	Human-specific
7-p11-1545	chr7:56809214-56851971(-)	ENSG00000279072		Noncoding	lncRNA	Human-specific
pi-FBXO25	chr8:406955-477968(+)	ENSG00000147364	FBXO25	Coding	Genic	Human-Macaque
8-q24-4652	chr8:124892561-124941922(-)	ENSG00000170873::ENSG00000180938	MTSS1::ZNF572	Noncoding	Intergenic	Primate-conserved
8-q24-335	chr8:124942055-124951098(+)	ENSG00000249816	LINC00964	Noncoding	lncRNA	Primate-conserved
pi-JRK	chr8:142657460-142669995(-)	ENSG00000234616	JRK	Coding	3'UTR	Human-specific
pi-HMBOX1	chr8:28890395-29065505(+)	ENSG00000147421	HMBOX1	Coding	Genic	Primate-conserved
pi-ANKRD18B	chr9:33524394-33578620(+)	ENSG00000230453	ANKRD18B	Coding	Genic	Human-specific
9-q22-2190	chr9:90583872-90585624(+)	ENSG00000130222::ENSG00000165023	DIRAS2::GADD45G	Noncoding	Intergenic	Primate-conserved
pi-GTF3C4	chr9:132670035-132694956(+)	ENSG00000125484	GTF3C4	Coding	Genic	Human-specific
pi-FAM120AOS	chr9:93446494-93453593(-)	ENSG00000188938	FAM120AOS	Coding	Genic	Human-Macaque
pi-SPATA31D1	chr9:81988772-81995257(+)	ENSG00000214929	SPATA31D1	Coding	Genic	Human-specific
9-q21-769	chr9:79887965-79915793(+)	ENSG00000106829::ENSG00000196781	TLE1::TLE4	Noncoding	Intergenic	Primate-conserved
pi-SLC25A51	chr9:37879415-37904374(-)	ENSG00000122696	SLC25A51	Coding	Genic	Human-specific
9-q31-7830	chr9:113111663-113119847(+)	ENSG00000231528	FAM225A	Noncoding	lncRNA	Human-Macaque
pi-NAA35	chr9:85941146-86029040(+)	ENSG00000135040	NAA35	Coding	Genic	Human-specific
pi-GOLGA2	chr9:128255830-128275990(-)	ENSG00000167110	GOLGA2	Coding	Genic	Human-Marmoset
9-q22-405	chr9:90580353-90583787(-)	ENSG00000130222::ENSG00000165023	DIRAS2::GADD45G	Noncoding	Intergenic	Human-Macaque
9-q31-7934	chr9:113103338-113111501(-)	ENSG00000225684	FAM225B	Noncoding	lncRNA	Human-Macaque
pi-TRIM14	chr9:98084355-98119199(-)	ENSG00000106785	TRIM14	Coding	Genic	Human-Macaque
9-p21-2544	chr9:26602086-26644596(-)	ENSG00000120159::ENSG00000198680	CAAP1::TUSC1	Noncoding	Intergenic	Human-Marmoset
9-q21-1333	chr9:81906833-81977090(-)	ENSG00000267559		Noncoding	lncRNA	Human-Macaque
pi-STRBP	chr9:123109494-123268484(-)	ENSG00000165209	STRBP	Coding	Genic	Primate-conserved
9-q22-434	chr9:97108949-97221530(-)	ENSG00000188152::ENSG00000197816	CCDC180::NUTM2G	Noncoding	Intergenic	Human-Macaque
9-q21-8235	chr9:79862476-79887928(-)	ENSG00000232494		Noncoding	lncRNA	Primate-conserved
pi-EXOSC3	chr9:37771567-37784714(-)	ENSG00000107371	EXOSC3	Coding	Genic	Human-specific
pi-TSTD2	chr9:97600083-97633576(-)	ENSG00000136925	TSTD2	Coding	Genic	Human-specific
X-p22-3627	chrX:9403330-9443502(-)	ENSG00000101849::ENSG00000177138	FAM9B::TBL1X	Noncoding	Intergenic	Human-specific
pi-KANTR	chrX:53094157-53170814(+)	ENSG00000232593	KANTR	Coding	Genic	Human-Marmoset
