## Supplementary Table 19 for "High piRNA abundance is a hallmark of evolutionarily persistent piRNA-producing loci"

### Sheet: Table info
Supp. table 19. Small RNA-seq expression in 182 human Ozata2020 piRNA clusters.
A. Raw counts
B. DEseq2-normalized counts

### Sheet: Supp table 19A
piRNA cluster	adult1	adult2	adult3	adult4	adult5	adult7	adult8	adult9	adult10	adult11	adult12	adult13	adult14
1-p36-1107	18414	18633	10792	18707	17722	4687	23956	8791	8441	2658	6911	1260	6405
1-q25-2976	80122	92785	29535	72094	75577	7630	136514	39560	39852	9292	39476	3496	25580
1-q41-289	3657	3686	2012	2854	4419	525	6170	2598	1813	1096	1561	283	1876
10-p11-10777	258293	310390	156349	287490	305618	38127	345689	147591	95920	24670	101103	8161	54251
10-q11-242	5253	4738	2704	4126	3954	635	6673	3153	2785	1050	1313	186	2326
10-q22-16903	391969	488962	211249	361862	418389	46163	517718	273301	165277	42577	148584	11999	113462
10-q22-295	4674	3862	2275	4206	5204	687	3249	3195	2175	213	1287	179	623
10-q23-1174	1716	1186	546	1443	720	525	3377	2166	1391	2001	2516	591	4089
10-q23-411	12058	13015	4673	8206	14959	1881	9526	9196	1865	1185	4764	205	5446
10-q23-715	19187	17941	8404	14242	35652	2501	21352	15079	5659	1811	9438	473	8298
11-p11-1759	20687	24939	16902	16958	18542	4114	15164	14262	4866	1205	2572	1030	3931
11-p11-43732	1183742	1368261	597670	961001	1094105	143784	1183425	660007	332309	111275	323131	25103	296219
12-p13-1820	37651	40824	18375	29745	41879	4106	50099	44496	16882	3962	14257	2164	18702
12-p13-6069	154982	187246	86839	122110	207068	22866	145872	84269	31737	17841	53568	3831	39708
12-p13-6740	138810	129752	90129	118475	170297	18193	208701	165832	72512	15472	46967	7071	52012
12-p13-836	21360	23290	12500	15809	26272	2696	26121	16512	6480	2756	9451	576	7441
12-q13-1035	11292	7324	6163	10845	10354	1599	10363	14498	3034	539	3993	349	2654
12-q23-3486	57109	75065	26502	55447	50043	5526	89247	71821	31596	4423	23455	2930	27833
12-q24-1580	39212	45262	23846	30133	46184	4420	55549	35960	15670	5361	20403	1715	15090
13-q12-4738	129850	124110	69728	85138	127274	14081	137450	104094	39430	13231	34254	4596	41438
14-q31-1379	40987	43673	14546	30747	37999	4640	48947	26388	13754	4038	17389	1039	11036
14-q31-15834	510995	404212	147852	348976	496064	43108	439240	276431	133928	42529	133135	9882	111430
15-q22-56093	1707539	1700012	660402	1217620	1426574	156066	1925299	1105052	570474	140186	496864	41568	469384
15-q22-8218	247147	252877	100629	222941	212562	23550	314257	138105	79036	19596	98485	5276	60777
15-q25-448	6	83	0	3	111	61	160	112	45	38	2	7	329
15-q26-10235	95100	101384	31563	76739	109970	8655	148763	108028	40700	7411	38232	3357	30641
15-q26-10588	278117	275451	145524	227216	320969	35181	345958	197146	89015	28898	99472	9376	79552
15-q26-13520	317681	242909	112678	245159	282441	31814	327211	254766	101436	23085	109671	9429	64449
15-q26-361	9618	6892	4935	7428	15329	745	9858	3325	3192	1104	1022	230	4304
15-q26-74991	143736	153785	77519	143846	170637	8814	259742	161803	66192	10148	52706	6370	20215
15-q26-7771	197022	185308	102420	166978	225723	22996	246476	124209	60972	22091	84042	7000	53144
15-q26-9530	237172	292786	111564	236677	241635	23663	214298	143644	72187	22428	63805	7404	63777
16-p12-3782	90048	101356	51979	104962	102430	10590	177206	104974	51477	12380	52262	4539	20514
16-p12-3787	90048	101355	51981	104962	102430	10590	177202	104974	51477	12382	52259	4539	20514
16-q22-2322	16959	17998	11392	16118	15389	8376	56548	49137	32542	33483	47515	9139	76468
17-p11-4161	17031	18949	6388	10478	17841	1804	16248	15612	6378	3755	6028	734	10381
17-p11-4442	17799	18078	5390	10183	17318	2259	19148	17962	7385	3842	6695	1620	13695
17-q11-3352	50981	81621	36689	48305	73920	7252	117747	73055	32047	10107	42339	4186	28159
17-q12-687	14553	18228	9947	13851	19613	2230	23610	16170	7285	2488	8309	1239	8241
17-q21-659	7417	7922	4114	6576	5616	1471	17530	10161	5474	7155	11524	1753	9529
17-q24-747	12845	12773	5393	12950	10673	3047	28818	18239	11024	18221	18782	4347	25221
18-p11-13059	385712	325860	199706	263818	345464	42656	405093	264294	94149	32986	111951	10680	81376
18-p11-2021	60343	59290	28022	46295	67111	6226	80702	42595	20085	5428	19392	1882	15935
18-p11-676	12960	17137	7423	10995	11053	1250	25060	23700	7933	962	5832	707	4768
19-p13-25455	380851	361524	207420	338606	426383	43476	486197	301795	172224	36762	141870	15757	99159
19-p13-4412	39098	46430	38504	38416	43344	5778	64241	58110	22439	3783	21280	3070	16628
19-p13-6652	124324	127478	94732	93112	136148	22945	179869	126081	62932	14688	66664	6166	32786
19-q13-13274	364617	274320	140132	313322	390765	37971	462544	264360	146242	29633	110613	10692	74380
19-q13-2441	45085	36844	34415	46316	45742	8645	74883	38582	21483	4058	19433	2633	11345
19-q13-4180	108340	84702	36224	83114	100187	8925	121242	75555	42881	8628	35491	3547	17775
19-q13-7835	98515	118543	52982	124768	106757	13657	165790	143915	54966	7067	28902	6850	25133
2-q13-9453	251860	271935	114169	200126	245003	23908	274686	190761	90005	18012	62206	9571	70677
2-q21-678	13253	17196	7042	14378	17215	2146	15918	12884	3757	763	2213	412	3752
2-q37-1034	10240	11159	6082	11091	12585	1539	15854	16872	6465	878	2844	345	4401
20-p12-2902	78815	90116	25923	47743	85402	7946	92447	45564	30951	6882	34927	2463	10827
21-q22-133	3040	3856	2055	2390	2796	603	5636	2949	1689	1164	2386	277	3569
21-q22-4766	127199	97896	35004	88766	106194	10257	68583	37251	28776	8706	33320	2518	22703
22-q11-182	393	626	181	621	617	70	862	617	251	71	157	34	179
22-q11-5848	144176	180099	66694	107234	157595	18040	149744	105216	47226	14733	42721	5601	61102
3-p25-2999	75595	85240	37288	50986	78909	8785	105777	64576	30132	7712	33039	4060	36295
3-q22-367	6998	8406	4131	4285	5825	692	13250	12630	3708	919	3888	808	5626
3-q26-1568	38453	37680	21966	36715	49376	5150	51599	27102	15527	3217	13680	1680	10082
3-q29-236	6507	6613	2390	6003	4931	709	8236	2276	2552	225	589	151	1103
4-p16-5577	136537	114518	59923	67050	107407	25011	174810	110848	82194	38902	55373	13279	104920
5-q35-131	3433	3826	1836	3454	5018	440	4139	3246	1358	384	1911	165	989
5-q35-1815	50604	40719	16430	48895	48065	5264	41112	29560	8776	3689	14832	842	8748
5-q35-600	5760	6221	2806	6959	6771	1148	8889	8699	2808	1202	1800	517	3473
6-p21-16923	407367	514365	230701	349739	434795	50060	533670	318596	143181	49846	144653	12495	119841
6-p21-43244	1137043	1365333	587104	833696	1262407	147499	1252180	754547	379607	113392	409016	29617	279595
6-p21-438	11014	13251	4601	7420	7538	1270	8507	5588	2261	792	2515	348	4026
6-p22-5808	66366	81044	44504	63010	67620	9025	88554	56689	32126	5504	18743	2824	18376
6-p24-803	11609	11871	3311	8625	8383	958	15423	13286	6335	716	1303	577	3101
7-p11-1545	3826	4876	2183	5399	3238	1157	14112	5018	4655	11349	7084	1357	19706
7-p11-9381	170894	175542	57511	142466	191925	15547	225928	100014	80626	15680	53406	3501	37774
7-q31-418	14968	11084	908	12741	14262	1731	3416	4423	1499	1093	5143	282	1965
8-q24-335	11258	8364	1679	9656	9213	718	10633	7047	4404	939	2100	253	3674
8-q24-4652	132723	142280	59239	102189	135224	16191	173281	87619	47815	13828	39074	3891	43313
9-p21-2544	65409	80649	28839	50290	69952	7955	75818	32768	13010	6412	21959	1258	16688
9-q21-1333	19499	16858	6500	17505	16804	2973	49102	15762	13246	11022	18114	3439	34013
9-q21-769	21658	24581	8974	16678	26476	2185	23067	21682	7325	1969	6098	578	7354
9-q21-8235	242187	251109	71556	232247	204433	22201	147434	116723	55941	15753	67299	4011	49690
9-q22-2190	30217	32454	19699	32427	29248	3921	38897	32700	13220	2207	5542	1674	10352
9-q22-405	9587	12708	5777	11448	10478	1225	16802	4384	3644	767	4846	323	2234
9-q22-434	14180	12822	4101	10439	10780	1376	22310	9113	5326	2071	4965	565	5893
9-q31-7830	2696	2844	999	2091	3304	233	4759	2343	1395	261	1241	113	818
9-q31-7934	1624	1387	1268	2731	1744	279	2705	3599	1367	230	437	91	739
X-p22-3627	5597	5327	2707	5607	5441	1743	15174	11042	4429	7760	7936	2199	16280
pi-ABI2	8740	7189	3353	6779	4828	2743	20267	11212	8451	12645	13297	2621	27436
pi-ACTG1	2982	3275	2034	5000	2154	1195	7031	7265	3697	7361	8966	2355	12630
pi-AKAP13	9380	9971	6342	12325	7069	5273	33681	18610	11519	16033	21875	4949	35045
pi-ANKFY1	11848	13203	6481	13200	11313	5323	39130	24896	19000	23863	21841	5440	52561
pi-ANKH	12706	11777	6100	10967	7816	3853	39785	20847	13018	20100	24484	5247	46184
pi-ANKRD18B	2112	2261	945	2342	1979	357	4549	1976	868	634	1797	138	1397
pi-ANKRD20A8P	17035	18878	12784	15377	11001	5687	27343	53331	16418	24368	27751	5808	62641
pi-ANKRD36B	678	1050	542	721	762	117	2023	1554	462	94	2047	45	572
pi-ANKS1A	15533	15464	7917	14304	12028	4814	35488	20209	15398	20485	22038	6213	46751
pi-ATG14	8123	8283	3747	6939	5358	3185	23865	11613	8462	13774	10640	3831	28330
pi-BTBD9	9536	12968	7391	11150	5836	4363	43093	22727	14200	15091	24904	5685	46440
pi-CBL	19434	19572	9097	18190	17035	4332	40696	16802	13258	13360	20434	3339	30057
pi-CCDC134	17417	23538	13174	17214	16222	4088	41430	26851	14033	12202	19179	3396	31384
pi-CDYL	6201	4921	3655	5350	3954	2272	19592	14238	8003	11810	13972	4305	22364
pi-COA1	8027	8892	3823	7713	6405	2954	20105	17790	10517	10731	19448	3370	32499
pi-COG8	11166	11910	6670	12483	8684	4414	35666	19042	16052	20223	25195	4613	46927
pi-CYP19A1	717734	805100	352309	668314	718572	85005	897133	495628	283520	78555	223451	20963	204419
pi-DGCR9	15904	16204	7654	12781	12819	1871	18140	11173	5323	1094	4802	421	3794
pi-DNAJC5	26879	24314	14712	37621	30205	9409	79924	47134	39864	57187	70566	13377	126082
pi-DNASE1	8224	8879	5477	8517	5937	2970	29352	17676	12723	15567	24298	3649	37903
pi-DUSP16	9937	10774	5126	11032	7912	4034	28286	17461	14951	22326	19844	5527	39021
pi-ELFN2	475971	567431	261767	358892	534249	62986	554191	328335	155413	52910	155053	12969	123926
pi-EXOSC3	6365	5696	2407	5633	4687	1555	13332	8328	6285	8449	10508	1726	20060
pi-FAM120AOS	4255	5303	2599	4717	4373	442	7703	5180	2350	864	1696	299	2468
pi-FAM168B	7078	6302	3024	6213	3965	2538	20220	9220	8268	12955	15995	2930	24379
pi-FBXO25	15284	13948	7727	14309	13130	5530	35092	22767	17516	27082	29575	5344	57275
pi-GAB2	13410	12872	6290	12538	9269	5576	42580	19694	16800	21959	25861	5072	60282
pi-GOLGA2	1934	1994	909	1363	1458	241	3511	2190	1351	540	1290	175	1767
pi-GOLGA2P7	74	111	59	123	87	3	147	162	0	29	11	16	150
pi-GOLGA8A	1391	1410	509	1080	992	234	3452	1414	792	445	795	171	1133
pi-GOLGA8B	987	961	197	659	724	124	1196	976	313	191	544	80	440
pi-GTF3C4	5834	6460	3054	6765	3463	2497	20067	12118	8016	12438	15199	2947	24294
pi-HIST1H1T	8934	6701	3747	7251	4560	2790	15778	10320	7473	7763	16027	3089	18887
pi-HMBOX1	24408	25176	15093	20494	15206	8363	74341	39363	26625	39893	74047	11755	92462
pi-IGF1R	25632	23332	12939	25143	20412	9126	75658	46025	31576	48093	45155	7540	84485
pi-IQSEC1	10012	10225	5151	10665	8597	3940	30369	17145	12982	22422	17840	6033	43040
pi-JRK	5499	6862	3719	6274	2918	2113	18829	7978	8260	13943	14841	2034	24710
pi-KANTR	16601	14138	6853	17011	6172	5102	29444	30375	15076	31004	33931	9110	50931
pi-KDM5A	6188	4866	1999	5335	6805	975	8402	4456	2904	2377	3931	635	4002
pi-LPIN2	7711	6314	3405	6723	5597	3136	25812	11542	10202	13114	16703	3951	30910
pi-MCC	7590	6282	2307	7400	5740	2706	26688	13082	8081	14202	16234	3947	27529
pi-MLEC	2240	2313	1076	1909	1951	622	5837	2168	2103	2517	3079	577	5268
pi-MRPS25	33215	35241	14950	33777	31584	8628	78923	47739	35807	46938	58127	12241	87511
pi-N4BP1	8159	6312	3444	6322	4179	2563	24897	7425	8902	11972	15580	2980	35891
pi-NAA35	6704	6088	2865	6687	5660	2507	18247	10017	8854	12983	11060	3445	26682
pi-NEU3	52374	41706	13927	49944	46690	6326	72637	17555	27352	4349	11335	1584	11591
pi-NEURL1	18314	19055	11416	19246	17102	8024	66403	30124	24733	38991	45260	10294	83682
pi-NOTCH2NL	38	40	41	24	113	32	309	180	84	177	220	3	833
pi-NPAP1	11823	13450	6258	11110	8506	1264	14030	13454	5530	1090	2880	769	4489
pi-NR2C2	35115	36630	15955	35697	32877	9830	85588	50815	39562	51785	63247	13241	98390
pi-NUDT3	9459	9028	4411	9508	4019	3598	24061	13593	11322	18076	19875	4389	32693
pi-PDPK1	5947	5383	3372	6060	4727	2244	17138	8394	7342	10299	11820	2574	22766
pi-PDPR	14340	7424	3787	7577	9666	2937	27145	14595	14661	13553	17501	3329	37965
pi-RAB6B	11776	10694	5724	12298	8786	4152	36713	18719	15027	23675	25415	5726	51221
pi-RNF169	23564	23805	10150	19896	18743	6801	51781	34337	22485	31778	31270	8582	58972
pi-RNF213	22268	23657	13537	21237	23394	10913	70900	37863	37476	42271	44714	11188	97024
pi-RNF24	5905	5246	4995	5211	3823	2121	14678	10908	7673	9594	14793	2274	24237
pi-SAYSD1	152615	126711	37141	138832	144281	19089	126997	31789	50398	3647	37602	1491	17994
pi-SH3PXD2A	20845	21361	12725	21298	18265	8918	75649	33140	27452	43733	52712	11480	95533
pi-SIK2	16876	18065	8911	19339	14667	6507	49679	32745	22157	32601	34741	8338	65106
pi-SKP1	5361	3597	2447	4718	5178	2104	13743	7830	6919	8065	9412	1405	20336
pi-SLC25A51	7267	6849	3120	6281	5360	1630	14019	9685	5411	7896	8712	2049	14225
pi-SLC35E2B	2247	1902	1253	2097	1180	827	5016	3888	3303	1988	4718	1153	9175
pi-SLC7A6OS	13301	12426	6058	10215	10607	2986	29716	17060	10214	14237	18592	3395	30865
pi-SOCS7	10086	9651	6411	10416	9268	2890	27341	13240	9541	10796	17338	2509	23796
pi-SPATA31D1	6439	6374	2992	7229	4013	1636	17145	9794	6362	10305	14502	2716	24112
pi-SPATA8	6509	5817	1520	4406	5086	641	6547	4727	2238	457	1517	241	1798
pi-SSU72	1358	1259	512	1202	650	413	3384	1394	1332	2021	2269	289	3480
pi-ST6GAL2	5759	4811	2373	4793	3445	1574	15102	4225	5018	5797	5308	1773	18454
pi-STRBP	7504	10148	5861	7333	6747	1608	18544	8829	5395	5646	9976	1110	13391
pi-SYNM	11040	9466	6425	10311	8670	3691	35711	20477	13978	12013	26642	3196	45937
pi-TATDN2	30334	30117	16520	36570	25681	11753	97196	84634	42290	69631	125785	26347	155514
pi-TDRG1	326786	326727	242217	317791	273313	36073	464976	412778	153287	21285	134820	19190	121502
pi-TEAD1	5898	4559	2535	4496	1833	2068	15253	11251	5234	7487	13279	4207	14942
pi-TEX261	5006	5500	2606	3377	4550	824	7812	2603	2242	1461	2498	362	3395
pi-TMEM181	78858	85489	43025	108831	60213	33349	228439	182403	100494	183403	265520	72510	326383
pi-TMEM99	54747	48504	25442	44223	49210	6797	50884	38164	17269	3449	18839	1406	9348
pi-TP53DP1	8938	8157	3594	7895	6919	3229	22676	13424	9916	16756	12443	4172	31415
pi-TRIM14	14835	14797	5757	10797	15244	1417	26815	7853	6338	1845	6543	400	3566
pi-TSTD2	9307	9189	5354	10374	7177	3908	28988	15876	12053	21315	21166	5348	41222
pi-TTBK2	11063	7937	2528	6775	8949	973	14141	7304	3402	2258	4097	839	4121
pi-TTN	2223	980	17736	618	423	1145	3352	7209	11047	2466	1976	1330	7959
pi-TUB	15581	14485	8447	15002	10930	5534	46032	24666	17189	24744	32697	6648	53800
pi-UBN1	5692	5138	2758	4777	5792	2163	20495	7661	7677	9835	11068	1839	23478
pi-UNC119B	21055	21366	9570	19678	19076	3471	39124	24929	11116	10860	20353	3427	26375
pi-USP22	12136	17435	5948	14610	6926	5572	33164	21868	15591	32507	28047	7878	56036
pi-USP49	6260	7305	3146	6138	4742	2548	16741	11590	7934	12718	16928	2575	23034
pi-VGLL4	6764	7123	3752	7203	5092	2908	20739	12466	9914	15642	13363	4129	31774
pi-WDFY2	8112	8944	3546	8089	7374	3482	26462	15192	10833	14352	16250	3154	30270
pi-ZBED4	11401	11428	6727	11967	7870	4429	27233	17231	15936	19019	28110	6468	39337
pi-ZBTB37	5687	4980	2595	4629	2177	2072	12320	10746	5299	9586	14722	3179	15920
pi-ZFHX3	21024	21909	13569	19530	17744	10190	68998	55310	38495	39836	54678	10607	92008
pi-ZHX3	11881	10231	5797	9838	9477	3902	32549	16792	12448	16025	19599	4821	39339
pi-ZKSCAN7	8514	9113	4477	8179	7881	1416	17735	12578	7188	7240	11637	1475	17363
pi-ZNF528	3441	3446	1622	3476	1758	985	8552	5783	3529	5758	7171	1686	11546

### Sheet: Supp table 19B
piRNA cluster	adult1	adult2	adult3	adult4	adult5	adult7	adult8	adult9	adult10	adult11	adult12	adult13	adult14
1-p36-1107	10490.2	10000.7	13716.3	13269.9	10449.4	15220.4	8460.78	5270.56	8322.32	5163.34	5784.44	8111.41	4755.93
1-q25-2976	45644.4	49799.6	37538.2	51140.2	44562.3	24777.4	48214	23717.8	39291.7	18050.3	33041	22505.9	18994
1-q41-289	2083.34	1978.35	2557.2	2024.5	2605.56	1704.87	2179.12	1557.61	1787.51	2129.05	1306.54	1821.85	1392.99
10-p11-10777	147146	166593	198715	203932	180201	123812	122090	88486.8	94571.4	47923.1	84622.2	52537.5	40283.2
10-q11-242	2992.56	2542.98	3436.71	2926.8	2331.39	2062.08	2356.77	1890.35	2745.84	2039.69	1098.97	1197.4	1727.13
10-q22-16903	223299	262436	268492	256688	246694	149908	182848	163855	162953	82708.6	124363	77245.1	84249.4
10-q22-295	2662.71	2072.81	2891.46	2983.55	3068.42	2230.94	1147.48	1915.53	2144.42	413.766	1077.21	1152.33	462.599
10-q23-1174	977.581	636.551	693.951	1023.6	424.532	1704.87	1192.69	1298.61	1371.44	3887.07	2105.87	3804.64	3036.22
10-q23-411	6869.27	6985.42	5939.26	5820.96	8820.24	6108.29	3364.39	5513.38	1838.78	2301.94	3987.42	1319.71	4043.84
10-q23-715	10930.6	9629.3	10681.3	10102.6	21021.4	8121.66	7541.1	9040.47	5579.44	3517.98	7899.51	3045	6161.55
11-p11-1759	11785.1	13385.3	21482	12029.2	10932.9	13359.7	5355.62	8550.65	4797.59	2340.79	2152.74	6630.75	2918.9
11-p11-43732	674361	734374	759622	681690	645114	466919	417962	395701	327637	216159	270457	161604	219953
12-p13-1820	21449.2	21911.1	23354.1	21099.8	24693	13333.7	17694	26677.2	16644.6	7696.44	11933	13931	13886.9
12-p13-6069	88291	100499	110370	86619.3	122093	74254.2	51519.1	50522.7	31290.8	34657.3	44835.9	24662.5	29484.5
12-p13-6740	79078.1	69640.6	114552	84040.8	100412	59079.3	73709	99423	71492.5	30055.4	39310.9	45520.4	38620.7
12-p13-836	12168.5	12500.2	15887.2	11214.2	15490.7	8754.89	9225.42	9899.62	6388.89	5353.71	7910.39	3708.07	5525.2
12-q13-1035	6432.89	3930.94	7833.01	7692.95	6105	5192.54	3660.01	8692.14	2991.34	1047.04	3342.1	2246.73	1970.69
12-q23-3486	32534.2	40288.9	33683.3	39331.6	29506.7	17944.9	31520.3	43059.6	31151.8	8591.96	19631.6	18862.2	20667
12-q24-1580	22338.5	24293	30307.6	21375	27231.4	14353.3	19618.8	21559.5	15449.7	10414.1	17077.1	11040.5	11204.8
13-q12-4738	73973.7	66612.4	88622.4	60393	75044.3	45726.1	48544.6	62408.6	38875.6	25702.1	28670.2	29587.3	30769.1
14-q31-1379	23349.7	23440.2	18487.6	21810.5	22405.3	15067.8	17287.1	15820.7	13560.6	7844.07	14554.4	6688.69	8194.61
14-q31-15834	291107	216949	187916	247548	292493	139987	155131	165732	132045	82615.3	111433	63616.6	82740.6
15-q22-56093	972761	912431	839353	863724	841147	506803	679977	662524	562453	272320	415870	267599	348534
15-q22-8218	140796	135724	127897	158144	125332	76475.4	110989	82799.6	77924.8	38066.5	82430.9	33964.9	45129
15-q25-448	3.41811	44.5478	0	2.12806	65.4487	198.089	56.5088	67.1486	44.3673	73.8174	1.67398	45.0634	244.294
15-q26-10235	54177.1	54414.9	40115.7	54435.2	64841.3	28105.9	52540.1	64767.2	40127.8	14396.3	31999.8	21611.1	22752
15-q26-10588	158439	147840	184957	161177	189252	114246	122185	118197	87763.5	56136.2	83257	60359.2	59070.1
15-q26-13520	180978	130374	143211	173905	166535	103312	115564	152743	100010	44844.1	91793.5	60700.4	47855.6
15-q26-361	5479.24	3699.08	6272.25	5269.09	9038.4	2419.29	3481.65	1993.47	3147.12	2144.59	855.403	1480.65	3195.87
15-q26-74991	81884.3	82539.6	98524.5	102038	100612	28622.3	91735.7	97007.5	65261.4	19713.1	44114.4	41007.7	15010.3
15-q26-7771	112241	99458.6	130173	118447	133093	74676.4	87050.4	74468.4	60114.8	42913.2	70342.3	45063.4	39461.2
15-q26-9530	135114	157144	141795	167888	142475	76842.4	75685.8	86120.4	71172.1	43567.8	53404.1	47664.2	47356.6
16-p12-3782	51299.1	54399.9	66063.9	74455.3	60395.6	34389.6	62585.6	62936.2	50753.3	24048.9	43742.8	29220.4	15232.3
16-p12-3787	51299.1	54399.3	66066.4	74455.3	60395.6	34389.6	62584.2	62936.2	50753.3	24052.8	43740.2	29220.4	15232.3
16-q22-2322	9661.3	9659.9	14478.9	11433.4	9073.78	27199.9	19971.6	29459.6	32084.5	65042.9	39769.6	58833.5	56780.1
17-p11-4161	9702.32	10170.3	8118.97	7432.62	10519.5	5858.24	5738.47	9360.03	6288.33	7294.33	5045.37	4725.22	7708.25
17-p11-4442	10139.8	9702.84	6850.54	7223.36	10211.2	7335.8	6762.69	10769	7281.17	7463.33	5603.65	10429	10169
17-q11-3352	29043.1	43807.7	46630.7	34265.4	43585.3	23549.9	41585.9	43799.4	31596.4	19633.5	35437.3	26947.9	20909
17-q12-687	8290.64	9783.34	12642.4	9825.27	11564.4	7241.62	8338.58	9694.57	7182.58	4833.1	6954.55	7976.22	6119.22
17-q21-659	4225.36	4251.9	5228.78	4664.72	3311.35	4776.87	6191.25	6091.93	5397.04	13899	9645.47	11285.2	7075.61
17-q24-747	7317.61	6855.53	6854.36	9186.14	6293.1	9894.72	10177.9	10935	10869	35395.5	15720.3	27984.4	18727.5
18-p11-13059	219735	174896	253821	187140	203695	138520	143071	158455	92825.3	64077.4	93701.8	68753.8	60424.5
18-p11-2021	34376.5	31822.2	35615.2	32839.6	39570.5	20218.1	28502.3	25537.4	19802.6	10544.2	16230.9	12115.6	11832.3
18-p11-676	7383.13	9197.78	9434.43	7799.35	6517.15	4059.21	8850.69	14209.1	7821.46	1868.75	4881.32	4551.4	3540.4
19-p13-25455	216965	194037	263625	240192	251407	141182	171715	180938	169803	71412.5	118744	101438	73628.9
19-p13-4412	22273.6	24919.9	48937.5	27250.6	25556.8	18763.3	22688.6	34839.3	22123.5	7348.72	17811.1	19763.5	12346.9
19-p13-6652	70825.6	68420.1	120402	66049.4	80276.6	74510.8	63526.2	75590.7	62047.2	28532.4	55797.1	39694.4	24344.7
19-q13-13274	207717	147233	178104	222256	230406	123306	163361	158495	144186	57564	92581.9	68831.1	55229.7
19-q13-2441	25684.3	19774.9	43740.5	32854.5	26970.7	28073.5	26447.2	23131.5	21181	7882.93	16265.2	16950.3	8424.05
19-q13-4180	61719.8	45461.3	46039.7	58957.3	59073	28982.7	42820.3	45298.3	42278.1	16760.4	29705.6	22834.3	13198.5
19-q13-7835	56122.6	63624.5	67338.7	88504.7	62946.9	44349.3	58553.7	86282.9	54193.2	13728.1	24190.7	44097.7	18662.1
2-q13-9453	143481	145953	145106	141960	144461	77638	97013.6	114369	88739.6	34989.5	52065.8	61614.5	52480.1
2-q21-678	7550.04	9229.45	8950.19	10199.1	10150.4	6968.84	5621.92	7724.48	3704.18	1482.18	1852.26	2652.3	2785.99
2-q37-1034	5833.58	5989.27	7730.06	7867.45	7420.46	4997.69	5599.32	10115.5	6374.1	1705.57	2380.4	2220.98	3267.89
20-p12-2902	44899.8	48367.1	32947.4	33866.7	50355.4	25803.6	32650.4	27317.5	30515.8	13368.7	29233.5	15855.9	8039.42
21-q22-133	1731.84	2069.59	2611.85	1695.36	1648.6	1958.16	1990.52	1768.05	1665.25	2261.14	1997.06	1783.22	2650.1
21-q22-4766	72463.5	52542.8	44489.1	62966.6	62614.9	33308.2	24222.2	22333.5	28371.4	16912	27888.5	16209.9	16857.8
22-q11-182	223.886	335.987	230.046	440.509	363.8	227.315	304.441	369.917	247.471	137.922	131.407	218.879	132.914
22-q11-5848	82135	96662.8	84766.3	76066.9	92922.4	58582.4	52886.6	63081.3	46562	28619.8	35757	36057.1	45370.3
3-p25-2999	43065.4	45750.1	47392	36167.1	46526.9	28528.1	37358.3	38715.9	29708.4	14981.1	27653.3	26136.8	26950.3
3-q22-367	3986.66	4511.67	5250.39	3039.58	3434.58	2247.18	4679.64	7572.2	3655.87	1785.22	3254.22	5201.6	4177.5
3-q26-1568	21906.1	20223.6	27918.2	26044	29113.5	16723.9	18223.7	16248.8	15308.7	6249.23	11450	10815.2	7486.23
3-q29-236	3706.94	3549.33	3037.63	4258.26	2907.45	2302.38	2908.79	1364.55	2516.12	437.077	492.987	972.081	819.015
4-p16-5577	77783.2	61464.2	76160.5	47562.2	63330.1	81219.8	61739.4	66457.9	81038.4	75569.6	46346.6	85485.2	77906.7
5-q35-131	1955.73	2053.49	2333.51	2450.11	2958.75	1428.84	1461.81	1946.11	1338.91	745.945	1599.49	1062.21	734.366
5-q35-1815	28828.4	21854.7	20882.1	34683.9	28340.4	17094.1	14519.9	17722.4	8652.61	7166.12	12414.2	5420.48	6495.69
5-q35-600	3281.39	3338.94	3566.35	4936.4	3992.37	3727.97	3139.42	5215.4	2768.52	2334.96	1506.58	3328.25	2578.82
6-p21-16923	232071	276070	293215	248089	256367	162563	188482	191011	141168	96829.1	121073	80438.1	88986
6-p21-43244	647757	732802	746193	591386	744350	478983	442245	452382	374270	220271	342342	190663	207609
6-p21-438	6274.52	7112.08	5847.75	5263.41	4444.61	4124.15	3004.5	3350.23	2229.21	1538.51	2105.03	2240.29	2989.44
6-p22-5808	37807.8	43498	56563.4	44696.4	39870.6	29307.5	31275.5	33987.4	31674.3	10691.9	15687.7	18179.9	13644.8
6-p24-803	6613.48	6371.41	4208.19	6118.18	4942.85	3110.97	5447.1	7965.5	6245.93	1390.88	1090.6	3714.51	2302.6
7-p11-1545	2179.62	2617.05	2774.53	3829.81	1909.21	3757.2	4984.08	3008.5	4589.55	22046.2	5929.23	8735.86	14632.4
7-p11-9381	97355.9	94217	73094.9	101059	113164	50486.8	79793.3	59962.5	79492.4	30459.4	44700.3	22538.1	28048.5
7-q31-418	8527.06	5949.01	1154.04	9037.89	8409.27	5621.19	1206.46	2651.77	1477.92	2123.22	4304.64	1815.41	1459.08
8-q24-335	6413.52	4489.13	2133.96	6849.53	5432.24	2331.61	3755.36	4224.96	4342.08	1824.07	1757.68	1628.72	2728.07
8-q24-4652	75610.4	76364.6	75291.2	72488.2	79731.8	52578.1	61199.4	52531.2	47142.7	26861.8	32704.5	25048.8	32161.4
9-p21-2544	37262.6	43286	36653.6	35673.4	41245.6	25832.8	26777.4	19645.7	12827.1	12455.7	18379.5	8098.53	12391.4
9-q21-1333	11108.3	9048.04	8261.32	12417.3	9908.1	9654.41	17341.9	9449.96	13059.8	21410.9	15161.2	22139	25255.8
9-q21-769	12338.3	13193.1	11405.7	11830.6	15611	7095.49	8146.81	12999.2	7222.01	3824.91	5103.96	3720.95	5460.6
9-q21-8235	137970	134775	90945.7	164745	120539	72094.7	52070.8	69980.2	55154.5	30601.2	56328.6	25821.3	36896.5
9-q22-2190	17214.2	17418.7	25036.9	23002.2	17245.4	12732.9	13737.6	19605	13034.1	4287.24	4638.6	10776.6	7686.71
9-q22-405	5461.58	6820.65	7342.41	8120.69	6178.12	3978.02	5934.13	2628.39	3592.77	1489.95	4056.05	2079.35	1658.82
9-q22-434	8078.14	6881.83	5212.26	7404.95	6356.19	4468.37	7879.45	5463.61	5251.12	4023.05	4155.65	3637.26	4375.75
9-q31-7830	1535.87	1526.43	1269.7	1483.26	1948.13	756.636	1680.78	1404.72	1375.39	507.009	1038.7	727.452	607.393
9-q31-7934	925.17	744.431	1611.59	1937.25	1028.31	906.015	955.352	2157.75	1347.78	446.79	365.764	585.824	548.733
X-p22-3627	3188.53	2859.11	3440.52	3977.35	3208.16	5660.16	5359.16	6620.13	4366.73	15074.3	6642.35	14156.3	12088.5
pi-ABI2	4979.05	3858.48	4261.57	4808.71	2846.72	8907.52	7157.9	6722.05	8332.18	24563.7	11129.5	16873	20372.2
pi-ACTG1	1698.8	1757.76	2585.16	3546.77	1270.06	3880.6	2483.21	4355.66	3645.02	14299.2	7504.45	15160.6	9378.21
pi-AKAP13	5343.65	5351.64	8060.51	8742.79	4168.08	17123.4	11895.5	11157.5	11357	31145.1	18309.1	31859.8	26022.1
pi-ANKFY1	6749.64	7086.32	8237.18	9363.48	6670.46	17285.7	13819.9	14926.2	18732.9	46355.4	18280.7	35020.7	39028.3
pi-ANKH	7238.43	6320.96	7752.93	7779.49	4608.53	12512.1	14051.3	12498.6	12835	39045.5	20492.9	33778.2	34293.2
pi-ANKRD18B	1203.18	1213.53	1201.07	1661.31	1166.87	1159.31	1606.62	1184.69	855.796	1231.59	1504.07	888.392	1037.32
pi-ANKRD20A8P	9704.6	10132.2	16248.1	10907.7	6486.49	18467.8	9657	31974.1	16187.2	47336.4	23227.3	37389.7	46513.1
pi-ANKRD36B	386.247	563.557	688.867	511.445	449.296	379.942	714.483	931.686	455.504	182.601	1713.32	289.693	424.73
pi-ANKS1A	8848.93	8299.85	10062.3	10146.6	7092.04	15632.8	12533.7	12116.1	15181.5	39793.4	18445.6	39997	34714.2
pi-ATG14	4627.56	4445.66	4762.34	4922.21	3159.22	10342.9	8428.64	6962.47	8343.03	26756.9	8905.57	24662.5	21036
pi-BTBD9	5432.52	6960.19	9393.76	7909.3	3441.07	14168.2	15219.6	13625.8	14000.4	29315.2	20844.4	36597.9	34483.3
pi-CBL	11071.3	10504.7	11562	12903.2	10044.3	14067.6	14373	10073.5	13071.6	25952.7	17103	21495.2	22318.3
pi-CCDC134	9922.22	12633.3	16743.8	12210.8	9564.94	13275.2	14632.3	16098.3	13835.7	23703.2	16052.6	21862.2	23303.7
pi-CDYL	3532.62	2641.2	4645.41	3795.05	2331.39	7378.01	6919.51	8536.26	7890.48	22941.7	11694.4	27714	16606
pi-COA1	4572.87	4772.52	4858.93	5471.25	3776.56	9592.71	7100.69	10665.8	10369.1	20845.7	16277.8	21694.8	24131.6
pi-COG8	6361.11	6392.34	8477.39	8854.87	5120.33	14333.9	12596.5	11416.5	15826.3	39284.5	21088	29696.8	34844.9
pi-CYP19A1	408883	432114	447775	474072	423690	276042	316850	297149	279534	152598	187026	134952	151788
pi-DGCR9	9060.28	8697.02	9728.03	9066.26	7558.44	6075.82	6406.69	6698.67	5248.16	2125.17	4019.22	2710.24	2817.17
pi-DNAJC5	15312.6	13049.8	18698.6	26686.6	17809.7	30554.4	28227.6	28258.8	39303.5	111089	59063	86116.1	93620.2
pi-DNASE1	4685.1	4765.54	6961.12	6041.57	3500.62	9644.67	10366.5	10597.5	12544.1	30239.9	20337.2	23490.9	28144.3
pi-DUSP16	5660.97	5782.63	6515.01	7825.6	4665.13	13099.9	9990.05	10468.6	14740.8	43369.7	16609.2	35580.8	28974.4
pi-ELFN2	271154	304552	332699	254582	315008	204538	195729	196850	153228	102781	129778	83489.6	92019.3
pi-EXOSC3	3626.05	3057.16	3059.23	3995.79	2763.58	5049.65	4708.6	4992.98	6196.64	16412.7	8795.09	11111.3	14895.2
pi-FAM120AOS	2424.01	2846.23	3303.26	3346.03	2578.44	1435.33	2720.55	3105.62	2316.96	1678.38	1419.53	1924.85	1832.57
pi-FAM168B	4032.24	3382.41	3843.42	4407.22	2337.87	8241.81	7141.3	5527.77	8151.75	25165.9	13387.7	18862.2	18102.2
pi-FBXO25	8707.08	7486.18	9820.81	10150.2	7741.81	17957.9	12393.8	13649.7	17269.7	52608.5	24754	34402.7	42528.6
pi-GAB2	7639.49	6908.67	7994.42	8893.89	5465.26	18107.3	15038.4	11807.4	16563.8	42656.8	21645.4	32651.6	44761.4
pi-GOLGA2	1101.77	1070.22	1155.31	966.85	859.677	782.615	1240.02	1312.99	1332.01	1048.98	1079.72	1126.58	1312.06
pi-GOLGA2P7	42.1567	59.576	74.9874	87.2506	51.2976	9.74209	51.9175	97.1256	0	56.3344	9.20689	103.002	111.38
pi-GOLGA8A	792.433	756.776	646.925	766.103	584.911	759.883	1219.18	847.751	780.865	864.441	665.407	1100.83	841.291
pi-GOLGA8B	562.28	515.789	250.382	467.465	426.89	402.673	422.403	585.152	308.599	371.03	455.322	515.01	326.715
pi-GTF3C4	3323.55	3467.22	3881.55	4798.78	2041.88	8108.67	7087.27	7265.23	7903.3	24161.6	12721.4	18971.7	18039.1
pi-HIST1H1T	5089.57	3596.56	4762.34	5143.53	2688.7	9060.15	5572.48	6187.26	7367.93	15080.1	13414.4	19885.8	14024.2
pi-HMBOX1	13904.9	13512.5	19182.8	14537.5	8965.88	27157.7	26255.8	23599.7	26250.7	77494.7	61976.6	75674.3	68656.2
pi-IGF1R	14602.2	12522.8	16445.1	17835.3	12035.5	29635.4	26720.9	27593.9	31132.1	93423.7	37794.3	48539.7	62733
pi-IQSEC1	5703.69	5487.97	6546.78	7565.27	5069.03	12794.6	10725.7	10279.1	12799.5	43556.2	14931.9	38838.2	31958.7
pi-JRK	3132.7	3682.98	4726.75	4450.49	1720.53	6861.68	6650.03	4783.14	8143.87	27085.2	12421.8	13094.1	18348
pi-KANTR	9457.35	7588.16	8709.98	12066.8	3639.18	16568.1	10399	18211	14864	60227.3	28399.9	58646.8	37818
pi-KDM5A	3525.22	2611.68	2540.67	3784.41	4012.42	3166.18	2967.42	2671.55	2863.17	4617.48	3290.21	4087.89	2971.62
pi-LPIN2	4392.85	3388.85	4327.66	4768.99	3300.15	10183.7	9116.29	6919.9	10058.6	25474.8	13980.2	25435.1	22951.7
pi-MCC	4323.91	3371.68	2932.13	5249.22	3384.46	8787.37	9425.67	7843.19	7967.38	27588.3	13587.7	25409.3	20441.2
pi-MLEC	1276.1	1241.43	1367.57	1354.16	1150.36	2019.86	2061.51	1299.8	2073.43	4889.43	2577.09	3714.51	3911.67
pi-MRPS25	18922.1	18914.6	19001	23959.9	18622.8	28018.3	27874	28621.5	35303.6	91180.1	48651.7	78803	64979.9
pi-N4BP1	4648.07	3387.78	4377.23	4484.54	2464.05	8322.99	8793.13	4451.59	8776.84	23256.4	13040.3	19184.1	26650.3
pi-NAA35	3819.17	3267.56	3641.34	4743.45	3337.29	8141.14	6444.48	6005.6	8729.52	25220.3	9257.11	22177.6	19812.3
pi-NEU3	29836.7	22384.5	17700.8	35428	27529.7	20542.8	25653.9	10524.9	26967.4	8448.21	9487.28	10197.2	8606.71
pi-NEURL1	10433.2	10227.2	14509.4	13652.2	10083.8	26056.9	23452.2	18060.6	24385.3	75742.5	37882.2	66268.9	62136.7
pi-NOTCH2NL	21.6481	21.4688	52.1099	17.0245	66.6279	103.916	109.133	107.917	82.819	343.834	184.138	19.3129	618.531
pi-NPAP1	6735.39	7218.89	7953.75	7880.93	5015.37	4104.67	4955.12	8066.22	5452.25	2117.39	2410.53	4950.53	3333.24
pi-NR2C2	20004.5	19660.1	20278.4	25321.8	19385.2	31921.6	30228	30465.7	39005.8	100596	52937.1	85240.6	73057.9
pi-NUDT3	5388.66	4845.51	5606.26	6744.54	2369.71	11684	8497.87	8149.56	11162.8	35113.8	16635.2	28254.7	24275.7
pi-PDPK1	3387.92	2889.17	4285.72	4298.69	2787.17	7287.09	6052.8	5032.54	7238.77	20006.5	9893.22	16570.4	16904.5
pi-PDPR	8169.29	3984.61	4813.17	5374.78	5699.34	9537.51	9587.07	8750.3	14454.9	26327.6	14648.2	21430.9	28190.3
pi-RAB6B	6708.62	5739.69	7275.05	8723.64	5180.47	13483.1	12966.3	11222.8	14815.7	45990.2	21272.1	36861.8	38033.3
pi-RNF169	13424.1	12776.6	12900.4	14113.3	11051.4	22085.3	18288	20586.4	22168.9	61730.8	26172.7	55247.7	43788.7
pi-RNF213	12685.8	12697.2	17205.2	15064.6	13793.7	35438.5	25040.5	22700.4	36949.1	82114.1	37425.2	72024.2	72043.6
pi-RNF24	3363.99	2815.64	6348.51	3696.45	2254.15	6887.66	5183.98	6539.79	7565.12	18637	12381.6	14639.2	17996.8
pi-SAYSD1	86942.6	68008.4	47205.2	98481.1	85072.1	61988.9	44852.8	19058.8	49689.4	7084.53	31472.5	9598.5	13361.2
pi-SH3PXD2A	11875.1	11464.9	16173.1	15107.8	10769.5	28960	26717.7	19868.8	27066	84954.2	44119.4	73903.9	70936.5
pi-SIK2	9614.02	9695.86	11325.6	13718.2	8648.07	21130.6	17545.6	19632	21845.5	63329.5	29077.9	53676.9	48343.4
pi-SKP1	3054.09	1930.58	3110.07	3346.73	3053.09	6832.45	4853.75	4694.4	6821.72	15666.8	7877.75	9044.86	15100.2
pi-SLC25A51	4139.91	3676	3965.44	4455.46	3160.4	5293.2	4951.23	5806.55	5334.92	15338.5	7291.85	13190.7	10562.5
pi-SLC35E2B	1280.08	1020.84	1592.53	1487.52	695.761	2685.57	1771.55	2331.01	3256.56	3861.82	3948.92	7422.58	6812.75
pi-SLC7A6OS	7577.39	6669.29	7699.55	7246.06	6254.18	9696.63	10495.1	10228.2	10070.4	27656.3	15561.3	21855.7	22918.3
pi-SOCS7	5745.85	5179.89	8148.21	7388.64	5464.67	9384.88	9656.3	7937.92	9406.86	20971.9	14511.7	16152	17669.3
pi-SPATA31D1	3668.21	3421.06	3802.75	5127.92	2366.18	5312.69	6055.27	5871.9	6272.55	20018.1	12138	17484.6	17904
pi-SPATA8	3708.08	3122.1	1931.88	3125.42	2998.85	2081.56	2312.27	2834.03	2206.53	887.752	1269.71	1551.47	1335.08
pi-SSU72	773.633	675.731	650.738	852.644	383.258	1341.16	1195.16	835.76	1313.27	3925.92	1899.13	1860.47	2584.02
pi-ST6GAL2	3280.82	2582.16	3016.02	3399.94	2031.27	5111.35	5333.73	2533.06	4947.45	11261	4442.74	11413.9	13702.7
pi-STRBP	4274.92	5446.64	7449.17	5201.7	3978.22	5221.76	6549.37	5293.34	5319.15	10967.7	8349.81	7145.76	9943.27
pi-SYNM	6289.33	5080.6	8166	7314.15	5112.07	11986	12612.4	12276.8	13781.5	23336	22299.1	20574.7	34109.8
pi-TATDN2	17280.8	16164.4	20996.5	25941.1	15142.2	38166.3	34327.7	50741.5	41695.4	135263	105281	169612	115474
pi-TDRG1	186165	175361	307851	225426	161153	117142	164220	247477	151132	41347.5	112843	123538	90219.4
pi-TEAD1	3360.01	2446.91	3221.92	3189.26	1080.79	6715.55	5387.06	6745.43	5160.41	14544	11114.4	27083.1	11094.9
pi-TEX261	2851.85	2951.96	3312.16	2395.49	2682.81	2675.83	2759.04	1560.6	2210.48	2838.09	2090.8	2330.42	2520.9
pi-TMEM181	44924.3	45883.7	54683.6	77199.8	35503.2	108296	80680.1	109358	99081.1	356272	222238	466792	242351
pi-TMEM99	31188.6	26033.1	32336.1	31369.8	29015.6	22072.3	17971.2	22880.9	17026.2	6699.9	15768	9051.3	6941.21
pi-TP53DP1	5091.85	4378.03	4567.88	5600.35	4079.63	10485.7	8008.71	8048.23	9776.58	32549.6	10414.7	26857.8	23326.7
pi-TRIM14	8451.29	7941.85	7316.99	7658.9	8988.28	4601.52	9470.53	4708.19	6248.89	3584.03	5476.42	2575.05	2647.88
pi-TSTD2	5302.07	4931.93	6804.79	7358.84	4231.76	12690.7	10238	9518.31	11883.5	41405.8	17715.7	34428.4	30608.7
pi-TTBK2	6302.43	4259.95	3213.02	4805.88	5276.58	3159.69	4994.32	4379.05	3354.17	4386.31	3429.15	5401.17	3059.98
pi-TTN	1266.41	525.986	22542	438.381	249.412	3718.23	1183.86	4322.09	10891.7	4790.36	1653.89	8562.04	5909.83
pi-TUB	8876.27	7774.4	10735.9	10641.7	6444.63	17970.9	16257.6	14788.3	16947.3	48066.8	27367.1	42797.3	39948.3
pi-UBN1	3242.65	2757.67	3505.34	3388.59	3415.12	7024.05	7238.43	4593.08	7569.06	19105.1	9263.8	11838.8	17433.2
pi-UNC119B	11994.7	11467.6	12163.2	13958.7	11247.7	11271.6	13817.8	14946	10959.7	21096.2	17035.3	22061.7	19584.3
pi-USP22	6913.71	9357.72	7559.75	10363.7	4083.76	18094.3	11712.9	13110.8	15371.8	63146.9	23475	50715.6	41608.6
pi-USP49	3566.23	3920.74	3998.48	4354.02	2796.01	8274.28	5912.59	6948.68	7822.45	24705.5	14168.6	16576.9	17103.5
pi-VGLL4	3853.35	3823.06	4768.69	5109.48	3002.38	9443.33	7324.6	7473.87	9774.61	30385.6	11184.7	26581	23593.3
pi-WDFY2	4621.29	4800.43	4506.87	5737.97	4347.91	11307.3	9345.85	9108.22	10680.7	27879.7	13601.1	20304.3	22476.5
pi-ZBED4	6494.99	6133.64	8549.83	8488.85	4640.37	14382.6	9618.15	10330.7	15711.9	36945.6	23527.8	41638.6	29209.1
pi-ZBTB37	3239.8	2672.87	3298.17	3283.6	1283.62	6728.54	4351.18	6442.66	5224.5	18621.4	12322.2	20465.2	11821.1
pi-ZFHX3	11977.1	11759	17245.8	13853.7	10462.4	33090.6	24368.7	33160.6	37953.8	77384	45764.9	68283.9	68319.1
pi-ZHX3	6768.44	5491.19	7367.83	6978.63	5587.9	12671.2	11495.7	10067.5	12273	31129.6	16404.2	31035.8	29210.5
pi-ZKSCAN7	4850.3	4891.13	5690.15	5801.81	4646.85	4598.27	6263.65	7541.02	7086.94	14064.2	9740.05	9495.5	12892.6
pi-ZNF528	1960.29	1849.54	2061.52	2465.72	1036.57	3198.65	3020.4	3467.14	3479.38	11185.3	6002.05	10853.8	8573.3
