## Supplementary Table 20 for "High piRNA abundance is a hallmark of evolutionarily persistent piRNA-producing loci"

### Sheet: Table info
Supp. table 20. Total RNA-seq expression in 182 human Ozata2020 piRNA clusters.
A. Raw counts
B. DEseq2-normalized counts

### Sheet: Supp table 20A
piRNA cluster	adult1	adult2	adult3	adult4	adult5	adult6	adult7	adult8	adult9	adult10	adult11	adult12	adult13	adult14
1-p36-1107	571	705	317	651	479	601	50	540	558	242	97	525	84	233
1-q25-2976	539	707	377	665	472	627	25	452	499	158	30	367	41	124
1-q41-289	802	976	93	808	646	1068	28	241	426	258	281	136	20	63
10-p11-10777	1109	1791	699	1231	770	993	47	1056	723	232	72	499	63	178
10-q11-242	209	278	140	214	192	226	11	276	219	95	67	197	29	99
10-q22-16903	6506	9042	3776	6655	3752	5894	157	4598	5443	1190	140	2715	251	975
10-q22-295	161	245	59	169	142	178	4	44	152	43	9	105	12	19
10-q23-1174	874	797	630	1160	601	850	270	2291	1528	929	1154	1201	1033	2487
10-q23-411	2711	3371	884	2232	1224	2136	80	592	1748	177	30	608	20	462
10-q23-715	1708	2519	817	1724	1339	1782	84	1061	1354	310	67	624	64	434
11-p11-1759	468	608	201	438	366	429	13	185	444	96	1	188	28	77
11-p11-43732	10412	13845	3401	11618	5446	9212	212	4068	8410	1545	117	3353	365	1267
12-p13-1820	5841	5148	2995	4897	2463	4110	148	3597	4625	1002	229	2697	465	971
12-p13-6069	2414	3353	1428	2719	1452	2778	58	976	1902	278	57	790	72	289
12-p13-6740	7455	8473	3793	6573	3090	6272	129	3910	5868	1154	134	3155	348	892
12-p13-836	1665	2070	699	1617	844	1437	45	625	1051	206	55	575	52	167
12-q13-1035	607	867	959	822	554	822	40	956	784	247	60	661	86	397
12-q23-3486	830	1124	686	955	592	738	42	775	795	226	67	443	121	292
12-q24-1580	1667	2490	680	1965	1118	1924	49	778	1155	320	34	719	73	217
13-q12-4738	7220	8079	3349	6629	3383	5828	169	3290	6701	953	80	3380	441	958
14-q31-1379	3074	3331	855	2388	786	2095	72	1057	1679	285	61	830	70	330
14-q31-15834	4841	4502	1605	3938	2152	3921	71	2522	3757	636	46	1457	125	426
15-q22-56093	13086	15259	7356	12219	5682	11015	257	9481	12298	2513	207	6567	574	2028
15-q22-8218	5058	5153	2639	4981	1907	3986	118	3349	4535	1038	60	3074	399	782
15-q25-448	47	109	41	65	83	96	37	93	125	48	53	57	28	169
15-q26-10235	1510	1929	779	1583	1032	1513	70	1166	1443	472	81	812	139	253
15-q26-10588	4943	5467	2674	5145	2340	4154	138	3355	4801	1076	266	2223	320	908
15-q26-13520	4733	6527	1718	4804	2602	4092	59	2305	3140	932	40	1581	181	510
15-q26-361	891	803	632	1060	387	503	28	484	776	177	49	561	24	237
15-q26-74991	959	1344	715	1350	1008	1322	25	1013	1356	382	108	494	93	157
15-q26-7771	3010	3285	1156	3525	1828	2885	54	1477	2108	504	30	1163	124	307
15-q26-9530	1911	2957	686	2491	1043	2043	50	575	1197	284	75	356	104	268
16-p12-3782	1286	1298	761	1331	777	1152	79	1506	1570	486	379	798	225	760
16-p12-3787	1286	1298	761	1331	777	1151	79	1506	1570	486	379	798	225	760
16-q22-2322	2247	2405	1175	2387	1448	2118	357	3491	2538	1794	2013	3187	825	3772
17-p11-4161	2413	3365	607	2159	1397	2978	52	837	2217	565	71	849	122	460
17-p11-4442	2251	2901	586	1971	1280	1965	35	908	1939	518	51	908	188	470
17-q11-3352	3599	4815	2626	3720	2274	3042	98	2960	3140	902	114	1945	208	589
17-q12-687	1686	2412	979	1693	1022	1609	61	992	1112	316	176	734	114	206
17-q21-659	2414	2682	1669	2483	1405	2189	276	2511	2332	977	796	1973	489	1011
17-q24-747	1479	1804	753	1667	1051	1532	271	2254	1773	990	864	1740	592	1745
18-p11-13059	5795	9289	2942	5441	3546	5047	83	2680	4626	930	70	1999	169	608
18-p11-2021	1917	2665	1157	1792	1048	1502	40	1038	1317	262	19	580	70	234
18-p11-676	439	696	287	496	403	471	12	463	525	138	17	173	35	102
19-p13-25455	2470	4215	1894	3354	2501	3698	102	2055	3398	962	38	1766	252	368
19-p13-4412	1223	1791	696	1566	991	1553	45	720	1534	417	14	616	84	150
19-p13-6652	1297	1859	646	1785	1056	1649	18	844	1834	582	25	536	70	158
19-q13-13274	2589	2459	1397	2603	1739	2361	62	2040	2135	498	29	1125	115	359
19-q13-2441	690	846	424	848	651	815	28	600	719	217	18	381	57	138
19-q13-4180	754	749	444	743	438	691	9	584	669	181	17	304	53	122
19-q13-7835	267	469	121	333	253	315	7	264	306	79	5	109	23	33
2-q13-9453	7160	9750	3566	7626	3873	5667	119	3459	6533	1132	103	3308	527	1179
2-q21-678	378	482	446	390	401	423	9	328	444	83	4	199	57	92
2-q37-1034	521	638	329	652	498	677	17	271	595	176	17	269	48	43
20-p12-2902	1498	1883	736	1386	1253	1607	73	1304	1425	459	146	979	129	183
21-q22-133	284	424	138	360	178	346	7	149	215	107	20	142	18	66
21-q22-4766	718	779	275	801	383	816	24	287	370	125	44	297	44	116
22-q11-182	1386	1651	880	2103	1289	1649	56	702	1197	350	30	666	127	88
22-q11-5848	3013	5382	1094	4002	3130	3904	964	2167	3619	1820	695	1974	544	1283
3-p25-2999	2129	2563	980	1970	1702	1970	62	1107	2037	567	39	614	192	415
3-q22-367	2609	2296	749	1916	924	1560	25	1195	1996	400	74	586	146	399
3-q26-1568	4316	5454	3005	4236	2741	4027	126	4022	4211	869	58	1925	400	973
3-q29-236	754	908	701	857	496	692	43	753	813	192	12	371	102	204
4-p16-5577	5605	4356	4348	4116	3218	4229	140	4683	5570	1793	292	4896	441	1107
5-q35-131	162	180	66	220	90	203	4	93	92	40	5	65	9	20
5-q35-1815	430	394	305	489	144	342	12	340	362	73	7	200	22	66
5-q35-600	3069	3057	2388	3697	2092	3184	409	5719	3665	1971	1686	2091	2139	3566
6-p21-16923	4771	6679	1714	4897	2972	4925	116	2642	4386	960	55	1924	194	575
6-p21-43244	5529	6940	1711	5385	3946	5799	92	3493	5769	1369	61	1582	237	618
6-p21-438	499	691	165	471	154	403	10	157	299	79	22	160	33	114
6-p22-5808	346	599	291	441	345	417	12	219	452	138	2	179	8	37
6-p24-803	682	920	553	677	473	520	21	921	570	204	42	460	113	331
7-p11-1545	1594	2589	609	2959	1390	2148	57	930	1410	673	1272	846	203	358
7-p11-9381	1456	1989	1060	1927	1307	1843	50	1213	1677	494	15	868	99	184
7-q31-418	1196	1258	303	1324	471	652	29	436	689	156	55	430	72	223
8-q24-335	1308	1304	672	1088	585	1036	34	661	900	164	31	484	42	182
8-q24-4652	4878	4638	1534	4700	1780	3748	110	1664	2690	584	84	1528	97	541
9-p21-2544	2528	3649	896	2224	1193	2004	48	606	1422	211	24	744	64	231
9-q21-1333	1890	2571	1091	1926	1274	2045	53	1347	1367	351	52	1078	107	306
9-q21-769	2989	3524	1167	2662	1148	1909	76	1066	2178	397	32	685	85	352
9-q21-8235	3841	4206	1754	3324	1360	2559	90	1263	2763	459	43	1147	142	455
9-q22-2190	40	58	80	55	33	64	3	63	70	11	1	53	4	9
9-q22-405	102	142	98	121	78	113	7	91	110	21	3	58	14	17
9-q22-434	5055	4402	5150	4170	2840	4934	345	5792	5000	1525	1198	2324	1217	3210
9-q31-7830	386	532	285	491	371	592	11	300	445	180	12	218	16	49
9-q31-7934	373	477	188	473	304	345	18	352	415	97	13	179	19	70
X-p22-3627	198	221	164	297	149	252	174	373	299	198	963	195	71	111
pi-ABI2	3684	4222	1798	4035	2462	3457	673	7090	4653	2639	3652	4593	1942	8028
pi-ACTG1	7912	9967	3426	9129	7262	8775	3224	6907	11265	9854	8309	13090	2646	8890
pi-AKAP13	7439	7224	4096	8086	5333	7924	3069	17663	10528	6815	7744	13815	5281	9977
pi-ANKFY1	1734	1887	912	2052	1206	1694	489	2459	2411	1585	1296	2102	739	2343
pi-ANKH	1072	996	504	1240	610	895	373	1365	1390	976	702	1539	695	2157
pi-ANKRD18B	1166	1258	1036	1204	790	1188	70	2131	1191	540	509	695	283	2152
pi-ANKRD20A8P	4042	3792	2173	3950	1800	2990	99	3173	4027	874	215	1358	529	1266
pi-ANKRD36B	1948	2159	1825	1884	1222	1837	514	2055	1450	529	639	1131	638	1746
pi-ANKS1A	4653	4434	2766	5922	3435	5496	1258	12213	8003	5366	8291	6491	3520	8942
pi-ATG14	1386	1558	729	1486	900	1316	355	2137	1381	772	1457	1622	631	2274
pi-BTBD9	4496	4282	3553	5543	3264	5320	1371	10253	5851	3445	4675	5865	3838	9243
pi-CBL	5890	6904	2743	6195	3535	5058	650	6958	6418	3131	3544	5975	1359	5366
pi-CCDC134	620	848	363	943	489	812	113	636	893	416	276	601	116	363
pi-CDYL	2535	2257	1680	3142	1783	2867	883	5315	3132	2112	2908	3710	2066	5184
pi-COA1	2471	2607	1566	2991	1722	2441	874	4663	3120	1826	2823	3438	1632	4269
pi-COG8	1904	2495	1096	2379	1827	2507	550	2378	2454	1983	1626	2805	672	2162
pi-CYP19A1	10664	13524	3892	11595	4892	10022	185	5304	8166	2043	131	3643	323	1405
pi-DGCR9	309	442	201	360	172	271	6	293	230	66	10	118	15	45
pi-DNAJC5	1443	1675	777	1907	1143	1561	451	2440	3049	1740	1590	1660	674	1853
pi-DNASE1	1259	1362	712	1459	847	1214	232	1387	1503	829	663	1365	358	1341
pi-DUSP16	1570	1609	927	1964	1085	1768	851	5143	3025	2017	3094	2632	996	4500
pi-ELFN2	6403	11909	1838	9351	5069	7961	134	1877	5355	1303	85	1839	197	589
pi-EXOSC3	1070	1120	352	973	693	943	179	1736	1165	665	713	1132	476	1450
pi-FAM120AOS	323	462	233	452	305	468	174	596	646	585	505	706	250	654
pi-FAM168B	2380	2680	835	2860	1826	2558	591	4566	3833	2415	2635	3098	965	4180
pi-FBXO25	3925	4581	2469	4082	2907	3792	337	4563	3335	1393	901	3700	760	2094
pi-GAB2	1312	1255	772	1470	886	1495	571	2167	1741	1333	1604	1857	867	1297
pi-GOLGA2	1040	1216	447	1293	1083	1448	241	1337	1304	967	865	1415	341	1010
pi-GOLGA2P7	31	53	45	61	23	33	6	21	94	5	36	25	22	47
pi-GOLGA8A	1070	1204	592	1225	999	1188	319	1423	1338	534	735	723	413	1319
pi-GOLGA8B	826	910	269	1020	667	854	197	679	1149	329	354	524	311	729
pi-GTF3C4	1330	1716	712	1531	981	1417	258	1684	1566	908	1233	1597	306	1781
pi-HIST1H1T	3145	4008	4601	4180	3034	3804	364	3311	3917	1606	357	5124	560	1442
pi-HMBOX1	5839	5439	2777	5944	3968	5424	1500	10299	6894	3887	5164	6206	2728	5876
pi-IGF1R	6073	5831	3772	8028	4276	6493	2314	14790	10168	7401	9739	9102	4888	12528
pi-IQSEC1	2085	2223	1014	3161	1473	2207	354	3156	3938	2584	1791	2002	1287	1822
pi-JRK	714	873	290	990	465	754	174	866	1281	839	762	772	217	737
pi-KANTR	1079	997	644	1406	610	939	279	2788	1575	865	1495	1652	1371	2230
pi-KDM5A	5919	6883	3270	6163	4139	5736	1246	9842	6297	3481	4132	6690	2268	7779
pi-LPIN2	3693	3483	1771	3944	2344	3003	875	7158	4699	3508	3431	4885	1958	6903
pi-MCC	3460	4301	2477	4415	2861	4356	998	5147	3496	2092	1943	4350	1793	3172
pi-MLEC	2982	3454	1248	3481	2401	2886	1594	4823	4393	3332	5156	4779	1216	4369
pi-MRPS25	2032	2335	1284	2480	1719	2289	545	3770	2951	1876	1588	2323	1106	3707
pi-N4BP1	1482	1632	632	1596	987	1346	396	2678	1967	1448	1754	2025	659	2798
pi-NAA35	2371	2660	1287	2608	1762	2219	433	4860	2723	1437	1635	2659	962	4323
pi-NEU3	1657	2073	1211	1845	1293	1461	143	2312	2108	889	349	1320	465	1053
pi-NEURL1	1286	1972	423	1866	1236	2009	368	1291	1808	2022	2055	2279	323	1588
pi-NOTCH2NL	221	229	225	263	190	242	66	652	493	257	284	438	267	910
pi-NPAP1	596	717	270	572	438	600	25	558	719	215	100	506	65	248
pi-NR2C2	3375	3874	2107	4150	2600	3407	755	5947	4477	2324	2434	4010	1799	5064
pi-NUDT3	4184	4392	2297	5192	3685	4580	2652	5899	6251	4843	4630	5935	1896	6749
pi-PDPK1	1474	1835	623	1786	1185	1638	280	1856	2145	1226	919	1455	460	1339
pi-PDPR	3555	2963	887	2610	2690	3634	350	2594	3360	1894	1475	3114	733	2656
pi-RAB6B	462	431	161	464	270	406	200	608	460	640	1088	493	210	1587
pi-RNF169	2010	2097	1146	2241	1474	1727	438	3316	2574	1198	1354	3406	862	2785
pi-RNF213	2600	2613	1545	3143	1630	2678	1351	3743	3356	4886	2615	3961	1555	3871
pi-RNF24	718	818	419	997	654	831	290	1176	1331	784	986	1527	322	1035
pi-SAYSD1	2400	3111	1767	2456	1968	2298	195	2067	2561	720	390	1579	299	1103
pi-SH3PXD2A	1199	1506	518	1747	1093	1596	537	2003	2402	2965	3075	2792	786	1959
pi-SIK2	1506	1587	901	1781	960	1411	594	2455	1919	1125	1200	2482	767	1681
pi-SKP1	3088	3555	1460	3235	2664	3456	741	5262	3504	2241	2466	4307	1190	6257
pi-SLC25A51	597	638	237	560	376	543	143	829	704	470	591	700	221	794
pi-SLC35E2B	657	494	279	818	344	733	216	767	1280	1017	399	923	340	1037
pi-SLC7A6OS	655	594	347	596	413	658	294	903	798	658	791	889	305	817
pi-SOCS7	4051	5792	2032	5140	3338	5115	404	4242	4080	1918	1260	3456	651	2651
pi-SPATA31D1	583	1001	317	829	592	989	16	527	357	176	41	442	48	141
pi-SPATA8	2262	3049	1262	2777	2235	2914	77	1423	1913	676	25	1258	108	267
pi-SSU72	485	662	234	625	366	594	287	650	656	493	754	676	158	621
pi-ST6GAL2	1361	1410	679	1315	711	851	61	3881	1399	875	508	1268	810	1650
pi-STRBP	5973	7010	4217	5871	3909	5065	401	6310	4765	1477	1080	4132	974	2877
pi-SYNM	770	867	200	740	614	730	118	698	630	375	298	2373	166	428
pi-TATDN2	660	707	287	844	514	739	173	933	1083	766	589	835	250	752
pi-TDRG1	697	1178	489	942	727	690	15	657	963	337	15	705	82	132
pi-TEAD1	3840	3358	1835	4533	2229	3407	1278	8725	5607	3375	5294	6662	2555	9237
pi-TEX261	1538	1762	810	1628	1136	1527	451	1285	1947	1034	827	1598	388	807
pi-TMEM181	3323	3272	1532	4836	2419	3464	639	8182	5741	3257	3849	4103	2310	8221
pi-TMEM99	923	1238	1071	1082	874	1221	70	1216	1072	374	135	800	134	450
pi-TP53DP1	3941	4894	2609	4392	3052	4315	939	8006	5007	3054	3376	5029	1746	6937
pi-TRIM14	898	959	438	884	638	483	99	667	845	582	319	616	153	359
pi-TSTD2	1071	1234	512	1213	757	1057	236	1728	1356	749	1038	1463	407	1619
pi-TTBK2	4320	5491	2504	4511	3250	4711	546	5053	3069	1589	1672	4447	913	2575
pi-TTN	11281	10363	5872	9358	7621	13110	1645	14519	9292	4234	3903	15726	3294	5097
pi-TUB	1002	1019	381	1217	696	995	162	1158	1255	654	522	912	394	535
pi-UBN1	4040	5054	1824	4965	3328	4596	413	3483	4521	2264	1827	2931	657	2368
pi-UNC119B	1164	1646	550	1664	1074	1515	237	1362	1566	954	892	1188	231	1294
pi-USP22	3444	3517	1468	4036	2580	3599	1517	6421	5813	5182	5077	4943	1489	6991
pi-USP49	980	1077	592	1233	661	1012	193	1620	1423	610	902	991	361	1061
pi-VGLL4	1853	1983	979	2608	1473	2243	681	5504	3506	2548	2492	3152	1738	5160
pi-WDFY2	2608	2614	1816	3317	2353	3030	1003	8035	4079	2724	3056	3791	2733	5574
pi-ZBED4	998	1188	484	1125	706	1064	126	1180	1159	615	517	1027	256	894
pi-ZBTB37	2132	1911	974	1972	1181	1453	600	3563	2128	1198	1499	2040	965	3018
pi-ZFHX3	2696	2888	1334	3712	1978	2896	554	4891	3979	3429	3443	4778	1665	5804
pi-ZHX3	3185	3987	1533	3497	2400	3625	516	3629	2908	1504	1377	3578	849	1865
pi-ZKSCAN7	433	498	288	566	361	490	43	589	549	309	206	496	165	501
pi-ZNF528	887	796	486	1025	550	753	250	1499	1116	632	947	908	519	1534

### Sheet: Supp table 20B
piRNA cluster	adult1	adult2	adult3	adult4	adult5	adult6	adult7	adult8	adult9	adult10	adult11	adult12	adult13	adult14
1-p36-1107	332.431	345.257	317.806	334.858	380.895	331.46	329.13	284.476	300.615	308.648	184.214	375.431	262.195	265.431
1-q25-2976	313.801	346.236	377.958	342.059	375.329	345.799	164.565	238.117	268.83	201.514	56.9733	262.444	127.976	141.259
1-q41-289	466.918	477.972	93.2363	415.615	513.692	589.016	184.313	126.961	229.502	329.054	533.65	97.2546	62.4274	71.7689
10-p11-10777	645.651	877.099	700.776	633.195	612.295	547.653	309.382	556.309	389.507	295.893	136.736	356.839	196.646	202.776
10-q11-242	121.678	136.144	140.356	110.076	152.676	124.642	72.4085	145.399	117.983	121.163	127.24	140.876	90.5197	112.78
10-q22-16903	3787.74	4428.1	3785.6	3423.16	2983.55	3250.62	1033.47	2422.26	2932.34	1517.73	265.876	1941.52	783.464	1110.71
10-q22-295	93.7329	119.983	59.1499	86.9293	112.917	98.1694	26.3304	23.1795	81.888	54.8423	17.092	75.0863	37.4564	21.6446
10-q23-1174	508.835	390.311	631.601	596.675	477.908	468.786	1777.3	1206.92	823.19	1184.85	2191.57	858.844	3224.38	2833.16
10-q23-411	1578.32	1650.87	886.246	1148.08	973.31	1178.03	526.607	311.87	941.712	225.746	56.9733	434.785	62.4274	526.305
10-q23-715	994.383	1233.62	819.076	886.782	1064.76	982.797	552.938	558.943	729.45	395.375	127.24	446.227	199.768	494.408
11-p11-1759	272.466	297.753	201.511	225.296	291.039	236.599	85.5737	97.4594	239.199	122.439	1.89911	134.44	87.3984	87.7175
11-p11-43732	6061.78	6780.25	3409.64	5976	4330.59	5080.54	1395.51	2143.05	4530.78	1970.5	222.196	2397.75	1139.3	1443.35
12-p13-1820	3400.58	2521.11	3002.61	2518.89	1958.55	2266.72	974.224	1894.93	2491.66	1277.95	434.896	1928.64	1451.44	1106.15
12-p13-6069	1405.41	1642.05	1431.63	1398.58	1154.61	1532.1	381.79	514.164	1024.68	354.562	108.249	564.935	224.739	329.225
12-p13-6740	4340.24	4149.45	3802.64	3380.98	2457.13	3459.09	849.154	2059.82	3161.31	1471.82	254.481	2256.16	1086.24	1016.16
12-p13-836	969.349	1013.73	700.776	831.744	671.139	792.525	296.217	329.255	566.212	262.733	104.451	411.187	162.311	190.244
12-q13-1035	353.39	424.592	961.437	422.816	440.534	453.344	263.304	503.628	422.37	315.025	113.947	472.686	268.438	452.258
12-q23-3486	483.219	550.452	687.743	491.228	470.751	407.017	276.469	408.276	428.296	288.241	127.24	316.793	377.686	332.643
12-q24-1580	970.513	1219.42	681.728	1010.75	889.02	1061.11	322.547	409.856	622.241	408.129	64.5698	514.162	227.86	247.204
13-q12-4738	4203.42	3956.49	3357.51	3409.79	2690.12	3214.22	1112.46	1733.2	3610.08	1215.46	151.929	2417.06	1376.52	1091.34
14-q31-1379	1789.66	1631.28	857.173	1228.33	625.018	1155.42	473.947	556.835	904.539	363.49	115.846	593.539	218.496	375.932
14-q31-15834	2818.39	2204.74	1609.08	2025.61	1711.24	2162.48	467.364	1328.61	2024.03	811.156	87.3591	1041.91	390.171	485.294
15-q22-56093	7618.56	7472.72	7374.69	6285.14	4518.26	6074.92	1691.73	4994.66	6625.39	3205.09	393.116	4696.11	1791.67	2310.27
15-q22-8218	2944.73	2523.56	2645.71	2562.1	1516.42	2198.33	776.746	1764.28	2443.17	1323.87	113.947	2198.24	1245.43	890.845
15-q25-448	27.363	53.3801	41.1042	33.4343	66.0006	52.9453	243.556	48.9931	67.3421	61.2193	100.653	40.7611	87.3984	192.523
15-q26-10235	879.109	944.681	780.98	814.255	820.634	834.44	460.781	614.257	777.397	601.99	153.828	580.667	433.87	288.215
15-q26-10588	2877.77	2677.33	2680.8	2646.46	1860.74	2290.99	908.398	1767.44	2586.48	1372.33	505.164	1589.68	998.839	1034.38
15-q26-13520	2755.51	3196.44	1722.37	2471.06	2069.08	2256.79	388.373	1214.29	1691.63	1188.68	75.9644	1130.58	564.968	580.986
15-q26-361	518.733	393.25	633.606	545.237	307.738	277.411	184.313	254.975	418.06	225.746	93.0564	401.175	74.9129	269.988
15-q26-74991	558.322	658.191	716.817	694.406	801.55	729.101	164.565	533.656	730.527	487.204	205.104	353.263	290.287	178.853
15-q26-7771	1752.4	1608.75	1158.94	1813.17	1453.6	1591.12	355.46	778.094	1135.66	642.803	56.9733	831.67	387.05	349.731
15-q26-9530	1112.57	1448.12	687.743	1281.31	829.381	1126.74	329.13	302.914	644.868	362.214	142.433	254.578	324.623	305.302
16-p12-3782	748.698	635.664	762.934	684.633	617.861	635.343	520.025	793.372	845.817	619.846	719.763	570.656	702.308	865.783
16-p12-3787	748.698	635.664	762.934	684.633	617.861	634.792	520.025	793.372	845.817	619.846	719.763	570.656	702.308	865.783
16-q22-2322	1308.18	1177.79	1177.99	1227.81	1151.43	1168.11	2349.99	1839.08	1367.31	2288.07	3822.91	2279.05	2575.13	4297.02
17-p11-4161	1404.83	1647.93	608.543	1110.53	1110.88	1642.41	342.295	440.938	1194.38	720.603	134.837	607.126	380.807	524.027
17-p11-4442	1310.51	1420.69	587.489	1013.83	1017.84	1083.72	230.391	478.341	1044.61	660.659	96.8547	649.317	586.818	535.418
17-q11-3352	2095.31	2358.03	2632.67	1913.47	1808.26	1677.7	645.094	1559.35	1691.63	1150.41	216.499	1390.88	649.245	670.982
17-q12-687	981.575	1181.22	981.488	870.836	812.682	887.385	401.538	522.593	599.075	403.027	334.244	524.889	355.836	234.673
17-q21-659	1405.41	1313.44	1673.24	1277.19	1117.24	1207.26	1816.8	1322.81	1256.33	1246.07	1511.69	1410.91	1526.35	1151.72
17-q24-747	861.061	883.465	754.914	857.462	835.743	844.919	1783.88	1187.42	955.18	1262.65	1640.83	1244.29	1847.85	1987.88
18-p11-13059	3373.8	4549.06	2949.48	2798.71	2819.74	2783.49	546.355	1411.84	2492.2	1186.12	132.938	1429.5	527.512	692.626
18-p11-2021	1116.06	1305.12	1159.94	921.759	833.357	828.373	263.304	546.826	709.516	334.156	36.0831	414.762	218.496	266.57
18-p11-676	255.582	340.849	287.729	255.13	320.461	259.763	78.9911	243.912	282.837	176.006	32.2849	123.714	109.248	116.197
19-p13-25455	1438.01	2064.19	1898.81	1725.21	1988.77	2039.5	671.424	1082.59	1830.63	1226.94	72.1662	1262.88	786.585	419.221
19-p13-4412	712.02	877.099	697.769	805.511	788.031	856.5	296.217	379.301	826.422	531.843	26.5876	440.506	262.195	170.878
19-p13-6652	755.103	910.4	647.642	918.159	839.719	909.446	118.487	444.625	988.043	742.285	47.4778	383.297	218.496	179.992
19-q13-13274	1507.29	1204.24	1400.55	1338.92	1382.83	1302.12	408.121	1074.69	1150.2	635.151	55.0742	804.496	358.958	408.969
19-q13-2441	401.712	414.308	425.078	436.19	517.667	449.483	184.313	316.084	387.352	276.762	34.184	272.456	177.918	157.208
19-q13-4180	438.972	366.804	445.128	382.18	348.292	381.096	59.2433	307.656	360.415	230.848	32.2849	217.393	165.433	138.981
19-q13-7835	155.445	229.681	121.307	171.287	201.183	173.727	46.0781	139.077	164.853	100.757	9.49556	77.9467	71.7915	37.5932
2-q13-9453	4168.49	4774.82	3575.06	3922.62	3079.76	3125.43	783.328	1822.23	3519.57	1443.76	195.608	2365.57	1644.96	1343.1
2-q21-678	220.068	236.048	447.133	200.606	318.87	233.29	59.2433	172.793	239.199	105.858	7.59644	142.306	177.918	104.805
2-q37-1034	303.322	312.445	329.836	335.372	396.004	373.375	111.904	142.765	320.548	224.471	32.2849	192.364	149.826	48.9851
20-p12-2902	872.123	922.153	737.87	712.923	996.371	886.282	480.529	686.957	767.7	585.41	277.27	700.09	402.657	208.471
21-q22-133	165.342	207.644	138.351	185.175	141.543	190.824	46.0781	78.4943	115.828	136.468	37.9822	101.545	56.1847	75.1864
21-q22-4766	418.014	381.496	275.699	412.014	304.557	450.035	157.982	151.194	199.333	159.425	83.5609	212.387	137.34	132.146
22-q11-182	806.918	808.537	882.236	1081.73	1025	909.446	368.625	369.819	644.868	446.391	56.9733	476.261	396.414	100.249
22-q11-5848	1754.14	2635.7	1096.78	2058.53	2488.94	2153.11	6345.62	1141.59	1949.69	2321.23	1319.88	1411.62	1698.03	1461.58
3-p25-2999	1239.49	1255.17	982.49	1013.32	1353.41	1086.48	408.121	583.176	1097.41	723.153	74.0653	439.076	599.303	472.763
3-q22-367	1518.94	1124.41	750.903	985.542	734.754	860.361	164.565	629.535	1075.32	510.161	140.534	419.053	455.72	454.536
3-q26-1568	2512.74	2670.96	3012.64	2178.89	2179.61	2220.94	829.407	2118.82	2268.62	1108.33	110.148	1376.58	1248.55	1108.43
3-q29-236	438.972	444.671	702.781	440.819	394.413	381.647	283.051	396.686	437.993	244.877	22.7893	265.305	318.38	232.394
4-p16-5577	3263.18	2133.24	4359.05	2117.17	2558.92	2332.35	921.563	2467.04	3000.76	2286.8	554.54	3501.17	1376.52	1261.08
5-q35-131	94.315	88.1506	66.1677	113.162	71.5669	111.957	26.3304	48.9931	49.5638	51.0161	9.49556	46.482	28.0923	22.7838
5-q35-1815	250.342	192.952	305.775	251.529	114.507	188.618	78.9911	179.115	195.023	93.1044	13.2938	143.021	68.6701	75.1864
5-q35-600	1786.75	1497.09	2394.07	1901.64	1663.53	1756.02	2692.28	3012.81	1974.47	2513.82	3201.9	1495.29	6676.61	4062.35
6-p21-16923	2777.64	3270.88	1718.36	2518.89	2363.3	2716.2	763.581	1391.83	2362.9	1224.39	104.451	1375.87	605.546	655.033
6-p21-43244	3218.94	3398.7	1715.35	2769.91	3137.81	3198.23	605.598	1840.14	3107.97	1746.03	115.846	1131.3	739.765	704.018
6-p21-438	290.514	338.4	165.419	242.27	122.459	222.26	65.8259	82.7088	161.082	100.757	41.7804	114.417	103.005	129.867
6-p22-5808	201.438	293.346	291.74	226.839	274.34	229.981	78.9911	115.371	243.509	176.006	3.79822	128.004	24.971	42.15
6-p24-803	397.055	450.548	554.405	348.232	376.124	286.787	138.234	485.19	307.08	260.182	79.7627	328.949	352.715	377.071
7-p11-1545	928.013	1267.9	610.548	1522.03	1105.31	1184.65	375.208	489.931	759.619	858.346	2415.67	604.981	633.638	407.829
7-p11-9381	847.671	974.064	1062.69	991.2	1039.31	1016.44	329.13	639.017	903.462	630.049	28.4867	620.713	309.016	209.611
7-q31-418	696.301	616.075	303.77	681.032	374.534	359.587	190.895	229.688	371.19	198.963	104.451	307.496	224.739	254.039
8-q24-335	761.507	638.602	673.708	559.64	465.185	571.368	223.808	348.22	484.863	209.166	58.8724	346.112	131.098	207.332
8-q24-4652	2839.93	2271.35	1537.9	2417.56	1415.43	2067.07	724.085	876.607	1449.2	744.835	159.525	1092.68	302.773	616.301
9-p21-2544	1471.78	1787.01	898.277	1143.97	948.659	1105.23	315.964	319.245	766.084	269.11	45.5787	532.04	199.768	263.152
9-q21-1333	1100.34	1259.08	1093.77	990.685	1013.07	1127.85	348.877	709.61	736.453	447.666	98.7538	770.886	333.987	348.592
9-q21-769	1740.17	1725.79	1169.97	1369.27	912.876	1052.84	500.277	561.577	1173.37	506.335	60.7716	489.848	265.316	400.994
9-q21-8235	2236.2	2059.79	1758.46	1709.78	1081.46	1411.32	592.433	665.358	1488.53	585.41	81.6618	820.228	443.235	518.331
9-q22-2190	23.2877	28.4041	80.2033	28.2906	26.2412	35.2969	19.7478	33.1889	37.7116	14.0294	1.89911	37.9007	12.4855	10.2527
9-q22-405	59.3835	69.541	98.249	62.2393	62.0247	62.321	46.0781	47.9395	59.261	26.7835	5.69733	41.4762	43.6992	19.3662
9-q22-434	2942.98	2155.77	5163.09	2144.94	2258.33	2721.17	2270.99	3051.27	2693.68	1944.99	2275.13	1661.91	3798.71	3656.79
9-q31-7830	224.726	260.534	285.724	252.558	295.015	326.496	72.4085	158.042	239.738	229.573	22.7893	155.893	49.9419	55.8202
9-q31-7934	217.157	233.599	188.478	243.299	241.737	190.272	118.487	185.436	223.576	123.714	24.6884	128.004	59.306	79.7432
X-p22-3627	115.274	108.229	164.417	152.769	118.483	138.981	1145.37	196.499	161.082	252.53	1828.84	139.446	221.617	126.45
pi-ABI2	2144.79	2067.62	1802.57	2075.5	1957.75	1906.58	4430.08	3735.06	2506.74	3365.79	6935.55	3284.49	6061.7	9145.4
pi-ACTG1	4606.3	4881.1	3434.71	4695.73	5774.66	4839.53	21222.3	3638.66	6068.87	12567.8	15779.7	9360.75	8259.15	10127.4
pi-AKAP13	4330.92	3537.78	4106.41	4159.23	4240.74	4370.19	20202	9305	5671.82	8691.87	14706.7	9879.21	16484	11365.7
pi-ANKFY1	1009.52	924.112	914.318	1055.5	958.997	934.264	3218.89	1295.42	1298.89	2021.51	2461.25	1503.16	2306.69	2669.12
pi-ANKH	624.109	487.767	505.281	637.824	485.065	493.605	2455.31	719.092	748.844	1244.79	1333.18	1100.55	2169.35	2457.23
pi-ANKRD18B	678.835	616.075	1038.63	619.307	628.199	655.198	460.781	1122.63	641.636	688.718	966.648	497	883.348	2451.53
pi-ANKRD20A8P	2353.22	1857.04	2178.52	2031.78	1431.34	1649.03	651.677	1671.56	2169.49	1114.7	408.309	971.116	1651.2	1442.21
pi-ANKRD36B	1134.11	1057.32	1829.64	969.082	971.72	1013.13	3383.45	1082.59	781.168	674.688	1213.53	808.786	1991.43	1989.02
pi-ANKS1A	2708.94	2171.44	2773.03	3046.13	2731.47	3031.12	8280.9	6433.9	4311.51	6843.81	15745.5	4641.76	10987.2	10186.6
pi-ATG14	806.918	762.993	730.853	764.361	715.669	725.792	2336.82	1125.79	743.996	984.611	2767	1159.9	1969.58	2590.51
pi-BTBD9	2617.53	2097.01	3562.03	2851.18	2595.49	2934.05	9024.73	5401.36	3152.15	4393.76	8878.34	4194.1	11979.8	10529.5
pi-CBL	3429.11	3381.07	2749.97	3186.55	2810.99	2789.56	4278.68	3665.53	3457.61	3993.29	6730.45	4272.77	4241.94	6112.88
pi-CCDC134	360.959	415.287	363.922	485.055	388.847	447.829	743.833	335.049	481.092	530.568	524.155	429.779	362.079	413.525
pi-CDYL	1475.86	1105.31	1684.27	1616.16	1417.82	1581.19	5812.43	2799.98	1687.32	2693.65	5522.61	2653.05	6448.75	5905.55
pi-COA1	1438.6	1276.71	1569.98	1538.49	1369.31	1346.24	5753.19	2456.5	1680.86	2328.89	5361.19	2458.54	5094.08	4863.19
pi-COG8	1108.49	1221.87	1098.79	1223.7	1452.81	1382.64	3620.43	1252.75	1322.06	2529.12	3087.95	2005.88	2097.56	2462.92
pi-CYP19A1	6208.49	6623.05	3901.89	5964.17	3890.06	5527.27	1217.78	2794.19	4399.32	2605.65	248.784	2605.14	1008.2	1600.56
pi-DGCR9	179.897	216.459	201.511	185.175	136.772	149.46	39.4956	154.355	123.909	84.1766	18.9911	84.3827	46.8206	51.2635
pi-DNAJC5	840.103	820.29	778.975	980.912	908.9	860.912	2968.75	1285.41	1642.61	2219.2	3019.59	1187.08	2103.8	2110.92
pi-DNASE1	732.979	667.006	713.809	750.473	673.524	669.537	1527.16	730.682	809.721	1057.31	1259.11	976.121	1117.45	1527.65
pi-DUSP16	914.041	787.969	929.356	1010.23	862.779	975.076	5601.79	2709.37	1629.68	2572.49	5875.85	1882.16	3108.88	5126.35
pi-ELFN2	3727.77	5832.14	1842.67	4809.92	4030.81	4390.6	882.067	988.817	2884.94	1661.85	161.424	1315.08	614.91	670.982
pi-EXOSC3	622.945	548.493	352.895	500.486	551.065	520.077	1178.28	914.538	627.628	848.143	1354.07	809.501	1485.77	1651.82
pi-FAM120AOS	188.048	226.253	233.592	232.497	242.532	258.108	1145.37	313.977	348.024	746.111	959.051	504.866	780.343	745.029
pi-FAM168B	1385.62	1312.46	837.122	1471.11	1452.01	1410.77	3890.31	2405.4	2064.98	3080.1	5004.16	2215.4	3012.12	4761.81
pi-FBXO25	2285.1	2243.43	2475.27	2099.68	2311.61	2091.34	2218.33	2403.82	1796.69	1776.64	1711.1	2645.9	2372.24	2385.46
pi-GAB2	763.835	614.606	773.962	756.131	704.537	824.513	3758.66	1141.59	937.941	1700.11	3046.17	1327.95	2706.23	1477.53
pi-GOLGA2	605.479	595.506	448.136	665.086	861.189	798.591	1586.4	704.341	702.513	1233.31	1642.73	1011.88	1064.39	1150.58
pi-GOLGA2P7	18.0479	25.9555	45.1144	31.3768	18.2893	18.1999	39.4956	11.063	50.6413	6.37701	68.368	17.8777	68.6701	53.5418
pi-GOLGA8A	622.945	589.63	593.504	630.109	794.393	655.198	2099.85	749.647	720.83	681.065	1395.85	517.023	1289.13	1502.59
pi-GOLGA8B	480.89	445.65	269.684	524.662	530.39	470.992	1296.77	357.702	619.009	419.608	672.285	374.716	970.746	830.468
pi-GTF3C4	774.315	840.369	713.809	787.507	780.08	781.495	1698.31	887.144	843.662	1158.07	2341.6	1142.03	955.139	2028.89
pi-HIST1H1T	1830.99	1962.82	4612.69	2150.09	2412.6	2097.96	2396.06	1744.26	2110.23	2048.3	677.983	3664.21	1747.97	1642.71
pi-HMBOX1	3399.42	2663.62	2784.06	3057.44	3155.31	2991.41	9873.89	5425.59	3714.05	4957.49	9807.01	4437.96	8515.1	6693.87
pi-IGF1R	3535.65	2855.59	3781.59	4129.4	3400.22	3580.98	15232.1	7791.48	5477.88	9439.26	18495.4	6508.91	15257.3	14271.8
pi-IQSEC1	1213.87	1088.66	1016.58	1625.94	1171.31	1217.19	2330.24	1662.6	2121.55	3295.64	3401.31	1431.64	4017.2	2075.6
pi-JRK	415.685	427.53	290.737	509.231	369.762	415.841	1145.37	456.215	690.122	1070.06	1447.12	552.063	677.337	839.582
pi-KANTR	628.185	488.256	645.637	723.211	485.065	517.871	1836.54	1468.74	848.51	1103.22	2839.17	1181.36	4279.4	2540.39
pi-KDM5A	3445.99	3370.78	3278.31	3170.09	3291.28	3163.48	8201.91	5184.84	3392.43	4439.68	7847.13	4784.07	7079.27	8861.75
pi-LPIN2	2150.03	1705.71	1775.5	2028.69	1863.92	1656.19	5759.77	3770.89	2531.52	4474.11	6515.85	3493.3	6111.64	7863.82
pi-MCC	2014.38	2106.31	2483.29	2270.96	2275.03	2402.39	6569.43	2711.48	1883.42	2668.14	3689.97	3110.72	5596.62	3613.51
pi-MLEC	1736.1	1691.51	1251.17	1790.54	1909.25	1591.67	10492.7	2540.79	2366.67	4249.64	9791.82	3417.5	3795.59	4977.11
pi-MRPS25	1183.01	1143.51	1287.26	1275.65	1366.93	1262.41	3587.51	1986.06	1589.81	2392.66	3015.79	1661.19	3452.24	4222.97
pi-N4BP1	862.808	799.232	633.606	820.942	784.851	742.337	2606.71	1410.79	1059.7	1846.78	3331.04	1448.09	2056.98	3187.45
pi-NAA35	1380.38	1302.67	1290.27	1341.49	1401.12	1223.81	2850.26	2560.28	1466.98	1832.75	3105.05	1901.47	3002.76	4924.71
pi-NEU3	964.692	1015.2	1214.08	949.021	1028.18	805.761	941.311	1217.98	1135.66	1133.83	662.79	943.942	1451.44	1199.57
pi-NEURL1	748.698	965.739	424.075	959.823	982.853	1107.99	2422.39	680.108	974.036	2578.86	3902.67	1629.73	1008.2	1809.03
pi-NOTCH2NL	128.664	112.147	225.572	135.281	151.086	133.466	434.451	343.478	265.597	327.779	539.348	313.217	833.406	1036.66
pi-NPAP1	346.986	351.133	270.686	294.222	348.292	330.908	164.565	293.959	387.352	274.212	189.911	361.844	202.889	282.519
pi-NR2C2	1964.9	1897.2	2112.35	2134.65	2067.49	1879.01	4969.86	3132.92	2411.92	2964.04	4622.44	2867.58	5615.35	5768.85
pi-NUDT3	2435.89	2150.87	2302.84	2670.63	2930.27	2525.93	17457	3107.64	3367.64	6176.78	8792.88	4244.16	5918.12	7688.38
pi-PDPK1	858.15	898.647	624.583	918.673	942.298	903.379	1843.13	977.754	1155.59	1563.64	1745.28	1040.48	1435.83	1525.37
pi-PDPR	2069.69	1451.06	889.254	1342.52	2139.06	2004.2	2303.91	1366.54	1810.16	2415.61	2801.19	2226.84	2287.96	3025.68
pi-RAB6B	268.973	211.072	161.409	238.67	214.701	223.914	1316.52	320.299	247.819	816.258	2066.23	352.548	655.488	1807.89
pi-RNF169	1170.21	1026.95	1148.91	1152.71	1172.11	952.464	2883.18	1746.89	1386.71	1527.93	2571.4	2435.66	2690.62	3172.64
pi-RNF213	1513.7	1279.65	1548.93	1616.68	1296.16	1476.95	8893.08	1971.84	1808	6231.62	4966.18	2832.54	4853.73	4409.8
pi-RNF24	418.014	400.596	420.065	512.831	520.053	458.308	1908.95	619.525	717.059	999.916	1872.52	1091.97	1005.08	1179.06
pi-SAYSD1	1397.26	1523.54	1771.49	1263.3	1564.93	1267.38	1283.61	1088.91	1379.7	918.29	740.653	1129.15	933.29	1256.52
pi-SH3PXD2A	698.048	737.527	519.316	898.612	869.141	880.215	3534.85	1055.2	1294.05	3781.57	5839.77	1996.58	2453.4	2231.67
pi-SIK2	876.781	777.195	903.29	916.101	763.381	778.185	3910.06	1293.31	1033.84	1434.83	2278.93	1774.9	2394.09	1914.98
pi-SKP1	1797.81	1740.97	1463.71	1664	2118.38	1906.03	4877.7	2772.06	1887.73	2858.18	4683.21	3079.97	3714.43	7127.9
pi-SLC25A51	347.568	312.445	237.602	288.05	298.991	299.472	941.311	436.723	379.271	599.439	1122.37	500.575	689.823	904.515
pi-SLC35E2B	382.5	241.924	279.709	420.758	273.545	404.259	1421.84	404.061	689.583	1297.08	757.745	660.044	1061.27	1181.34
pi-SLC7A6OS	381.336	290.897	347.882	306.567	328.413	362.896	1935.28	475.707	429.912	839.215	1502.2	635.73	952.018	930.717
pi-SOCS7	2358.46	2836.49	2037.16	2643.89	2654.34	2820.99	2659.37	2234.72	2198.05	2446.22	2392.88	2471.41	2032.01	3019.99
pi-SPATA31D1	339.418	490.215	317.806	426.417	470.751	545.447	105.321	277.627	192.329	224.471	77.8636	316.077	149.826	160.626
pi-SPATA8	1316.92	1493.17	1265.21	1428.42	1777.25	1607.11	506.86	749.647	1030.6	862.172	47.4778	899.605	337.108	304.163
pi-SSU72	282.363	324.198	234.595	321.484	291.039	327.599	1889.2	342.425	353.411	628.774	1431.93	483.413	493.177	707.436
pi-ST6GAL2	792.363	690.513	680.726	676.403	565.379	469.338	401.538	2044.54	753.693	1115.98	964.748	906.756	2528.31	1879.66
pi-STRBP	3477.43	3432.98	4227.72	3019.89	3108.39	2793.42	2639.62	3324.15	2567.08	1883.77	2051.04	2954.82	3040.21	3277.44
pi-SYNM	448.288	424.592	200.508	380.637	488.246	402.605	776.746	367.712	339.404	478.276	565.935	1696.95	518.147	487.573
pi-TATDN2	384.246	346.236	287.729	434.132	408.727	407.568	1138.79	491.511	583.452	976.959	1118.58	597.115	780.343	856.67
pi-TDRG1	405.788	576.897	490.243	484.541	578.102	380.544	98.7389	346.112	518.804	429.811	28.4867	504.151	255.952	150.373
pi-TEAD1	2235.62	1644.5	1839.66	2331.66	1772.47	1879.01	8412.55	4596.39	3020.7	4304.49	10053.9	4764.04	7975.1	10522.7
pi-TEX261	895.411	862.897	812.058	837.402	903.334	842.161	2968.75	676.947	1048.92	1318.77	1570.56	1142.74	1211.09	919.325
pi-TMEM181	1934.62	1602.38	1535.89	2487.52	1923.56	1910.44	4206.28	4310.34	3092.89	4153.99	7309.68	2934.09	7210.37	9365.27
pi-TMEM99	537.363	606.28	1073.72	556.553	694.994	673.398	460.781	640.598	577.526	477.001	256.38	572.086	418.264	512.635
pi-TP53DP1	2294.42	2396.72	2615.63	2259.13	2426.91	2379.78	6181.05	4217.62	2697.46	3895.08	6411.4	3596.27	5449.91	7902.55
pi-TRIM14	522.808	469.647	439.113	454.707	507.33	266.381	651.677	351.381	455.233	742.285	605.816	440.506	477.57	408.969
pi-TSTD2	623.527	604.321	513.301	623.936	601.957	582.95	1553.49	910.323	730.527	955.277	1971.28	1046.2	1270.4	1844.35
pi-TTBK2	2515.07	2689.08	2510.36	2320.34	2584.36	2598.18	3594.1	2661.96	1653.38	2026.62	3175.31	3180.08	2849.81	2933.41
pi-TTN	6567.7	5075.03	5886.92	4813.52	6060.13	7230.34	10828.4	7648.72	5005.94	5400.06	7412.23	11245.8	10281.8	5806.44
pi-TUB	583.356	499.03	381.968	625.994	553.451	548.756	1066.38	610.043	676.115	834.114	991.336	652.178	1229.82	609.466
pi-UBN1	2352.05	2475.07	1828.64	2553.87	2646.39	2534.76	2718.61	1834.87	2435.63	2887.51	3469.68	2095.98	2050.74	2697.6
pi-UNC119B	677.671	806.088	551.398	855.919	854.032	835.543	1560.07	717.512	843.662	1216.73	1694.01	849.547	721.037	1474.11
pi-USP22	2005.07	1722.37	1471.73	2076.02	2051.59	1984.9	9985.79	3382.63	3131.68	6609.14	9641.79	3534.78	4647.72	7964.07
pi-USP49	570.548	527.435	593.504	634.224	525.619	558.132	1270.44	853.428	766.622	777.996	1713	708.671	1126.81	1208.68
pi-VGLL4	1078.8	971.126	981.488	1341.49	1171.31	1237.04	4482.74	2899.55	1888.81	3249.73	4732.58	2254.02	5424.94	5878.21
pi-WDFY2	1518.36	1280.14	1820.61	1706.18	1871.08	1671.09	6602.34	4232.9	2197.51	3474.2	5803.68	2710.97	8530.71	6349.84
pi-ZBED4	581.027	581.794	485.23	578.671	561.403	586.81	829.407	621.633	624.396	784.373	981.84	734.415	799.071	1018.43
pi-ZBTB37	1241.23	935.866	976.475	1014.35	939.117	801.349	3949.56	1877.01	1146.43	1527.93	2846.77	1458.82	3012.12	3438.07
pi-ZFHX3	1569.59	1414.33	1337.39	1909.36	1572.88	1597.18	3646.76	2576.61	2143.63	4373.36	6538.64	3416.78	5197.08	6611.85
pi-ZHX3	1854.28	1952.54	1536.9	1798.77	1908.45	1999.24	3396.62	1911.78	1566.65	1918.21	2615.08	2558.65	2650.04	2124.59
pi-ZKSCAN7	252.089	243.883	288.732	291.136	287.063	270.242	283.051	310.29	295.767	394.1	391.217	354.693	515.026	570.733
pi-ZNF528	516.404	389.822	487.235	527.234	437.353	415.29	1645.65	789.684	601.23	806.055	1798.46	649.317	1619.99	1747.51
