## Supplementary Table 21 for "High piRNA abundance is a hallmark of evolutionarily persistent piRNA-producing loci"

### Sheet: Table info
Supp. table 21. UTR length of protein-coding genes overlapping 182 human Ozata2020 piRNA clusters.

### Sheet: Supp. table 21
piRNA cluster	Conservation	Geneid	5'UTR	3'UTR
pi-SLC35E2B	Human-specific	ENSG00000189339	726.667	3060.33
pi-NOTCH2NL	Human-specific	ENSG00000271425	3035	1607
pi-SSU72	Human-specific	ENSG00000160075	166.5	2040
pi-ZBTB37	Human-Macaque	ENSG00000185278	275.75	4737
pi-SH3PXD2A	Human-specific	ENSG00000107957	208.5	5215.33
pi-NEURL1	Human-specific	ENSG00000107954	287	2180
pi-RNF169	Human-Macaque	ENSG00000166439	32	2892
pi-SIK2	Human-specific	ENSG00000170145	115	6726
pi-CBL	Primate-conserved	ENSG00000110395	105.667	2330.4
pi-TEAD1	Human-specific	ENSG00000187079	277.4	4615.5
pi-NEU3	Primate-conserved	ENSG00000162139	169.571	957
pi-TUB	Human-specific	ENSG00000166402	200	3092.67
pi-GAB2	Human-specific	ENSG00000033327	168	3977
12-p13-6069	Primate-conserved	ENSG00000111218	234.5	791
pi-KDM5A	Human-Macaque	ENSG00000073614	193	5399
pi-UNC119B	Human-Macaque	ENSG00000175970	17	3608
pi-MLEC	Primate-conserved	ENSG00000110917	103.667	1824
pi-DUSP16	Human-specific	ENSG00000111266	700.5	2944.5
pi-WDFY2	Human-specific	ENSG00000139668	229.5	7225
pi-ATG14	Human-specific	ENSG00000126775	8	3228
pi-CYP19A1	Primate-conserved	ENSG00000137869	216.462	785.333
pi-TP53DP1	Human-specific	ENSG00000067369	111	1115.38
pi-AKAP13	Human-specific	ENSG00000170776	196.5	3336.75
pi-TTBK2	Human-Macaque	ENSG00000128881	360.429	2161.5
pi-GOLGA8B	Human-specific	ENSG00000215252	678	2437.33
pi-GOLGA8A	Human-specific	ENSG00000175265	981.5	2341.5
pi-SYNM	Human-specific	ENSG00000182253	207.25	2603.75
pi-IGF1R	Human-specific	ENSG00000140443	827.667	4810
pi-NPAP1	Human-Macaque	ENSG00000185823	93	4055
pi-N4BP1	Human-specific	ENSG00000102921	160.5	4178
pi-COG8	Human-specific	ENSG00000213380	152	1131.5
pi-DNASE1	Human-specific	ENSG00000213918	497.167	1077.18
pi-ZFHX3	Human-specific	ENSG00000140836	1148.67	4279
pi-SLC7A6OS	Human-specific	ENSG00000103061	20	1044.75
pi-PDPR	Human-Macaque	ENSG00000090857	183.333	2561.67
pi-UBN1	Human-Marmoset	ENSG00000118900	823.25	1163.2
pi-PDPK1	Primate-conserved	ENSG00000140992	189.875	1467.43
pi-ACTG1	Human-specific	ENSG00000184009	163.632	802.286
pi-ANKFY1	Human-specific	ENSG00000185722	104.833	2386
pi-SOCS7	Human-Macaque	ENSG00000274211	165	4129.33
pi-RNF213	Human-specific	ENSG00000173821	143	2366.25
pi-USP22	Human-specific	ENSG00000124422	202.333	2730
pi-LPIN2	Human-specific	ENSG00000101577	136.667	3296.5
pi-ZNF528	Human-specific	ENSG00000167555	368.75	1141.2
pi-ANKRD36B	Human-specific	ENSG00000196912	331.5	827.833
pi-ST6GAL2	Human-specific	ENSG00000144057	298.5	2626.5
pi-TTN	Human-specific	ENSG00000155657	268.667	959.5
pi-TEX261	Primate-conserved	ENSG00000144043	95.5	1592.5
pi-ABI2	Human-specific	ENSG00000138443	129.462	2753.53
pi-FAM168B	Human-specific	ENSG00000152102	183	4589
pi-RNF24	Human-specific	ENSG00000101236	167.667	4160.25
pi-DNAJC5	Human-Marmoset	ENSG00000101152	181	4536.5
pi-ZHX3	Primate-conserved	ENSG00000174306	491.583	2757.8
pi-ZBED4	Human-specific	ENSG00000100426	475	2902
pi-CCDC134	Human-specific	ENSG00000100147	104	3205.5
pi-NR2C2	Human-Macaque	ENSG00000177463	262.667	1171
pi-RAB6B	Human-specific	ENSG00000154917	273.286	2317
pi-VGLL4	Human-specific	ENSG00000144560	277.4	973.167
pi-ZKSCAN7	Human-specific	ENSG00000196345	352.167	464.429
pi-IQSEC1	Human-specific	ENSG00000144711	353.714	1888.4
pi-TATDN2	Human-Marmoset	ENSG00000157014	833	1393.67
pi-MRPS25	Human-specific	ENSG00000131368	106.6	1147.2
pi-ANKH	Human-specific	ENSG00000154122	305	2579.33
pi-SKP1	Human-specific	ENSG00000113558	199.091	1667
pi-MCC	Human-specific	ENSG00000171444	382.25	2375.8
pi-NUDT3	Human-specific	ENSG00000270800	250	2825
pi-CDYL	Human-specific	ENSG00000153046	355.6	1070
pi-SAYSD1	Human-Macaque	ENSG00000112167	175	1368.5
pi-USP49	Human-specific	ENSG00000164663	398	2964.4
pi-TMEM181	Primate-conserved	ENSG00000146433	216.5	3540.5
pi-BTBD9	Human-specific	ENSG00000183826	299.286	3391.8
pi-ANKS1A	Human-specific	ENSG00000064999	125	2344.5
pi-HIST1H1T	Human-specific	ENSG00000187475	42	58
pi-COA1	Human-specific	ENSG00000106603	315.929	750.583
pi-FBXO25	Human-Macaque	ENSG00000147364	213.8	4239.6
pi-JRK	Human-specific	ENSG00000234616	473.4	3731.5
pi-HMBOX1	Primate-conserved	ENSG00000147421	296	831.556
pi-ANKRD18B	Human-specific	ENSG00000230453	96	839.333
pi-GTF3C4	Human-specific	ENSG00000125484	349.5	3205.5
pi-FAM120AOS	Human-Macaque	ENSG00000188938	500	2039
pi-SPATA31D1	Human-specific	ENSG00000214929	47	52
pi-SLC25A51	Human-specific	ENSG00000122696	484	53
pi-NAA35	Human-specific	ENSG00000135040	242	2031.5
pi-GOLGA2	Human-Marmoset	ENSG00000167110	56	956.75
pi-TRIM14	Human-Macaque	ENSG00000106785	22.5	995
pi-STRBP	Primate-conserved	ENSG00000165209	396.8	1690.57
pi-EXOSC3	Human-specific	ENSG00000107371	39.4	1662
pi-TSTD2	Human-specific	ENSG00000136925	142.5	1731
pi-KANTR	Human-Marmoset	ENSG00000232593	1078	2942
