## Supplementary Table 22 for "High piRNA abundance is a hallmark of evolutionarily persistent piRNA-producing loci"

### Sheet: Table info
Supp. table 22. Transcriptional readthrough in genes overlapping 182 human Ozata2020 piRNA clusters.

### Sheet: Supp table 22
piRNA cluster	Geneid	Gene_coords	DoG_coords	DoG_length	adult1_FPKM	adult2_FPKM	adult3_FPKM	adult4_FPKM	adult5_FPKM	adult6_FPKM	adult7_FPKM	adult8_FPKM	adult9_FPKM	adult10_FPKM	adult11_FPKM	adult12_FPKM	adult13_FPKM	adult14_FPKM
1-q41-289	ENSG00000276997	chr1:222477251-222504622(-)	chr1:222470751-222477251(-)	6499	5.13	5.34	0.91	4.35	5.52	6.21	0.35	0.81	2.19	2.14	2.17	0.52	0.27	0.16
10-q22-16903	ENSG00000228748	chr10:77782865-77793176(+)	chr10:77793176-77804676(+)	11499	1.73	2.19	1.73	1.58	0.8	1.65	0.16	0.7	1.11	0.46	0.01	1	0.18	0.24
10-q23-715	ENSG00000232229	chr10:89829482-89840861(+)	chr10:89840861-89850861(+)	9999	0.57	0.3	0.15	0.32	0.28	0.3	0	0.1	0.34	0.01	0.01	0.11	0.01	0.08
pi-NEURL1	ENSG00000107954	chr10:103493978-103592552(+)	chr10:103592552-103611552(+)	18999	0.34	0.37	0.28	0.48	0.39	0.35	0.46	0.31	0.41	0.74	0.75	0.36	0.17	0.53
pi-NEU3	ENSG00000162139	chr11:74988278-75018893(+)	chr11:75018893-75032893(+)	13999	0.89	0.63	1.2	0.79	0.43	0.65	0.13	0.3	0.84	0.35	0.07	0.43	0.17	0.08
11-p11-43732	ENSG00000276639	chr11:45691703-45691776(-)	chr11:45671703-45691703(-)	19999	9.04	11.45	4.88	9.53	6.08	7.42	0.67	1.64	5.7	1.41	0.13	2.47	0.49	0.77
12-p13-1820	ENSG00000260423	chr12:9347055-9400387(+)	chr12:9400387-9405387(+)	4999	1.23	0.92	0.77	0.73	0.66	0.83	0.22	0.28	0.65	0.26	0.02	0.36	0.18	0.09
pi-KDM5A	ENSG00000261799	chr12:273953-277123(-)	chr12:266453-273953(-)	7499	0.41	0.33	0.47	0.36	0.3	0.45	0.39	0.31	0.35	0.36	0.21	0.26	0.09	0.12
pi-WDFY2	ENSG00000139668	chr13:51584454-51767709(+)	chr13:51767709-51774209(+)	6499	0.18	0.14	0.14	0.25	0.33	0.14	0.43	0.34	0.35	0.44	0.44	0.13	0.27	0.25
14-q31-1379	ENSG00000258538	chr14:88175390-88180198(+)	chr14:88180198-88196698(+)	16499	0.97	0.82	0.38	0.61	0.14	0.87	0.07	0.15	0.54	0.1	0.01	0.3	0.01	0.09
14-q31-15834	ENSG00000258975	chr14:88136732-88159845(-)	chr14:88125232-88136732(-)	11499	2.94	2.46	1.47	2.18	1.54	2.46	0.18	0.8	1.97	0.43	0.05	0.94	0.19	0.21
15-q22-8218	ENSG00000259697	chr15:62196065-62222911(-)	chr15:62165565-62196065(-)	30499	0.88	0.48	0.34	0.81	0.23	0.45	0.16	0.26	0.41	0.26	0.08	0.6	0.22	0.18
15-q26-9530	ENSG00000258909	chr15:93416849-93422576(-)	chr15:93404849-93416849(-)	11999	3.91	5.98	2.95	4.97	2.8	3.99	0.41	0.69	2.27	0.75	0.09	0.7	0.34	0.42
15-q26-10235	ENSG00000182397	chr15:99790155-99806927(-)	chr15:99779655-99790155(-)	10499	1.85	2.63	1.46	1.5	1.54	1.34	0.21	0.95	0.95	0.35	0.13	0.52	0.37	0.39
15-q22-56093	ENSG00000261296	chr15:62274162-62278365(+)	chr15:62278365-62301506(+)	23140	0.91	0.82	0.4	0.66	0.3	0.6	0.07	0.17	0.36	0.09	0.01	0.31	0.08	0.11
15-q26-7771	ENSG00000259282	chr15:96772004-96783312(-)	chr15:96755504-96772004(-)	16499	2.84	2.96	2.63	2.87	1.75	2.45	0.19	0.94	1.77	0.49	0.04	0.86	0.32	0.3
pi-COG8	ENSG00000213380	chr16:69320139-69339583(-)	chr16:69314139-69320139(-)	5999	0.3	0.24	0.22	0.41	0.34	0.21	0.16	0.23	0.38	0.47	0.44	0.33	0.13	0.12
pi-UBN1	ENSG00000118900	chr16:4846664-4882401(+)	chr16:4882401-4895401(+)	12999	0.79	0.59	1.38	0.98	0.81	0.59	0.26	0.34	0.87	0.5	0.35	0.3	0.2	0.12
pi-TMEM99	ENSG00000167920	chr17:40819105-40836270(+)	chr17:40836270-40846270(+)	9999	0.32	0.57	0.17	0.27	0.29	0.32	0.11	0.18	0.44	0.14	0.09	0.12	0.07	0.12
17-p11-4442	ENSG00000267075	chr17:20545370-20549952(+)	chr17:20549952-20575389(+)	25436	2.03	2.39	0.75	1.72	1.63	1.86	0.12	0.47	1.48	0.7	0.08	0.61	0.35	0.32
17-p11-4161	ENSG00000264177	chr17:18379854-18388984(-)	chr17:18371854-18379854(-)	7999	0.59	0.67	0.08	0.58	0.51	0.71	0.07	0.06	0.42	0.12	0.04	0.17	0.07	0.1
17-q24-747	ENSG00000237854	chr17:68101907-68115518(+)	chr17:68115518-68126518(+)	10999	1.53	1.46	1.15	1.42	1.24	1.23	0.96	1.57	1.65	1.4	1.16	1.36	1.52	1.45
17-q12-687	ENSG00000270977	chr17:35893706-35911651(-)	chr17:35888706-35893706(-)	4999	0.39	0.57	0.08	0.35	0.49	0.32	0.04	0.16	0.23	0.09	0.06	0.1	0.09	0.01
pi-LPIN2	ENSG00000101577	chr18:2916993-3013144(-)	chr18:2912993-2916993(-)	3999	0.17	0.26	0.21	0.24	0.22	0.26	0.37	0.25	0.31	0.33	0.46	0.14	0.11	0.33
18-p11-13059	ENSG00000260759	chr18:11666455-11670165(-)	chr18:11635384-11666455(-)	31070	7.59	10.46	7.11	6.36	5.9	6.12	0.49	2.16	5.22	1.58	0.13	2.12	0.48	0.65
19-q13-13274	ENSG00000267767	chr19:34788526-34832869(-)	chr19:34784526-34788526(-)	3999	0.13	0.15	0.13	0.3	0.28	0.19	0.05	0.06	0.11	0.07	0.03	0.09	0.06	0.05
19-p13-6652	ENSG00000286080	chr19:19749636-19754986(-)	chr19:19737636-19749636(-)	11999	3.11	3.87	2.84	4.05	3.55	3.78	0.16	1.12	4.3	2.13	0.06	1.04	0.38	0.32
19-q13-2441	ENSG00000269086	chr19:34837888-34872479(+)	chr19:34872479-34878479(+)	5999	0.29	0.25	0.57	0.49	0.21	0.34	0	0.23	0.29	0.09	0.01	0.15	0	0.05
19-q13-4180	ENSG00000271171	chr19:34891604-34905139(-)	chr19:34880604-34891604(-)	10999	1.68	1.25	1.69	1.41	1.12	1.26	0.07	0.67	1.2	0.54	0.05	0.48	0.23	0.17
pi-ZNF528	ENSG00000167555	chr19:52397848-52418412(+)	chr19:52418412-52426912(+)	8499	0.67	0.36	0.53	0.7	0.38	0.41	0.74	0.56	0.69	0.52	0.72	0.48	0.72	0.65
2-q37-1034	ENSG00000186235	chr2:238224551-238231699(-)	chr2:238217051-238224551(-)	7499	0.4	0.4	0.7	0.38	0.52	0.28	0.05	0.12	0.3	0.14	0.01	0.15	0.07	0.03
pi-ANKRD20A8P	ENSG00000235571	chr2:94786687-94787261(-)	chr2:94760687-94786687(-)	25999	3.96	3.06	2.74	3.52	2.26	2.73	0.16	1.75	3.58	1.15	0.23	0.75	0.87	0.79
2-q21-678	ENSG00000223631	chr2:131402777-131410050(+)	chr2:131410050-131419550(+)	9499	1.11	1.25	1.47	0.9	0.83	0.7	0.08	0.75	0.86	0.26	0.01	0.47	0.1	0.25
21-q22-133	ENSG00000277352	chr21:44494873-44495519(+)	chr21:44495519-44503019(+)	7499	1.39	1.79	1.03	1.64	1.09	1.58	0.17	0.44	0.88	0.76	0.16	0.5	0.23	0.29
pi-ZBED4	ENSG00000100426	chr22:49853843-49890080(+)	chr22:49890080-49895580(+)	5499	0.47	0.48	0.48	0.38	0.43	0.41	0.24	0.38	0.51	0.32	0.27	0.56	0.17	0.28
22-q11-5848	ENSG00000218537	chr22:23894425-23898930(-)	chr22:23887925-23894425(-)	6499	4.52	7	2.6	4.24	4.67	4.71	0.89	1.14	3.27	1.18	0.2	1.24	0.73	0.45
3-q22-367	ENSG00000244065	chr3:128843563-128844404(-)	chr3:128822063-128843563(-)	21499	4.73	3.47	2.11	2.97	1.83	2.41	0.1	1.21	2.98	0.81	0.08	0.69	0.46	0.48
3-q29-236	ENSG00000226435	chr3:198053521-198080720(-)	chr3:198041021-198053521(-)	12499	0.64	0.7	0.88	0.7	0.57	0.63	0.1	0.24	0.65	0.23	0.03	0.25	0.26	0.1
pi-MRPS25	ENSG00000131368	chr3:15042459-15065317(-)	chr3:15035459-15042459(-)	6999	0.3	0.38	0.28	0.39	0.35	0.38	0.28	0.24	0.4	0.32	0.17	0.34	0.51	0.36
3-p25-2999	ENSG00000232746	chr3:12877521-12885211(-)	chr3:12848521-12877521(-)	28999	3.24	3.24	2.63	2.66	3.34	2.67	0.34	0.99	2.69	1.17	0.05	0.68	0.68	0.46
pi-SKP1	ENSG00000113558	chr5:134148934-134176964(-)	chr5:134132934-134148934(-)	15999	0.33	0.29	0.24	0.51	0.51	0.36	0.27	0.29	0.55	0.64	0.6	0.38	0.45	0.36
5-q35-1815	ENSG00000248717	chr5:180684765-180686546(+)	chr5:180686546-180693546(+)	6999	2.58	2.09	2.29	2.33	1.05	1.64	0.16	1.07	1.72	0.47	0.03	0.76	0.36	0.24
6-p21-16923	ENSG00000249346	chr6:33867505-33896914(-)	chr6:33863505-33867505(-)	3999	0.87	1	0.96	0.78	0.43	0.78	0.16	0.37	0.75	0.31	0	0.28	0.08	0.06
pi-SAYSD1	ENSG00000112167	chr6:39104062-39115186(-)	chr6:39093062-39104062(-)	10999	0.67	0.61	0.5	0.59	0.68	0.36	0.37	0.42	0.53	0.32	0.23	0.42	0.26	0.37
pi-HIST1H1T	ENSG00000187475	chr6:26107411-26108135(-)	chr6:26101911-26107411(-)	5499	0.33	0.37	0.47	0.5	0.57	0.33	0.46	0.32	0.77	0.47	0.59	0.28	0.25	0.29
pi-FBXO25	ENSG00000147364	chr8:406427-477967(+)	chr8:477967-483467(+)	5499	0.35	0.18	0.31	0.25	0.24	0.18	0.03	0.31	0.39	0.36	0.16	0.3	0.18	0.07
8-q24-4652	ENSG00000255313	chr8:124936327-124943765(-)	chr8:124895327-124936327(-)	40999	3.91	3.09	1.9	3.23	1.61	2.74	0.34	0.63	1.73	0.52	0.04	0.93	0.08	0.29
8-q24-335	ENSG00000249816	chr8:124823701-124962531(+)	chr8:124962531-124968531(+)	5999	0.73	0.31	0.06	0.67	0.1	0.27	0.03	0.1	0.31	0.12	0.02	0.3	0.04	0.07
pi-JRK	ENSG00000234616	chr8:142657459-142681968(-)	chr8:142644459-142657459(-)	12999	0.32	0.3	0.29	0.49	0.24	0.29	0.53	0.45	0.45	0.47	0.54	0.39	0.83	0.57
9-q21-769	ENSG00000260564	chr9:79889000-79892007(+)	chr9:79892007-79926007(+)	33999	3.28	3.19	2.16	2.59	1.48	1.88	0.31	0.57	2.1	0.61	0.05	0.59	0.2	0.31
pi-NAA35	ENSG00000135040	chr9:85941145-86025462(+)	chr9:86025462-86031462(+)	5999	1.52	1.26	1.04	1.67	1.45	1.11	1.2	1.96	1.43	1.42	1.67	1.25	1.36	1.66
9-q31-7934	ENSG00000225684	chr9:113102116-113111543(-)	chr9:113090116-113102116(-)	11999	1.42	1.13	1.51	2.18	1.02	1.21	0.17	0.61	2.3	0.4	0.04	0.53	0.23	0.21
9-p21-2544	ENSG00000279256	chr9:26642696-26644595(-)	chr9:26610696-26642696(-)	31999	3.07	3.84	1.88	2.47	1.98	2.29	0.21	0.42	1.55	0.34	0.04	0.73	0.17	0.21
9-q22-434	ENSG00000136943	chr9:97029676-97156556(-)	chr9:97025176-97029676(-)	4499	0.25	0.11	0.13	0.1	0.19	0.1	0	0.17	0.3	0.36	0.54	0.07	0.13	0.59
9-q21-8235	ENSG00000232494	chr9:79874695-79886678(-)	chr9:79838195-79874695(-)	36499	3.1	2.95	2.49	2.42	1.2	1.86	0.24	0.49	1.85	0.45	0.04	0.79	0.16	0.28
