## Supplementary Table 23 for "High piRNA abundance is a hallmark of evolutionarily persistent piRNA-producing loci"

### Sheet: Table info
Supplementary table 23. Ordinal logistic regression of piRNA cluster conservation on piRNA expression and other cluster features in human.
Ordinal logistic regressions modelling piRNA cluster conservation levels against piRNA expression and other piRNA cluster features in the human piRNA clusters. Model A uses piRNA expression as predictor of conservation levels; model B includes piRNA expression and transcriptional level; model C includes piRNA expression and the presence of transcriptional readthrough; and model D uses all the pre…

### Sheet: Supp. table 23
Model	Feature	Odds Ratio	Conf. int.	p-value	ANOVA vs model A - p-value
A. piRNA expression alone	piRNA expression (per kb)	1.593	[1.4, 1.83]	1.03e-11
B. + precursor expression	piRNA expression (per kb)	1.526	[1.31, 1.8]	1.31e-07	0.322
	RNA expression (per kb)	1.172	[0.86, 1.63]	0.329
C. + readthrough	piRNA expression (per kb)	1.587	[1.39, 1.83]	2.39e-11	0.709
	Readthrough (yes/no)	1.129	[0.59, 2.13]	0.709
D. all features	piRNA expression (per kb)	1.523	[1.31, 1.79]	1.65e-07	0.584
	RNA expression (per kb)	1.169	[0.86, 1.62]	0.340
	Readthrough (yes/no)	1.105	[0.58, 2.09]	0.759
