## Supplementary Table 24 for "High piRNA abundance is a hallmark of evolutionarily persistent piRNA-producing loci"

### Sheet: Table info
Supp. table 24. piRNA cluster expression-matched control genes.

### Sheet: Supp table 24
Geneid	Genename	Type	RNA expression per kb
ENSMUSG00000030352	Tspan9	protein_coding	0.0709961
ENSMUSG00000073197	5730507C01Rik	protein_coding	0.0923573
ENSMUSG00000106266	Gm43447	lncRNA	0.0518659
ENSMUSG00000075478	Slitrk1	protein_coding	0.109687
ENSMUSG00000034311	Kif4	protein_coding	0.134982
ENSMUSG00000112277	Gm48867	lncRNA	0.1206
ENSMUSG00000091756	Gm3095	protein_coding	0.178337
ENSMUSG00000029675	Eln	protein_coding	0.169153
ENSMUSG00000086837	Gm16618	lncRNA	0.178443
ENSMUSG00000097060	Gm26759	lncRNA	0.236578
ENSMUSG00000112303	Gm48759	lncRNA	0.232017
ENSMUSG00000112493	4930486F22Rik	lncRNA	0.282298
ENSMUSG00000107926	4930504D19Rik	lncRNA	0.256921
ENSMUSG00000110392	Gm45676	lncRNA	0.267134
ENSMUSG00000116571	Gm49741	lncRNA	0.298015
ENSMUSG00000109825	Gm45589	lncRNA	0.291264
ENSMUSG00000118344	Gm50152	lncRNA	0.295691
ENSMUSG00000019773	Fbxo5	protein_coding	0.315199
ENSMUSG00000086835	Gm11775	lncRNA	0.311874
ENSMUSG00000020654	Adcy3	protein_coding	0.343409
ENSMUSG00000055045	Gm11190	lncRNA	0.332836
ENSMUSG00000038968	Klk1b16	protein_coding	0.336088
ENSMUSG00000022404	Slc25a17	protein_coding	0.370831
ENSMUSG00000028339	Col15a1	protein_coding	0.375004
ENSMUSG00000064194	Zfp936	protein_coding	0.374793
ENSMUSG00000073079	Srp54a	protein_coding	0.398801
ENSMUSG00000042788	Fam166b	protein_coding	0.398934
ENSMUSG00000074166	AW146154	protein_coding	0.422141
ENSMUSG00000036613	Eipr1	protein_coding	0.420157
ENSMUSG00000117952	Gm50132	lncRNA	0.412767
ENSMUSG00000086065	Gm16180	lncRNA	0.437468
ENSMUSG00000045975	C2cd2	protein_coding	0.44264
ENSMUSG00000037815	Ctnna1	protein_coding	0.447296
ENSMUSG00000033152	Podxl2	protein_coding	0.456519
ENSMUSG00000087042	Gm11611	lncRNA	0.465845
ENSMUSG00000098051	Gm27032	lncRNA	0.486038
ENSMUSG00000112578	Gm33308	lncRNA	0.484306
ENSMUSG00000044062	Plekhd1os	lncRNA	0.471008
ENSMUSG00000074121	Ntf5	protein_coding	0.522125
ENSMUSG00000032077	Bud13	protein_coding	0.531927
ENSMUSG00000107043	Gm42849	lncRNA	0.537964
ENSMUSG00000025862	Stag2	protein_coding	0.545752
ENSMUSG00000017740	Slc12a5	protein_coding	0.564524
ENSMUSG00000022827	Rabl3	protein_coding	0.54325
ENSMUSG00000114971	Gm49162	lncRNA	0.601562
ENSMUSG00000059552	Trp53	protein_coding	0.591592
ENSMUSG00000021224	Numb	protein_coding	0.630728
ENSMUSG00000117775	Gm50462	lncRNA	0.641669
ENSMUSG00000030380	Mzf1	protein_coding	0.655308
ENSMUSG00000118000	4933403J19Rik	lncRNA	0.666369
ENSMUSG00000097071	4930544I03Rik	lncRNA	0.664629
ENSMUSG00000005299	Letm1	protein_coding	0.664922
ENSMUSG00000061436	Hipk2	protein_coding	0.685063
ENSMUSG00000096268	Gm20914	protein_coding	0.683335
ENSMUSG00000037095	Lrg1	protein_coding	0.710435
ENSMUSG00000086080	1700123O12Rik	lncRNA	0.69188
ENSMUSG00000107237	Gm29926	lncRNA	0.687638
ENSMUSG00000037552	Plekhg2	protein_coding	0.740455
ENSMUSG00000090642	Gm17182	lncRNA	0.734406
ENSMUSG00000117335	Gm49870	lncRNA	0.724326
ENSMUSG00000090150	Acad11	protein_coding	0.755005
ENSMUSG00000028708	Mknk1	protein_coding	0.785144
ENSMUSG00000032038	St3gal4	protein_coding	0.801411
ENSMUSG00000111712	Gm39363	lncRNA	0.800178
ENSMUSG00000030188	Magohb	protein_coding	0.804761
ENSMUSG00000107076	Gm43480	lncRNA	0.843325
ENSMUSG00000101223	4930568A12Rik	lncRNA	0.808986
ENSMUSG00000020015	Cdk17	protein_coding	0.844689
ENSMUSG00000026103	Gls	protein_coding	0.889435
ENSMUSG00000006289	Osgep	protein_coding	0.863696
ENSMUSG00000066880	Zfp617	protein_coding	0.899513
ENSMUSG00000034616	Ssh3	protein_coding	0.897465
ENSMUSG00000033701	Acbd6	protein_coding	0.898999
ENSMUSG00000034560	Washc4	protein_coding	0.903043
ENSMUSG00000087079	Gm13389	lncRNA	0.907163
ENSMUSG00000039242	B3galnt2	protein_coding	0.922713
ENSMUSG00000021981	Cab39l	protein_coding	0.949755
ENSMUSG00000029777	Gars	protein_coding	0.953867
ENSMUSG00000036057	Ptpn23	protein_coding	0.955861
ENSMUSG00000079267	Gm5930	protein_coding	0.9768
ENSMUSG00000095302	Ssty2	protein_coding	0.979105
ENSMUSG00000059851	Kmt5c	protein_coding	0.995636
ENSMUSG00000022556	Hsf1	protein_coding	1.00394
ENSMUSG00000102416	4933424G06Rik	protein_coding	0.989172
ENSMUSG00000059878	Zfp422	protein_coding	1.02832
ENSMUSG00000032615	Nt5m	protein_coding	1.02226
ENSMUSG00000109190	Gm44621	lncRNA	1.0366
ENSMUSG00000026526	Fh1	protein_coding	1.04725
ENSMUSG00000045817	Zfp36l2	protein_coding	1.04088
ENSMUSG00000028801	Stpg1	protein_coding	1.08106
ENSMUSG00000019907	Ppp1r12a	protein_coding	1.07024
ENSMUSG00000025236	Adpgk	protein_coding	1.07939
ENSMUSG00000025133	Ints4	protein_coding	1.10574
ENSMUSG00000091351	Gm17135	lncRNA	1.11042
ENSMUSG00000021532	Fastkd3	protein_coding	1.09559
ENSMUSG00000091512	Lamtor3	protein_coding	1.13817
ENSMUSG00000046324	Ermp1	protein_coding	1.12829
ENSMUSG00000026751	Nr5a1	protein_coding	1.15556
ENSMUSG00000054391	4930517O19Rik	lncRNA	1.16422
ENSMUSG00000075229	Ccdc58	protein_coding	1.16049
ENSMUSG00000031930	Wwp2	protein_coding	1.20387
ENSMUSG00000078784	Rbis	protein_coding	1.17998
ENSMUSG00000026163	Sphkap	protein_coding	1.20707
ENSMUSG00000050212	Eva1b	protein_coding	1.25237
ENSMUSG00000102679	Gm20557	lncRNA	1.23576
ENSMUSG00000054160	Nkx2-4	protein_coding	1.27975
ENSMUSG00000084859	1700080N15Rik	lncRNA	1.29234
ENSMUSG00000053226	Dand5	protein_coding	1.28487
ENSMUSG00000030265	Kras	protein_coding	1.35933
ENSMUSG00000091604	Gm17349	protein_coding	1.31293
ENSMUSG00000027466	Rbck1	protein_coding	1.31834
ENSMUSG00000113179	1700030L22Rik	lncRNA	1.42845
ENSMUSG00000079020	Slc45a4	protein_coding	1.36713
ENSMUSG00000101079	Gm28991	lncRNA	1.48658
ENSMUSG00000029249	Rest	protein_coding	1.4903
ENSMUSG00000095296	Gm8906	protein_coding	1.46565
ENSMUSG00000031862	Atp13a1	protein_coding	1.5151
ENSMUSG00000020232	Hmg20b	protein_coding	1.52706
ENSMUSG00000116884	C130040N14Rik	lncRNA	1.52529
ENSMUSG00000113450	Gm49359	protein_coding	1.56747
ENSMUSG00000006221	Hspb7	protein_coding	1.58128
ENSMUSG00000091523	AU040972	lncRNA	1.56065
ENSMUSG00000117338	Gm49804	protein_coding	1.70517
ENSMUSG00000110208	Gm45442	lncRNA	1.66732
ENSMUSG00000017801	Mlx	protein_coding	1.73696
ENSMUSG00000085985	Gm11682	lncRNA	1.72434
ENSMUSG00000048520	Fbxl13	protein_coding	1.71137
ENSMUSG00000031194	4931400O07Rik	protein_coding	1.77416
ENSMUSG00000022362	Gm29394	protein_coding	1.76175
ENSMUSG00000078787	Cyp2t4	protein_coding	1.76293
ENSMUSG00000048175	Asb8	protein_coding	1.81088
ENSMUSG00000114658	Gm30008	lncRNA	1.80462
ENSMUSG00000045826	Ptprcap	protein_coding	1.86134
ENSMUSG00000029028	Lrrc47	protein_coding	1.85767
ENSMUSG00000115063	4930465K09Rik	lncRNA	1.8311
ENSMUSG00000021687	Scamp1	protein_coding	1.89597
ENSMUSG00000117560	Gm31759	lncRNA	1.87053
ENSMUSG00000050641	BC048562	protein_coding	1.86918
ENSMUSG00000074211	Sdhaf1	protein_coding	1.92098
ENSMUSG00000029775	Klhdc10	protein_coding	1.91112
ENSMUSG00000027573	Gid8	protein_coding	2.00729
ENSMUSG00000020485	Supt4a	protein_coding	2.01536
ENSMUSG00000023050	Map3k12	protein_coding	2.02839
ENSMUSG00000105103	Gm43191	protein_coding	2.07093
ENSMUSG00000011837	Snapc2	protein_coding	2.03368
ENSMUSG00000026601	Axdnd1	protein_coding	2.04327
ENSMUSG00000061374	Fiz1	protein_coding	2.08088
ENSMUSG00000040690	Col16a1	protein_coding	2.08845
ENSMUSG00000092593	Gm20492	lncRNA	2.136
ENSMUSG00000009207	Lnpk	protein_coding	2.17684
ENSMUSG00000005469	Prkaca	protein_coding	2.14318
ENSMUSG00000094649	Gm7102	protein_coding	2.23882
ENSMUSG00000025981	Coq10b	protein_coding	2.2517
ENSMUSG00000025056	Nr0b1	protein_coding	2.2337
ENSMUSG00000047193	Dync2h1	protein_coding	2.31114
ENSMUSG00000030451	Herc2	protein_coding	2.31208
ENSMUSG00000020864	Ankrd40	protein_coding	2.30105
ENSMUSG00000114208	Gm34307	lncRNA	2.34604
ENSMUSG00000057564	Olfr1508	protein_coding	2.35636
ENSMUSG00000000804	Usp32	protein_coding	2.37839
ENSMUSG00000097162	2310010J17Rik	lncRNA	2.37538
ENSMUSG00000069631	Strada	protein_coding	2.37933
ENSMUSG00000117757	Gm50169	lncRNA	2.41567
ENSMUSG00000110674	Gm45892	lncRNA	2.39721
ENSMUSG00000113640	Adat3	protein_coding	2.39526
ENSMUSG00000024370	Cdc23	protein_coding	2.50628
ENSMUSG00000112219	Gm31904	lncRNA	2.41798
ENSMUSG00000017291	Taok1	protein_coding	2.61199
ENSMUSG00000087006	Gm13889	protein_coding	2.55477
ENSMUSG00000050052	Tdrp	protein_coding	2.60544
ENSMUSG00000087629	Gm12246	lncRNA	2.73005
ENSMUSG00000002741	Ykt6	protein_coding	2.67639
ENSMUSG00000096740	Lbhd1	protein_coding	2.75219
ENSMUSG00000091479	Gm17035	lncRNA	2.83446
ENSMUSG00000115372	1700100I10Rik	lncRNA	2.8481
ENSMUSG00000110740	Gm48853	lncRNA	2.85827
ENSMUSG00000003518	Dusp3	protein_coding	2.88632
ENSMUSG00000027635	Dsn1	protein_coding	2.9373
ENSMUSG00000105975	Gm9831	lncRNA	2.98299
ENSMUSG00000045538	Ddx28	protein_coding	3.0817
ENSMUSG00000023089	Ndufa5	protein_coding	3.08448
ENSMUSG00000086912	4930505O20Rik	lncRNA	3.20921
ENSMUSG00000104444	Gm33051	lncRNA	3.16434
ENSMUSG00000037706	Cd81	protein_coding	3.43425
ENSMUSG00000104275	Gm37867	lncRNA	3.30347
ENSMUSG00000000787	Ddx3x	protein_coding	3.27902
ENSMUSG00000086379	1700026D11Rik	lncRNA	3.51577
ENSMUSG00000028134	Ptbp2	protein_coding	3.5244
ENSMUSG00000030762	Aqp8	protein_coding	3.58183
ENSMUSG00000101113	1700025B11Rik	protein_coding	3.74264
ENSMUSG00000066500	Izumo2	protein_coding	3.61554
ENSMUSG00000004268	Emg1	protein_coding	3.86331
ENSMUSG00000079511	Gm42688	protein_coding	3.83953
ENSMUSG00000116429	Ddit3	protein_coding	3.84407
ENSMUSG00000041881	Ndufa7	protein_coding	3.93079
ENSMUSG00000020444	Guk1	protein_coding	3.94868
ENSMUSG00000039770	Ypel5	protein_coding	3.91008
ENSMUSG00000110464	1700061N14Rik	lncRNA	4.04055
ENSMUSG00000014791	Elmo3	protein_coding	4.02637
ENSMUSG00000030036	Mogs	protein_coding	3.99868
ENSMUSG00000045797	4930402K13Rik	protein_coding	4.26806
ENSMUSG00000070345	Hsf5	protein_coding	4.45548
ENSMUSG00000021494	Ddx41	protein_coding	4.54667
ENSMUSG00000070315	4930581F22Rik	lncRNA	4.57105
ENSMUSG00000010136	Pifo	protein_coding	4.57022
ENSMUSG00000090101	Snhg9	lncRNA	4.72355
ENSMUSG00000055041	Commd5	protein_coding	4.73302
ENSMUSG00000028789	Azin2	protein_coding	4.73538
ENSMUSG00000074141	Il4i1	protein_coding	4.86358
ENSMUSG00000033987	Dnah17	protein_coding	4.8839
ENSMUSG00000062944	9130023H24Rik	protein_coding	5.0009
ENSMUSG00000035984	Nme5	protein_coding	5.0054
ENSMUSG00000000167	Pih1d2	protein_coding	5.01701
ENSMUSG00000069301	H2ac11	protein_coding	5.09948
ENSMUSG00000047079	Ube2dnl2	protein_coding	5.14481
ENSMUSG00000024099	Ndufv2	protein_coding	5.03109
ENSMUSG00000031939	Taf1d	protein_coding	5.24262
ENSMUSG00000029576	Radil	protein_coding	5.36419
ENSMUSG00000029708	Gcc1	protein_coding	5.55079
ENSMUSG00000116714	2210020O09Rik	lncRNA	5.52368
ENSMUSG00000022108	Itm2b	protein_coding	5.54942
ENSMUSG00000027869	Hsd3b6	protein_coding	5.68966
ENSMUSG00000034401	Spata6	protein_coding	5.755
ENSMUSG00000038828	Tmem214	protein_coding	5.77025
ENSMUSG00000019373	Cops3	protein_coding	5.93894
ENSMUSG00000039485	Tspyl4	protein_coding	6.13004
ENSMUSG00000017466	Timp2	protein_coding	6.60051
ENSMUSG00000086761	Cep112os1	lncRNA	6.41893
ENSMUSG00000036504	Phpt1	protein_coding	6.53289
ENSMUSG00000002324	Rec8	protein_coding	6.76515
ENSMUSG00000067148	Polr1c	protein_coding	6.68056
ENSMUSG00000020914	Top2a	protein_coding	6.76962
ENSMUSG00000042606	Hirip3	protein_coding	7.19989
ENSMUSG00000020610	Amz2	protein_coding	7.27774
ENSMUSG00000107368	1700018A23Rik	lncRNA	7.18764
ENSMUSG00000030858	Fam24b	protein_coding	7.42319
ENSMUSG00000025220	Oga	protein_coding	7.51314
ENSMUSG00000087495	Gm14152	lncRNA	7.75257
ENSMUSG00000026107	Nabp1	protein_coding	7.93434
ENSMUSG00000022617	Chkb	protein_coding	7.77774
ENSMUSG00000084792	1700056N10Rik	lncRNA	8.37703
ENSMUSG00000002835	Chaf1a	protein_coding	8.08447
ENSMUSG00000036427	Gpi1	protein_coding	8.396
ENSMUSG00000002190	Clgn	protein_coding	8.72222
ENSMUSG00000039662	Icmt	protein_coding	8.53037
ENSMUSG00000032512	Wdr48	protein_coding	9.78736
ENSMUSG00000044468	Tent5c	protein_coding	9.65463
ENSMUSG00000116260	1700041B01Rik	lncRNA	9.40948
ENSMUSG00000053536	Cstf2t	protein_coding	11.1565
ENSMUSG00000078157	Fem1al	protein_coding	10.2337
ENSMUSG00000078442	Ccdc105	protein_coding	11.6361
ENSMUSG00000112684	Gm47958	lncRNA	12.59
ENSMUSG00000028294	Cfap206	protein_coding	12.7015
ENSMUSG00000047604	Frat2	protein_coding	14.0672
ENSMUSG00000020018	Snrpf	protein_coding	14.1863
ENSMUSG00000079652	Fam71f2	protein_coding	13.5538
ENSMUSG00000019710	Mrpl24	protein_coding	15.0363
ENSMUSG00000059796	Eif4a1	protein_coding	15.6875
ENSMUSG00000069308	H2bc22	protein_coding	15.6842
ENSMUSG00000066368	Actl11	protein_coding	23.0922
ENSMUSG00000096573	1700009J07Rik	lncRNA	18.1039
ENSMUSG00000037075	Rnf139	protein_coding	27.0074
ENSMUSG00000110279	Gm45552	lncRNA	25.361
ENSMUSG00000087435	Gm16323	lncRNA	24.5007
ENSMUSG00000018567	Gabarap	protein_coding	32.5916
ENSMUSG00000047215	Rpl9	protein_coding	27.1619
ENSMUSG00000059395	Nkapl	protein_coding	32.9637
ENSMUSG00000051728	Fam243	protein_coding	70.5965
ENSMUSG00000028458	Tesk1	protein_coding	58.7127
ENSMUSG00000064341	mt-Nd1	protein_coding	62.7322
